# Voice Changes in Aging Birdsong: A Longitudinal Study in Adult Male Zebra Finches

**DOI:** 10.1101/2025.10.27.684935

**Authors:** Michelle L. Gordon, Arpita Gulati, Robin A. Samlan, Julie E. Miller

## Abstract

By 2030, 1.4 billion people worldwide will be 60 years or older. A significant proportion will experience changes in voice, which can indicate early signs of neurodegenerative disease. Most research and treatment studies have focused on the larynx because of its accessibility and known role in moderating pitch, loudness, and voice quality. Pre-clinical animal models offer important insight into brain mechanisms involved in aging vocalizations. Previously, we conducted a cross-sectional analysis in adult male zebra finches, discovering that song changes occur at transitional timepoints, between young adult, middle age, and older ages. Song changes are accompanied by re-organization of gene networks in a song-dedicated basal ganglia brain nucleus at middle age that degrade in old age. To more precisely examine how aging alters songs during these transitional timepoints, we followed individual male zebra finches longitudinally over adulthood. Measurements of aging human voice, including duration, intensity, smoothed cepstral peak prominence, and fundamental frequency (f_o_ mean, median, standard deviation, and coefficient of variation), were carried out on birdsong syllables. Our results show that changes in f_o_ mean and intensity are the measurements most sensitive to aging and consistent across multiple mornings in the finches. Notably, acoustic changes were also more pronounced in the transition from young adult to middle age, a time at which changes in aging voice also emerge. Our findings strengthen the validity of the finch model for use in aging research and motivate future investigations exploring the relative contributions of laryngeal and brain mechanisms to aging vocalizations.
