## Supplementary material for "Voice Changes in Aging Birdsong: A Longitudinal Study in Adult Male Zebra Finches": Supp Table 2A R520 M1.xlsx

### Sheet: R520 M1 stats
Supplemental Table 2A. SPSS Statistical Output from the Generalized Linear Model for Bird R520 Morning 1.
Values comes from the Tests of Model Effects, reporting the Wald-Chi Square Value for the interaction of age x syllable type, degrees of freedom (df), and p-value (p>0.05 not significant and reported as a 'dash' ).
For significant post-hoc p-values in these cells, they represent the Bonferroni corrected values.
The Fo mean, standard deviation (STD), and CV scores are only reported for the harmonic syllables (interaction with Age only).
Column	Description
A	Bird ID, Song Feature, Syllable Type (Harmonic, Mixed, Noisy)
B	Age comparison (8 months, young adult vs. 24 months, middle age) with p-value
C	Age Comparison (24 months, middle age versus 40 months, older ages) with p-value
D	Age Comparison (8 months, young adult vs. 40 months, older ages) with p-value
Bird R520
	Morning 1
	8 v 24 mo	24 v 40 mo	8 v 40 mo
Syllable Duration, Wald-chi sq =3.337; df=4, p=0.503
Harmonic	-	-	-
Mixed	-	-	-
Noisy	-	-	-
Intensity Mean, Wald-chi sq=18.776, df=4, p<0.001
Harmonic	p=0.000	-	p=0.000
Mixed	p=0.000	p=0.000	p=0.000
Noisy	p=0.000	-	p=0.000
CPPS mean, Wald-chi sq=5.513, df=4, p=0.239
Harmonic	-	-	-
Mixed	-	-	-
Noisy	-	-	-
Fo mean, Wald-chi sq=1222.136, df=2, p<0.001
Harmonic	p=0.000	p=0.000	p=0.000
Fo STD, Wald-chi sq=326.725, df=2, p<0.001
Harmonic	p=0.000	-	p=0.000
CV within syllable (STD/Fo), Wald-chi sq=363.771, df=2, p<0.001
Harmonic	p=0.000	-	p=0.000

### Sheet: R520 M1 features
Supplemental Table 2A. Raw Scores from Praat and GLM Residuals from SPSS
Column	Description								Column	Description
A	Bird ID								L	Corrected Intensity (decibels) from Column F based on bird's chamber location and calibration factor						(CH) Chamber #: Sound Intensity Correction to Original Raw Values
B	Age (8, 24, or 40 months post-hatch)								M-Q	Residual Output from General Linearized Model for song features						1 Add 7.7 dB to each value
C	Individual Syllable Identifier (A-E)															2 Add 3.4 dB to each value
D	Syllable Type (Harmonic, Mixed or Noisy)															3 Subtract 3.4 dB from each value
E	Copy Number (up to 25)															4 Add 4 dB to each value
F	Intensity (decibels)															5 Add 4.5 dB to each value
G	Duration (seconds)															6 Add 5.4 dB to each value
H	fo mean (fundamental frequency in Hertz, only for harmonic syllables)
I	fo std (standard deviation of fo mean in Hertz, only for harmonic syllables)
J	cpps expo (cepstal peak prominence smooth, exponential in decibels)
K	chamber location for finch song recording (used for calibration of intensity in L)
BirdID	Agecategory	SyllLetter	SyllType	Copy#	intensity	duration	fomean	fostd	cpps expo	chamber	corrintensity	Residualduration	Residualcorrint	Residualcppsexpogetall	Residualfomean	Residualfostd
Red 520	8 months	A	Mixed	1	60.69	0.156			10.88	4	64.69	-0.0340933	-5.9548	2.5388
Red 520	8 months	A	Mixed	2	60.56	0.162			10.71	4	64.56	-0.0280933	-6.0848	2.3688
Red 520	8 months	A	Mixed	3	61.67	0.165			9.71	4	65.67	-0.0250933	-4.9748	1.3688
Red 520	8 months	A	Mixed	4	62.15	0.15			11.18	4	66.15	-0.0400933	-4.4948	2.8388
Red 520	8 months	A	Mixed	5	62.99	0.157			9.57	4	66.99	-0.0330933	-3.6548	1.2288
Red 520	8 months	A	Mixed	6	62.14	0.15			10.32	4	66.14	-0.0400933	-4.5048	1.9788
Red 520	8 months	A	Mixed	7	61.24	0.16			10.02	4	65.24	-0.0300933	-5.4048	1.6788
Red 520	8 months	A	Mixed	8	63.34	0.15			11.08	4	67.34	-0.0400933	-3.3048	2.7388
Red 520	8 months	A	Mixed	9	61.38	0.154			9.99	4	65.38	-0.0360933	-5.2648	1.6488
Red 520	8 months	A	Mixed	10	59.91	0.166			10.11	4	63.91	-0.0240933	-6.7348	1.7688
Red 520	8 months	A	Mixed	11	63.54	0.165			11.29	4	67.54	-0.0250933	-3.1048	2.9488
Red 520	8 months	A	Mixed	12	62.69	0.161			10.13	4	66.69	-0.0290933	-3.9548	1.7888
Red 520	8 months	A	Mixed	13	63.21	0.175			10.75	4	67.21	-0.0150933	-3.4348	2.4088
Red 520	8 months	A	Mixed	14	64.22	0.154			11.2	4	68.22	-0.0360933	-2.4248	2.8588
Red 520	8 months	A	Mixed	15	61.71	0.165			10.63	4	65.71	-0.0250933	-4.9348	2.2888
Red 520	8 months	A	Mixed	16	63.21	0.175			10.41	4	67.21	-0.0150933	-3.4348	2.0688
Red 520	8 months	A	Mixed	17	60.74	0.154			10.97	4	64.74	-0.0360933	-5.9048	2.6288
Red 520	8 months	A	Mixed	18	62.57	0.166			10.51	4	66.57	-0.0240933	-4.0748	2.1688
Red 520	8 months	A	Mixed	19	62.5	0.161			10.93	4	66.5	-0.0290933	-4.1448	2.5888
Red 520	8 months	A	Mixed	20	62.98	0.162			11.22	4	66.98	-0.0280933	-3.6648	2.8788
Red 520	8 months	A	Mixed	21	63.07	0.167			10.82	4	67.07	-0.0230933	-3.5748	2.4788
Red 520	8 months	A	Mixed	22	61.02	0.159			10.18	4	65.02	-0.0310933	-5.6248	1.8388
Red 520	8 months	A	Mixed	23	63.81	0.16			11.18	4	67.81	-0.0300933	-2.8348	2.8388
Red 520	8 months	A	Mixed	24	63.05	0.169			10.23	4	67.05	-0.0210933	-3.5948	1.8888
Red 520	8 months	A	Mixed	25	60.35	0.17			9.99	4	64.35	-0.0200933	-6.2948	1.6488
Red 520	8 months	B	Harmonic	1	67.14	0.154	781.4	15	14.82	4	71.14	0.00992	-0.0644	-0.8728	5.364	-11.888
Red 520	8 months	B	Harmonic	2	67.52	0.141	772.4	34.5	15.88	4	71.52	-0.00308	0.3156	0.1872	-3.636	7.612
Red 520	8 months	B	Harmonic	3	67.5	0.14	761	25.1	16.65	4	71.5	-0.00408	0.2956	0.9572	-15.036	-1.788
Red 520	8 months	B	Harmonic	4	67.48	0.142	760.9	18.7	17.01	4	71.48	-0.00208	0.2756	1.3172	-15.136	-8.188
Red 520	8 months	B	Harmonic	5	69.27	0.141	776.7	30.1	16.41	4	73.27	-0.00308	2.0656	0.7172	0.664	3.212
Red 520	8 months	B	Harmonic	6	67.08	0.143	769.4	26	15	4	71.08	-0.00108	-0.1244	-0.6928	-6.636	-0.888
Red 520	8 months	B	Harmonic	7	69.19	0.14	765.4	25.5	16.57	4	73.19	-0.00408	1.9856	0.8772	-10.636	-1.388
Red 520	8 months	B	Harmonic	8	67.74	0.148	774.3	26.1	15.02	4	71.74	0.00392	0.5356	-0.6728	-1.736	-0.788
Red 520	8 months	B	Harmonic	9	68.89	0.134	775.8	24.7	16.53	4	72.89	-0.01008	1.6856	0.8372	-0.236	-2.188
Red 520	8 months	B	Harmonic	10	66.77	0.147	788.4	21	15.27	4	70.77	0.00292	-0.4344	-0.4228	12.364	-5.888
Red 520	8 months	B	Harmonic	11	65.37	0.145	772	28.7	15.43	4	69.37	0.00092	-1.8344	-0.2628	-4.036	1.812
Red 520	8 months	B	Harmonic	12	67.26	0.144	786.7	39.2	15.82	4	71.26	-8e-05	0.0556	0.1272	10.664	12.312
Red 520	8 months	B	Harmonic	13	67.78	0.151	778.1	19.9	15.2	4	71.78	0.00692	0.5756	-0.4928	2.064	-6.988
Red 520	8 months	B	Harmonic	14	66.94	0.147	774.4	24.5	15.51	4	70.94	0.00292	-0.2644	-0.1828	-1.636	-2.388
Red 520	8 months	B	Harmonic	15	67.67	0.146	779.6	18.8	16.06	4	71.67	0.00192	0.4656	0.3672	3.564	-8.088
Red 520	8 months	B	Harmonic	16	65.4	0.146	770.9	27	14.98	4	69.4	0.00192	-1.8044	-0.7128	-5.136	0.112
Red 520	8 months	B	Harmonic	17	67.36	0.146	771.5	36.3	15.38	4	71.36	0.00192	0.1556	-0.3128	-4.536	9.412
Red 520	8 months	B	Harmonic	18	65.96	0.143	789.3	37	14.87	4	69.96	-0.00108	-1.2444	-0.8228	13.264	10.112
Red 520	8 months	B	Harmonic	19	66.92	0.146	786.5	19.8	15.97	4	70.92	0.00192	-0.2844	0.2772	10.464	-7.088
Red 520	8 months	B	Harmonic	20	67.31	0.148	767.7	31.6	15.86	4	71.31	0.00392	0.1056	0.1672	-8.336	4.712
Red 520	8 months	B	Harmonic	21	65.85	0.137	779.6	25.7	15.59	4	69.85	-0.00708	-1.3544	-0.1028	3.564	-1.188
Red 520	8 months	B	Harmonic	22	67.44	0.143	782.8	30.5	15.68	4	71.44	-0.00108	0.2356	-0.0128	6.764	3.612
Red 520	8 months	B	Harmonic	23	68.05	0.142	775.1	26.7	16.42	4	72.05	-0.00208	0.8456	0.7272	-0.936	-0.188
Red 520	8 months	B	Harmonic	24	66.94	0.148	774.1	32.6	15.26	4	70.94	0.00392	-0.2644	-0.4328	-1.936	5.712
Red 520	8 months	B	Harmonic	25	65.28	0.14	786.9	27.2	15.13	4	69.28	-0.00408	-1.9244	-0.5628	10.864	0.312
Red 520	8 months	C	Mixed	1	70.32	0.196			7.25	4	74.32	0.00590667	3.6752	-1.0912
Red 520	8 months	C	Mixed	2	70.47	0.19			7.41	4	74.47	-9.33333e-05	3.8252	-0.9312
Red 520	8 months	C	Mixed	3	70.69	0.191			7.62	4	74.69	0.000906667	4.0452	-0.7212
Red 520	8 months	C	Mixed	4	70.99	0.197			7.77	4	74.99	0.00690667	4.3452	-0.5712
Red 520	8 months	C	Mixed	5	71.34	0.19			7.53	4	75.34	-9.33333e-05	4.6952	-0.8112
Red 520	8 months	C	Mixed	6	71.01	0.191			6.87	4	75.01	0.000906667	4.3652	-1.4712
Red 520	8 months	C	Mixed	7	71.36	0.196			7.34	4	75.36	0.00590667	4.7152	-1.0012
Red 520	8 months	C	Mixed	8	70.8	0.195			7.33	4	74.8	0.00490667	4.1552	-1.0112
Red 520	8 months	C	Mixed	9	71.02	0.2			7.15	4	75.02	0.00990667	4.3752	-1.1912
Red 520	8 months	C	Mixed	10	70.2	0.196			7.37	4	74.2	0.00590667	3.5552	-0.9712
Red 520	8 months	C	Mixed	11	69.97	0.194			7.1	4	73.97	0.00390667	3.3252	-1.2412
Red 520	8 months	C	Mixed	12	70.54	0.192			7.44	4	74.54	0.00190667	3.8952	-0.9012
Red 520	8 months	C	Mixed	13	70.32	0.198			7.42	4	74.32	0.00790667	3.6752	-0.9212
Red 520	8 months	C	Mixed	14	70.33	0.2			7	4	74.33	0.00990667	3.6852	-1.3412
Red 520	8 months	C	Mixed	15	70.69	0.198			7.06	4	74.69	0.00790667	4.0452	-1.2812
Red 520	8 months	C	Mixed	16	70.39	0.2			7.05	4	74.39	0.00990667	3.7452	-1.2912
Red 520	8 months	C	Mixed	17	70.49	0.189			7.3	4	74.49	-0.00109333	3.8452	-1.0412
Red 520	8 months	C	Mixed	18	70.2	0.201			7.53	4	74.2	0.0109067	3.5552	-0.8112
Red 520	8 months	C	Mixed	19	71.07	0.195			7.41	4	75.07	0.00490667	4.4252	-0.9312
Red 520	8 months	C	Mixed	20	70.33	0.196			7.05	4	74.33	0.00590667	3.6852	-1.2912
Red 520	8 months	C	Mixed	21	70.86	0.192			7.33	4	74.86	0.00190667	4.2152	-1.0112
Red 520	8 months	C	Mixed	22	70.92	0.189			7.33	4	74.92	-0.00109333	4.2752	-1.0112
Red 520	8 months	C	Mixed	23	70.52	0.198			7.13	4	74.52	0.00790667	3.8752	-1.2112
Red 520	8 months	C	Mixed	24	70.86	0.198			7.26	4	74.86	0.00790667	4.2152	-1.0812
Red 520	8 months	C	Mixed	25	70.81	0.198			7.23	4	74.81	0.00790667	4.1652	-1.1112
Red 520	8 months	D	Noisy	1	60.98	0.088			10.48	4	64.98	0.01128	-1.3052	-0.7216
Red 520	8 months	D	Noisy	2	61.63	0.076			11.17	4	65.63	-0.00072	-0.6552	-0.0316
Red 520	8 months	D	Noisy	3	61.87	0.079			9.97	4	65.87	0.00228	-0.4152	-1.2316
Red 520	8 months	D	Noisy	4	62.1	0.073			11.56	4	66.1	-0.00372	-0.1852	0.3584
Red 520	8 months	D	Noisy	5	61.93	0.071			11.66	4	65.93	-0.00572	-0.3552	0.4584
Red 520	8 months	D	Noisy	6	62.03	0.077			10.52	4	66.03	0.00028	-0.2552	-0.6816
Red 520	8 months	D	Noisy	7	63.14	0.071			11.25	4	67.14	-0.00572	0.8548	0.0484
Red 520	8 months	D	Noisy	8	62.41	0.077			10.62	4	66.41	0.00028	0.1248	-0.5816
Red 520	8 months	D	Noisy	9	62.96	0.073			11.1	4	66.96	-0.00372	0.6748	-0.1016
Red 520	8 months	D	Noisy	10	62.18	0.078			10.99	4	66.18	0.00128	-0.1052	-0.2116
Red 520	8 months	D	Noisy	11	62.05	0.082			10.69	4	66.05	0.00528	-0.2352	-0.5116
Red 520	8 months	D	Noisy	12	63.07	0.077			11.24	4	67.07	0.00028	0.7848	0.0384
Red 520	8 months	D	Noisy	13	61.74	0.084			11.91	4	65.74	0.00728	-0.5452	0.7084
Red 520	8 months	D	Noisy	14	62.63	0.08			11.2	4	66.63	0.00328	0.3448	-0.0016
Red 520	8 months	D	Noisy	15	62.24	0.077			11.11	4	66.24	0.00028	-0.0452	-0.0916
Red 520	8 months	D	Noisy	16	62.79	0.08			10.78	4	66.79	0.00328	0.5048	-0.4216
Red 520	8 months	D	Noisy	17	61.57	0.077			11.32	4	65.57	0.00028	-0.7152	0.1184
Red 520	8 months	D	Noisy	18	62.94	0.073			11.55	4	66.94	-0.00372	0.6548	0.3484
Red 520	8 months	D	Noisy	19	61.73	0.079			11.29	4	65.73	0.00228	-0.5552	0.0884
Red 520	8 months	D	Noisy	20	61.44	0.075			10.63	4	65.44	-0.00172	-0.8452	-0.5716
Red 520	8 months	D	Noisy	21	62.78	0.074			12.49	4	66.78	-0.00272	0.4948	1.2884
Red 520	8 months	D	Noisy	22	62.76	0.076			11.91	4	66.76	-0.00072	0.4748	0.7084
Red 520	8 months	D	Noisy	23	62.16	0.077			11.42	4	66.16	0.00028	-0.1252	0.2184
Red 520	8 months	D	Noisy	24	62.75	0.073			11.76	4	66.75	-0.00372	0.4648	0.5584
Red 520	8 months	D	Noisy	25	63.25	0.071			11.42	4	67.25	-0.00572	0.9648	0.2184
Red 520	8 months	E	Mixed	1	69.37	0.213			7.1	4	73.37	0.0229067	2.7252	-1.2412
Red 520	8 months	E	Mixed	2	69.28	0.218			7.24	4	73.28	0.0279067	2.6352	-1.1012
Red 520	8 months	E	Mixed	3	67.16	0.217			7.29	4	71.16	0.0269067	0.5152	-1.0512
Red 520	8 months	E	Mixed	4	67.81	0.219			7.13	4	71.81	0.0289067	1.1652	-1.2112
Red 520	8 months	E	Mixed	5	67.85	0.208			7.17	4	71.85	0.0179067	1.2052	-1.1712
Red 520	8 months	E	Mixed	6	66.59	0.203			7.19	4	70.59	0.0129067	-0.0548	-1.1512
Red 520	8 months	E	Mixed	7	68.46	0.208			7.36	4	72.46	0.0179067	1.8152	-0.9812
Red 520	8 months	E	Mixed	8	67.94	0.211			7.18	4	71.94	0.0209067	1.2952	-1.1612
Red 520	8 months	E	Mixed	9	68.64	0.206			6.92	4	72.64	0.0159067	1.9952	-1.4212
Red 520	8 months	E	Mixed	10	66.42	0.221			7.18	4	70.42	0.0309067	-0.2248	-1.1612
Red 520	8 months	E	Mixed	11	66.3	0.211			7.3	4	70.3	0.0209067	-0.3448	-1.0412
Red 520	8 months	E	Mixed	12	68.08	0.206			7.34	4	72.08	0.0159067	1.4352	-1.0012
Red 520	8 months	E	Mixed	13	66.3	0.21			7.31	4	70.3	0.0199067	-0.3448	-1.0312
Red 520	8 months	E	Mixed	14	66.57	0.224			7.37	4	70.57	0.0339067	-0.0748	-0.9712
Red 520	8 months	E	Mixed	15	66.31	0.218			7.43	4	70.31	0.0279067	-0.3348	-0.9112
Red 520	8 months	E	Mixed	16	67.12	0.213			7.27	4	71.12	0.0229067	0.4752	-1.0712
Red 520	8 months	E	Mixed	17	69.53	0.206			7.13	4	73.53	0.0159067	2.8852	-1.2112
Red 520	8 months	E	Mixed	18	67.32	0.217			7.15	4	71.32	0.0269067	0.6752	-1.1912
Red 520	8 months	E	Mixed	19	65.57	0.205			6.99	4	69.57	0.0149067	-1.0748	-1.3512
Red 520	8 months	E	Mixed	20	66.6	0.218			7.2	4	70.6	0.0279067	-0.0448	-1.1412
Red 520	8 months	E	Mixed	21	65.36	0.224			6.79	4	69.36	0.0339067	-1.2848	-1.5512
Red 520	8 months	E	Mixed	22	65.58	0.218			6.86	4	69.58	0.0279067	-1.0648	-1.4812
Red 520	8 months	E	Mixed	23	65.35	0.216			7.17	4	69.35	0.0259067	-1.2948	-1.1712
Red 520	8 months	E	Mixed	24	65.59	0.22			7.06	4	69.59	0.0299067	-1.0548	-1.2812
Red 520	8 months	E	Mixed	25	66.02	0.214			7.17	4	70.02	0.0239067	-0.6248	-1.1712
Red 520	24 months	A	Mixed	1	50.9	0.158			9.38	1	58.6	-0.0249733	-4.46227	1.59147
Red 520	24 months	A	Mixed	2	52.47	0.142			10.53	1	60.17	-0.0409733	-2.89227	2.74147
Red 520	24 months	A	Mixed	3	52.09	0.145			10.03	1	59.79	-0.0379733	-3.27227	2.24147
Red 520	24 months	A	Mixed	4	50.73	0.157			9.87	1	58.43	-0.0259733	-4.63227	2.08147
Red 520	24 months	A	Mixed	5	51.1	0.161			9.47	1	58.8	-0.0219733	-4.26227	1.68147
Red 520	24 months	A	Mixed	6	51.14	0.16			9.58	1	58.84	-0.0229733	-4.22227	1.79147
Red 520	24 months	A	Mixed	7	50.81	0.137			10.13	1	58.51	-0.0459733	-4.55227	2.34147
Red 520	24 months	A	Mixed	8	52.19	0.149			9.94	1	59.89	-0.0339733	-3.17227	2.15147
Red 520	24 months	A	Mixed	9	52.25	0.155			9.59	1	59.95	-0.0279733	-3.11227	1.80147
Red 520	24 months	A	Mixed	10	51.79	0.154			9.35	1	59.49	-0.0289733	-3.57227	1.56147
Red 520	24 months	A	Mixed	11	48.72	0.163			10	1	56.42	-0.0199733	-6.64227	2.21147
Red 520	24 months	A	Mixed	12	49.36	0.145			10.67	1	57.06	-0.0379733	-6.00227	2.88147
Red 520	24 months	A	Mixed	13	47.49	0.153			9.37	1	55.19	-0.0299733	-7.87227	1.58147
Red 520	24 months	A	Mixed	14	47.12	0.148			9.22	1	54.82	-0.0349733	-8.24227	1.43147
Red 520	24 months	A	Mixed	15	48.07	0.166			8.97	1	55.77	-0.0169733	-7.29227	1.18147
Red 520	24 months	A	Mixed	16	48.56	0.162			9.87	1	56.26	-0.0209733	-6.80227	2.08147
Red 520	24 months	A	Mixed	17	48.38	0.164			9.7	1	56.08	-0.0189733	-6.98227	1.91147
Red 520	24 months	A	Mixed	18	49.22	0.141			10.53	1	56.92	-0.0419733	-6.14227	2.74147
Red 520	24 months	A	Mixed	19	48.12	0.161			9.9	1	55.82	-0.0219733	-7.24227	2.11147
Red 520	24 months	A	Mixed	20	48.58	0.147			11.09	1	56.28	-0.0359733	-6.78227	3.30147
Red 520	24 months	A	Mixed	21	51.97	0.155			10.01	1	59.67	-0.0279733	-3.39227	2.22147
Red 520	24 months	A	Mixed	22	52	0.165			9.88	1	59.7	-0.0179733	-3.36227	2.09147
Red 520	24 months	A	Mixed	23	51.62	0.155			10.01	1	59.32	-0.0279733	-3.74227	2.22147
Red 520	24 months	A	Mixed	24	51.92	0.163			10.15	1	59.62	-0.0199733	-3.44227	2.36147
Red 520	24 months	A	Mixed	25	51.96	0.156			10.22	1	59.66	-0.0269733	-3.40227	2.43147
Red 520	24 months	B	Harmonic	1	56.75	0.13	840.4	7.5	15.39	1	64.45	-0.0008	-1.4604	-0.4344	7.916	0.968
Red 520	24 months	B	Harmonic	2	57.61	0.13	841	5.8	15.27	1	65.31	-0.0008	-0.6004	-0.5544	8.516	-0.732
Red 520	24 months	B	Harmonic	3	56.74	0.132	832.1	7.6	15.4	1	64.44	0.0012	-1.4704	-0.4244	-0.384	1.068
Red 520	24 months	B	Harmonic	4	57.33	0.131	838.6	12.5	15.3	1	65.03	0.0002	-0.8804	-0.5244	6.116	5.968
Red 520	24 months	B	Harmonic	5	57.38	0.13	833.6	6.3	15.21	1	65.08	-0.0008	-0.8304	-0.6144	1.116	-0.232
Red 520	24 months	B	Harmonic	6	57.27	0.133	833.5	5.6	15.08	1	64.97	0.0022	-0.9404	-0.7444	1.016	-0.932
Red 520	24 months	B	Harmonic	7	57.98	0.121	825.1	7.8	16.47	1	65.68	-0.0098	-0.2304	0.6456	-7.384	1.268
Red 520	24 months	B	Harmonic	8	56.78	0.137	837.2	12.9	15.11	1	64.48	0.0062	-1.4304	-0.7144	4.716	6.368
Red 520	24 months	B	Harmonic	9	57.09	0.125	843.1	5.6	15.04	1	64.79	-0.0058	-1.1204	-0.7844	10.616	-0.932
Red 520	24 months	B	Harmonic	10	57.73	0.135	830.5	6.4	15.24	1	65.43	0.0042	-0.4804	-0.5844	-1.984	-0.132
Red 520	24 months	B	Harmonic	11	58.31	0.132	833.1	5.9	16.29	1	66.01	0.0012	0.0996	0.4656	0.616	-0.632
Red 520	24 months	B	Harmonic	12	59.27	0.13	826.5	4.2	16.33	1	66.97	-0.0008	1.0596	0.5056	-5.984	-2.332
Red 520	24 months	B	Harmonic	13	58.06	0.132	820.4	4.5	16.56	1	65.76	0.0012	-0.1504	0.7356	-12.084	-2.032
Red 520	24 months	B	Harmonic	14	57.49	0.129	824	5.3	16.58	1	65.19	-0.0018	-0.7204	0.7556	-8.484	-1.232
Red 520	24 months	B	Harmonic	15	59.05	0.134	833.6	5.3	15.5	1	66.75	0.0032	0.8396	-0.3244	1.116	-1.232
Red 520	24 months	B	Harmonic	16	58.65	0.135	836.6	6.9	15.88	1	66.35	0.0042	0.4396	0.0556	4.116	0.368
Red 520	24 months	B	Harmonic	17	59.21	0.133	833.5	6.9	16.29	1	66.91	0.0022	0.9996	0.4656	1.016	0.368
Red 520	24 months	B	Harmonic	18	60.21	0.131	825.2	4.6	16.73	1	67.91	0.0002	1.9996	0.9056	-7.284	-1.932
Red 520	24 months	B	Harmonic	19	59.91	0.13	821.7	6.5	16.81	1	67.61	-0.0008	1.6996	0.9856	-10.784	-0.032
Red 520	24 months	B	Harmonic	20	59.96	0.123	829.5	4.2	17.36	1	67.66	-0.0078	1.7496	1.5356	-2.984	-2.332
Red 520	24 months	B	Harmonic	21	58.43	0.131	837.7	4.3	15.41	1	66.13	0.0002	0.2196	-0.4144	5.216	-2.232
Red 520	24 months	B	Harmonic	22	57.48	0.136	833.5	7.5	15.07	1	65.18	0.0052	-0.7304	-0.7544	1.016	0.968
Red 520	24 months	B	Harmonic	23	59.38	0.131	825.4	4.7	16.11	1	67.08	0.0002	1.1696	0.2856	-7.084	-1.832
Red 520	24 months	B	Harmonic	24	58.12	0.131	841.9	6.9	15.32	1	65.82	0.0002	-0.0904	-0.5044	9.416	0.368
Red 520	24 months	B	Harmonic	25	59.07	0.128	834.4	7.6	15.86	1	66.77	-0.0028	0.8596	0.0356	1.916	1.068
Red 520	24 months	C	Mixed	1	60.03	0.193			6.98	1	67.73	0.0100267	4.66773	-0.808533
Red 520	24 months	C	Mixed	2	60.69	0.191			6.62	1	68.39	0.00802667	5.32773	-1.16853
Red 520	24 months	C	Mixed	3	60.69	0.189			6.42	1	68.39	0.00602667	5.32773	-1.36853
Red 520	24 months	C	Mixed	4	60.8	0.197			6.5	1	68.5	0.0140267	5.43773	-1.28853
Red 520	24 months	C	Mixed	5	58.94	0.188			6.61	1	66.64	0.00502667	3.57773	-1.17853
Red 520	24 months	C	Mixed	6	58.7	0.199			6.53	1	66.4	0.0160267	3.33773	-1.25853
Red 520	24 months	C	Mixed	7	59.63	0.191			6.28	1	67.33	0.00802667	4.26773	-1.50853
Red 520	24 months	C	Mixed	8	59.99	0.189			6.74	1	67.69	0.00602667	4.62773	-1.04853
Red 520	24 months	C	Mixed	9	60.75	0.187			6.59	1	68.45	0.00402667	5.38773	-1.19853
Red 520	24 months	C	Mixed	10	60.11	0.195			6.44	1	67.81	0.0120267	4.74773	-1.34853
Red 520	24 months	C	Mixed	11	58.4	0.19			7.09	1	66.1	0.00702667	3.03773	-0.698533
Red 520	24 months	C	Mixed	12	58.07	0.184			6.69	1	65.77	0.00102667	2.70773	-1.09853
Red 520	24 months	C	Mixed	13	57.99	0.188			6.91	1	65.69	0.00502667	2.62773	-0.878533
Red 520	24 months	C	Mixed	14	58.22	0.196			6.74	1	65.92	0.0130267	2.85773	-1.04853
Red 520	24 months	C	Mixed	15	58.22	0.197			6.87	1	65.92	0.0140267	2.85773	-0.918533
Red 520	24 months	C	Mixed	16	58.39	0.195			6.4	1	66.09	0.0120267	3.02773	-1.38853
Red 520	24 months	C	Mixed	17	58.16	0.195			6.6	1	65.86	0.0120267	2.79773	-1.18853
Red 520	24 months	C	Mixed	18	59.2	0.19			6.58	1	66.9	0.00702667	3.83773	-1.20853
Red 520	24 months	C	Mixed	19	58.91	0.188			6.32	1	66.61	0.00502667	3.54773	-1.46853
Red 520	24 months	C	Mixed	20	58.53	0.187			6.79	1	66.23	0.00402667	3.16773	-0.998533
Red 520	24 months	C	Mixed	21	60.94	0.182			6.86	1	68.64	-0.000973333	5.57773	-0.928533
Red 520	24 months	C	Mixed	22	61.02	0.194			6.92	1	68.72	0.0110267	5.65773	-0.868533
Red 520	24 months	C	Mixed	23	61.1	0.19			6.59	1	68.8	0.00702667	5.73773	-1.19853
Red 520	24 months	C	Mixed	24	61.99	0.191			6.58	1	69.69	0.00802667	6.62773	-1.20853
Red 520	24 months	C	Mixed	25	60.16	0.188			6.63	1	67.86	0.00502667	4.79773	-1.15853
Red 520	24 months	D	Noisy	1	48.79	0.078			9.15	1	56.49	0.00324	-0.6628	-1.0508
Red 520	24 months	D	Noisy	2	49.56	0.072			11.08	1	57.26	-0.00276	0.1072	0.8792
Red 520	24 months	D	Noisy	3	49.65	0.074			10.06	1	57.35	-0.00076	0.1972	-0.1408
Red 520	24 months	D	Noisy	4	50.18	0.073			10.25	1	57.88	-0.00176	0.7272	0.0492
Red 520	24 months	D	Noisy	5	48.79	0.075			10.12	1	56.49	0.00024	-0.6628	-0.0808
Red 520	24 months	D	Noisy	6	48.8	0.075			10.21	1	56.5	0.00024	-0.6528	0.0092
Red 520	24 months	D	Noisy	7	49.51	0.072			10.29	1	57.21	-0.00276	0.0572	0.0892
Red 520	24 months	D	Noisy	8	49.26	0.073			9.78	1	56.96	-0.00176	-0.1928	-0.4208
Red 520	24 months	D	Noisy	9	49.4	0.071			10.66	1	57.1	-0.00376	-0.0528	0.4592
Red 520	24 months	D	Noisy	10	48.87	0.075			9.79	1	56.57	0.00024	-0.5828	-0.4108
Red 520	24 months	D	Noisy	11	49.63	0.075			10.28	1	57.33	0.00024	0.1772	0.0792
Red 520	24 months	D	Noisy	12	48.42	0.075			10.47	1	56.12	0.00024	-1.0328	0.2692
Red 520	24 months	D	Noisy	13	48.56	0.077			10.12	1	56.26	0.00224	-0.8928	-0.0808
Red 520	24 months	D	Noisy	14	48.25	0.076			10.12	1	55.95	0.00124	-1.2028	-0.0808
Red 520	24 months	D	Noisy	15	49.22	0.075			10.19	1	56.92	0.00024	-0.2328	-0.0108
Red 520	24 months	D	Noisy	16	49.93	0.077			10.16	1	57.63	0.00224	0.4772	-0.0408
Red 520	24 months	D	Noisy	17	48.49	0.078			10.15	1	56.19	0.00324	-0.9628	-0.0508
Red 520	24 months	D	Noisy	18	49.28	0.074			11.02	1	56.98	-0.00076	-0.1728	0.8192
Red 520	24 months	D	Noisy	19	51.13	0.074			9.79	1	58.83	-0.00076	1.6772	-0.4108
Red 520	24 months	D	Noisy	20	50.2	0.077			10.65	1	57.9	0.00224	0.7472	0.4492
Red 520	24 months	D	Noisy	21	50.15	0.075			10.09	1	57.85	0.00024	0.6972	-0.1108
Red 520	24 months	D	Noisy	22	50.11	0.072			10.23	1	57.81	-0.00276	0.6572	0.0292
Red 520	24 months	D	Noisy	23	50.33	0.075			9.75	1	58.03	0.00024	0.8772	-0.4508
Red 520	24 months	D	Noisy	24	49.82	0.076			10.51	1	57.52	0.00124	0.3672	0.3092
Red 520	24 months	D	Noisy	25	49.99	0.075			10.1	1	57.69	0.00024	0.5372	-0.1008
Red 520	24 months	E	Mixed	1	58.29	0.208			6.83	1	65.99	0.0250267	2.92773	-0.958533
Red 520	24 months	E	Mixed	2	57.98	0.195			6.75	1	65.68	0.0120267	2.61773	-1.03853
Red 520	24 months	E	Mixed	3	57.05	0.203			6.69	1	64.75	0.0200267	1.68773	-1.09853
Red 520	24 months	E	Mixed	4	58.14	0.206			6.73	1	65.84	0.0230267	2.77773	-1.05853
Red 520	24 months	E	Mixed	5	57.44	0.207			6.89	1	65.14	0.0240267	2.07773	-0.898533
Red 520	24 months	E	Mixed	6	57.75	0.193			6.91	1	65.45	0.0100267	2.38773	-0.878533
Red 520	24 months	E	Mixed	7	57.92	0.2			6.65	1	65.62	0.0170267	2.55773	-1.13853
Red 520	24 months	E	Mixed	8	57.99	0.201			6.58	1	65.69	0.0180267	2.62773	-1.20853
Red 520	24 months	E	Mixed	9	58.55	0.202			6.7	1	66.25	0.0190267	3.18773	-1.08853
Red 520	24 months	E	Mixed	10	57.4	0.211			6.8	1	65.1	0.0280267	2.03773	-0.988533
Red 520	24 months	E	Mixed	11	52.76	0.21			7.17	1	60.46	0.0270267	-2.60227	-0.618533
Red 520	24 months	E	Mixed	12	52.54	0.204			6.78	1	60.24	0.0210267	-2.82227	-1.00853
Red 520	24 months	E	Mixed	13	53.1	0.205			6.97	1	60.8	0.0220267	-2.26227	-0.818533
Red 520	24 months	E	Mixed	14	52.95	0.196			7.04	1	60.65	0.0130267	-2.41227	-0.748533
Red 520	24 months	E	Mixed	15	52.94	0.204			6.76	1	60.64	0.0210267	-2.42227	-1.02853
Red 520	24 months	E	Mixed	16	53.28	0.213			7.06	1	60.98	0.0300267	-2.08227	-0.728533
Red 520	24 months	E	Mixed	17	56.34	0.211			6.49	1	64.04	0.0280267	0.977733	-1.29853
Red 520	24 months	E	Mixed	18	54.42	0.194			6.88	1	62.12	0.0110267	-0.942267	-0.908533
Red 520	24 months	E	Mixed	19	55.84	0.201			7.06	1	63.54	0.0180267	0.477733	-0.728533
Red 520	24 months	E	Mixed	20	53.58	0.189			6.98	1	61.28	0.00602667	-1.78227	-0.808533
Red 520	24 months	E	Mixed	21	56.41	0.208			6.75	1	64.11	0.0250267	1.04773	-1.03853
Red 520	24 months	E	Mixed	22	58.3	0.202			6.82	1	66	0.0190267	2.93773	-0.968533
Red 520	24 months	E	Mixed	23	57.54	0.211			6.53	1	65.24	0.0280267	2.17773	-1.25853
Red 520	24 months	E	Mixed	24	57.9	0.212			6.93	1	65.6	0.0290267	2.53773	-0.858533
Red 520	24 months	E	Mixed	25	57.57	0.201			6.65	1	65.27	0.0180267	2.20773	-1.13853
Red 520	40 months	A	Mixed	1	46.76	0.17			10.94	1	54.46	-0.0156491	-5.50018	2.81193
Red 520	40 months	A	Mixed	2	46.92	0.157			11.08	1	54.62	-0.0286491	-5.34018	2.95193
Red 520	40 months	A	Mixed	3	46	0.168			10.73	1	53.7	-0.0176491	-6.26018	2.60193
Red 520	40 months	A	Mixed	4
Red 520	40 months	A	Mixed	5	46.57	0.158			11.13	1	54.27	-0.0276491	-5.69018	3.00193
Red 520	40 months	A	Mixed	6	45.87	0.17			10.47	1	53.57	-0.0156491	-6.39018	2.34193
Red 520	40 months	A	Mixed	7	46.48	0.179			10.8	1	54.18	-0.00664912	-5.78018	2.67193
Red 520	40 months	A	Mixed	8	46.11	0.169			9.99	1	53.81	-0.0166491	-6.15018	1.86193
Red 520	40 months	A	Mixed	9
Red 520	40 months	A	Mixed	10	45.84	0.167			9.84	1	53.54	-0.0186491	-6.42018	1.71193
Red 520	40 months	A	Mixed	11	45.73	0.169			11.06	1	53.43	-0.0166491	-6.53018	2.93193
Red 520	40 months	A	Mixed	12	45.86	0.17			10.79	1	53.56	-0.0156491	-6.40018	2.66193
Red 520	40 months	A	Mixed	13	45.73	0.169			9.98	1	53.43	-0.0166491	-6.53018	1.85193
Red 520	40 months	A	Mixed	14	47.06	0.168			9.76	1	54.76	-0.0176491	-5.20018	1.63193
Red 520	40 months	A	Mixed	15	46.41	0.171			10.21	1	54.11	-0.0146491	-5.85018	2.08193
Red 520	40 months	A	Mixed	16	46.04	0.17			10.4	1	53.74	-0.0156491	-6.22018	2.27193
Red 520	40 months	A	Mixed	17	47.56	0.166			10.68	1	55.26	-0.0196491	-4.70018	2.55193
Red 520	40 months	A	Mixed	18	47.16	0.159			10.75	1	54.86	-0.0266491	-5.10018	2.62193
Red 520	40 months	A	Mixed	19	45.77	0.172			10.86	1	53.47	-0.0136491	-6.49018	2.73193
Red 520	40 months	A	Mixed	20	46.11	0.172			9.96	1	53.81	-0.0136491	-6.15018	1.83193
Red 520	40 months	A	Mixed	21
Red 520	40 months	A	Mixed	22	47.88	0.178			10.34	1	55.58	-0.00764912	-4.38018	2.21193
Red 520	40 months	A	Mixed	23
Red 520	40 months	A	Mixed	24
Red 520	40 months	A	Mixed	25
Red 520	40 months	B	Harmonic	1	55.79	0.138	845.9	8.9	15.21	1	63.49	-0.000526316	-1.18684	-0.315789	4.23158	-0.252632
Red 520	40 months	B	Harmonic	2	57.57	0.14	839.7	4.3	15.87	1	65.27	0.00147368	0.593158	0.344211	-1.96842	-4.85263
Red 520	40 months	B	Harmonic	3	56.16	0.138	838.7	9.3	15.12	1	63.86	-0.000526316	-0.816842	-0.405789	-2.96842	0.147368
Red 520	40 months	B	Harmonic	4	55.8	0.118	828.3	4.9	17.13	1	63.5	-0.0205263	-1.17684	1.60421	-13.3684	-4.25263
Red 520	40 months	B	Harmonic	5	55.2	0.144	833	14.5	14.96	1	62.9	0.00547368	-1.77684	-0.565789	-8.66842	5.34737
Red 520	40 months	B	Harmonic	6	56.45	0.14	845.9	8.4	14.59	1	64.15	0.00147368	-0.526842	-0.935789	4.23158	-0.752632
Red 520	40 months	B	Harmonic	7	56.97	0.144	844.8	5.7	14.12	1	64.67	0.00547368	-0.00684211	-1.40579	3.13158	-3.45263
Red 520	40 months	B	Harmonic	8	56.52	0.142	845	9.4	15.7	1	64.22	0.00347368	-0.456842	0.174211	3.33158	0.247368
Red 520	40 months	B	Harmonic	9
Red 520	40 months	B	Harmonic	10	57.08	0.138	849.1	9.7	16.04	1	64.78	-0.000526316	0.103158	0.514211	7.43158	0.547368
Red 520	40 months	B	Harmonic	11	57.11	0.139	839.8	12.3	15.82	1	64.81	0.000473684	0.133158	0.294211	-1.86842	3.14737
Red 520	40 months	B	Harmonic	12	56.71	0.137	827.8	6.8	15.77	1	64.41	-0.00152632	-0.266842	0.244211	-13.8684	-2.35263
Red 520	40 months	B	Harmonic	13	58.6	0.141	844	5.2	15.09	1	66.3	0.00247368	1.62316	-0.435789	2.33158	-3.95263
Red 520	40 months	B	Harmonic	14	58.02	0.145	847.8	12.4	16.9	1	65.72	0.00647368	1.04316	1.37421	6.13158	3.24737
Red 520	40 months	B	Harmonic	15	57.43	0.139	848.1	16	15.1	1	65.13	0.000473684	0.453158	-0.425789	6.43158	6.84737
Red 520	40 months	B	Harmonic	16	58.3	0.136	847.9	6.1	16.18	1	66	-0.00252632	1.32316	0.654211	6.23158	-3.05263
Red 520	40 months	B	Harmonic	17	57.71	0.143	841.1	14.7	15.53	1	65.41	0.00447368	0.733158	0.00421053	-0.568421	5.54737
Red 520	40 months	B	Harmonic	18	57.87	0.126	833.3	12.2	16.21	1	65.57	-0.0125263	0.893158	0.684211	-8.36842	3.04737
Red 520	40 months	B	Harmonic	19
Red 520	40 months	B	Harmonic	20	56.57	0.144	845	7.6	15.21	1	64.27	0.00547368	-0.406842	-0.315789	3.33158	-1.55263
Red 520	40 months	B	Harmonic	21
Red 520	40 months	B	Harmonic	22	56.7	0.14	846.5	5.5	14.44	1	64.4	0.00147368	-0.276842	-1.08579	4.83158	-3.65263
Red 520	40 months	B	Harmonic	23
Red 520	40 months	B	Harmonic	24
Red 520	40 months	B	Harmonic	25
Red 520	40 months	C	Mixed	1
Red 520	40 months	C	Mixed	2	55.95	0.192			7.3	1	63.65	0.00635088	3.68982	-0.82807
Red 520	40 months	C	Mixed	3	56.42	0.192			6.95	1	64.12	0.00635088	4.15982	-1.17807
Red 520	40 months	C	Mixed	4	57.73	0.189			6.95	1	65.43	0.00335088	5.46982	-1.17807
Red 520	40 months	C	Mixed	5	56.74	0.197			7.07	1	64.44	0.0113509	4.47982	-1.05807
Red 520	40 months	C	Mixed	6
Red 520	40 months	C	Mixed	7	56.98	0.191			7.14	1	64.68	0.00535088	4.71982	-0.98807
Red 520	40 months	C	Mixed	8	56.3	0.191			6.98	1	64	0.00535088	4.03982	-1.14807
Red 520	40 months	C	Mixed	9
Red 520	40 months	C	Mixed	10	56.65	0.19			6.78	1	64.35	0.00435088	4.38982	-1.34807
Red 520	40 months	C	Mixed	11	57.3	0.177			6.93	1	65	-0.00864912	5.03982	-1.19807
Red 520	40 months	C	Mixed	12	56.29	0.186			6.87	1	63.99	0.000350877	4.02982	-1.25807
Red 520	40 months	C	Mixed	13	57.16	0.185			6.75	1	64.86	-0.000649123	4.89982	-1.37807
Red 520	40 months	C	Mixed	14	56.71	0.185			7.06	1	64.41	-0.000649123	4.44982	-1.06807
Red 520	40 months	C	Mixed	15
Red 520	40 months	C	Mixed	16	56.3	0.191			6.79	1	64	0.00535088	4.03982	-1.33807
Red 520	40 months	C	Mixed	17	57.5	0.191			7.24	1	65.2	0.00535088	5.23982	-0.88807
Red 520	40 months	C	Mixed	18
Red 520	40 months	C	Mixed	19	57.2	0.187			6.95	1	64.9	0.00135088	4.93982	-1.17807
Red 520	40 months	C	Mixed	20	56.94	0.189			6.91	1	64.64	0.00335088	4.67982	-1.21807
Red 520	40 months	C	Mixed	21	56.81	0.194			6.79	1	64.51	0.00835088	4.54982	-1.33807
Red 520	40 months	C	Mixed	22	57.52	0.193			6.69	1	65.22	0.00735088	5.25982	-1.43807
Red 520	40 months	C	Mixed	23
Red 520	40 months	C	Mixed	24
Red 520	40 months	C	Mixed	25
Red 520	40 months	D	Noisy	1	48.03	0.079			10.06	1	55.73	0.0039	-0.4475	-0.763
Red 520	40 months	D	Noisy	2	48.66	0.079			10.04	1	56.36	0.0039	0.1825	-0.783
Red 520	40 months	D	Noisy	3	49.65	0.07			11.03	1	57.35	-0.0051	1.1725	0.207
Red 520	40 months	D	Noisy	4	49.03	0.084			9.69	1	56.73	0.0089	0.5525	-1.133
Red 520	40 months	D	Noisy	5	48.9	0.076			10.76	1	56.6	0.0009	0.4225	-0.063
Red 520	40 months	D	Noisy	6
Red 520	40 months	D	Noisy	7	49.44	0.078			10.13	1	57.14	0.0029	0.9625	-0.693
Red 520	40 months	D	Noisy	8	50.3	0.06			10.83	1	58	-0.0151	1.8225	0.007
Red 520	40 months	D	Noisy	9	49.82	0.073			11.12	1	57.52	-0.0021	1.3425	0.297
Red 520	40 months	D	Noisy	10	48.69	0.074			11.5	1	56.39	-0.0011	0.2125	0.677
Red 520	40 months	D	Noisy	11	48.49	0.077			10.52	1	56.19	0.0019	0.0125	-0.303
Red 520	40 months	D	Noisy	12	48.76	0.075			10.78	1	56.46	-0.0001	0.2825	-0.043
Red 520	40 months	D	Noisy	13	49.65	0.078			11.18	1	57.35	0.0029	1.1725	0.357
Red 520	40 months	D	Noisy	14	49.05	0.074			10.65	1	56.75	-0.0011	0.5725	-0.173
Red 520	40 months	D	Noisy	15
Red 520	40 months	D	Noisy	16	48.89	0.08			10.12	1	56.59	0.0049	0.4125	-0.703
Red 520	40 months	D	Noisy	17	48.95	0.081			10.86	1	56.65	0.0059	0.4725	0.037
Red 520	40 months	D	Noisy	18	43.56	0.072			12.14	1	51.26	-0.0031	-4.9175	1.317
Red 520	40 months	D	Noisy	19	48.45	0.079			11.28	1	56.15	0.0039	-0.0275	0.457
Red 520	40 months	D	Noisy	20	48.52	0.069			10.84	1	56.22	-0.0061	0.0425	0.017
Red 520	40 months	D	Noisy	21	49.06	0.08			10.56	1	56.76	0.0049	0.5825	-0.263
Red 520	40 months	D	Noisy	22	43.65	0.064			12.37	1	51.35	-0.0111	-4.8275	1.547
Red 520	40 months	D	Noisy	23
Red 520	40 months	D	Noisy	24
Red 520	40 months	D	Noisy	25
Red 520	40 months	E	Mixed	1	53.6	0.197			6.86	1	61.3	0.0113509	1.33982	-1.26807
Red 520	40 months	E	Mixed	2	54.99	0.181			7.01	1	62.69	-0.00464912	2.72982	-1.11807
Red 520	40 months	E	Mixed	3
Red 520	40 months	E	Mixed	4	54.16	0.193			6.93	1	61.86	0.00735088	1.89982	-1.19807
Red 520	40 months	E	Mixed	5	53.16	0.211			6.9	1	60.86	0.0253509	0.899825	-1.22807
Red 520	40 months	E	Mixed	6	53.7	0.182			6.84	1	61.4	-0.00364912	1.43982	-1.28807
Red 520	40 months	E	Mixed	7	54.93	0.188			6.85	1	62.63	0.00235088	2.66982	-1.27807
Red 520	40 months	E	Mixed	8	52.56	0.186			7.02	1	60.26	0.000350877	0.299825	-1.10807
Red 520	40 months	E	Mixed	9	53.84	0.193			7.13	1	61.54	0.00735088	1.57982	-0.99807
Red 520	40 months	E	Mixed	10	54.56	0.2			6.73	1	62.26	0.0143509	2.29982	-1.39807
Red 520	40 months	E	Mixed	11	53.94	0.206			6.92	1	61.64	0.0203509	1.67982	-1.20807
Red 520	40 months	E	Mixed	12	52	0.205			7.08	1	59.7	0.0193509	-0.260175	-1.04807
Red 520	40 months	E	Mixed	13	56.27	0.206			6.82	1	63.97	0.0203509	4.00982	-1.30807
Red 520	40 months	E	Mixed	14	54.65	0.194			6.69	1	62.35	0.00835088	2.38982	-1.43807
Red 520	40 months	E	Mixed	15	54.41	0.196			6.96	1	62.11	0.0103509	2.14982	-1.16807
Red 520	40 months	E	Mixed	16	53.38	0.206			7.15	1	61.08	0.0203509	1.11982	-0.97807
Red 520	40 months	E	Mixed	17	52.93	0.203			7.02	1	60.63	0.0173509	0.669825	-1.10807
Red 520	40 months	E	Mixed	18	53.86	0.195			6.86	1	61.56	0.00935088	1.59982	-1.26807
Red 520	40 months	E	Mixed	19	52.4	0.215			7.06	1	60.1	0.0293509	0.139825	-1.06807
Red 520	40 months	E	Mixed	20	52.77	0.205			6.87	1	60.47	0.0193509	0.509825	-1.25807
Red 520	40 months	E	Mixed	21	54.28	0.194			6.93	1	61.98	0.00835088	2.01982	-1.19807
Red 520	40 months	E	Mixed	22	54.08	0.204			6.75	1	61.78	0.0183509	1.81982	-1.37807
Red 520	40 months	E	Mixed	23
Red 520	40 months	E	Mixed	24
Red 520	40 months	E	Mixed	25

### Sheet: CV within fo mean
Supplemental Table 2A. Harmonic Raw Scores from Praat and Calculations for CV within a Syllable
Column	Description
A	Bird ID
B	Age (8, 24, or 40 months post-hatch)
C	Individual Syllable Identifier (A-E)
D	Syllable Type (Harmonic only)
E	Copy Number (up to 25)
F	fo mean (fundamental frequency in Hertz)
G	fo std (standard deviation of fo mean in Hertz)
H	CV (coeffient of variation) within that syllable copy calculated from Column G/F
BirdID	Agecategory	SyllLetter	SyllType	Copy#	fomean	fostd	CV fostd/fo mean
Red 520	8 months	B	Harmonic	1	781.4	15	0.0191963
Red 520	8 months	B	Harmonic	2	772.4	34.5	0.044666
Red 520	8 months	B	Harmonic	3	761	25.1	0.0329829
Red 520	8 months	B	Harmonic	4	760.9	18.7	0.0245762
Red 520	8 months	B	Harmonic	5	776.7	30.1	0.0387537
Red 520	8 months	B	Harmonic	6	769.4	26	0.0337926
Red 520	8 months	B	Harmonic	7	765.4	25.5	0.0333159
Red 520	8 months	B	Harmonic	8	774.3	26.1	0.0337079
Red 520	8 months	B	Harmonic	9	775.8	24.7	0.0318381
Red 520	8 months	B	Harmonic	10	788.4	21	0.0266362
Red 520	8 months	B	Harmonic	11	772	28.7	0.0371762
Red 520	8 months	B	Harmonic	12	786.7	39.2	0.0498284
Red 520	8 months	B	Harmonic	13	778.1	19.9	0.0255751
Red 520	8 months	B	Harmonic	14	774.4	24.5	0.0316374
Red 520	8 months	B	Harmonic	15	779.6	18.8	0.0241149
Red 520	8 months	B	Harmonic	16	770.9	27	0.035024
Red 520	8 months	B	Harmonic	17	771.5	36.3	0.0470512
Red 520	8 months	B	Harmonic	18	789.3	37	0.046877
Red 520	8 months	B	Harmonic	19	786.5	19.8	0.0251748
Red 520	8 months	B	Harmonic	20	767.7	31.6	0.0411619
Red 520	8 months	B	Harmonic	21	779.6	25.7	0.0329656
Red 520	8 months	B	Harmonic	22	782.8	30.5	0.0389627
Red 520	8 months	B	Harmonic	23	775.1	26.7	0.0344472
Red 520	8 months	B	Harmonic	24	774.1	32.6	0.0421134
Red 520	8 months	B	Harmonic	25	786.9	27.2	0.034566
Red 520	24 months	B	Harmonic	1	840.4	7.5	0.00892432
Red 520	24 months	B	Harmonic	2	841	5.8	0.00689655
Red 520	24 months	B	Harmonic	3	832.1	7.6	0.00913352
Red 520	24 months	B	Harmonic	4	838.6	12.5	0.0149058
Red 520	24 months	B	Harmonic	5	833.6	6.3	0.00755758
Red 520	24 months	B	Harmonic	6	833.5	5.6	0.00671866
Red 520	24 months	B	Harmonic	7	825.1	7.8	0.0094534
Red 520	24 months	B	Harmonic	8	837.2	12.9	0.0154085
Red 520	24 months	B	Harmonic	9	843.1	5.6	0.00664215
Red 520	24 months	B	Harmonic	10	830.5	6.4	0.0077062
Red 520	24 months	B	Harmonic	11	833.1	5.9	0.00708198
Red 520	24 months	B	Harmonic	12	826.5	4.2	0.00508167
Red 520	24 months	B	Harmonic	13	820.4	4.5	0.00548513
Red 520	24 months	B	Harmonic	14	824	5.3	0.00643204
Red 520	24 months	B	Harmonic	15	833.6	5.3	0.00635797
Red 520	24 months	B	Harmonic	16	836.6	6.9	0.00824767
Red 520	24 months	B	Harmonic	17	833.5	6.9	0.00827834
Red 520	24 months	B	Harmonic	18	825.2	4.6	0.00557441
Red 520	24 months	B	Harmonic	19	821.7	6.5	0.00791043
Red 520	24 months	B	Harmonic	20	829.5	4.2	0.00506329
Red 520	24 months	B	Harmonic	21	837.7	4.3	0.0051331
Red 520	24 months	B	Harmonic	22	833.5	7.5	0.0089982
Red 520	24 months	B	Harmonic	23	825.4	4.7	0.00569421
Red 520	24 months	B	Harmonic	24	841.9	6.9	0.00819575
Red 520	24 months	B	Harmonic	25	834.4	7.6	0.00910834
Red 520	40 months	B	Harmonic	1	845.9	8.9	0.0105213
Red 520	40 months	B	Harmonic	2	839.7	4.3	0.00512088
Red 520	40 months	B	Harmonic	3	838.7	9.3	0.0110886
Red 520	40 months	B	Harmonic	4	828.3	4.9	0.00591573
Red 520	40 months	B	Harmonic	5	833	14.5	0.017407
Red 520	40 months	B	Harmonic	6	845.9	8.4	0.00993025
Red 520	40 months	B	Harmonic	7	844.8	5.7	0.00674716
Red 520	40 months	B	Harmonic	8	845	9.4	0.0111243
Red 520	40 months	B	Harmonic	9
Red 520	40 months	B	Harmonic	10	849.1	9.7	0.0114239
Red 520	40 months	B	Harmonic	11	839.8	12.3	0.0146463
Red 520	40 months	B	Harmonic	12	827.8	6.8	0.00821454
Red 520	40 months	B	Harmonic	13	844	5.2	0.00616114
Red 520	40 months	B	Harmonic	14	847.8	12.4	0.0146261
Red 520	40 months	B	Harmonic	15	848.1	16	0.0188657
Red 520	40 months	B	Harmonic	16	847.9	6.1	0.00719424
Red 520	40 months	B	Harmonic	17	841.1	14.7	0.0174771
Red 520	40 months	B	Harmonic	18	833.3	12.2	0.0146406
Red 520	40 months	B	Harmonic	19
Red 520	40 months	B	Harmonic	20	845	7.6	0.00899408
Red 520	40 months	B	Harmonic	21
Red 520	40 months	B	Harmonic	22	846.5	5.5	0.00649734
Red 520	40 months	B	Harmonic	23
Red 520	40 months	B	Harmonic	24
Red 520	40 months	B	Harmonic	25

### Sheet: CV fo mean across renditions
Supplemental Table 2A. Harmonic Raw Scores from Praat and Calculations of CV Across Syllable Copies
Column	Description
A	Bird ID
B	Age (8, 24, or 40 months post-hatch)
C	Individual Syllable Identifier (A-E)
D	Syllable Type (Harmonic only)
E	Copy Number (up to 25)
F	fo mean (fundamental frequency in Hertz)
G	average of fo mean copies for that syllable
H	standard deviation of the average fo mean from Column G
I	CV (coeffient of variation) across syllable copies calculated from Column H/G
M-P	Summary Table CV across copies from Column I
BirdID	Agecategory	SyllLetter	SyllType	Copy#	fomean	avg mean	stdev	CV (stdev/mean)				Summary Table CV across copies
Red 520	8 months	B	Harmonic	1	781.4							Red 520	B	Harmonic	M1
Red 520	8 months	B	Harmonic	2	772.4								8 months		0.0103334
Red 520	8 months	B	Harmonic	3	761								24 months		0.00771825
Red 520	8 months	B	Harmonic	4	760.9								40 months		0.00793236
Red 520	8 months	B	Harmonic	5	776.7
Red 520	8 months	B	Harmonic	6	769.4
Red 520	8 months	B	Harmonic	7	765.4
Red 520	8 months	B	Harmonic	8	774.3
Red 520	8 months	B	Harmonic	9	775.8
Red 520	8 months	B	Harmonic	10	788.4
Red 520	8 months	B	Harmonic	11	772
Red 520	8 months	B	Harmonic	12	786.7
Red 520	8 months	B	Harmonic	13	778.1
Red 520	8 months	B	Harmonic	14	774.4
Red 520	8 months	B	Harmonic	15	779.6
Red 520	8 months	B	Harmonic	16	770.9
Red 520	8 months	B	Harmonic	17	771.5
Red 520	8 months	B	Harmonic	18	789.3
Red 520	8 months	B	Harmonic	19	786.5
Red 520	8 months	B	Harmonic	20	767.7
Red 520	8 months	B	Harmonic	21	779.6
Red 520	8 months	B	Harmonic	22	782.8
Red 520	8 months	B	Harmonic	23	775.1
Red 520	8 months	B	Harmonic	24	774.1
Red 520	8 months	B	Harmonic	25	786.9	776.036	8.01909	0.0103334
Red 520	24 months	B	Harmonic	1	840.4
Red 520	24 months	B	Harmonic	2	841
Red 520	24 months	B	Harmonic	3	832.1
Red 520	24 months	B	Harmonic	4	838.6
Red 520	24 months	B	Harmonic	5	833.6
Red 520	24 months	B	Harmonic	6	833.5
Red 520	24 months	B	Harmonic	7	825.1
Red 520	24 months	B	Harmonic	8	837.2
Red 520	24 months	B	Harmonic	9	843.1
Red 520	24 months	B	Harmonic	10	830.5
Red 520	24 months	B	Harmonic	11	833.1
Red 520	24 months	B	Harmonic	12	826.5
Red 520	24 months	B	Harmonic	13	820.4
Red 520	24 months	B	Harmonic	14	824
Red 520	24 months	B	Harmonic	15	833.6
Red 520	24 months	B	Harmonic	16	836.6
Red 520	24 months	B	Harmonic	17	833.5
Red 520	24 months	B	Harmonic	18	825.2
Red 520	24 months	B	Harmonic	19	821.7
Red 520	24 months	B	Harmonic	20	829.5
Red 520	24 months	B	Harmonic	21	837.7
Red 520	24 months	B	Harmonic	22	833.5
Red 520	24 months	B	Harmonic	23	825.4
Red 520	24 months	B	Harmonic	24	841.9
Red 520	24 months	B	Harmonic	25	834.4	832.484	6.42532	0.00771825
Red 520	40 months	B	Harmonic	1	845.9
Red 520	40 months	B	Harmonic	2	839.7
Red 520	40 months	B	Harmonic	3	838.7
Red 520	40 months	B	Harmonic	4	828.3
Red 520	40 months	B	Harmonic	5	833
Red 520	40 months	B	Harmonic	6	845.9
Red 520	40 months	B	Harmonic	7	844.8
Red 520	40 months	B	Harmonic	8	845
Red 520	40 months	B	Harmonic	9
Red 520	40 months	B	Harmonic	10	849.1
Red 520	40 months	B	Harmonic	11	839.8
Red 520	40 months	B	Harmonic	12	827.8
Red 520	40 months	B	Harmonic	13	844
Red 520	40 months	B	Harmonic	14	847.8
Red 520	40 months	B	Harmonic	15	848.1
Red 520	40 months	B	Harmonic	16	847.9
Red 520	40 months	B	Harmonic	17	841.1
Red 520	40 months	B	Harmonic	18	833.3
Red 520	40 months	B	Harmonic	19
Red 520	40 months	B	Harmonic	20	845
Red 520	40 months	B	Harmonic	21
Red 520	40 months	B	Harmonic	22	846.5
Red 520	40 months	B	Harmonic	23
Red 520	40 months	B	Harmonic	24
Red 520	40 months	B	Harmonic	25		841.668	6.67641	0.00793236
