## Supplementary material for "Voice Changes in Aging Birdsong: A Longitudinal Study in Adult Male Zebra Finches": Supp Table 2B R520 M2.xlsx

### Sheet: R520 M2 stats
Supplemental Table 2B. SPSS Statistical Output from the Generalized Linear Model for Bird R520 Morning 2.
Values comes from the Tests of Model Effects, reporting the Wald-Chi Square Value for the interaction of age x syllable type, degrees of freedom (df), and p-value (p>0.05 not significant and reported as a 'dash' ).
For significant post-hoc p-values in these cells, they represent the Bonferroni corrected values.
The Fo mean, standard deviation (STD), and CV scores are only reported for the harmonic syllables (interaction with Age only).
Column	Description
A	Bird ID, Song Feature, Syllable Type (Harmonic, Mixed, Noisy)
B	Age comparison (8 months, young adult vs. 24 months, middle age) with p-value
Column C	Age Comparison (24 months, middle age versus 40 months, older ages) with p-value
D	Age Comparison (8 months, young adult vs. 40 months, older ages) with p-value
Bird R520
	Morning 2
	8 v 24 mo	24 v 40 mo	8 v 40 mo
Syllable Duration, Wald-chi sq =1.298; df=4, p=0.862
Harmonic	-	-	-
Mixed	-	-	-
Noisy	-	-	-
Intensity Mean, Wald-chi sq=7.404, df=4, p=0.116
Harmonic	-	-	-
Mixed	-	-	-
Noisy	-	-	-
CPPS mean, Wald-chi sq=1.032, df=4, p=0.905
Harmonic	-	-	-
Mixed	-	-	-
Noisy	-	-	-
Fo mean, Wald-chi sq=103.274, df=2, p<0.001
Harmonic	p=0.000	-	p=0.000
Fo STD, Wald-chi sq=119.585, df=2, p<0.001
Harmonic	p=0.000	p=0.001	p=0.000
CV within syllable (STD/Fo), Wald-chi sq=141.923, df=2, p<0.001
Harmonic	p=0.000	p=0.001	p=0.000

### Sheet: R520 M2 features
Supplemental Table 2B. Raw Scores from Praat and GLM Residuals from SPSS
Column	Description								Column	Description
A	Bird ID								L	Corrected Intensity (decibels) from Column F based on bird's chamber location and calibration factor						(CH) Chamber #: Sound Intensity Correction to Original Raw Values
B	Age (8, 24, or 40 months post-hatch)								M-Q	Residual Output from General Linearized Model for song features						1 Add 7.7 dB to each value
C	Individual Syllable Identifier (A-E)															2 Add 3.4 dB to each value
D	Syllable Type (Harmonic, Mixed or Noisy)															3 Subtract 3.4 dB from each value
E	Copy Number (up to 25)															4 Add 4 dB to each value
F	Intensity (decibels)															5 Add 4.5 dB to each value
G	Duration (seconds)															6 Add 5.4 dB to each value
H	fo mean (fundamental frequency in Hertz, only for harmonic syllables)
I	fo std (standard deviation of fo mean in Hertz, only for harmonic syllables)
J	cpps expo (cepstal peak prominence smooth, exponential in decibels)
K	chamber location for finch song recording (used for calibration of intensity in L)
BirdID	Agecategory	SyllLetter	SyllType	Copy#	intensity	duration	fomean	fostd	cpps expo	chamber	corrintensity	Residualdur	Residualcorrint	Residualcppsgetexpoall	Residualfomean	Residualfostd
Red 520	8 Months	A	Mixed	1	59.39	0.167			9.6	4	63.39	-0.0372985	-7.5009	1.93881
Red 520	8 Months	A	Mixed	2	60	0.174			9.48	4	64	-0.0302985	-6.8909	1.81881
Red 520	8 Months	A	Mixed	3	58.45	0.172			9.75	4	62.45	-0.0322985	-8.4409	2.08881
Red 520	8 Months	A	Mixed	4	59.66	0.172			9.21	4	63.66	-0.0322985	-7.2309	1.54881
Red 520	8 Months	A	Mixed	5
Red 520	8 Months	A	Mixed	6
Red 520	8 Months	A	Mixed	7	59.01	0.18			9.43	4	63.01	-0.0242985	-7.8809	1.76881
Red 520	8 Months	A	Mixed	8
Red 520	8 Months	A	Mixed	9	60.03	0.175			9.46	4	64.03	-0.0292985	-6.8609	1.79881
Red 520	8 Months	A	Mixed	10	61.44	0.177			9.31	4	65.44	-0.0272985	-5.4509	1.64881
Red 520	8 Months	A	Mixed	11	59.22	0.175			9.54	4	63.22	-0.0292985	-7.6709	1.87881
Red 520	8 Months	A	Mixed	12	59.38	0.176			9.72	4	63.38	-0.0282985	-7.5109	2.05881
Red 520	8 Months	A	Mixed	13
Red 520	8 Months	A	Mixed	14	60.86	0.172			10.27	4	64.86	-0.0322985	-6.0309	2.60881
Red 520	8 Months	A	Mixed	15
Red 520	8 Months	A	Mixed	16	60.15	0.185			9.11	4	64.15	-0.0192985	-6.7409	1.44881
Red 520	8 Months	A	Mixed	17	61.31	0.18			9.7	4	65.31	-0.0242985	-5.5809	2.03881
Red 520	8 Months	A	Mixed	18	60.11	0.186			9.27	4	64.11	-0.0182985	-6.7809	1.60881
Red 520	8 Months	A	Mixed	19	61.04	0.182			9.73	4	65.04	-0.0222985	-5.8509	2.06881
Red 520	8 Months	A	Mixed	20	60.92	0.191			9.74	4	64.92	-0.0132985	-5.9709	2.07881
Red 520	8 Months	A	Mixed	21	61.02	0.184			9.47	4	65.02	-0.0202985	-5.8709	1.80881
Red 520	8 Months	A	Mixed	22	61.43	0.183			9.15	4	65.43	-0.0212985	-5.4609	1.48881
Red 520	8 Months	A	Mixed	23	61.15	0.173			9.89	4	65.15	-0.0312985	-5.7409	2.22881
Red 520	8 Months	A	Mixed	24	61.97	0.178			9.58	4	65.97	-0.0262985	-4.9209	1.91881
Red 520	8 Months	A	Mixed	25
Red 520	8 Months	B	Harmonic	1	68.07	0.148	781.2	20.9	15.45	4	72.07	-0.00032	3.1804	1.4252	20.436	-2.84583
Red 520	8 Months	B	Harmonic	2	67.38	0.158	770.3	24.6	14.11	4	71.38	0.00968	2.4904	0.0852	9.536	0.854167
Red 520	8 Months	B	Harmonic	3	65.77	0.158	762.1	17.9	14.13	4	69.77	0.00968	0.8804	0.1052	1.336	-5.84583
Red 520	8 Months	B	Harmonic	4	69.04	0.144	779.2	23.3	15.11	4	73.04	-0.00432	4.1504	1.0852	18.436	-0.445833
Red 520	8 Months	B	Harmonic	5	56.6	0.122	704	19.8	13.2	4	60.6	-0.02632	-8.2896	-0.8248	-56.764	-3.94583
Red 520	8 Months	B	Harmonic	6	57.88	0.128	716.4	29.1	11.56	4	61.88	-0.02032	-7.0096	-2.4648	-44.364	5.35417
Red 520	8 Months	B	Harmonic	7	68.3	0.153	777.6	31.3	14.9	4	72.3	0.00468	3.4104	0.8752	16.836	7.55417
Red 520	8 Months	B	Harmonic	8	55.85	0.123	697.7	16.1	12.57	4	59.85	-0.02532	-9.0396	-1.4548	-63.064	-7.64583
Red 520	8 Months	B	Harmonic	9	67.54	0.152	763.7	27.1	14.86	4	71.54	0.00368	2.6504	0.8352	2.936	3.35417
Red 520	8 Months	B	Harmonic	10	69.99	0.156	782.2	25.2	14.03	4	73.99	0.00768	5.1004	0.0052	21.436	1.45417
Red 520	8 Months	B	Harmonic	11	67.2	0.153	764.8	33.2	14.78	4	71.2	0.00468	2.3104	0.7552	4.036	9.45417
Red 520	8 Months	B	Harmonic	12	66.64	0.147	761.3	22.9	14.6	4	70.64	-0.00132	1.7504	0.5752	0.536	-0.845833
Red 520	8 Months	B	Harmonic	13	57.34	0.13	701.2	16.6	12.76	4	61.34	-0.01832	-7.5496	-1.2648	-59.564	-7.14583
Red 520	8 Months	B	Harmonic	14	66.58	0.161	802.8		14.34	4	70.58	0.01268	1.6904	0.3152	42.036
Red 520	8 Months	B	Harmonic	15	56.12	0.142	703.2	25.9	11.71	4	60.12	-0.00632	-8.7696	-2.3148	-57.564	2.15417
Red 520	8 Months	B	Harmonic	16	65.01	0.164	785.6	18.4	13.69	4	69.01	0.01568	0.1204	-0.3348	24.836	-5.34583
Red 520	8 Months	B	Harmonic	17	65.63	0.155	768.1	15.8	15.53	4	69.63	0.00668	0.7404	1.5052	7.336	-7.94583
Red 520	8 Months	B	Harmonic	18	66.6	0.161	787.7	13.2	13.71	4	70.6	0.01268	1.7104	-0.3148	26.936	-10.5458
Red 520	8 Months	B	Harmonic	19	67.31	0.153	779.5	19.9	15.14	4	71.31	0.00468	2.4204	1.1152	18.736	-3.84583
Red 520	8 Months	B	Harmonic	20	67.74	0.155	791	30.8	14.25	4	71.74	0.00668	2.8504	0.2252	30.236	7.05417
Red 520	8 Months	B	Harmonic	21	66.09	0.159	784.4	19.5	13.53	4	70.09	0.01068	1.2004	-0.4948	23.636	-4.24583
Red 520	8 Months	B	Harmonic	22	67.97	0.156	773.8	33.4	14.87	4	71.97	0.00768	3.0804	0.8452	13.036	9.65417
Red 520	8 Months	B	Harmonic	23	69.09	0.149	795.5	36.5	14.41	4	73.09	0.00068	4.2004	0.3852	34.736	12.7542
Red 520	8 Months	B	Harmonic	24	68.75	0.155	777.6	24.9	14.87	4	72.75	0.00668	3.8604	0.8452	16.836	1.15417
Red 520	8 Months	B	Harmonic	25	57.75	0.126			12.51	4	61.75	-0.02232	-7.1396	-1.5148	-52.564	-0.145833
Red 520	8 Months	C	Mixed	1	70.29	0.191			7.06	4	74.29	-0.0132985	3.3991	-0.601194
Red 520	8 Months	C	Mixed	2	70.99	0.201			6.92	4	74.99	-0.00329851	4.0991	-0.741194
Red 520	8 Months	C	Mixed	3	70.35	0.206			6.97	4	74.35	0.00170149	3.4591	-0.691194
Red 520	8 Months	C	Mixed	4	71.51	0.204			6.66	4	75.51	-0.000298507	4.6191	-1.00119
Red 520	8 Months	C	Mixed	5	70.49	0.195			6.89	4	74.49	-0.00929851	3.5991	-0.771194
Red 520	8 Months	C	Mixed	6	71.08	0.198			6.52	4	75.08	-0.00629851	4.1891	-1.14119
Red 520	8 Months	C	Mixed	7	70.96	0.199			7.28	4	74.96	-0.00529851	4.0691	-0.381194
Red 520	8 Months	C	Mixed	8	70.05	0.201			6.94	4	74.05	-0.00329851	3.1591	-0.721194
Red 520	8 Months	C	Mixed	9	69.82	0.206			7.19	4	73.82	0.00170149	2.9291	-0.471194
Red 520	8 Months	C	Mixed	10	70.83	0.203			6.47	4	74.83	-0.00129851	3.9391	-1.19119
Red 520	8 Months	C	Mixed	11	72.18	0.2			6.73	4	76.18	-0.00429851	5.2891	-0.931194
Red 520	8 Months	C	Mixed	12	70.49	0.193			7.36	4	74.49	-0.0112985	3.5991	-0.301194
Red 520	8 Months	C	Mixed	13	71.36	0.193			6.68	4	75.36	-0.0112985	4.4691	-0.981194
Red 520	8 Months	C	Mixed	14	71.04	0.192			7.29	4	75.04	-0.0122985	4.1491	-0.371194
Red 520	8 Months	C	Mixed	15	70.35	0.199			6.83	4	74.35	-0.00529851	3.4591	-0.831194
Red 520	8 Months	C	Mixed	16	69.72	0.206			6.7	4	73.72	0.00170149	2.8291	-0.961194
Red 520	8 Months	C	Mixed	17	70.36	0.205			7.12	4	74.36	0.000701493	3.4691	-0.541194
Red 520	8 Months	C	Mixed	18	70.17	0.204			7.13	4	74.17	-0.000298507	3.2791	-0.531194
Red 520	8 Months	C	Mixed	19	70.66	0.209			6.78	4	74.66	0.00470149	3.7691	-0.881194
Red 520	8 Months	C	Mixed	20
Red 520	8 Months	C	Mixed	21	70.8	0.201			6.86	4	74.8	-0.00329851	3.9091	-0.801194
Red 520	8 Months	C	Mixed	22	71.05	0.202			7.13	4	75.05	-0.00229851	4.1591	-0.531194
Red 520	8 Months	C	Mixed	23	71.89	0.196			6.55	4	75.89	-0.00829851	4.9991	-1.11119
Red 520	8 Months	C	Mixed	24	72.33	0.2			6.55	4	76.33	-0.00429851	5.4391	-1.11119
Red 520	8 Months	C	Mixed	25	71.86	0.195			6.91	4	75.86	-0.00929851	4.9691	-0.751194
Red 520	8 Months	D	Noisy	1	61.02	0.084			9.47	4	65.02	-0.000913043	0.487826	-0.221304
Red 520	8 Months	D	Noisy	2	60.03	0.086			9.42	4	64.03	0.00108696	-0.502174	-0.271304
Red 520	8 Months	D	Noisy	3	60.56	0.086			9.72	4	64.56	0.00108696	0.0278261	0.0286957
Red 520	8 Months	D	Noisy	4	62.1	0.084			10.18	4	66.1	-0.000913043	1.56783	0.488696
Red 520	8 Months	D	Noisy	5	61.78	0.085			8.98	4	65.78	8.69565e-05	1.24783	-0.711304
Red 520	8 Months	D	Noisy	6	61.94	0.08			9.76	4	65.94	-0.00491304	1.40783	0.0686957
Red 520	8 Months	D	Noisy	7	61.5	0.084			10.18	4	65.5	-0.000913043	0.967826	0.488696
Red 520	8 Months	D	Noisy	8	62.35	0.08			11.05	4	66.35	-0.00491304	1.81783	1.3587
Red 520	8 Months	D	Noisy	9	61.51	0.088			9.71	4	65.51	0.00308696	0.977826	0.0186957
Red 520	8 Months	D	Noisy	10	61.9	0.093			9.11	4	65.9	0.00808696	1.36783	-0.581304
Red 520	8 Months	D	Noisy	11	61.56	0.087			9.34	4	65.56	0.00208696	1.02783	-0.351304
Red 520	8 Months	D	Noisy	12	59.6	0.089			9.65	4	63.6	0.00408696	-0.932174	-0.0413043
Red 520	8 Months	D	Noisy	13	52.69	0.077			8.13	4	56.69	-0.00791304	-7.84217	-1.5613
Red 520	8 Months	D	Noisy	14	62.55	0.079			10.2	4	66.55	-0.00591304	2.01783	0.508696
Red 520	8 Months	D	Noisy	15	53.23	0.082			8.33	4	57.23	-0.00291304	-7.30217	-1.3613
Red 520	8 Months	D	Noisy	16	59.59	0.091			9.2	4	63.59	0.00608696	-0.942174	-0.491304
Red 520	8 Months	D	Noisy	17	60.46	0.086			10.39	4	64.46	0.00108696	-0.0721739	0.698696
Red 520	8 Months	D	Noisy	18	61.02	0.087			10.17	4	65.02	0.00208696	0.487826	0.478696
Red 520	8 Months	D	Noisy	19
Red 520	8 Months	D	Noisy	20
Red 520	8 Months	D	Noisy	21	61.38	0.085			10.06	4	65.38	8.69565e-05	0.847826	0.368696
Red 520	8 Months	D	Noisy	22	61.34	0.088			10.41	4	65.34	0.00308696	0.807826	0.718696
Red 520	8 Months	D	Noisy	23	61.19	0.086			9.45	4	65.19	0.00108696	0.657826	-0.241304
Red 520	8 Months	D	Noisy	24	61.87	0.084			10.18	4	65.87	-0.000913043	1.33783	0.488696
Red 520	8 Months	D	Noisy	25	61.07	0.082			9.81	4	65.07	-0.00291304	0.537826	0.118696
Red 520	8 Months	E	Mixed	1	66.47	0.213			6.66	4	70.47	0.00870149	-0.420896	-1.00119
Red 520	8 Months	E	Mixed	2	69.51	0.231			7.18	4	73.51	0.0267015	2.6191	-0.481194
Red 520	8 Months	E	Mixed	3	68.4	0.233			7.02	4	72.4	0.0287015	1.5091	-0.641194
Red 520	8 Months	E	Mixed	4	66.67	0.224			6.71	4	70.67	0.0197015	-0.220896	-0.951194
Red 520	8 Months	E	Mixed	5	69.96	0.228			7.12	4	73.96	0.0237015	3.0691	-0.541194
Red 520	8 Months	E	Mixed	6	70.14	0.225			7.06	4	74.14	0.0207015	3.2491	-0.601194
Red 520	8 Months	E	Mixed	7	69	0.231			7.1	4	73	0.0267015	2.1091	-0.561194
Red 520	8 Months	E	Mixed	8	67.86	0.224			7.07	4	71.86	0.0197015	0.969104	-0.591194
Red 520	8 Months	E	Mixed	9	64.7	0.236			6.93	4	68.7	0.0317015	-2.1909	-0.731194
Red 520	8 Months	E	Mixed	10	67.29	0.223			6.52	4	71.29	0.0187015	0.399104	-1.14119
Red 520	8 Months	E	Mixed	11	69.21	0.242			7.13	4	73.21	0.0377015	2.3191	-0.531194
Red 520	8 Months	E	Mixed	12
Red 520	8 Months	E	Mixed	13	69.61	0.231			7.01	4	73.61	0.0267015	2.7191	-0.651194
Red 520	8 Months	E	Mixed	14	68.73	0.223			7.28	4	72.73	0.0187015	1.8391	-0.381194
Red 520	8 Months	E	Mixed	15	67.58	0.235			6.81	4	71.58	0.0307015	0.689104	-0.851194
Red 520	8 Months	E	Mixed	16	66.1	0.233			6.76	4	70.1	0.0287015	-0.790896	-0.901194
Red 520	8 Months	E	Mixed	17	70.23	0.235			7.02	4	74.23	0.0307015	3.3391	-0.641194
Red 520	8 Months	E	Mixed	18	68.14	0.238			6.73	4	72.14	0.0337015	1.2491	-0.931194
Red 520	8 Months	E	Mixed	19	66.9	0.228			6.43	4	70.9	0.0237015	0.00910448	-1.23119
Red 520	8 Months	E	Mixed	20	66.76	0.216			6.87	4	70.76	0.0117015	-0.130896	-0.791194
Red 520	8 Months	E	Mixed	21	67.09	0.231			6.69	4	71.09	0.0267015	0.199104	-0.971194
Red 520	8 Months	E	Mixed	22	68.53	0.234			7.02	4	72.53	0.0297015	1.6391	-0.641194
Red 520	8 Months	E	Mixed	23	69.06	0.232			6.99	4	73.06	0.0277015	2.1691	-0.671194
Red 520	8 Months	E	Mixed	24	68.13	0.23			7.1	4	72.13	0.0257015	1.2391	-0.561194
Red 520	8 Months	E	Mixed	25	68.45	0.231			7.16	4	72.45	0.0267015	1.5591	-0.501194
Red 520	24 Months	A	Mixed	1	52.67	0.166			9.14	1	60.37	-0.0274925	-0.83	1.51373
Red 520	24 Months	A	Mixed	2	51.49	0.168			8.86	1	59.19	-0.0254925	-2.01	1.23373
Red 520	24 Months	A	Mixed	3	51.66	0.165			9.43	1	59.36	-0.0284925	-1.84	1.80373
Red 520	24 Months	A	Mixed	4	50.82	0.169			8.9	1	58.52	-0.0244925	-2.68	1.27373
Red 520	24 Months	A	Mixed	5						1	7.7
Red 520	24 Months	A	Mixed	6	50.4	0.16			9.21	1	58.1	-0.0334925	-3.1	1.58373
Red 520	24 Months	A	Mixed	7	50.45	0.173			8.52	1	58.15	-0.0204925	-3.05	0.893731
Red 520	24 Months	A	Mixed	8	50.92	0.166			8.86	1	58.62	-0.0274925	-2.58	1.23373
Red 520	24 Months	A	Mixed	9						1	7.7		-53.5
Red 520	24 Months	A	Mixed	10	51.57	0.161			9.03	1	59.27	-0.0324925	-1.93	1.40373
Red 520	24 Months	A	Mixed	11	51.91	0.167			9.58	1	59.61	-0.0264925	-1.59	1.95373
Red 520	24 Months	A	Mixed	12	52.16	0.159			9.71	1	59.86	-0.0344925	-1.34	2.08373
Red 520	24 Months	A	Mixed	13						1	7.7		-53.5
Red 520	24 Months	A	Mixed	14	50.72	0.159			9.47	1	58.42	-0.0344925	-2.78	1.84373
Red 520	24 Months	A	Mixed	15	51.42	0.173			9.05	1	59.12	-0.0204925	-2.08	1.42373
Red 520	24 Months	A	Mixed	16
Red 520	24 Months	A	Mixed	17
Red 520	24 Months	A	Mixed	18	51.71	0.167			9.45	1	59.41	-0.0264925	-1.79	1.82373
Red 520	24 Months	A	Mixed	19	51.45	0.177			9.1	1	59.15	-0.0164925	-2.05	1.47373
Red 520	24 Months	A	Mixed	20	52.22	0.176			9.24	1	59.92	-0.0174925	-1.28	1.61373
Red 520	24 Months	A	Mixed	21	53.47	0.156			10.1	1	61.17	-0.0374925	-0.03	2.47373
Red 520	24 Months	A	Mixed	22	52.39	0.175			9.22	1	60.09	-0.0184925	-1.11	1.59373
Red 520	24 Months	A	Mixed		50.83	0.173			8.37	1	58.53	-0.0204925	-2.67	0.743731
Red 520	24 Months	A	Mixed		52.33	0.181			8.74	1	60.03	-0.0124925	-1.17	1.11373
Red 520	24 Months	A	Mixed		52.17	0.17			9.06	1	59.87	-0.0234925	-1.33	1.43373
Red 520	24 Months	B	Harmonic	1	56.48	0.143	841.3	5.5	13.82	1	64.18	0.00475	1.55048	-0.403158	11.8	0.215789
Red 520	24 Months	B	Harmonic	2	58.2	0.137	833.6	4.7	14.21	1	65.9	-0.00125	3.27048	-0.0131579	4.1	-0.584211
Red 520	24 Months	B	Harmonic	3	58.47	0.145	825.8	4.9	13.93	1	66.17	0.00675	3.54048	-0.293158	-3.7	-0.384211
Red 520	24 Months	B	Harmonic	4	58.34	0.145	821.1	2.6	14.61	1	66.04	0.00675	3.41048	0.386842	-8.4	-2.68421
Red 520	24 Months	B	Harmonic	5
Red 520	24 Months	B	Harmonic	6	58.95	0.135	825.7	4.9	14.76	1	66.65	-0.00325	4.02048	0.536842	-3.8	-0.384211
Red 520	24 Months	B	Harmonic	7	47.51	0.108				1	55.21	-0.03025	-7.41952
Red 520	24 Months	B	Harmonic	8	56.32	0.143	834.6	3.8	13.02	1	64.02	0.00475	1.39048	-1.20316	5.1	-1.48421
Red 520	24 Months	B	Harmonic	9						1	7.7		-54.9295
Red 520	24 Months	B	Harmonic	10	58.34	0.134	831.8	9.3	14.33	1	66.04	-0.00425	3.41048	0.106842	2.3	4.01579
Red 520	24 Months	B	Harmonic	11	57.91	0.132	827.3	4.8	14.56	1	65.61	-0.00625	2.98048	0.336842	-2.2	-0.484211
Red 520	24 Months	B	Harmonic	12	58.07	0.14	826.7	4.8	13.65	1	65.77	0.00175	3.14048	-0.573158	-2.8	-0.484211
Red 520	24 Months	B	Harmonic	13
Red 520	24 Months	B	Harmonic	14	57.49	0.14	817.1	8.8	13.53	1	65.19	0.00175	2.56048	-0.693158	-12.4	3.51579
Red 520	24 Months	B	Harmonic	15	58.14	0.146	820.5	6.5	13.99	1	65.84	0.00775	3.21048	-0.233158	-9	1.21579
Red 520	24 Months	B	Harmonic	16
Red 520	24 Months	B	Harmonic	17
Red 520	24 Months	B	Harmonic	18	58.87	0.142	829.7	4.4	14.21	1	66.57	0.00375	3.94048	-0.0131579	0.2	-0.884211
Red 520	24 Months	B	Harmonic	19	58.87	0.137	841.7	3.7	14.44	1	66.57	-0.00125	3.94048	0.216842	12.2	-1.58421
Red 520	24 Months	B	Harmonic	20	58.62	0.141	831.1	8	13.97	1	66.32	0.00275	3.69048	-0.253158	1.6	2.71579
Red 520	24 Months	B	Harmonic	21	58.48	0.15	828	5.6	14.22	1	66.18	0.01175	3.55048	-0.00315789	-1.5	0.315789
Red 520	24 Months	B	Harmonic	22	59.49	0.134	824.9	3.1	15.12	1	67.19	-0.00425	4.56048	0.896842	-4.6	-2.18421
Red 520	24 Months	B	Harmonic	23	58.92	0.137	833	5.5	14.97	1	66.62	-0.00125	3.99048	0.746842	3.5	0.215789
Red 520	24 Months	B	Harmonic	24	57.8	0.14	833.7	6.1	14.27	1	65.5	0.00175	2.87048	0.0468421	4.2	0.815789
Red 520	24 Months	B	Harmonic	25	58.25	0.136	832.9	3.4	14.63	1	65.95	-0.00225	3.32048	0.406842	3.4	-1.88421
Red 520	24 Months	C	Mixed	1	60.47	0.194			6.72	1	68.17	0.000507463	6.97	-0.906269
Red 520	24 Months	C	Mixed	2	60.46	0.196			6.53	1	68.16	0.00250746	6.96	-1.09627
Red 520	24 Months	C	Mixed	3	60.19	0.199			6.72	1	67.89	0.00550746	6.69	-0.906269
Red 520	24 Months	C	Mixed	4	59.75	0.189			6.22	1	67.45	-0.00449254	6.25	-1.40627
Red 520	24 Months	C	Mixed	5	58.62	0.235			6.89	1	66.32	0.0415075	5.12	-0.736269
Red 520	24 Months	C	Mixed	6	60.28	0.193			6.69	1	67.98	-0.000492537	6.78	-0.936269
Red 520	24 Months	C	Mixed	7	61.33	0.189			6.64	1	69.03	-0.00449254	7.83	-0.986269
Red 520	24 Months	C	Mixed	8	59.88	0.187			6.48	1	67.58	-0.00649254	6.38	-1.14627
Red 520	24 Months	C	Mixed	9	59.97	0.238			6.48	1	67.67	0.0445075	6.47	-1.14627
Red 520	24 Months	C	Mixed	10	60.22	0.193			6.5	1	67.92	-0.000492537	6.72	-1.12627
Red 520	24 Months	C	Mixed	11	59.58	0.2			6.36	1	67.28	0.00650746	6.08	-1.26627
Red 520	24 Months	C	Mixed	12	60.98	0.194			6.58	1	68.68	0.000507463	7.48	-1.04627
Red 520	24 Months	C	Mixed	13	60.47	0.196			6.77	1	68.17	0.00250746	6.97	-0.856269
Red 520	24 Months	C	Mixed	14	59.62	0.189			6.69	1	67.32	-0.00449254	6.12	-0.936269
Red 520	24 Months	C	Mixed	15	60.69	0.205			6.47	1	68.39	0.0115075	7.19	-1.15627
Red 520	24 Months	C	Mixed	16	58.36	0.238			6.49	1	66.06	0.0445075	4.86	-1.13627
Red 520	24 Months	C	Mixed	17	60.9	0.197			6.21	1	68.6	0.00350746	7.4	-1.41627
Red 520	24 Months	C	Mixed	18	60.66	0.191			6.53	1	68.36	-0.00249254	7.16	-1.09627
Red 520	24 Months	C	Mixed	19	60.22	0.188			7.05	1	67.92	-0.00549254	6.72	-0.576269
Red 520	24 Months	C	Mixed	20	60.88	0.204			6.54	1	68.58	0.0105075	7.38	-1.08627
Red 520	24 Months	C	Mixed	21	60.97	0.196			6.44	1	68.67	0.00250746	7.47	-1.18627
Red 520	24 Months	C	Mixed	22	60.1	0.2			6.17	1	67.8	0.00650746	6.6	-1.45627
Red 520	24 Months	C	Mixed	#NULL!	61.52	0.192			6.42	1	69.22	-0.00149254	8.02	-1.20627
Red 520	24 Months	C	Mixed	#NULL!	59.87	0.202			6.45	1	67.57	0.00850746	6.37	-1.17627
Red 520	24 Months	C	Mixed	#NULL!	61.35	0.198			6.95	1	69.05	0.00450746	7.85	-0.676269
Red 520	24 Months	D	Noisy	1	49.53	0.094			9.22	1	57.23	0.017	-0.4648	-0.3572
Red 520	24 Months	D	Noisy	2	50	0.081			9.08	1	57.7	0.004	0.0052	-0.4972
Red 520	24 Months	D	Noisy	3	50.52	0.077			9.69	1	58.22	-6e-17	0.5252	0.1128
Red 520	24 Months	D	Noisy	4	49.72	0.081			9.22	1	57.42	0.004	-0.2748	-0.3572
Red 520	24 Months	D	Noisy	5	50.58	0.065			9.85	1	58.28	-0.012	0.5852	0.2728
Red 520	24 Months	D	Noisy	6	49.81	0.072			9.76	1	57.51	-0.005	-0.1848	0.1828
Red 520	24 Months	D	Noisy	7	44.06	0.082			8.6	1	51.76	0.005	-5.9348	-0.9772
Red 520	24 Months	D	Noisy	8	49.53	0.082			8.62	1	57.23	0.005	-0.4648	-0.9572
Red 520	24 Months	D	Noisy	9	50.96	0.067			9.33	1	58.66	-0.01	0.9652	-0.2472
Red 520	24 Months	D	Noisy	10	50.31	0.077			9.19	1	58.01	-6e-17	0.3152	-0.3872
Red 520	24 Months	D	Noisy	11	50.09	0.082			8.99	1	57.79	0.005	0.0952	-0.5872
Red 520	24 Months	D	Noisy	12	51	0.077			9.59	1	58.7	-6e-17	1.0052	0.0128
Red 520	24 Months	D	Noisy	13	51.31	0.07			10.46	1	59.01	-0.007	1.3152	0.8828
Red 520	24 Months	D	Noisy	14	50.79	0.079			8.89	1	58.49	0.002	0.7952	-0.6872
Red 520	24 Months	D	Noisy	15	50.07	0.08			9.63	1	57.77	0.003	0.0752	0.0528
Red 520	24 Months	D	Noisy	16	51.52	0.072			10.21	1	59.22	-0.005	1.5252	0.6328
Red 520	24 Months	D	Noisy	17	44.94	0.069			9.79	1	52.64	-0.008	-5.0548	0.2128
Red 520	24 Months	D	Noisy	18	51.01	0.071			9.74	1	58.71	-0.006	1.0152	0.1628
Red 520	24 Months	D	Noisy	19	49.95	0.094			9.31	1	57.65	0.017	-0.0448	-0.2672
Red 520	24 Months	D	Noisy	20	50.82	0.075			10.17	1	58.52	-0.002	0.8252	0.5928
Red 520	24 Months	D	Noisy	21	51.04	0.072			10.52	1	58.74	-0.005	1.0452	0.9428
Red 520	24 Months	D	Noisy	22	50.06	0.081			10.29	1	57.76	0.004	0.0652	0.7128
Red 520	24 Months	D	Noisy	23	51.34	0.076			9.75	1	59.04	-0.001	1.3452	0.1728
Red 520	24 Months	D	Noisy	24	50	0.073			9.27	1	57.7	-0.004	0.0052	-0.3072
Red 520	24 Months	D	Noisy	25	50.91	0.076			10.26	1	58.61	-0.001	0.9152	0.6828
Red 520	24 Months	E	Mixed	1	55.54	0.21			7.57	1	63.24	0.0165075	2.04	-0.0562687
Red 520	24 Months	E	Mixed	2	56.51	0.218			7.13	1	64.21	0.0245075	3.01	-0.496269
Red 520	24 Months	E	Mixed	3	58.11	0.208			7.69	1	65.81	0.0145075	4.61	0.0637313
Red 520	24 Months	E	Mixed	4	58.09	0.221			7.31	1	65.79	0.0275075	4.59	-0.316269
Red 520	24 Months	E	Mixed	5	59.23	0.202			7.66	1	66.93	0.00850746	5.73	0.0337313
Red 520	24 Months	E	Mixed	6
Red 520	24 Months	E	Mixed	7	59.4	0.212			7.43	1	67.1	0.0185075	5.9	-0.196269
Red 520	24 Months	E	Mixed	8	58.45	0.207			7.24	1	66.15	0.0135075	4.95	-0.386269
Red 520	24 Months	E	Mixed	9	58.39	0.202			7.58	1	66.09	0.00850746	4.89	-0.0462687
Red 520	24 Months	E	Mixed	10	58.26	0.202			7.57	1	65.96	0.00850746	4.76	-0.0562687
Red 520	24 Months	E	Mixed	11	55.56	0.184			7.49	1	63.26	-0.00949254	2.06	-0.136269
Red 520	24 Months	E	Mixed	12	56.13	0.212			7.5	1	63.83	0.0185075	2.63	-0.126269
Red 520	24 Months	E	Mixed	13	56.34	0.22			7.51	1	64.04	0.0265075	2.84	-0.116269
Red 520	24 Months	E	Mixed	14	56.37	0.212			7.49	1	64.07	0.0185075	2.87	-0.136269
Red 520	24 Months	E	Mixed	15	56.75	0.217			7.44	1	64.45	0.0235075	3.25	-0.186269
Red 520	24 Months	E	Mixed	16	56.27	0.207			7.32	1	63.97	0.0135075	2.77	-0.306269
Red 520	24 Months	E	Mixed	17	57.51	0.202			7.57	1	65.21	0.00850746	4.01	-0.0562687
Red 520	24 Months	E	Mixed	18						1	7.7		-53.5
Red 520	24 Months	E	Mixed	19	55.66	0.213			7.36	1	63.36	0.0195075	2.16	-0.266269
Red 520	24 Months	E	Mixed	20	56.78	0.213			7.34	1	64.48	0.0195075	3.28	-0.286269
Red 520	24 Months	E	Mixed	21	57.2	0.222			7.32	1	64.9	0.0285075	3.7	-0.306269
Red 520	24 Months	E	Mixed	22
Red 520	24 Months	E	Mixed		56.8	0.204			7.4	1	64.5	0.0105075	3.3	-0.226269
Red 520	24 Months	E	Mixed		57.53	0.208			7.31	1	65.23	0.0145075	4.03	-0.316269
Red 520	24 Months	E	Mixed		57.52	0.204			7.7	1	65.22	0.0105075	4.02	0.0737313
Red 520	40 Months	A	Mixed	1	46.16	0.2			10.21	1	53.86	-0.00693333	-6.09131	2.312
Red 520	40 Months	A	Mixed	2	45.95	0.195			9.84	1	53.65	-0.0119333	-6.30131	1.942
Red 520	40 Months	A	Mixed	3	46.16	0.194			10.39	1	53.86	-0.0129333	-6.09131	2.492
Red 520	40 Months	A	Mixed	4	45.2	0.192			9.53	1	52.9	-0.0149333	-7.05131	1.632
Red 520	40 Months	A	Mixed	5	48.96	0.204			9.47	1	56.66	-0.00293333	-3.29131	1.572
Red 520	40 Months	A	Mixed	6	46.15	0.182			10.51	1	53.85	-0.0249333	-6.10131	2.612
Red 520	40 Months	A	Mixed	7	46.09	0.183			9.84	1	53.79	-0.0239333	-6.16131	1.942
Red 520	40 Months	A	Mixed	8	46.21	0.188			10.47	1	53.91	-0.0189333	-6.04131	2.572
Red 520	40 Months	A	Mixed	9	46.09	0.18			10.34	1	53.79	-0.0269333	-6.16131	2.442
Red 520	40 Months	A	Mixed	10	46.65	0.204			9.45	1	54.35	-0.00293333	-5.60131	1.552
Red 520	40 Months	A	Mixed	11	46.43	0.186			10.18	1	54.13	-0.0209333	-5.82131	2.282
Red 520	40 Months	A	Mixed	12	45.93	0.192			9.72	1	53.63	-0.0149333	-6.32131	1.822
Red 520	40 Months	A	Mixed	13	49.47	0.19			9.41	1	57.17	-0.0169333	-2.78131	1.512
Red 520	40 Months	A	Mixed	14	47.01	0.19			10.09	1	54.71	-0.0169333	-5.24131	2.192
Red 520	40 Months	A	Mixed	15	48.43	0.184			10.76	1	56.13	-0.0229333	-3.82131	2.862
Red 520	40 Months	A	Mixed	16	46.5	0.19			9.94	1	54.2	-0.0169333	-5.75131	2.042
Red 520	40 Months	A	Mixed	17	46.37	0.178			10.61	1	54.07	-0.0289333	-5.88131	2.712
Red 520	40 Months	A	Mixed	18	47.34	0.206			10.06	1	55.04	-0.000933333	-4.91131	2.162
Red 520	40 Months	A	Mixed	19						1	7.7		-52.2513
Red 520	40 Months	A	Mixed	20	45.76	0.206			9.82	1	53.46	-0.000933333	-6.49131	1.922
Red 520	40 Months	A	Mixed	21
Red 520	40 Months	A	Mixed	22
Red 520	40 Months	A	Mixed	23
Red 520	40 Months	A	Mixed	24
Red 520	40 Months	A	Mixed	25
Red 520	40 Months	B	Harmonic	1	57.44	0.147	841.9	15.5	16.28	1	65.14	0.00065	-0.2885	1.717	-0.09	2.91667
Red 520	40 Months	B	Harmonic	2	57.75	0.148	842.1	6.5	15	1	65.45	0.00165	0.0215	0.437	0.11	-6.08333
Red 520	40 Months	B	Harmonic	3	58.88	0.151	842.8	7.5	14.77	1	66.58	0.00465	1.1515	0.207	0.81	-5.08333
Red 520	40 Months	B	Harmonic	4	58.43	0.149	842.4	5.6	14.73	1	66.13	0.00265	0.7015	0.167	0.41	-6.98333
Red 520	40 Months	B	Harmonic	5	57.78	0.145	895.1		14.09	1	65.48	-0.00135	0.0515	-0.473	53.11
Red 520	40 Months	B	Harmonic	6	60.21	0.136	842.8	4.5	15.95	1	67.91	-0.01035	2.4815	1.387	0.81	-8.08333
Red 520	40 Months	B	Harmonic	7	58.59	0.143	841.2	19.6	15.49	1	66.29	-0.00335	0.8615	0.927	-0.79	7.01667
Red 520	40 Months	B	Harmonic	8	57.39	0.149	835.6	8.2	14.75	1	65.09	0.00265	-0.3385	0.187	-6.39	-4.38333
Red 520	40 Months	B	Harmonic	9	59.07	0.155	842.8	30.1	14.68	1	66.77	0.00865	1.3415	0.117	0.81	17.5167
Red 520	40 Months	B	Harmonic	10	55.93	0.155	857.6	11.2	12.75	1	63.63	0.00865	-1.7985	-1.813	15.61	-1.38333
Red 520	40 Months	B	Harmonic	11	60.05	0.149	855.9	29.6	15.12	1	67.75	0.00265	2.3215	0.557	13.91	17.0167
Red 520	40 Months	B	Harmonic	12	57.76	0.151	848.7	8.4	13.95	1	65.46	0.00465	0.0315	-0.613	6.71	-4.18333
Red 520	40 Months	B	Harmonic	13	57.42	0.139	867.2	14.9	14.36	1	65.12	-0.00735	-0.3085	-0.203	25.21	2.31667
Red 520	40 Months	B	Harmonic	14	58.19	0.142	846.8	10.3	14.63	1	65.89	-0.00435	0.4615	0.067	4.81	-2.28333
Red 520	40 Months	B	Harmonic	15	60.43	0.145	846.3	14.6	15.32	1	68.13	-0.00135	2.7015	0.757	4.31	2.01667
Red 520	40 Months	B	Harmonic	16	59.4	0.142	845.3	7.2	14.84	1	67.1	-0.00435	1.6715	0.277	3.31	-5.38333
Red 520	40 Months	B	Harmonic	17	59.09	0.153	849.2	9.8	13.92	1	66.79	0.00665	1.3615	-0.643	7.21	-2.78333
Red 520	40 Months	B	Harmonic	18	57.58	0.143	855.7	14.1	14.32	1	65.28	-0.00335	-0.1485	-0.243	13.71	1.51667
Red 520	40 Months	B	Harmonic	19	57.52	0.15	847.2	8.9	14.4	1	65.22	0.00365	-0.2085	-0.163	5.21	-3.68333
Red 520	40 Months	B	Harmonic	20	45.66	0.135	693.2		11.91	1	53.36	-0.01135	-12.0685	-2.653	-148.79	#NULL!
Red 520	40 Months	B	Harmonic	21
Red 520	40 Months	B	Harmonic	22
Red 520	40 Months	B	Harmonic	23
Red 520	40 Months	B	Harmonic	24
Red 520	40 Months	B	Harmonic	25
Red 520	40 Months	C	Mixed	1	54.74	0.195			6.85	1	62.44	-0.0119333	2.48869	-1.048
Red 520	40 Months	C	Mixed	2	55.21	0.188			6.55	1	62.91	-0.0189333	2.95869	-1.348
Red 520	40 Months	C	Mixed	3	55.43	0.192			6.51	1	63.13	-0.0149333	3.17869	-1.388
Red 520	40 Months	C	Mixed	4	55.05	0.2			6.56	1	62.75	-0.00693333	2.79869	-1.338
Red 520	40 Months	C	Mixed	5	55.91	0.198			6.98	1	63.61	-0.00893333	3.65869	-0.918
Red 520	40 Months	C	Mixed	6	57	0.195			6.88	1	64.7	-0.0119333	4.74869	-1.018
Red 520	40 Months	C	Mixed	7	56.98	0.194			6.67	1	64.68	-0.0129333	4.72869	-1.228
Red 520	40 Months	C	Mixed	8	57.06	0.2			7.23	1	64.76	-0.00693333	4.80869	-0.668
Red 520	40 Months	C	Mixed	9	55.99	0.201			6.73	1	63.69	-0.00593333	3.73869	-1.168
Red 520	40 Months	C	Mixed	10	56.18	0.213			6.93	1	63.88	0.00606667	3.92869	-0.968
Red 520	40 Months	C	Mixed	11	56.8	0.198			6.89	1	64.5	-0.00893333	4.54869	-1.008
Red 520	40 Months	C	Mixed	12	57.03	0.201			7.21	1	64.73	-0.00593333	4.77869	-0.688
Red 520	40 Months	C	Mixed	13	56.85	0.201			6.7	1	64.55	-0.00593333	4.59869	-1.198
Red 520	40 Months	C	Mixed	14	57.87	0.183			7.23	1	65.57	-0.0239333	5.61869	-0.668
Red 520	40 Months	C	Mixed	15	57.06	0.189			7.15	1	64.76	-0.0179333	4.80869	-0.748
Red 520	40 Months	C	Mixed	16	56.64	0.194			6.87	1	64.34	-0.0129333	4.38869	-1.028
Red 520	40 Months	C	Mixed	17	57.06	0.195			6.96	1	64.76	-0.0119333	4.80869	-0.938
Red 520	40 Months	C	Mixed	18	58.46	0.197			7.2	1	66.16	-0.00993333	6.20869	-0.698
Red 520	40 Months	C	Mixed	19	57.5	0.191			6.95	1	65.2	-0.0159333	5.24869	-0.948
Red 520	40 Months	C	Mixed	20	56.72	0.263			7.08	1	64.42	0.0560667	4.46869	-0.818
Red 520	40 Months	C	Mixed	21	57.34	0.252			7.03	1	65.04	0.0450667	5.08869	-0.868
Red 520	40 Months	C	Mixed	22
Red 520	40 Months	C	Mixed	23
Red 520	40 Months	C	Mixed	24
Red 520	40 Months	C	Mixed	25
Red 520	40 Months	D	Noisy	1	46.68	0.095			8.63	1	54.38	0.00552381	-0.00545455	-1.17429
Red 520	40 Months	D	Noisy	2	47.57	0.099			8.94	1	55.27	0.00952381	0.884545	-0.864286
Red 520	40 Months	D	Noisy	3	49	0.096			9.72	1	56.7	0.00652381	2.31455	-0.0842857
Red 520	40 Months	D	Noisy	4	49.29	0.086			9.63	1	56.99	-0.00347619	2.60455	-0.174286
Red 520	40 Months	D	Noisy	5	48.65	0.089			9.29	1	56.35	-0.00047619	1.96455	-0.514286
Red 520	40 Months	D	Noisy	6	48.84	0.092			9.7	1	56.54	0.00252381	2.15455	-0.104286
Red 520	40 Months	D	Noisy	7	48.95	0.087			10.17	1	56.65	-0.00247619	2.26455	0.365714
Red 520	40 Months	D	Noisy	8	49.81	0.094			9.81	1	57.51	0.00452381	3.12455	0.00571429
Red 520	40 Months	D	Noisy	9	48.93	0.099			9.58	1	56.63	0.00952381	2.24455	-0.224286
Red 520	40 Months	D	Noisy	10	50.26	0.081			10.37	1	57.96	-0.00847619	3.57455	0.565714
Red 520	40 Months	D	Noisy	11	48.4	0.097			9.81	1	56.1	0.00752381	1.71455	0.00571429
Red 520	40 Months	D	Noisy	12	47.65	0.093			10.02	1	55.35	0.00352381	0.964545	0.215714
Red 520	40 Months	D	Noisy	13	50.14	0.077			10.41	1	57.84	-0.0124762	3.45455	0.605714
Red 520	40 Months	D	Noisy	14	49.76	0.084			10.05	1	57.46	-0.00547619	3.07455	0.245714
Red 520	40 Months	D	Noisy	15	49.67	0.088			9.51	1	57.37	-0.00147619	2.98455	-0.294286
Red 520	40 Months	D	Noisy	16	49.96	0.079			10.5	1	57.66	-0.0104762	3.27455	0.695714
Red 520	40 Months	D	Noisy	17	50.03	0.083			10.37	1	57.73	-0.00647619	3.34455	0.565714
Red 520	40 Months	D	Noisy	18	50.08	0.093			9.28	1	57.78	0.00352381	3.39455	-0.524286
Red 520	40 Months	D	Noisy	19	49.02	0.091			9.64	1	56.72	0.00152381	2.33455	-0.164286
Red 520	40 Months	D	Noisy	20	44.4	0.1			9.51	1	52.1	0.0105238	-2.28545	-0.294286
Red 520	40 Months	D	Noisy	21	49.99	0.076			10.95	1	57.69	-0.0134762	3.30455	1.14571
Red 520	40 Months	D	Noisy	22						1	7.7		-46.6855
Red 520	40 Months	D	Noisy	23
Red 520	40 Months	D	Noisy	24
Red 520	40 Months	D	Noisy	25
Red 520	40 Months	E	Mixed	1	55.74	0.233			6.6	1	63.44	0.0260667	3.48869	-1.298
Red 520	40 Months	E	Mixed	2	55.87	0.225			6.66	1	63.57	0.0180667	3.61869	-1.238
Red 520	40 Months	E	Mixed	3	58.61	0.234			6.72	1	66.31	0.0270667	6.35869	-1.178
Red 520	40 Months	E	Mixed	4	54.59	0.239			6.53	1	62.29	0.0320667	2.33869	-1.368
Red 520	40 Months	E	Mixed	5	56.78	0.222			6.74	1	64.48	0.0150667	4.52869	-1.158
Red 520	40 Months	E	Mixed	6	56.47	0.209			6.78	1	64.17	0.00206667	4.21869	-1.118
Red 520	40 Months	E	Mixed	7	52.24	0.219			6.93	1	59.94	0.0120667	-0.0113115	-0.968
Red 520	40 Months	E	Mixed	8	53.86	0.217			6.91	1	61.56	0.0100667	1.60869	-0.988
Red 520	40 Months	E	Mixed	9	56.14	0.266			6.66	1	63.84	0.0590667	3.88869	-1.238
Red 520	40 Months	E	Mixed	10	57.18	0.228			6.92	1	64.88	0.0210667	4.92869	-0.978
Red 520	40 Months	E	Mixed	11	52.94	0.233			6.64	1	60.64	0.0260667	0.688689	-1.258
Red 520	40 Months	E	Mixed	12	56	0.227			6.92	1	63.7	0.0200667	3.74869	-0.978
Red 520	40 Months	E	Mixed	13	56.8	0.216			7.01	1	64.5	0.00906667	4.54869	-0.888
Red 520	40 Months	E	Mixed	14	55.1	0.214			7.05	1	62.8	0.00706667	2.84869	-0.848
Red 520	40 Months	E	Mixed	15	56.04	0.219			7.1	1	63.74	0.0120667	3.78869	-0.798
Red 520	40 Months	E	Mixed	16	55.94	0.214			7.13	1	63.64	0.00706667	3.68869	-0.768
Red 520	40 Months	E	Mixed	17	56.38	0.217			6.87	1	64.08	0.0100667	4.12869	-1.028
Red 520	40 Months	E	Mixed	18	55.53	0.246			8.41	1	63.23	0.0390667	3.27869	0.512
Red 520	40 Months	E	Mixed	19	55.59	0.239			6.68	1	63.29	0.0320667	3.33869	-1.218
Red 520	40 Months	E	Mixed	20	53.79	0.215			6.82	1	61.49	0.00806667	1.53869	-1.078
Red 520	40 Months	E	Mixed	21
Red 520	40 Months	E	Mixed	22
Red 520	40 Months	E	Mixed	23
Red 520	40 Months	E	Mixed	24
Red 520	40 Months	E	Mixed	25

### Sheet: CV within fo mean
Supplemental Table 2B. Harmonic Raw Scores from Praat and Calculations for CV within a Syllable
Column	Description
A	Bird ID
B	Age (8, 24, or 40 months post-hatch)
C	Individual Syllable Identifier (A-E)
D	Syllable Type (Harmonic only)
E	Copy Number (up to 25)
F	fo mean (fundamental frequency in Hertz)
G	fo std (standard deviation of fo mean in Hertz)
H	CV (coeffient of variation) within that syllable copy calculated from Column G/F
BirdID	Agecategory	SyllLetter	SyllType	Copy#	fomean	fostd	CV fostd/fo mean
Red 520	8 Months	B	Harmonic	1	781.2	20.9	0.0267537
Red 520	8 Months	B	Harmonic	2	770.3	24.6	0.0319356
Red 520	8 Months	B	Harmonic	3	762.1	17.9	0.0234877
Red 520	8 Months	B	Harmonic	4	779.2	23.3	0.0299025
Red 520	8 Months	B	Harmonic	5	704	19.8	0.028125
Red 520	8 Months	B	Harmonic	6	716.4	29.1	0.0406198
Red 520	8 Months	B	Harmonic	7	777.6	31.3	0.0402521
Red 520	8 Months	B	Harmonic	8	697.7	16.1	0.0230758
Red 520	8 Months	B	Harmonic	9	763.7	27.1	0.0354851
Red 520	8 Months	B	Harmonic	10	782.2	25.2	0.0322168
Red 520	8 Months	B	Harmonic	11	764.8	33.2	0.04341
Red 520	8 Months	B	Harmonic	12	761.3	22.9	0.0300801
Red 520	8 Months	B	Harmonic	13	701.2	16.6	0.0236737
Red 520	8 Months	B	Harmonic	14	802.8
Red 520	8 Months	B	Harmonic	15	703.2	25.9	0.0368316
Red 520	8 Months	B	Harmonic	16	785.6	18.4	0.0234216
Red 520	8 Months	B	Harmonic	17	768.1	15.8	0.0205702
Red 520	8 Months	B	Harmonic	18	787.7	13.2	0.0167576
Red 520	8 Months	B	Harmonic	19	779.5	19.9	0.0255292
Red 520	8 Months	B	Harmonic	20	791	30.8	0.0389381
Red 520	8 Months	B	Harmonic	21	784.4	19.5	0.0248598
Red 520	8 Months	B	Harmonic	22	773.8	33.4	0.0431636
Red 520	8 Months	B	Harmonic	23	795.5	36.5	0.0458831
Red 520	8 Months	B	Harmonic	24	777.6	24.9	0.0320216
Red 520	8 Months	B	Harmonic	25
Red 520	24 Months	B	Harmonic	1	841.3	5.5	0.0065375
Red 520	24 Months	B	Harmonic	2	833.6	4.7	0.0056382
Red 520	24 Months	B	Harmonic	3	825.8	4.9	0.00593364
Red 520	24 Months	B	Harmonic	4	821.1	2.6	0.00316648
Red 520	24 Months	B	Harmonic	5
Red 520	24 Months	B	Harmonic	6	825.7	4.9	0.00593436
Red 520	24 Months	B	Harmonic	7
Red 520	24 Months	B	Harmonic	8	834.6	3.8	0.00455308
Red 520	24 Months	B	Harmonic	9
Red 520	24 Months	B	Harmonic	10	831.8	9.3	0.0111806
Red 520	24 Months	B	Harmonic	11	827.3	4.8	0.00580201
Red 520	24 Months	B	Harmonic	12	826.7	4.8	0.00580622
Red 520	24 Months	B	Harmonic	13
Red 520	24 Months	B	Harmonic	14	817.1	8.8	0.0107698
Red 520	24 Months	B	Harmonic	15	820.5	6.5	0.007922
Red 520	24 Months	B	Harmonic	16
Red 520	24 Months	B	Harmonic	17
Red 520	24 Months	B	Harmonic	18	829.7	4.4	0.00530312
Red 520	24 Months	B	Harmonic	19	841.7	3.7	0.00439587
Red 520	24 Months	B	Harmonic	20	831.1	8	0.0096258
Red 520	24 Months	B	Harmonic	21	828	5.6	0.00676329
Red 520	24 Months	B	Harmonic	22	824.9	3.1	0.00375803
Red 520	24 Months	B	Harmonic	23	833	5.5	0.00660264
Red 520	24 Months	B	Harmonic	24	833.7	6.1	0.00731678
Red 520	24 Months	B	Harmonic	25	832.9	3.4	0.00408212
Red 520	40 Months	B	Harmonic	1	841.9	15.5	0.0184107
Red 520	40 Months	B	Harmonic	2	842.1	6.5	0.0077188
Red 520	40 Months	B	Harmonic	3	842.8	7.5	0.00889891
Red 520	40 Months	B	Harmonic	4	842.4	5.6	0.00664767
Red 520	40 Months	B	Harmonic	5	895.1
Red 520	40 Months	B	Harmonic	6	842.8	4.5	0.00533935
Red 520	40 Months	B	Harmonic	7	841.2	19.6	0.0233
Red 520	40 Months	B	Harmonic	8	835.6	8.2	0.00981331
Red 520	40 Months	B	Harmonic	9	842.8	30.1	0.0357143
Red 520	40 Months	B	Harmonic	10	857.6	11.2	0.0130597
Red 520	40 Months	B	Harmonic	11	855.9	29.6	0.0345835
Red 520	40 Months	B	Harmonic	12	848.7	8.4	0.00989749
Red 520	40 Months	B	Harmonic	13	867.2	14.9	0.0171817
Red 520	40 Months	B	Harmonic	14	846.8	10.3	0.0121634
Red 520	40 Months	B	Harmonic	15	846.3	14.6	0.0172516
Red 520	40 Months	B	Harmonic	16	845.3	7.2	0.00851769
Red 520	40 Months	B	Harmonic	17	849.2	9.8	0.0115403
Red 520	40 Months	B	Harmonic	18	855.7	14.1	0.0164777
Red 520	40 Months	B	Harmonic	19	847.2	8.9	0.0105052
Red 520	40 Months	B	Harmonic	20	693.2
Red 520	40 Months	B	Harmonic	21
Red 520	40 Months	B	Harmonic	22
Red 520	40 Months	B	Harmonic	23
Red 520	40 Months	B	Harmonic	24
Red 520	40 Months	B	Harmonic	25

### Sheet: CV fo mean across renditions
Supplemental Table 2B. Harmonic Raw Scores from Praat and Calculations of CV Across Syllable Copies
Column	Description
A	Bird ID
B	Age (8, 24, or 40 months post-hatch)
C	Individual Syllable Identifier (A-E)
D	Syllable Type (Harmonic only)
E	Copy Number (up to 25)
F	fo mean (fundamental frequency in Hertz)
G	average of fo mean copies for that syllable
H	standard deviation of the average fo mean from Column G
I	CV (coeffient of variation) across syllable copies calculated from Column H/G
M-P	Summary Table CV across copies from Column I
BirdID	Agecategory	SyllLetter	SyllType	Copy#	fomean	avg mean	stdev	CV (stdev/mean)				Summary Table CV across copies
Red 520	8 Months	B	Harmonic	1	781.2							Red 520	B	Harmonic	M2
Red 520	8 Months	B	Harmonic	2	770.3								8 months		0.0424971
Red 520	8 Months	B	Harmonic	3	762.1								24 months		0.00778062
Red 520	8 Months	B	Harmonic	4	779.2								40 months		0.0443046
Red 520	8 Months	B	Harmonic	5	704
Red 520	8 Months	B	Harmonic	6	716.4
Red 520	8 Months	B	Harmonic	7	777.6
Red 520	8 Months	B	Harmonic	8	697.7
Red 520	8 Months	B	Harmonic	9	763.7
Red 520	8 Months	B	Harmonic	10	782.2
Red 520	8 Months	B	Harmonic	11	764.8
Red 520	8 Months	B	Harmonic	12	761.3
Red 520	8 Months	B	Harmonic	13	701.2
Red 520	8 Months	B	Harmonic	14	802.8
Red 520	8 Months	B	Harmonic	15	703.2
Red 520	8 Months	B	Harmonic	16	785.6
Red 520	8 Months	B	Harmonic	17	768.1
Red 520	8 Months	B	Harmonic	18	787.7
Red 520	8 Months	B	Harmonic	19	779.5
Red 520	8 Months	B	Harmonic	20	791
Red 520	8 Months	B	Harmonic	21	784.4
Red 520	8 Months	B	Harmonic	22	773.8
Red 520	8 Months	B	Harmonic	23	795.5
Red 520	8 Months	B	Harmonic	24	777.6
Red 520	8 Months	B	Harmonic	25		762.954	32.4233	0.0424971
Red 520	24 Months	B	Harmonic	1	841.3
Red 520	24 Months	B	Harmonic	2	833.6
Red 520	24 Months	B	Harmonic	3	825.8
Red 520	24 Months	B	Harmonic	4	821.1
Red 520	24 Months	B	Harmonic	5
Red 520	24 Months	B	Harmonic	6	825.7
Red 520	24 Months	B	Harmonic	7
Red 520	24 Months	B	Harmonic	8	834.6
Red 520	24 Months	B	Harmonic	9
Red 520	24 Months	B	Harmonic	10	831.8
Red 520	24 Months	B	Harmonic	11	827.3
Red 520	24 Months	B	Harmonic	12	826.7
Red 520	24 Months	B	Harmonic	13
Red 520	24 Months	B	Harmonic	14	817.1
Red 520	24 Months	B	Harmonic	15	820.5
Red 520	24 Months	B	Harmonic	16
Red 520	24 Months	B	Harmonic	17
Red 520	24 Months	B	Harmonic	18	829.7
Red 520	24 Months	B	Harmonic	19	841.7
Red 520	24 Months	B	Harmonic	20	831.1
Red 520	24 Months	B	Harmonic	21	828
Red 520	24 Months	B	Harmonic	22	824.9
Red 520	24 Months	B	Harmonic	23	833
Red 520	24 Months	B	Harmonic	24	833.7
Red 520	24 Months	B	Harmonic	25	832.9	829.5	6.45403	0.00778062
Red 520	40 Months	B	Harmonic	1	841.9
Red 520	40 Months	B	Harmonic	2	842.1
Red 520	40 Months	B	Harmonic	3	842.8
Red 520	40 Months	B	Harmonic	4	842.4
Red 520	40 Months	B	Harmonic	5	895.1
Red 520	40 Months	B	Harmonic	6	842.8
Red 520	40 Months	B	Harmonic	7	841.2
Red 520	40 Months	B	Harmonic	8	835.6
Red 520	40 Months	B	Harmonic	9	842.8
Red 520	40 Months	B	Harmonic	10	857.6
Red 520	40 Months	B	Harmonic	11	855.9
Red 520	40 Months	B	Harmonic	12	848.7
Red 520	40 Months	B	Harmonic	13	867.2
Red 520	40 Months	B	Harmonic	14	846.8
Red 520	40 Months	B	Harmonic	15	846.3
Red 520	40 Months	B	Harmonic	16	845.3
Red 520	40 Months	B	Harmonic	17	849.2
Red 520	40 Months	B	Harmonic	18	855.7
Red 520	40 Months	B	Harmonic	19	847.2
Red 520	40 Months	B	Harmonic	20	693.2
Red 520	40 Months	B	Harmonic	21
Red 520	40 Months	B	Harmonic	22
Red 520	40 Months	B	Harmonic	23
Red 520	40 Months	B	Harmonic	24
Red 520	40 Months	B	Harmonic	25		841.99	37.304	0.0443046
