## Supplementary material for "Voice Changes in Aging Birdsong: A Longitudinal Study in Adult Male Zebra Finches": Supp Table 2C R520 M3.xlsx

### Sheet: R520 M3 stats
Supplemental Table 2C. SPSS Statistical Output from the Generalized Linear Model for Bird R520 Morning 3.
Values comes from the Tests of Model Effects, reporting the Wald-Chi Square Value for the interaction of age x syllable type, degrees of freedom (df), and p-value (p>0.05 not significant and reported as a 'dash' ).
For significant post-hoc p-values in these cells, they represent the Bonferroni corrected values.
The Fo mean, standard deviation (STD), and CV scores are only reported for the harmonic syllables (interaction with Age only).
Column	Description
A	Bird ID, Song Feature, Syllable Type (Harmonic, Mixed, Noisy)
B	Age comparison (8 months, young adult vs. 24 months, middle age) with p-value
C	Age Comparison (24 months, middle age versus 40 months, older ages) with p-value
D	Age Comparison (8 months, young adult vs. 40 months, older ages) with p-value
Bird R520
	Morning 3
	8 v 24 mo	24 v 40 mo	8 v 40 mo
Syllable Duration, Wald-chi sq =18.174; df=4, p=.001
Harmonic	-	-	p=0.000
Mixed	p=0.001	p=0.000	p=0.000
Noisy	-	-	-
Intensity Mean, Wald-chi sq=44.624, df=4, p<.001
Harmonic	p=0.000	-	p=0.000
Mixed	p=0.000	p=0.000	p=0.000
Noisy	p=0.000	-	p=0.000
CPPS mean, Wald-chi sq=10.684, df=4, p=.030
Harmonic	-	-	-
Mixed	-	-	-
Noisy	-	-	-
Fo mean, Wald-chi sq=89.936, df=2, p<0.001
Harmonic	p=0.000	-	p=0.000
Fo STD, Wald-chi sq=10.183, df=2, p=.006
Harmonic	p=0.004	-	-
CV within syllable (STD/Fo), Wald-chi sq=13.578, df=2, p=.001
Harmonic	p=0.001	-	-

### Sheet: R520 M3 features
Supplemental Table 2C. Raw Scores from Praat and GLM Residuals from SPSS
Column	Description							Column	Description
A	Bird ID							L	Corrected Intensity (decibels) from Column F based on bird's chamber location and calibration factor						(CH) Chamber #: Sound Intensity Correction to Original Raw Values
B	Age (8, 24, or 40 months post-hatch)							M-Q	Residual Output from General Linearized Model for song features						1 Add 7.7 dB to each value
C	Individual Syllable Identifier (A-E)														2 Add 3.4 dB to each value
D	Syllable Type (Harmonic, Mixed or Noisy)														3 Subtract 3.4 dB from each value
E	Copy Number (up to 25)														4 Add 4 dB to each value
F	Intensity (decibels)														5 Add 4.5 dB to each value
G	Duration (seconds)														6 Add 5.4 dB to each value
H	fo mean (fundamental frequency in Hertz, only for harmonic syllables)
I	fo std (standard deviation of fo mean in Hertz, only for harmonic syllables)
J	cpps expo (cepstal peak prominence smooth, exponential in decibels)
K	chamber location for finch song recording (used for calibration of intensity in L)
BirdID	Agecategory	SyllLetter	SyllType	Copy#	intensity	duration	fomean	fostd	cpps expo	chamber	corrintensity	Residualdur	Residualcorrint	Residualcppsgetexpoall	Residualfomean	Residualfostd
Red 520	8 Months	A	Mixed	1	61.92	0.196			9.25	4	65.92	-0.0267083	-5.34875	1.71292
Red 520	8 Months	A	Mixed	2	61.22	0.207			9.24	4	65.22	-0.0157083	-6.04875	1.70292
Red 520	8 Months	A	Mixed	3	62.04	0.213			8.56	4	66.04	-0.00970833	-5.22875	1.02292
Red 520	8 Months	A	Mixed	4	63	0.183			8.82	4	67	-0.0397083	-4.26875	1.28292
Red 520	8 Months	A	Mixed	5	61.55	0.212			8.91	4	65.55	-0.0107083	-5.71875	1.37292
Red 520	8 Months	A	Mixed	6
Red 520	8 Months	A	Mixed	7	61.92	0.171			9.55	4	65.92	-0.0517083	-5.34875	2.01292
Red 520	8 Months	A	Mixed	8	61.16	0.211			8.77	4	65.16	-0.0117083	-6.10875	1.23292
Red 520	8 Months	A	Mixed	9	61.9	0.227			8.92	4	65.9	0.00429167	-5.36875	1.38292
Red 520	8 Months	A	Mixed	10	62.6	0.193			9.29	4	66.6	-0.0297083	-4.66875	1.75292
Red 520	8 Months	A	Mixed	11	62.11	0.198			9.16	4	66.11	-0.0247083	-5.15875	1.62292
Red 520	8 Months	A	Mixed	12	61.8	0.203			8.75	4	65.8	-0.0197083	-5.46875	1.21292
Red 520	8 Months	A	Mixed	13	61.63	0.233			9.08	4	65.63	0.0102917	-5.63875	1.54292
Red 520	8 Months	A	Mixed	14	61.02	0.257			7.78	4	65.02	0.0342917	-6.24875	0.242917
Red 520	8 Months	A	Mixed	15
Red 520	8 Months	A	Mixed	16
Red 520	8 Months	A	Mixed	17	62.55	0.175			9.39	4	66.55	-0.0477083	-4.71875	1.85292
Red 520	8 Months	A	Mixed	18	61.49	0.177			9.26	4	65.49	-0.0457083	-5.77875	1.72292
Red 520	8 Months	A	Mixed	19	62.63	0.195			9.24	4	66.63	-0.0277083	-4.63875	1.70292
Red 520	8 Months	A	Mixed	20	62.31	0.237			8.23	4	66.31	0.0142917	-4.95875	0.692917
Red 520	8 Months	A	Mixed	21	60.49	0.238			8.88	4	64.49	0.0152917	-6.77875	1.34292
Red 520	8 Months	A	Mixed	22	61.31	0.232			8.88	4	65.31	0.00929167	-5.95875	1.34292
Red 520	8 Months	A	Mixed	23	62.31	0.208			8.77	4	66.31	-0.0147083	-4.95875	1.23292
Red 520	8 Months	A	Mixed	24	61.19	0.209			9.14	4	65.19	-0.0137083	-6.07875	1.60292
Red 520	8 Months	A	Mixed	25	62.96	0.225			9.58	4	66.96	0.00229167	-4.30875	2.04292
Red 520	8 Months	B	Harmonic	1	68.28	0.163	777.4	24.9	14.56	4	72.28	-0.001	1.8368	0.7936	10.404	-1.02174
Red 520	8 Months	B	Harmonic	2	67.01	0.172	777.9	31	13.65	4	71.01	0.008	0.5668	-0.1164	10.904	5.07826
Red 520	8 Months	B	Harmonic	3	68.1	0.158	785.8	25.9	14.83	4	72.1	-0.006	1.6568	1.0636	18.804	-0.0217391
Red 520	8 Months	B	Harmonic	4	66.77	0.154	779.9	27.2	14.23	4	70.77	-0.01	0.3268	0.4636	12.904	1.27826
Red 520	8 Months	B	Harmonic	5	67.32	0.169	784.5	19.6	13.86	4	71.32	0.005	0.8768	0.0936	17.504	-6.32174
Red 520	8 Months	B	Harmonic	6	57.53	0.159	593		11.29	4	61.53	-0.005	-8.9132	-2.4764	-173.996
Red 520	8 Months	B	Harmonic	7	67.55	0.17	781.2	25.4	13.98	4	71.55	0.006	1.1068	0.2136	14.204	-0.521739
Red 520	8 Months	B	Harmonic	8	67.64	0.149	780.1	27.6	15.13	4	71.64	-0.015	1.1968	1.3636	13.104	1.67826
Red 520	8 Months	B	Harmonic	9	67.08	0.176	783.1	30.5	13.78	4	71.08	0.012	0.6368	0.0136	16.104	4.57826
Red 520	8 Months	B	Harmonic	10	67.48	0.174	781.4	31.7	13.39	4	71.48	0.01	1.0368	-0.3764	14.404	5.77826
Red 520	8 Months	B	Harmonic	11	66.69	0.195	679.9		12.61	4	70.69	0.031	0.2468	-1.1564	-87.096
Red 520	8 Months	B	Harmonic	12	67.78	0.155	785.5	23.7	15.12	4	71.78	-0.009	1.3368	1.3536	18.504	-2.22174
Red 520	8 Months	B	Harmonic	13	67.49	0.166	785.4	15.3	14.3	4	71.49	0.002	1.0468	0.5336	18.404	-10.6217
Red 520	8 Months	B	Harmonic	14	66.69	0.161	776.5	28.5	13.71	4	70.69	-0.003	0.2468	-0.0564	9.504	2.57826
Red 520	8 Months	B	Harmonic	15	58.34	0.124	719.2	24.4	12.87	4	62.34	-0.04	-8.1032	-0.8964	-47.796	-1.52174
Red 520	8 Months	B	Harmonic	16	58.24	0.149	710.6	25.5	11.68	4	62.24	-0.015	-8.2032	-2.0864	-56.396	-0.421739
Red 520	8 Months	B	Harmonic	17	67.71	0.171	786.2	28.8	13.78	4	71.71	0.007	1.2668	0.0136	19.204	2.87826
Red 520	8 Months	B	Harmonic	18	68.11	0.16	791.7	31.8	14.16	4	72.11	-0.004	1.6668	0.3936	24.704	5.87826
Red 520	8 Months	B	Harmonic	19	67.74	0.162	783.3	27	13.71	4	71.74	-0.002	1.2968	-0.0564	16.304	1.07826
Red 520	8 Months	B	Harmonic	20	67.39	0.166	783.8	30.9	13.36	4	71.39	0.002	0.9468	-0.4064	16.804	4.97826
Red 520	8 Months	B	Harmonic	21	67.66	0.17	793.5	19.3	13.82	4	71.66	0.006	1.2168	0.0536	26.504	-6.62174
Red 520	8 Months	B	Harmonic	22	67.78	0.169	787.1	26.8	13.85	4	71.78	0.005	1.3368	0.0836	20.104	0.878261
Red 520	8 Months	B	Harmonic	23	67.87	0.174	793.3	26.5	13.93	4	71.87	0.01	1.4268	0.1636	26.304	0.578261
Red 520	8 Months	B	Harmonic	24	68.59	0.168	792.7	22.3	14.5	4	72.59	0.004	2.1468	0.7336	25.704	-3.62174
Red 520	8 Months	B	Harmonic	25	68.24	0.166	781.9	21.6	14.06	4	72.24	0.002	1.7968	0.2936	14.904	-4.32174
Red 520	8 Months	C	Mixed	1	70.74	0.209			6.75	4	74.74	-0.0137083	3.47125	-0.787083
Red 520	8 Months	C	Mixed	2	68.91	0.209			6.94	4	72.91	-0.0137083	1.64125	-0.597083
Red 520	8 Months	C	Mixed	3	70.28	0.225			6.88	4	74.28	0.00229167	3.01125	-0.657083
Red 520	8 Months	C	Mixed	4	70.72	0.218			7.1	4	74.72	-0.00470833	3.45125	-0.437083
Red 520	8 Months	C	Mixed	5	71.14	0.21			6.44	4	75.14	-0.0127083	3.87125	-1.09708
Red 520	8 Months	C	Mixed	6	71.04	0.21			6.89	4	75.04	-0.0127083	3.77125	-0.647083
Red 520	8 Months	C	Mixed	7	70.59	0.199			7.21	4	74.59	-0.0237083	3.32125	-0.327083
Red 520	8 Months	C	Mixed	8	70.71	0.209			6.8	4	74.71	-0.0137083	3.44125	-0.737083
Red 520	8 Months	C	Mixed	9	71.46	0.212			7.25	4	75.46	-0.0107083	4.19125	-0.287083
Red 520	8 Months	C	Mixed	10	70.9	0.213			6.93	4	74.9	-0.00970833	3.63125	-0.607083
Red 520	8 Months	C	Mixed	11	71.55	0.198			7.12	4	75.55	-0.0247083	4.28125	-0.417083
Red 520	8 Months	C	Mixed	12	71.69	0.21			7.05	4	75.69	-0.0127083	4.42125	-0.487083
Red 520	8 Months	C	Mixed	13	70.66	0.221			6.8	4	74.66	-0.00170833	3.39125	-0.737083
Red 520	8 Months	C	Mixed	14	71.36	0.231			6.98	4	75.36	0.00829167	4.09125	-0.557083
Red 520	8 Months	C	Mixed	15	70.52	0.188			7.16	4	74.52	-0.0347083	3.25125	-0.377083
Red 520	8 Months	C	Mixed	16	70.6	0.21			6.44	4	74.6	-0.0127083	3.33125	-1.09708
Red 520	8 Months	C	Mixed	17	71.01	0.197			7.05	4	75.01	-0.0257083	3.74125	-0.487083
Red 520	8 Months	C	Mixed	18	71.86	0.206			6.68	4	75.86	-0.0167083	4.59125	-0.857083
Red 520	8 Months	C	Mixed	19	71.52	0.221			6.36	4	75.52	-0.00170833	4.25125	-1.17708
Red 520	8 Months	C	Mixed	20	70.97	0.21			6.84	4	74.97	-0.0127083	3.70125	-0.697083
Red 520	8 Months	C	Mixed	21	71.2	0.201			6.8	4	75.2	-0.0217083	3.93125	-0.737083
Red 520	8 Months	C	Mixed	22	71.83	0.213			6.89	4	75.83	-0.00970833	4.56125	-0.647083
Red 520	8 Months	C	Mixed	23	71.42	0.221			6.8	4	75.42	-0.00170833	4.15125	-0.737083
Red 520	8 Months	C	Mixed	24	71.64	0.217			6.46	4	75.64	-0.00570833	4.37125	-1.07708
Red 520	8 Months	C	Mixed	25	71.07	0.229	246.1	0.6	6.82	4	75.07	0.00629167	3.80125	-0.717083
Red 520	8 Months	D	Noisy	1	61.25	0.086	544.1	3.4	9.98	4	65.25	-0.0078	-0.8732	0.4896
Red 520	8 Months	D	Noisy	2	60.83	0.09	543.2	1.2	9.71	4	64.83	-0.0038	-1.2932	0.2196
Red 520	8 Months	D	Noisy	3	61.98	0.086	546.2	6.3	10.12	4	65.98	-0.0078	-0.1432	0.6296
Red 520	8 Months	D	Noisy	4	62.31	0.091	551	5.6	9.57	4	66.31	-0.0028	0.1868	0.0796
Red 520	8 Months	D	Noisy	5	60.62	0.092	546.2	3.8	8.96	4	64.62	-0.0018	-1.5032	-0.5304
Red 520	8 Months	D	Noisy	6	61.65	0.088	543.3	1.7	9.22	4	65.65	-0.0058	-0.4732	-0.2704
Red 520	8 Months	D	Noisy	7	63.71	0.084	544.4	27.5	10.08	4	67.71	-0.0098	1.5868	0.5896
Red 520	8 Months	D	Noisy	8	61.76	0.103	553.3	6.5	8.51	4	65.76	0.0092	-0.3632	-0.9804
Red 520	8 Months	D	Noisy	9	60.97	0.107	756.5	435	9.26	4	64.97	0.0132	-1.1532	-0.2304
Red 520	8 Months	D	Noisy	10	62.56	0.096	551.6	2.6	9.3	4	66.56	0.0022	0.4368	-0.1904
Red 520	8 Months	D	Noisy	11	62.63	0.097	554.5	4.1	9.29	4	66.63	0.0032	0.5068	-0.2004
Red 520	8 Months	D	Noisy	12	62.95	0.088	556	4.3	9.36	4	66.95	-0.0058	0.8268	-0.1304
Red 520	8 Months	D	Noisy	13	61.55	0.099	416.7	201	8.82	4	65.55	0.0052	-0.5732	-0.6704
Red 520	8 Months	D	Noisy	14	62.9	0.093	556.3	5.4	9.21	4	66.9	-0.0008	0.7768	-0.2804
Red 520	8 Months	D	Noisy	15	62.6	0.094	556.8	2.2	9.86	4	66.6	0.0002	0.4768	0.3696
Red 520	8 Months	D	Noisy	16	61.85	0.083	554.9	1.7	10.33	4	65.85	-0.0108	-0.2732	0.8396
Red 520	8 Months	D	Noisy	17	62.74	0.094	556.6	2	9.15	4	66.74	0.0002	0.6168	-0.3404
Red 520	8 Months	D	Noisy	18	63.37	0.093	558.9	2.4	9.77	4	67.37	-0.0008	1.2468	0.2796
Red 520	8 Months	D	Noisy	19	63.54	0.081	554.2	2.6	10.45	4	67.54	-0.0128	1.4168	0.9596
Red 520	8 Months	D	Noisy	20	62.41	0.088	569.9	5.8	9.22	4	66.41	-0.0058	0.2868	-0.2704
Red 520	8 Months	D	Noisy	21	62.9	0.116	558	2.6	8.96	4	66.9	0.0222	0.7768	-0.5304
Red 520	8 Months	D	Noisy	22	61.49	0.099	543.5	5.6	9.64	4	65.49	0.0052	-0.6332	0.1496
Red 520	8 Months	D	Noisy	23	60.55	0.103	549	4.2	9.5	4	64.55	0.0092	-1.5732	0.0096
Red 520	8 Months	D	Noisy	24	62.84	0.094	556.1	2.8	9.74	4	66.84	0.0002	0.7168	0.2496
Red 520	8 Months	D	Noisy	25	61.12	0.1	547.9	1.6	9.25	4	65.12	0.0062	-1.0032	-0.2404
Red 520	8 Months	E	Mixed	1	68.92	0.227	1038.3	147.5	7.07	4	72.92	0.00429167	1.65125	-0.467083
Red 520	8 Months	E	Mixed	2	67.63	0.225			6.81	4	71.63	0.00229167	0.36125	-0.727083
Red 520	8 Months	E	Mixed	3	68.82	0.267			6.8	4	72.82	0.0442917	1.55125	-0.737083
Red 520	8 Months	E	Mixed	4	68.32	0.259			6.85	4	72.32	0.0362917	1.05125	-0.687083
Red 520	8 Months	E	Mixed	5	69.85	0.212			7.36	4	73.85	-0.0107083	2.58125	-0.177083
Red 520	8 Months	E	Mixed	6	68.05	0.232			7.03	4	72.05	0.00929167	0.78125	-0.507083
Red 520	8 Months	E	Mixed	7	67.8	0.274			6.62	4	71.8	0.0512917	0.53125	-0.917083
Red 520	8 Months	E	Mixed	8	67.15	0.238			7	4	71.15	0.0152917	-0.11875	-0.537083
Red 520	8 Months	E	Mixed	9	68.72	0.237			7	4	72.72	0.0142917	1.45125	-0.537083
Red 520	8 Months	E	Mixed	10	68.56	0.257			6.87	4	72.56	0.0342917	1.29125	-0.667083
Red 520	8 Months	E	Mixed	11	69.38	0.237			6.94	4	73.38	0.0142917	2.11125	-0.597083
Red 520	8 Months	E	Mixed	12	68.33	0.241			7.31	4	72.33	0.0182917	1.06125	-0.227083
Red 520	8 Months	E	Mixed	13	67.78	0.261			6.8	4	71.78	0.0382917	0.51125	-0.737083
Red 520	8 Months	E	Mixed	14	68.52	0.261			6.72	4	72.52	0.0382917	1.25125	-0.817083
Red 520	8 Months	E	Mixed	15	68.27	0.255			6.94	4	72.27	0.0322917	1.00125	-0.597083
Red 520	8 Months	E	Mixed	16	67.68	0.239			6.89	4	71.68	0.0162917	0.41125	-0.647083
Red 520	8 Months	E	Mixed	17	68.5	0.235			6.92	4	72.5	0.0122917	1.23125	-0.617083
Red 520	8 Months	E	Mixed	18	67.67	0.278			6.79	4	71.67	0.0552917	0.40125	-0.747083
Red 520	8 Months	E	Mixed	19	68.59	0.226			7.09	4	72.59	0.00329167	1.32125	-0.447083
Red 520	8 Months	E	Mixed	20	67.46	0.247			7.15	4	71.46	0.0242917	0.19125	-0.387083
Red 520	8 Months	E	Mixed	21	67.84	0.245			6.74	4	71.84	0.0222917	0.57125	-0.797083
Red 520	8 Months	E	Mixed	22	68.28	0.246			7.14	4	72.28	0.0232917	1.01125	-0.397083
Red 520	8 Months	E	Mixed	23	68.17	0.247			6.97	4	72.17	0.0242917	0.90125	-0.567083
Red 520	8 Months	E	Mixed	24	68.78	0.246			6.83	4	72.78	0.0232917	1.51125	-0.707083
Red 520	8 Months	E	Mixed	25	67.78	0.256			7.14	4	71.78	0.0332917	0.51125	-0.397083
Red 520	24 Months	A	Mixed	1	50.57	0.184			9.17	1	58.27	-0.0243548	-7.39726	1.91226
Red 520	24 Months	A	Mixed	2	50.22	0.199			8.68	1	57.92	-0.00935484	-7.74726	1.42226
Red 520	24 Months	A	Mixed	3	51.84	0.171			9.41	1	59.54	-0.0373548	-6.12726	2.15226
Red 520	24 Months	A	Mixed	4
Red 520	24 Months	A	Mixed	5
Red 520	24 Months	A	Mixed	6
Red 520	24 Months	A	Mixed	7
Red 520	24 Months	A	Mixed	8
Red 520	24 Months	A	Mixed	9
Red 520	24 Months	A	Mixed	10
Red 520	24 Months	A	Mixed	11
Red 520	24 Months	A	Mixed	12	52.44	0.175			9.61	1	60.14	-0.0333548	-5.52726	2.35226
Red 520	24 Months	A	Mixed	13	51.51	0.177			9.29	1	59.21	-0.0313548	-6.45726	2.03226
Red 520	24 Months	A	Mixed	14	51.97	0.169			9.73	1	59.67	-0.0393548	-5.99726	2.47226
Red 520	24 Months	A	Mixed	15
Red 520	24 Months	A	Mixed	16	50.19	0.186			8.78	1	57.89	-0.0223548	-7.77726	1.52226
Red 520	24 Months	A	Mixed	17
Red 520	24 Months	A	Mixed	18
Red 520	24 Months	A	Mixed	19
Red 520	24 Months	A	Mixed	20	49.8	0.209			8.55	1	57.5	0.000645161	-8.16726	1.29226
Red 520	24 Months	A	Mixed	21	51.65	0.188			8.74	1	59.35	-0.0203548	-6.31726	1.48226
Red 520	24 Months	A	Mixed	22	51.34	0.166			9.14	1	59.04	-0.0423548	-6.62726	1.88226
Red 520	24 Months	A	Mixed	23	51.79	0.175			9.55	1	59.49	-0.0333548	-6.17726	2.29226
Red 520	24 Months	A	Mixed	24	51.83	0.163			9.84	1	59.53	-0.0453548	-6.13726	2.58226
Red 520	24 Months	A	Mixed	25
Red 520	24 Months	B	Harmonic	1	56.22	0.137	832.2	21.5	14.74	1	63.92	-0.00816667	-0.0858333	0.2975	-1.575	12.5167
Red 520	24 Months	B	Harmonic	2	55.95	0.137	837.9	10.4	13.85	1	63.65	-0.00816667	-0.355833	-0.5925	4.125	1.41667
Red 520	24 Months	B	Harmonic	3	55.05	0.151	825.3	7.5	13.73	1	62.75	0.00583333	-1.25583	-0.7125	-8.475	-1.48333
Red 520	24 Months	B	Harmonic	4
Red 520	24 Months	B	Harmonic	5
Red 520	24 Months	B	Harmonic	6
Red 520	24 Months	B	Harmonic	7
Red 520	24 Months	B	Harmonic	8
Red 520	24 Months	B	Harmonic	9
Red 520	24 Months	B	Harmonic	10
Red 520	24 Months	B	Harmonic	11
Red 520	24 Months	B	Harmonic	12	56.05	0.149	837.5	9	14.4	1	63.75	0.00383333	-0.255833	-0.0425	3.725	0.0166667
Red 520	24 Months	B	Harmonic	13	56.28	0.14	835.1	9.1	14.91	1	63.98	-0.00516667	-0.0258333	0.4675	1.325	0.116667
Red 520	24 Months	B	Harmonic	14	56.18	0.149	834.4	9	14.29	1	63.88	0.00383333	-0.125833	-0.1525	0.625	0.0166667
Red 520	24 Months	B	Harmonic	15
Red 520	24 Months	B	Harmonic	16	56.67	0.137	833.1	4.5	15.56	1	64.37	-0.00816667	0.364167	1.1175	-0.675	-4.48333
Red 520	24 Months	B	Harmonic	17
Red 520	24 Months	B	Harmonic	18
Red 520	24 Months	B	Harmonic	19
Red 520	24 Months	B	Harmonic	20
Red 520	24 Months	B	Harmonic	21	56.45	0.164	835.1	8.6	13.67	1	64.15	0.0188333	0.144167	-0.7725	1.325	-0.383333
Red 520	24 Months	B	Harmonic	22	57.62	0.153	839.4	7.5	14.12	1	65.32	0.00783333	1.31417	-0.3225	5.625	-1.48333
Red 520	24 Months	B	Harmonic	23	55.68	0.142	840.6	8.7	14.26	1	63.38	-0.00316667	-0.625833	-0.1825	6.825	-0.283333
Red 520	24 Months	B	Harmonic	24	56.38	0.132	829.3	4.4	15.29	1	64.08	-0.0131667	0.0741667	0.8475	-4.475	-4.58333
Red 520	24 Months	B	Harmonic	25	57.14	0.151	825.4	7.6	14.49	1	64.84	0.00583333	0.834167	0.0475	-8.375	-1.38333
Red 520	24 Months	C	Mixed	1	60.53	0.19			6.97	1	68.23	-0.0183548	2.56274	-0.287742
Red 520	24 Months	C	Mixed	2	60.37	0.196			6.81	1	68.07	-0.0123548	2.40274	-0.447742
Red 520	24 Months	C	Mixed	3	59.91	0.195			7.06	1	67.61	-0.0133548	1.94274	-0.197742
Red 520	24 Months	C	Mixed	4	58.96	0.242			6.82	1	66.66	0.0336452	0.992742	-0.437742
Red 520	24 Months	C	Mixed	5	59.9	0.193			6.69	1	67.6	-0.0153548	1.93274	-0.567742
Red 520	24 Months	C	Mixed	6	60.99	0.204			6.68	1	68.69	-0.00435484	3.02274	-0.577742
Red 520	24 Months	C	Mixed	7	59.73	0.244			6.99	1	67.43	0.0356452	1.76274	-0.267742
Red 520	24 Months	C	Mixed	8	61.1	0.192			6.92	1	68.8	-0.0163548	3.13274	-0.337742
Red 520	24 Months	C	Mixed	9	61.16	0.193			6.64	1	68.86	-0.0153548	3.19274	-0.617742
Red 520	24 Months	C	Mixed	10	60.68	0.198			6.83	1	68.38	-0.0103548	2.71274	-0.427742
Red 520	24 Months	C	Mixed	11	60.15	0.205			6.71	1	67.85	-0.00335484	2.18274	-0.547742
Red 520	24 Months	C	Mixed	12	61.95	0.193			7.44	1	69.65	-0.0153548	3.98274	0.182258
Red 520	24 Months	C	Mixed	13	61.75	0.194			6.97	1	69.45	-0.0143548	3.78274	-0.287742
Red 520	24 Months	C	Mixed	14	61.42	0.201			7.01	1	69.12	-0.00735484	3.45274	-0.247742
Red 520	24 Months	C	Mixed	15	62.78	0.187			7.39	1	70.48	-0.0213548	4.81274	0.132258
Red 520	24 Months	C	Mixed	16	61.62	0.201			7.28	1	69.32	-0.00735484	3.65274	0.0222581
Red 520	24 Months	C	Mixed	17	60.78	0.243			7.06	1	68.48	0.0346452	2.81274	-0.197742
Red 520	24 Months	C	Mixed	18	59.59	0.242			6.72	1	67.29	0.0336452	1.62274	-0.537742
Red 520	24 Months	C	Mixed	19	60.65	0.266			6.93	1	68.35	0.0576452	2.68274	-0.327742
Red 520	24 Months	C	Mixed	20	61.92	0.219			6.8	1	69.62	0.0106452	3.95274	-0.457742
Red 520	24 Months	C	Mixed	21	63.45	0.201			6.65	1	71.15	-0.00735484	5.48274	-0.607742
Red 520	24 Months	C	Mixed	22	60.4	0.198			6.98	1	68.1	-0.0103548	2.43274	-0.277742
Red 520	24 Months	C	Mixed	23	60.08	0.189			7.27	1	67.78	-0.0193548	2.11274	0.0122581
Red 520	24 Months	C	Mixed	24	60.12	0.197			6.69	1	67.82	-0.0113548	2.15274	-0.567742
Red 520	24 Months	C	Mixed	25	58.86	0.249			6.82	1	66.56	0.0406452	0.892742	-0.437742
Red 520	24 Months	D	Noisy	1	48.96	0.085			8.75	1	56.66	0.00124	-1.0848	-0.9476
Red 520	24 Months	D	Noisy	2	50.35	0.082			9.69	1	58.05	-0.00176	0.3052	-0.0076
Red 520	24 Months	D	Noisy	3	48.32	0.086			9.42	1	56.02	0.00224	-1.7248	-0.2776
Red 520	24 Months	D	Noisy	4	48.42	0.094			9.06	1	56.12	0.01024	-1.6248	-0.6376
Red 520	24 Months	D	Noisy	5	49.78	0.082			9.8	1	57.48	-0.00176	-0.2648	0.1024
Red 520	24 Months	D	Noisy	6	51.59	0.076			10.49	1	59.29	-0.00776	1.5452	0.7924
Red 520	24 Months	D	Noisy	7	49.56	0.086			10.07	1	57.26	0.00224	-0.4848	0.3724
Red 520	24 Months	D	Noisy	8	51.3	0.079			9.52	1	59	-0.00476	1.2552	-0.1776
Red 520	24 Months	D	Noisy	9	50.4	0.086			9.99	1	58.1	0.00224	0.3552	0.2924
Red 520	24 Months	D	Noisy	10	49.95	0.084			9.21	1	57.65	0.00024	-0.0948	-0.4876
Red 520	24 Months	D	Noisy	11	51.12	0.075			9.44	1	58.82	-0.00876	1.0752	-0.2576
Red 520	24 Months	D	Noisy	12	50.55	0.084			9.89	1	58.25	0.00024	0.5052	0.1924
Red 520	24 Months	D	Noisy	13	50.32	0.091			9.83	1	58.02	0.00724	0.2752	0.1324
Red 520	24 Months	D	Noisy	14	48.91	0.092			9.15	1	56.61	0.00824	-1.1348	-0.5476
Red 520	24 Months	D	Noisy	15	51.44	0.082			10.37	1	59.14	-0.00176	1.3952	0.6724
Red 520	24 Months	D	Noisy	16	50.1	0.082			10.01	1	57.8	-0.00176	0.0552	0.3124
Red 520	24 Months	D	Noisy	17	50.03	0.088			9.35	1	57.73	0.00424	-0.0148	-0.3476
Red 520	24 Months	D	Noisy	18	51.18	0.085			10.27	1	58.88	0.00124	1.1352	0.5724
Red 520	24 Months	D	Noisy	19	51.55	0.086			9.73	1	59.25	0.00224	1.5052	0.0324
Red 520	24 Months	D	Noisy	20	51.14	0.083			9.8	1	58.84	-0.00076	1.0952	0.1024
Red 520	24 Months	D	Noisy	21	49.89	0.094			8.99	1	57.59	0.01024	-0.1548	-0.7076
Red 520	24 Months	D	Noisy	22	48.51	0.084			8.94	1	56.21	0.00024	-1.5348	-0.7576
Red 520	24 Months	D	Noisy	23	49.51	0.079			9.78	1	57.21	-0.00476	-0.5348	0.0824
Red 520	24 Months	D	Noisy	24	49.18	0.071			11.28	1	56.88	-0.01276	-0.8648	1.5824
Red 520	24 Months	D	Noisy	25	49.06	0.078			9.61	1	56.76	-0.00576	-0.9848	-0.0876
Red 520	24 Months	E	Mixed	1	58.28	0.209			6.79	1	65.98	0.000645161	0.312742	-0.467742
Red 520	24 Months	E	Mixed	2	58.31	0.217			6.59	1	66.01	0.00864516	0.342742	-0.667742
Red 520	24 Months	E	Mixed	3	57.88	0.226			6.51	1	65.58	0.0176452	-0.0872581	-0.747742
Red 520	24 Months	E	Mixed	4	58.71	0.226			6.17	1	66.41	0.0176452	0.742742	-1.08774
Red 520	24 Months	E	Mixed	5	58.73	0.221			6.46	1	66.43	0.0126452	0.762742	-0.797742
Red 520	24 Months	E	Mixed	6	57.53	0.212			6.73	1	65.23	0.00364516	-0.437258	-0.527742
Red 520	24 Months	E	Mixed	7	58.78	0.204			6.52	1	66.48	-0.00435484	0.812742	-0.737742
Red 520	24 Months	E	Mixed	8	58.94	0.203			6.66	1	66.64	-0.00535484	0.972742	-0.597742
Red 520	24 Months	E	Mixed	9	58.73	0.216			6.47	1	66.43	0.00764516	0.762742	-0.787742
Red 520	24 Months	E	Mixed	10	58.45	0.206			6.57	1	66.15	-0.00235484	0.482742	-0.687742
Red 520	24 Months	E	Mixed	11	57.41	0.235			6.78	1	65.11	0.0266452	-0.557258	-0.477742
Red 520	24 Months	E	Mixed	12	57.54	0.214			6.99	1	65.24	0.00564516	-0.427258	-0.267742
Red 520	24 Months	E	Mixed	13	56.45	0.236			6.61	1	64.15	0.0276452	-1.51726	-0.647742
Red 520	24 Months	E	Mixed	14	59.19	0.226			6.6	1	66.89	0.0176452	1.22274	-0.657742
Red 520	24 Months	E	Mixed	15	57.49	0.228			6.82	1	65.19	0.0196452	-0.477258	-0.437742
Red 520	24 Months	E	Mixed	16	58.12	0.217			6.89	1	65.82	0.00864516	0.152742	-0.367742
Red 520	24 Months	E	Mixed	17	59.61	0.233			6.96	1	67.31	0.0246452	1.64274	-0.297742
Red 520	24 Months	E	Mixed	18	59.68	0.215			6.9	1	67.38	0.00664516	1.71274	-0.357742
Red 520	24 Months	E	Mixed	19	59.66	0.212			6.63	1	67.36	0.00364516	1.69274	-0.627742
Red 520	24 Months	E	Mixed	20	57.43	0.242			6.5	1	65.13	0.0336452	-0.537258	-0.757742
Red 520	24 Months	E	Mixed	21	57.67	0.247			6.76	1	65.37	0.0386452	-0.297258	-0.497742
Red 520	24 Months	E	Mixed	22	58.5	0.239			6.6	1	66.2	0.0306452	0.532742	-0.657742
Red 520	24 Months	E	Mixed	23	58.23	0.215			6.48	1	65.93	0.00664516	0.262742	-0.777742
Red 520	24 Months	E	Mixed	24	59.61	0.206			6.76	1	67.31	-0.00235484	1.64274	-0.497742
Red 520	24 Months	E	Mixed	25	59.04	0.219			6.61	1	66.74	0.0106452	1.07274	-0.647742
Red 520	40 Months	A	Mixed	1	44.86	0.201			9.38	1	52.56	0.0195972	-7.70625	1.85778
Red 520	40 Months	A	Mixed	2	45.81	0.161			10.56	1	53.51	-0.0204028	-6.75625	3.03778
Red 520	40 Months	A	Mixed	3	45.37	0.188			10.14	1	53.07	0.00659722	-7.19625	2.61778
Red 520	40 Months	A	Mixed	4	45.38	0.173			10.71	1	53.08	-0.00840278	-7.18625	3.18778
Red 520	40 Months	A	Mixed	5	45.1	0.18			10.24	1	52.8	-0.00140278	-7.46625	2.71778
Red 520	40 Months	A	Mixed	6
Red 520	40 Months	A	Mixed	7	46.51	0.182			9.63	1	54.21	0.000597222	-6.05625	2.10778
Red 520	40 Months	A	Mixed	8	45.3	0.189			9.67	1	53	0.00759722	-7.26625	2.14778
Red 520	40 Months	A	Mixed	9	45.46	0.17			10.29	1	53.16	-0.0114028	-7.10625	2.76778
Red 520	40 Months	A	Mixed	10
Red 520	40 Months	A	Mixed	11	45.38	0.196			9	1	53.08	0.0145972	-7.18625	1.47778
Red 520	40 Months	A	Mixed	12	46.79	0.187			9.79	1	54.49	0.00559722	-5.77625	2.26778
Red 520	40 Months	A	Mixed	13	47.18	0.152			7.96	1	54.88	-0.0294028	-5.38625	0.437778
Red 520	40 Months	A	Mixed	14	44.81	0.15			9.05	1	52.51	-0.0314028	-7.75625	1.52778
Red 520	40 Months	A	Mixed	15	44.87	0.141			9.05	1	52.57	-0.0404028	-7.69625	1.52778
Red 520	40 Months	A	Mixed	16	45.1	0.171			8.66	1	52.8	-0.0104028	-7.46625	1.13778
Red 520	40 Months	A	Mixed	17	45.89	0.145			9.09	1	53.59	-0.0364028	-6.67625	1.56778
Red 520	40 Months	A	Mixed	18	46.25	0.153			8.62	1	53.95	-0.0284028	-6.31625	1.09778
Red 520	40 Months	A	Mixed	19	45.55	0.17			8.56	1	53.25	-0.0114028	-7.01625	1.03778
Red 520	40 Months	A	Mixed	20	48.12	0.168			7.96	1	55.82	-0.0134028	-4.44625	0.437778
Red 520	40 Months	A	Mixed	21	46.88	0.152			8.78	1	54.58	-0.0294028	-5.68625	1.25778
Red 520	40 Months	A	Mixed	22
Red 520	40 Months	A	Mixed	23	45.26	0.154			8.4	1	52.96	-0.0274028	-7.30625	0.877778
Red 520	40 Months	A	Mixed	24	46.58	0.141			9.06	1	54.28	-0.0404028	-5.98625	1.53778
Red 520	40 Months	A	Mixed	25	45.71	0.14			8.87	1	53.41	-0.0414028	-6.85625	1.34778
Red 520	40 Months	B	Harmonic	1	56.17	0.144	856	20.6	14.96	1	63.87	0.0129167	-1.45375	1.52458	14.0292	1.26667
Red 520	40 Months	B	Harmonic	2	58.15	0.13	845	15.9	16.13	1	65.85	-0.00108333	0.52625	2.69458	3.02917	-3.43333
Red 520	40 Months	B	Harmonic	3	58.78	0.143	834.4	7.8	15.88	1	66.48	0.0119167	1.15625	2.44458	-7.57083	-11.5333
Red 520	40 Months	B	Harmonic	4	57.19	0.153	830.1	5.3	15.02	1	64.89	0.0219167	-0.43375	1.58458	-11.8708	-14.0333
Red 520	40 Months	B	Harmonic	5	58.06	0.147	839.4	7.6	14.91	1	65.76	0.0159167	0.43625	1.47458	-2.57083	-11.7333
Red 520	40 Months	B	Harmonic	6	58.59	0.144	843.1	11.5	14.57	1	66.29	0.0129167	0.96625	1.13458	1.12917	-7.83333
Red 520	40 Months	B	Harmonic	7	57.4	0.151	851.3	6.7	14.18	1	65.1	0.0199167	-0.22375	0.744583	9.32917	-12.6333
Red 520	40 Months	B	Harmonic	8	58.36	0.14	832.6	8.5	15.33	1	66.06	0.00891667	0.73625	1.89458	-9.37083	-10.8333
Red 520	40 Months	B	Harmonic	9	58.17	0.144	828.7	43.1	15.57	1	65.87	0.0129167	0.54625	2.13458	-13.2708	23.7667
Red 520	40 Months	B	Harmonic	10
Red 520	40 Months	B	Harmonic	11	57.85	0.134	856.3	34.6	15.13	1	65.55	0.00291667	0.22625	1.69458	14.3292	15.2667
Red 520	40 Months	B	Harmonic	12	57.99	0.141	844	6	14.83	1	65.69	0.00991667	0.36625	1.39458	2.02917	-13.3333
Red 520	40 Months	B	Harmonic	13	56.67	0.12	841.6	13.1	11.71	1	64.37	-0.0110833	-0.95375	-1.72542	-0.370833	-6.23333
Red 520	40 Months	B	Harmonic	14	57.6	0.121	843.2	16.6	12.21	1	65.3	-0.0100833	-0.02375	-1.22542	1.22917	-2.73333
Red 520	40 Months	B	Harmonic	15	57.12	0.13	832.7	16	11.81	1	64.82	-0.00108333	-0.50375	-1.62542	-9.27083	-3.33333
Red 520	40 Months	B	Harmonic	16	56.31	0.125	827.9	5.3	11.4	1	64.01	-0.00608333	-1.31375	-2.03542	-14.0708	-14.0333
Red 520	40 Months	B	Harmonic	17	56.26	0.117	837.7	11	12.42	1	63.96	-0.0140833	-1.36375	-1.01542	-4.27083	-8.33333
Red 520	40 Months	B	Harmonic	18	55.77	0.124	857.7	70	12.43	1	63.47	-0.00708333	-1.85375	-1.00542	15.7292	50.6667
Red 520	40 Months	B	Harmonic	19	59.23	0.115	841.9	12.1	12.42	1	66.93	-0.0160833	1.60625	-1.01542	-0.0708333	-7.23333
Red 520	40 Months	B	Harmonic	20	57.64	0.127	846.4	4.6	12.06	1	65.34	-0.00408333	0.01625	-1.37542	4.42917	-14.7333
Red 520	40 Months	B	Harmonic	21	57.84	0.117	862.4	103.9	12.07	1	65.54	-0.0140833	0.21625	-1.36542	20.4292	84.5667
Red 520	40 Months	B	Harmonic	22	58.99	0.119	834.3	8.3	12.59	1	66.69	-0.0120833	1.36625	-0.845417	-7.67083	-11.0333
Red 520	40 Months	B	Harmonic	23	56.74	0.129	847.2	7.6	11.4	1	64.44	-0.00208333	-0.88375	-2.03542	5.22917	-11.7333
Red 520	40 Months	B	Harmonic	24	58.26	0.114	834.2	5.9	11.36	1	65.96	-0.0170833	0.63625	-2.07542	-7.77083	-13.4333
Red 520	40 Months	B	Harmonic	25	57.83	0.117	839.2	22	12.06	1	65.53	-0.0140833	0.20625	-1.37542	-2.77083	2.66667
Red 520	40 Months	C	Mixed	1	55.94	0.179			7.18	1	63.64	-0.00240278	3.37375	-0.342222
Red 520	40 Months	C	Mixed	2	55.74	0.192			6.87	1	63.44	0.0105972	3.17375	-0.652222
Red 520	40 Months	C	Mixed	3	55.9	0.194			6.96	1	63.6	0.0125972	3.33375	-0.562222
Red 520	40 Months	C	Mixed	4	55.51	0.2			7.02	1	63.21	0.0185972	2.94375	-0.502222
Red 520	40 Months	C	Mixed	5	56.55	0.195			7.32	1	64.25	0.0135972	3.98375	-0.202222
Red 520	40 Months	C	Mixed	6	56.04	0.194			7.33	1	63.74	0.0125972	3.47375	-0.192222
Red 520	40 Months	C	Mixed	7	55.82	0.191			7.07	1	63.52	0.00959722	3.25375	-0.452222
Red 520	40 Months	C	Mixed	8	55.95	0.188			7.09	1	63.65	0.00659722	3.38375	-0.432222
Red 520	40 Months	C	Mixed	9	55.31	0.194			7.04	1	63.01	0.0125972	2.74375	-0.482222
Red 520	40 Months	C	Mixed	10	54.96	0.256			7.11	1	62.66	0.0745972	2.39375	-0.412222
Red 520	40 Months	C	Mixed	11	56.77	0.195			7.21	1	64.47	0.0135972	4.20375	-0.312222
Red 520	40 Months	C	Mixed	12	56.54	0.186			7.39	1	64.24	0.00459722	3.97375	-0.132222
Red 520	40 Months	C	Mixed	13	55.26	0.161			7.08	1	62.96	-0.0204028	2.69375	-0.442222
Red 520	40 Months	C	Mixed	14	56.28	0.164			6.64	1	63.98	-0.0174028	3.71375	-0.882222
Red 520	40 Months	C	Mixed	15	56.39	0.152			6.52	1	64.09	-0.0294028	3.82375	-1.00222
Red 520	40 Months	C	Mixed	16	56.54	0.164			6.26	1	64.24	-0.0174028	3.97375	-1.26222
Red 520	40 Months	C	Mixed	17	57.15	0.163			6.29	1	64.85	-0.0184028	4.58375	-1.23222
Red 520	40 Months	C	Mixed	18	58.5	0.165			6.66	1	66.2	-0.0164028	5.93375	-0.862222
Red 520	40 Months	C	Mixed	19	58.97	0.163			6.31	1	66.67	-0.0184028	6.40375	-1.21222
Red 520	40 Months	C	Mixed	20	56.82	0.167			6.93	1	64.52	-0.0144028	4.25375	-0.592222
Red 520	40 Months	C	Mixed	21	56.96	0.158			6.65	1	64.66	-0.0234028	4.39375	-0.872222
Red 520	40 Months	C	Mixed	22	46.69	0.154			6.98	1	54.39	-0.0274028	-5.87625	-0.542222
Red 520	40 Months	C	Mixed	23	56.75	0.154			6.48	1	64.45	-0.0274028	4.18375	-1.04222
Red 520	40 Months	C	Mixed	24	56.41	0.151			6.56	1	64.11	-0.0304028	3.84375	-0.962222
Red 520	40 Months	C	Mixed	25	57.15	0.159			6.31	1	64.85	-0.0224028	4.58375	-1.21222
Red 520	40 Months	D	Noisy	1	48.2	0.09			9.25	1	55.9	0.012125	-0.0541667	-0.275833
Red 520	40 Months	D	Noisy	2	49.43	0.079			9.77	1	57.13	0.001125	1.17583	0.244167
Red 520	40 Months	D	Noisy	3	47.54	0.078			10.17	1	55.24	0.000125	-0.714167	0.644167
Red 520	40 Months	D	Noisy	4	49.15	0.081			10.74	1	56.85	0.003125	0.895833	1.21417
Red 520	40 Months	D	Noisy	5	49.36	0.093			10.24	1	57.06	0.015125	1.10583	0.714167
Red 520	40 Months	D	Noisy	6	41.73	0.108			10.24	1	49.43	0.030125	-6.52417	0.714167
Red 520	40 Months	D	Noisy	7	48.4	0.079			10.66	1	56.1	0.001125	0.145833	1.13417
Red 520	40 Months	D	Noisy	8	47.67	0.085			10.35	1	55.37	0.007125	-0.584167	0.824167
Red 520	40 Months	D	Noisy	9	48.47	0.08			10.71	1	56.17	0.002125	0.215833	1.18417
Red 520	40 Months	D	Noisy	10	48.51	0.091			9.69	1	56.21	0.013125	0.255833	0.164167
Red 520	40 Months	D	Noisy	11	49.09	0.083			10.6	1	56.79	0.005125	0.835833	1.07417
Red 520	40 Months	D	Noisy	12	49.31	0.078			11.12	1	57.01	0.000125	1.05583	1.59417
Red 520	40 Months	D	Noisy	13	47.98	0.075			7.85	1	55.68	-0.002875	-0.274167	-1.67583
Red 520	40 Months	D	Noisy	14	48.01	0.069			8.63	1	55.71	-0.008875	-0.244167	-0.895833
Red 520	40 Months	D	Noisy	15	47.97	0.065			8.97	1	55.67	-0.012875	-0.284167	-0.555833
Red 520	40 Months	D	Noisy	16	48.12	0.075			9.16	1	55.82	-0.002875	-0.134167	-0.365833
Red 520	40 Months	D	Noisy	17	48.88	0.071			9.07	1	56.58	-0.006875	0.625833	-0.455833
Red 520	40 Months	D	Noisy	18	47.73	0.078			8.29	1	55.43	0.000125	-0.524167	-1.23583
Red 520	40 Months	D	Noisy	19	47.9	0.078			8.9	1	55.6	0.000125	-0.354167	-0.625833
Red 520	40 Months	D	Noisy	20	49.76	0.066			8.88	1	57.46	-0.011875	1.50583	-0.645833
Red 520	40 Months	D	Noisy	21	48.63	0.066			9.21	1	56.33	-0.011875	0.375833	-0.315833
Red 520	40 Months	D	Noisy	22
Red 520	40 Months	D	Noisy	23	48.66	0.069			9.27	1	56.36	-0.008875	0.405833	-0.255833
Red 520	40 Months	D	Noisy	24	48.26	0.069			8.03	1	55.96	-0.008875	0.00583333	-1.49583
Red 520	40 Months	D	Noisy	25	49.34	0.063			8.82	1	57.04	-0.014875	1.08583	-0.705833
Red 520	40 Months	E	Mixed	1	54.9	0.219			6.7	1	62.6	0.0375972	2.33375	-0.822222
Red 520	40 Months	E	Mixed	2	57.83	0.205			7	1	65.53	0.0235972	5.26375	-0.522222
Red 520	40 Months	E	Mixed	3	55.24	0.213			6.98	1	62.94	0.0315972	2.67375	-0.542222
Red 520	40 Months	E	Mixed	4	56.97	0.236			6.78	1	64.67	0.0545972	4.40375	-0.742222
Red 520	40 Months	E	Mixed	5	55.56	0.215			6.76	1	63.26	0.0335972	2.99375	-0.762222
Red 520	40 Months	E	Mixed	6	46.32	0.24			8.96	1	54.02	0.0585972	-6.24625	1.43778
Red 520	40 Months	E	Mixed	7	54.51	0.213			6.85	1	62.21	0.0315972	1.94375	-0.672222
Red 520	40 Months	E	Mixed	8	55.61	0.233			6.67	1	63.31	0.0515972	3.04375	-0.852222
Red 520	40 Months	E	Mixed	9	55.81	0.229			6.72	1	63.51	0.0475972	3.24375	-0.802222
Red 520	40 Months	E	Mixed	10	56.75	0.215			6.64	1	64.45	0.0335972	4.18375	-0.882222
Red 520	40 Months	E	Mixed	11	55.83	0.208			7.03	1	63.53	0.0265972	3.26375	-0.492222
Red 520	40 Months	E	Mixed	12	53.33	0.213			6.69	1	61.03	0.0315972	0.76375	-0.832222
Red 520	40 Months	E	Mixed	13	53.94	0.185			6.21	1	61.64	0.00359722	1.37375	-1.31222
Red 520	40 Months	E	Mixed	14	54.7	0.179			6.82	1	62.4	-0.00240278	2.13375	-0.702222
Red 520	40 Months	E	Mixed	15	54.18	0.173			6.52	1	61.88	-0.00840278	1.61375	-1.00222
Red 520	40 Months	E	Mixed	16	54.01	0.191			6.06	1	61.71	0.00959722	1.44375	-1.46222
Red 520	40 Months	E	Mixed	17	54.12	0.15			6.44	1	61.82	-0.0314028	1.55375	-1.08222
Red 520	40 Months	E	Mixed	18	54.28	0.173			6.24	1	61.98	-0.00840278	1.71375	-1.28222
Red 520	40 Months	E	Mixed	19	54.7	0.182			6.1	1	62.4	0.000597222	2.13375	-1.42222
Red 520	40 Months	E	Mixed	20	55.68	0.175			6.87	1	63.38	-0.00640278	3.11375	-0.652222
Red 520	40 Months	E	Mixed	21	57.57	0.172			6.49	1	65.27	-0.00940278	5.00375	-1.03222
Red 520	40 Months	E	Mixed	22	57.34	0.187			6.02	1	65.04	0.00559722	4.77375	-1.50222
Red 520	40 Months	E	Mixed	23	55.87	0.2			6.14	1	63.57	0.0185972	3.30375	-1.38222
Red 520	40 Months	E	Mixed	24	55.39	0.176			6.6	1	63.09	-0.00540278	2.82375	-0.922222
Red 520	40 Months	E	Mixed	25	55.27	0.176			6.58	1	62.97	-0.00540278	2.70375	-0.942222

### Sheet: CV within fo mean
Supplemental Table 2C. Harmonic Raw Scores from Praat and Calculations for CV within a Syllable
Column	Description
A	Bird ID
B	Age (8, 24, or 40 months post-hatch)
C	Individual Syllable Identifier (A-E)
D	Syllable Type (Harmonic only)
E	Copy Number (up to 25)
F	fo mean (fundamental frequency in Hertz)
G	fo std (standard deviation of fo mean in Hertz)
H	CV (coeffient of variation) within that syllable copy calculated from Column G/F
BirdID	Agecategory	SyllLetter	SyllType	Copy#	fomean	fostd	CV fostd/fo mean
Red 520	8 Months	B	Harmonic	1	777.4	24.9	0.0320298
Red 520	8 Months	B	Harmonic	2	777.9	31	0.0398509
Red 520	8 Months	B	Harmonic	3	785.8	25.9	0.03296
Red 520	8 Months	B	Harmonic	4	779.9	27.2	0.0348763
Red 520	8 Months	B	Harmonic	5	784.5	19.6	0.0249841
Red 520	8 Months	B	Harmonic	6	593
Red 520	8 Months	B	Harmonic	7	781.2	25.4	0.0325141
Red 520	8 Months	B	Harmonic	8	780.1	27.6	0.0353801
Red 520	8 Months	B	Harmonic	9	783.1	30.5	0.0389478
Red 520	8 Months	B	Harmonic	10	781.4	31.7	0.0405682
Red 520	8 Months	B	Harmonic	11	679.9
Red 520	8 Months	B	Harmonic	12	785.5	23.7	0.0301719
Red 520	8 Months	B	Harmonic	13	785.4	15.3	0.0194805
Red 520	8 Months	B	Harmonic	14	776.5	28.5	0.0367032
Red 520	8 Months	B	Harmonic	15	719.2	24.4	0.0339266
Red 520	8 Months	B	Harmonic	16	710.6	25.5	0.0358852
Red 520	8 Months	B	Harmonic	17	786.2	28.8	0.0366319
Red 520	8 Months	B	Harmonic	18	791.7	31.8	0.0401667
Red 520	8 Months	B	Harmonic	19	783.3	27	0.0344696
Red 520	8 Months	B	Harmonic	20	783.8	30.9	0.0394233
Red 520	8 Months	B	Harmonic	21	793.5	19.3	0.0243226
Red 520	8 Months	B	Harmonic	22	787.1	26.8	0.034049
Red 520	8 Months	B	Harmonic	23	793.3	26.5	0.0334048
Red 520	8 Months	B	Harmonic	24	792.7	22.3	0.0281317
Red 520	8 Months	B	Harmonic	25	781.9	21.6	0.027625
Red 520	24 Months	B	Harmonic	1	832.2	21.5	0.0258351
Red 520	24 Months	B	Harmonic	2	837.9	10.4	0.012412
Red 520	24 Months	B	Harmonic	3	825.3	7.5	0.0090876
Red 520	24 Months	B	Harmonic	4
Red 520	24 Months	B	Harmonic	5
Red 520	24 Months	B	Harmonic	6
Red 520	24 Months	B	Harmonic	7
Red 520	24 Months	B	Harmonic	8
Red 520	24 Months	B	Harmonic	9
Red 520	24 Months	B	Harmonic	10
Red 520	24 Months	B	Harmonic	11
Red 520	24 Months	B	Harmonic	12	837.5	9	0.0107463
Red 520	24 Months	B	Harmonic	13	835.1	9.1	0.0108969
Red 520	24 Months	B	Harmonic	14	834.4	9	0.0107862
Red 520	24 Months	B	Harmonic	15
Red 520	24 Months	B	Harmonic	16	833.1	4.5	0.00540151
Red 520	24 Months	B	Harmonic	17
Red 520	24 Months	B	Harmonic	18
Red 520	24 Months	B	Harmonic	19
Red 520	24 Months	B	Harmonic	20
Red 520	24 Months	B	Harmonic	21	835.1	8.6	0.0102982
Red 520	24 Months	B	Harmonic	22	839.4	7.5	0.00893495
Red 520	24 Months	B	Harmonic	23	840.6	8.7	0.0103498
Red 520	24 Months	B	Harmonic	24	829.3	4.4	0.00530568
Red 520	24 Months	B	Harmonic	25	825.4	7.6	0.00920766
Red 520	40 Months	B	Harmonic	1	856	20.6	0.0240654
Red 520	40 Months	B	Harmonic	2	845	15.9	0.0188166
Red 520	40 Months	B	Harmonic	3	834.4	7.8	0.00934803
Red 520	40 Months	B	Harmonic	4	830.1	5.3	0.00638477
Red 520	40 Months	B	Harmonic	5	839.4	7.6	0.00905409
Red 520	40 Months	B	Harmonic	6	843.1	11.5	0.0136401
Red 520	40 Months	B	Harmonic	7	851.3	6.7	0.00787032
Red 520	40 Months	B	Harmonic	8	832.6	8.5	0.010209
Red 520	40 Months	B	Harmonic	9	828.7	43.1	0.0520092
Red 520	40 Months	B	Harmonic	10
Red 520	40 Months	B	Harmonic	11	856.3	34.6	0.0404064
Red 520	40 Months	B	Harmonic	12	844	6	0.007109
Red 520	40 Months	B	Harmonic	13	841.6	13.1	0.0155656
Red 520	40 Months	B	Harmonic	14	843.2	16.6	0.0196869
Red 520	40 Months	B	Harmonic	15	832.7	16	0.0192146
Red 520	40 Months	B	Harmonic	16	827.9	5.3	0.00640174
Red 520	40 Months	B	Harmonic	17	837.7	11	0.0131312
Red 520	40 Months	B	Harmonic	18	857.7	70	0.0816136
Red 520	40 Months	B	Harmonic	19	841.9	12.1	0.0143723
Red 520	40 Months	B	Harmonic	20	846.4	4.6	0.00543478
Red 520	40 Months	B	Harmonic	21	862.4	103.9	0.120478
Red 520	40 Months	B	Harmonic	22	834.3	8.3	0.00994846
Red 520	40 Months	B	Harmonic	23	847.2	7.6	0.00897073
Red 520	40 Months	B	Harmonic	24	834.2	5.9	0.00707264
Red 520	40 Months	B	Harmonic	25	839.2	22	0.0262154

### Sheet: CV fo mean across renditions
Supplemental Table 2C. Harmonic Raw Scores from Praat and Calculations of CV Across Syllable Copies
Column	Description
A	Bird ID
B	Age (8, 24, or 40 months post-hatch)
C	Individual Syllable Identifier (A-E)
D	Syllable Type (Harmonic only)
E	Copy Number (up to 25)
F	fo mean (fundamental frequency in Hertz)
G	average of fo mean copies for that syllable
H	standard deviation of the average fo mean from Column G
I	CV (coeffient of variation) across syllable copies calculated from Column H/G
M-P	Summary Table CV across copies from Column I
BirdID	Agecategory	SyllLetter	SyllType	Copy#	fomean	avg mean	stdev	CV (stdev/mean)				Summary Table CV across copies
Red 520	8 Months	B	Harmonic	1	777.4							Red 520	B	Harmonic	M3
Red 520	8 Months	B	Harmonic	2	777.9								8 months		0.059628
Red 520	8 Months	B	Harmonic	3	785.8								24 months		0.00602882
Red 520	8 Months	B	Harmonic	4	779.9								40 months		0.0113891
Red 520	8 Months	B	Harmonic	5	784.5
Red 520	8 Months	B	Harmonic	6	593
Red 520	8 Months	B	Harmonic	7	781.2
Red 520	8 Months	B	Harmonic	8	780.1
Red 520	8 Months	B	Harmonic	9	783.1
Red 520	8 Months	B	Harmonic	10	781.4
Red 520	8 Months	B	Harmonic	11	679.9
Red 520	8 Months	B	Harmonic	12	785.5
Red 520	8 Months	B	Harmonic	13	785.4
Red 520	8 Months	B	Harmonic	14	776.5
Red 520	8 Months	B	Harmonic	15	719.2
Red 520	8 Months	B	Harmonic	16	710.6
Red 520	8 Months	B	Harmonic	17	786.2
Red 520	8 Months	B	Harmonic	18	791.7
Red 520	8 Months	B	Harmonic	19	783.3
Red 520	8 Months	B	Harmonic	20	783.8
Red 520	8 Months	B	Harmonic	21	793.5
Red 520	8 Months	B	Harmonic	22	787.1
Red 520	8 Months	B	Harmonic	23	793.3
Red 520	8 Months	B	Harmonic	24	792.7
Red 520	8 Months	B	Harmonic	25	781.9	766.996	45.7344	0.059628
Red 520	24 Months	B	Harmonic	1	832.2
Red 520	24 Months	B	Harmonic	2	837.9
Red 520	24 Months	B	Harmonic	3	825.3
Red 520	24 Months	B	Harmonic	4
Red 520	24 Months	B	Harmonic	5
Red 520	24 Months	B	Harmonic	6
Red 520	24 Months	B	Harmonic	7
Red 520	24 Months	B	Harmonic	8
Red 520	24 Months	B	Harmonic	9
Red 520	24 Months	B	Harmonic	10
Red 520	24 Months	B	Harmonic	11
Red 520	24 Months	B	Harmonic	12	837.5
Red 520	24 Months	B	Harmonic	13	835.1
Red 520	24 Months	B	Harmonic	14	834.4
Red 520	24 Months	B	Harmonic	15
Red 520	24 Months	B	Harmonic	16	833.1
Red 520	24 Months	B	Harmonic	17
Red 520	24 Months	B	Harmonic	18
Red 520	24 Months	B	Harmonic	19
Red 520	24 Months	B	Harmonic	20
Red 520	24 Months	B	Harmonic	21	835.1
Red 520	24 Months	B	Harmonic	22	839.4
Red 520	24 Months	B	Harmonic	23	840.6
Red 520	24 Months	B	Harmonic	24	829.3
Red 520	24 Months	B	Harmonic	25	825.4	833.775	5.02668	0.00602882
Red 520	40 Months	B	Harmonic	1	856
Red 520	40 Months	B	Harmonic	2	845
Red 520	40 Months	B	Harmonic	3	834.4
Red 520	40 Months	B	Harmonic	4	830.1
Red 520	40 Months	B	Harmonic	5	839.4
Red 520	40 Months	B	Harmonic	6	843.1
Red 520	40 Months	B	Harmonic	7	851.3
Red 520	40 Months	B	Harmonic	8	832.6
Red 520	40 Months	B	Harmonic	9	828.7
Red 520	40 Months	B	Harmonic	10
Red 520	40 Months	B	Harmonic	11	856.3
Red 520	40 Months	B	Harmonic	12	844
Red 520	40 Months	B	Harmonic	13	841.6
Red 520	40 Months	B	Harmonic	14	843.2
Red 520	40 Months	B	Harmonic	15	832.7
Red 520	40 Months	B	Harmonic	16	827.9
Red 520	40 Months	B	Harmonic	17	837.7
Red 520	40 Months	B	Harmonic	18	857.7
Red 520	40 Months	B	Harmonic	19	841.9
Red 520	40 Months	B	Harmonic	20	846.4
Red 520	40 Months	B	Harmonic	21	862.4
Red 520	40 Months	B	Harmonic	22	834.3
Red 520	40 Months	B	Harmonic	23	847.2
Red 520	40 Months	B	Harmonic	24	834.2
Red 520	40 Months	B	Harmonic	25	839.2	841.971	9.58933	0.0113891
