## Supplementary material for "Voice Changes in Aging Birdsong: A Longitudinal Study in Adult Male Zebra Finches": Supp Table 3A R521 M1.xlsx

### Sheet: R521 M1 stats 
Supplemental Table 3A. SPSS Statistical Output from the Generalized Linear Model for Bird R521 Morning 1.
Values comes from the Tests of Model Effects, reporting the Wald-Chi Square Value for the interaction of age x syllable type, degrees of freedom (df), and p-value (p>0.05 not significant and reported as a 'dash' ).
For significant post-hoc p-values in these cells, they represent the Bonferroni corrected values.
The Fo mean, standard deviation (STD), and CV scores are only reported for the harmonic syllables (interaction with Age only).
Column	Description
A	Bird ID, Song Feature, Syllable Type (Harmonic, Mixed, Noisy)
B	Age comparison (8 months, young adult vs. 24 months, middle age) with p-value
C	Age Comparison (24 months, middle age versus 40 months, older ages) with p-value
D	Age Comparison (8 months, young adult vs. 40 months, older ages) with p-value
Bird R521
	Morning 1
	8 v 24 mo	24 v 40 mo	8 v 40 mo
Syllable Duration, Wald-chi sq =3.447; df=4, p=0.486
Harmonic	-	-	-
Mixed	-	-	-
Noisy	-	-	-
Intensity Mean, Wald-chi sq =8.159; df=4, p=0.086
Harmonic	-	-	-
Mixed	-	-	-
Noisy	-	-	-
CPPS mean, Wald-chi sq =19.090; df=4, p<0.001
Harmonic	-	-	-
Mixed	-	-	-
Noisy	p=0.000	-	-
Fo mean, Wald-chi sq =950.878; df=2, p<0.001
Harmonic	p=0.000	-	p=0.000
Fo STD, Wald-chi sq =6.047; df=2, p=0.049
Harmonic	-	-	p=0.048
CV within syllable (STD/Fo), Wald-chi sq =9.766; df=2, p=0.008
Harmonic	-	-	p=0.004

### Sheet: R521 M1 features
Supplemental Table 3A. Raw Scores from Praat and GLM Residuals from SPSS
Column	Description							Column	Description
A	Bird ID							L	Corrected Intensity (decibels) from Column F based on bird's chamber location and calibration factor						(CH) Chamber #: Sound Intensity Correction to Original Raw Values
B	Age (8, 24, or 40 months post-hatch)							M-Q	Residual Output from General Linearized Model for song features						1 Add 7.7 dB to each value
C	Individual Syllable Identifier (A-F)														2 Add 3.4 dB to each value
D	Syllable Type (Harmonic, Mixed or Noisy)														3 Subtract 3.4 dB from each value
E	Copy Number (up to 25)														4 Add 4 dB to each value
F	Intensity (decibels)														5 Add 4.5 dB to each value
G	Duration (seconds)														6 Add 5.4 dB to each value
H	fo mean (fundamental frequency in Hertz, only for harmonic syllables)
I	fo std (standard deviation of fo mean in Hertz, only for harmonic syllables)
J	cpps expo (cepstal peak prominence smooth, exponential in decibels)
K	chamber location for finch song recording (used for calibration of intensity in L)
BirdID	Agecategory	SyllLetter	SyllType	Copy#	intensity	duration	fomean	fostd	cppsexpogetall	chamber	corrintensity	Residualdur	Residualcorrint	Residualcppsgetexpo	Residualfomean	Residualfostd
Red 521	8 months	A	Noisy	1	53.77	0.09			7.72	2	57.17	-0.04006	-3.0074	-0.5898
Red 521	8 months	A	Noisy	2	55.45	0.098			10.08	2	58.85	-0.03206	-1.3274	1.7702
Red 521	8 months	A	Noisy	3	56.44	0.088			10.16	2	59.84	-0.04206	-0.3374	1.8502
Red 521	8 months	A	Noisy	4	54.76	0.1			9.11	2	58.16	-0.03006	-2.0174	0.8002
Red 521	8 months	A	Noisy	5	55.7	0.092			8.09	2	59.1	-0.03806	-1.0774	-0.2198
Red 521	8 months	A	Noisy	6	57.33	0.092			10.1	2	60.73	-0.03806	0.5526	1.7902
Red 521	8 months	A	Noisy	7	52.15	0.092			9.37	2	55.55	-0.03806	-4.6274	1.0602
Red 521	8 months	A	Noisy	8	53.76	0.102			9.41	2	57.16	-0.02806	-3.0174	1.1002
Red 521	8 months	A	Noisy	9	56.89	0.098			9.16	2	60.29	-0.03206	0.1126	0.8502
Red 521	8 months	A	Noisy	10	56.81	0.102			8.96	2	60.21	-0.02806	0.0326	0.6502
Red 521	8 months	A	Noisy	11	56.05	0.11			8.44	2	59.45	-0.02006	-0.7274	0.1302
Red 521	8 months	A	Noisy	12	53.73	0.084			9.08	2	57.13	-0.04606	-3.0474	0.7702
Red 521	8 months	A	Noisy	13	58.13	0.091			9.33	2	61.53	-0.03906	1.3526	1.0202
Red 521	8 months	A	Noisy	14	55.12	0.109			8.7	2	58.52	-0.02106	-1.6574	0.3902
Red 521	8 months	A	Noisy	15	57.2	0.095			8.74	2	60.6	-0.03506	0.4226	0.4302
Red 521	8 months	A	Noisy	16	56.27	0.105			8.53	2	59.67	-0.02506	-0.5074	0.2202
Red 521	8 months	A	Noisy	17	57.01	0.09			8.78	2	60.41	-0.04006	0.2326	0.4702
Red 521	8 months	A	Noisy	18	56.43	0.097			9.62	2	59.83	-0.03306	-0.3474	1.3102
Red 521	8 months	A	Noisy	19	56.81	0.072			10.76	2	60.21	-0.05806	0.0326	2.4502
Red 521	8 months	A	Noisy	20	55.85	0.111			9.06	2	59.25	-0.01906	-0.9274	0.7502
Red 521	8 months	A	Noisy	21	56.45	0.078			10.34	2	59.85	-0.05206	-0.3274	2.0302
Red 521	8 months	A	Noisy	22	57.46	0.092			10.38	2	60.86	-0.03806	0.6826	2.0702
Red 521	8 months	A	Noisy	23	54.81	0.096			8.35	2	58.21	-0.03406	-1.9674	0.0402
Red 521	8 months	A	Noisy	24	55.69	0.101			8.65	2	59.09	-0.02906	-1.0874	0.3402
Red 521	8 months	A	Noisy	25	56.24	0.095			10.86	2	59.64	-0.03506	-0.5374	2.5502
Red 521	8 months	B	Noisy	1	58.17	0.175			7.08	2	61.57	0.04494	1.3926	-1.2298
Red 521	8 months	B	Noisy	2	58.03	0.168			7.39	2	61.43	0.03794	1.2526	-0.9198
Red 521	8 months	B	Noisy	3	57.32	0.166			7.72	2	60.72	0.03594	0.5426	-0.5898
Red 521	8 months	B	Noisy	4	57.3	0.167			7.47	2	60.7	0.03694	0.5226	-0.8398
Red 521	8 months	B	Noisy	5	58.79	0.158			7.2	2	62.19	0.02794	2.0126	-1.1098
Red 521	8 months	B	Noisy	6	59.52	0.192			7.2	2	62.92	0.06194	2.7426	-1.1098
Red 521	8 months	B	Noisy	7	55.67	0.16			7.2	2	59.07	0.02994	-1.1074	-1.1098
Red 521	8 months	B	Noisy	8	55.64	0.163			7.18	2	59.04	0.03294	-1.1374	-1.1298
Red 521	8 months	B	Noisy	9	59.32	0.162			7.76	2	62.72	0.03194	2.5426	-0.5498
Red 521	8 months	B	Noisy	10	58.77	0.164			7.67	2	62.17	0.03394	1.9926	-0.6398
Red 521	8 months	B	Noisy	11	58.28	0.162			7.39	2	61.68	0.03194	1.5026	-0.9198
Red 521	8 months	B	Noisy	12	59.15	0.171			7.06	2	62.55	0.04094	2.3726	-1.2498
Red 521	8 months	B	Noisy	13	58.16	0.17			7.56	2	61.56	0.03994	1.3826	-0.7498
Red 521	8 months	B	Noisy	14	58.86	0.163			7.38	2	62.26	0.03294	2.0826	-0.9298
Red 521	8 months	B	Noisy	15	57.94	0.162			7.23	2	61.34	0.03194	1.1626	-1.0798
Red 521	8 months	B	Noisy	16	57.73	0.16			7.33	2	61.13	0.02994	0.9526	-0.9798
Red 521	8 months	B	Noisy	17	57.54	0.169			7.14	2	60.94	0.03894	0.7626	-1.1698
Red 521	8 months	B	Noisy	18	56.54	0.16			7.31	2	59.94	0.02994	-0.2374	-0.9998
Red 521	8 months	B	Noisy	19	57.31	0.164			7.44	2	60.71	0.03394	0.5326	-0.8698
Red 521	8 months	B	Noisy	20	56.73	0.153			7.37	2	60.13	0.02294	-0.0474	-0.9398
Red 521	8 months	B	Noisy	21	57.34	0.163			7.29	2	60.74	0.03294	0.5626	-1.0198
Red 521	8 months	B	Noisy	22	56.97	0.171			7.01	2	60.37	0.04094	0.1926	-1.2998
Red 521	8 months	B	Noisy	23	57.14	0.165			7.28	2	60.54	0.03494	0.3626	-1.0298
Red 521	8 months	B	Noisy	24	57.26	0.159			7.56	2	60.66	0.02894	0.4826	-0.7498
Red 521	8 months	B	Noisy	25	57.08	0.156			7.49	2	60.48	0.02594	0.3026	-0.8198
Red 521	8 months	C	Mixed	1	64.54	0.236			9.75	2	67.94	0.0469867	2.01533	0.471733
Red 521	8 months	C	Mixed	2	65.21	0.247			9.09	2	68.61	0.0579867	2.68533	-0.188267
Red 521	8 months	C	Mixed	3	64.58	0.234			9.68	2	67.98	0.0449867	2.05533	0.401733
Red 521	8 months	C	Mixed	4	64.58	0.236			9.46	2	67.98	0.0469867	2.05533	0.181733
Red 521	8 months	C	Mixed	5	64.66	0.239			9.37	2	68.06	0.0499867	2.13533	0.0917333
Red 521	8 months	C	Mixed	6	64.24	0.233			9.55	2	67.64	0.0439867	1.71533	0.271733
Red 521	8 months	C	Mixed	7	62.15	0.238			9.88	2	65.55	0.0489867	-0.374667	0.601733
Red 521	8 months	C	Mixed	8	61.64	0.235			9.84	2	65.04	0.0459867	-0.884667	0.561733
Red 521	8 months	C	Mixed	9	65.06	0.229			9.54	2	68.46	0.0399867	2.53533	0.261733
Red 521	8 months	C	Mixed	10	64.89	0.237			9.98	2	68.29	0.0479867	2.36533	0.701733
Red 521	8 months	C	Mixed	11	65.62	0.232			9.63	2	69.02	0.0429867	3.09533	0.351733
Red 521	8 months	C	Mixed	12	64.27	0.24			9.48	2	67.67	0.0509867	1.74533	0.201733
Red 521	8 months	C	Mixed	13	65.27	0.242			9.53	2	68.67	0.0529867	2.74533	0.251733
Red 521	8 months	C	Mixed	14	64.98	0.233			9.38	2	68.38	0.0439867	2.45533	0.101733
Red 521	8 months	C	Mixed	15	62.56	0.236			9.68	2	65.96	0.0469867	0.0353333	0.401733
Red 521	8 months	C	Mixed	16	62.69	0.235			9.8	2	66.09	0.0459867	0.165333	0.521733
Red 521	8 months	C	Mixed	17	63.95	0.228			9.12	2	67.35	0.0389867	1.42533	-0.158267
Red 521	8 months	C	Mixed	18	62.8	0.237			9.5	2	66.2	0.0479867	0.275333	0.221733
Red 521	8 months	C	Mixed	19	63.3	0.231			8.74	2	66.7	0.0419867	0.775333	-0.538267
Red 521	8 months	C	Mixed	20	62.86	0.234			9.59	2	66.26	0.0449867	0.335333	0.311733
Red 521	8 months	C	Mixed	21	63.17	0.238			8.61	2	66.57	0.0489867	0.645333	-0.668267
Red 521	8 months	C	Mixed	22	62.81	0.23			9.18	2	66.21	0.0409867	0.285333	-0.0982667
Red 521	8 months	C	Mixed	23	62.69	0.229			9.3	2	66.09	0.0399867	0.165333	0.0217333
Red 521	8 months	C	Mixed	24	62.22	0.229			9.74	2	65.62	0.0399867	-0.304667	0.461733
Red 521	8 months	C	Mixed	25	64.22	0.233			9.5	2	67.62	0.0439867	1.69533	0.221733
Red 521	8 months	D	Harmonic	1	68.65	0.164	803.6	22.3	15.46	2	72.05	0.0096	0.9212	0.0572	0.66	-2.704
Red 521	8 months	D	Harmonic	2	68.94	0.149	800.1	36	15.64	2	72.34	-0.0054	1.2112	0.2372	-2.84	10.996
Red 521	8 months	D	Harmonic	3	68.83	0.154	801.7	21.4	15.44	2	72.23	-0.0004	1.1012	0.0372	-1.24	-3.604
Red 521	8 months	D	Harmonic	4	69.04	0.149	799.2	32.4	15.99	2	72.44	-0.0054	1.3112	0.5872	-3.74	7.396
Red 521	8 months	D	Harmonic	5	69.31	0.143	803.1	32.1	16.16	2	72.71	-0.0114	1.5812	0.7572	0.16	7.096
Red 521	8 months	D	Harmonic	6	67.69	0.144	796.8	21	16.15	2	71.09	-0.0104	-0.0388	0.7472	-6.14	-4.004
Red 521	8 months	D	Harmonic	7	65.14	0.158	796.4	29.7	16.02	2	68.54	0.0036	-2.5888	0.6172	-6.54	4.696
Red 521	8 months	D	Harmonic	8	65.77	0.156	807	16.3	15.84	2	69.17	0.0016	-1.9588	0.4372	4.06	-8.704
Red 521	8 months	D	Harmonic	9	68.78	0.149	808.4	29.3	15.67	2	72.18	-0.0054	1.0512	0.2672	5.46	4.296
Red 521	8 months	D	Harmonic	10	67.87	0.16	795.4	23.8	15.28	2	71.27	0.0056	0.1412	-0.1228	-7.54	-1.204
Red 521	8 months	D	Harmonic	11	69.66	0.164	810.9	17.2	14.72	2	73.06	0.0096	1.9312	-0.6828	7.96	-7.804
Red 521	8 months	D	Harmonic	12	67.7	0.165	804.1	19.2	14.83	2	71.1	0.0106	-0.0288	-0.5728	1.16	-5.804
Red 521	8 months	D	Harmonic	13	69.14	0.144	798.9	35.1	16.2	2	72.54	-0.0104	1.4112	0.7972	-4.04	10.096
Red 521	8 months	D	Harmonic	14	68.75	0.153	812.1	17.1	14.92	2	72.15	-0.0014	1.0212	-0.4828	9.16	-7.904
Red 521	8 months	D	Harmonic	15	65.28	0.155	789.2	28.9	15.45	2	68.68	0.0006	-2.4488	0.0472	-13.74	3.896
Red 521	8 months	D	Harmonic	16	66.66	0.152	801.5	35	14.93	2	70.06	-0.0024	-1.0688	-0.4728	-1.44	9.996
Red 521	8 months	D	Harmonic	17	66.91	0.156	806.3	22.3	14.49	2	70.31	0.0016	-0.8188	-0.9128	3.36	-2.704
Red 521	8 months	D	Harmonic	18	67.2	0.152	801.9	21.7	15.24	2	70.6	-0.0024	-0.5288	-0.1628	-1.04	-3.304
Red 521	8 months	D	Harmonic	19	67.5	0.159	806.8	22.9	15.58	2	70.9	0.0046	-0.2288	0.1772	3.86	-2.104
Red 521	8 months	D	Harmonic	20	67.27	0.15	802.6	20.8	15.32	2	70.67	-0.0044	-0.4588	-0.0828	-0.34	-4.204
Red 521	8 months	D	Harmonic	21	67.39	0.163	806.2	23.1	15.17	2	70.79	0.0086	-0.3388	-0.2328	3.26	-1.904
Red 521	8 months	D	Harmonic	22	68.23	0.154	810.9	22.6	15.32	2	71.63	-0.0004	0.5012	-0.0828	7.96	-2.404
Red 521	8 months	D	Harmonic	23	66.98	0.157	802	33.4	14.68	2	70.38	0.0026	-0.7488	-0.7228	-0.94	8.396
Red 521	8 months	D	Harmonic	24	65.78	0.159	798.8	19.7	15.09	2	69.18	0.0046	-1.9488	-0.3128	-4.14	-5.304
Red 521	8 months	D	Harmonic	25	68.75	0.151	809.6	21.8	15.48	2	72.15	-0.0034	1.0212	0.0772	6.66	-3.204
Red 521	8 months	E	Mixed	1	66.93	0.175			10.07	2	70.33	-0.0140133	4.40533	0.791733
Red 521	8 months	E	Mixed	2	67.07	0.165			10.39	2	70.47	-0.0240133	4.54533	1.11173
Red 521	8 months	E	Mixed	3	66.78	0.164			10.32	2	70.18	-0.0250133	4.25533	1.04173
Red 521	8 months	E	Mixed	4	66.44	0.165			9.52	2	69.84	-0.0240133	3.91533	0.241733
Red 521	8 months	E	Mixed	5	66.79	0.173			9.59	2	70.19	-0.0160133	4.26533	0.311733
Red 521	8 months	E	Mixed	6	66.27	0.16			10.62	2	69.67	-0.0290133	3.74533	1.34173
Red 521	8 months	E	Mixed	7	65.85	0.17			10.76	2	69.25	-0.0190133	3.32533	1.48173
Red 521	8 months	E	Mixed	8	65.95	0.169			10.31	2	69.35	-0.0200133	3.42533	1.03173
Red 521	8 months	E	Mixed	9	66.24	0.173			9.67	2	69.64	-0.0160133	3.71533	0.391733
Red 521	8 months	E	Mixed	10	65.8	0.184			9.75	2	69.2	-0.00501333	3.27533	0.471733
Red 521	8 months	E	Mixed	11	67.57	0.167			10.42	2	70.97	-0.0220133	5.04533	1.14173
Red 521	8 months	E	Mixed	12	65.87	0.173			10.1	2	69.27	-0.0160133	3.34533	0.821733
Red 521	8 months	E	Mixed	13	66.09	0.172			9.32	2	69.49	-0.0170133	3.56533	0.0417333
Red 521	8 months	E	Mixed	14	65.96	0.174			9.49	2	69.36	-0.0150133	3.43533	0.211733
Red 521	8 months	E	Mixed	15	64.67	0.176			9.78	2	68.07	-0.0130133	2.14533	0.501733
Red 521	8 months	E	Mixed	16	65.74	0.171			10.14	2	69.14	-0.0180133	3.21533	0.861733
Red 521	8 months	E	Mixed	17	64.99	0.174			10.25	2	68.39	-0.0150133	2.46533	0.971733
Red 521	8 months	E	Mixed	18	64.13	0.164			9.37	2	67.53	-0.0250133	1.60533	0.0917333
Red 521	8 months	E	Mixed	19	64.63	0.164			9.92	2	68.03	-0.0250133	2.10533	0.641733
Red 521	8 months	E	Mixed	20	64.06	0.167			9.29	2	67.46	-0.0220133	1.53533	0.0117333
Red 521	8 months	E	Mixed	21	64.33	0.176			9.54	2	67.73	-0.0130133	1.80533	0.261733
Red 521	8 months	E	Mixed	22	65.32	0.167			9.09	2	68.72	-0.0220133	2.79533	-0.188267
Red 521	8 months	E	Mixed	23	63.73	0.163			9.54	2	67.13	-0.0260133	1.20533	0.261733
Red 521	8 months	E	Mixed	24	62.6	0.171			9.52	2	66	-0.0180133	0.0753333	0.241733
Red 521	8 months	E	Mixed	25	64.31	0.164			9.36	2	67.71	-0.0250133	1.78533	0.0817333
Red 521	8 months	F	Mixed	1	59.48	0.167			9.03	2	62.88	-0.0220133	-3.04467	-0.248267
Red 521	8 months	F	Mixed	2	60.31	0.168			8.88	2	63.71	-0.0210133	-2.21467	-0.398267
Red 521	8 months	F	Mixed	3	59.53	0.161			8.78	2	62.93	-0.0280133	-2.99467	-0.498267
Red 521	8 months	F	Mixed	4	59.85	0.165			8.23	2	63.25	-0.0240133	-2.67467	-1.04827
Red 521	8 months	F	Mixed	5	59.95	0.162			8.69	2	63.35	-0.0270133	-2.57467	-0.588267
Red 521	8 months	F	Mixed	6	58.5	0.158			8.38	2	61.9	-0.0310133	-4.02467	-0.898267
Red 521	8 months	F	Mixed	7	57.19	0.158			9.17	2	60.59	-0.0310133	-5.33467	-0.108267
Red 521	8 months	F	Mixed	8	57.46	0.163			8.4	2	60.86	-0.0260133	-5.06467	-0.878267
Red 521	8 months	F	Mixed	9	58.97	0.16			8.26	2	62.37	-0.0290133	-3.55467	-1.01827
Red 521	8 months	F	Mixed	10	59.66	0.162			8.4	2	63.06	-0.0270133	-2.86467	-0.878267
Red 521	8 months	F	Mixed	11	59.57	0.164			8.72	2	62.97	-0.0250133	-2.95467	-0.558267
Red 521	8 months	F	Mixed	12	57.88	0.162			8.52	2	61.28	-0.0270133	-4.64467	-0.758267
Red 521	8 months	F	Mixed	13	60.26	0.16			8.64	2	63.66	-0.0290133	-2.26467	-0.638267
Red 521	8 months	F	Mixed	14	59.65	0.166			8.42	2	63.05	-0.0230133	-2.87467	-0.858267
Red 521	8 months	F	Mixed	15	57.12	0.159			8.44	2	60.52	-0.0300133	-5.40467	-0.838267
Red 521	8 months	F	Mixed	16	57.4	0.168			8.63	2	60.8	-0.0210133	-5.12467	-0.648267
Red 521	8 months	F	Mixed	17	57.14	0.159			8.94	2	60.54	-0.0300133	-5.38467	-0.338267
Red 521	8 months	F	Mixed	18	56.42	0.167			7.96	2	59.82	-0.0220133	-6.10467	-1.31827
Red 521	8 months	F	Mixed	19	57.95	0.167			8.22	2	61.35	-0.0220133	-4.57467	-1.05827
Red 521	8 months	F	Mixed	20	56.47	0.165			7.99	2	59.87	-0.0240133	-6.05467	-1.28827
Red 521	8 months	F	Mixed	21	58.05	0.163			8.29	2	61.45	-0.0260133	-4.47467	-0.988267
Red 521	8 months	F	Mixed	22	57.29	0.164			8.3	2	60.69	-0.0250133	-5.23467	-0.978267
Red 521	8 months	F	Mixed	23	56.15	0.165			8.09	2	59.55	-0.0240133	-6.37467	-1.18827
Red 521	8 months	F	Mixed	24	56.68	0.157			8.56	2	60.08	-0.0320133	-5.84467	-0.718267
Red 521	8 months	F	Mixed	25	57.34	0.154			8.88	2	60.74	-0.0350133	-5.18467	-0.398267
Red 521	24 months	A	Noisy	1	54.73	0.087			11.33	2	58.13	-0.03268	-0.7372	2.0142
Red 521	24 months	A	Noisy	2	56.12	0.093			9.69	2	59.52	-0.02668	0.6528	0.3742
Red 521	24 months	A	Noisy	3	54.43	0.08			12.37	2	57.83	-0.03968	-1.0372	3.0542
Red 521	24 months	A	Noisy	4	54.31	0.077			11.6	2	57.71	-0.04268	-1.1572	2.2842
Red 521	24 months	A	Noisy	5	50.71	0.087			10.31	2	54.11	-0.03268	-4.7572	0.9942
Red 521	24 months	A	Noisy	6	54.74	0.077			10.64	2	58.14	-0.04268	-0.7272	1.3242
Red 521	24 months	A	Noisy	7	54.56	0.066			14.69	2	57.96	-0.05368	-0.9072	5.3742
Red 521	24 months	A	Noisy	8	52.12	0.087			9.53	2	55.52	-0.03268	-3.3472	0.2142
Red 521	24 months	A	Noisy	9	55.36	0.086			10.23	2	58.76	-0.03368	-0.1072	0.9142
Red 521	24 months	A	Noisy	10	56.62	0.096			9.57	2	60.02	-0.02368	1.1528	0.2542
Red 521	24 months	A	Noisy	11	52.25	0.084			9.7	2	55.65	-0.03568	-3.2172	0.3842
Red 521	24 months	A	Noisy	12	55.58	0.082			10.19	2	58.98	-0.03768	0.1128	0.8742
Red 521	24 months	A	Noisy	13	56.84	0.091			10.01	2	60.24	-0.02868	1.3728	0.6942
Red 521	24 months	A	Noisy	14	54.46	0.082			10.53	2	57.86	-0.03768	-1.0072	1.2142
Red 521	24 months	A	Noisy	15	54.28	0.099			9.68	2	57.68	-0.02068	-1.1872	0.3642
Red 521	24 months	A	Noisy	16	50.49	0.084			9.87	2	53.89	-0.03568	-4.9772	0.5542
Red 521	24 months	A	Noisy	17	51.58	0.086			10.22	2	54.98	-0.03368	-3.8872	0.9042
Red 521	24 months	A	Noisy	18	56.98	0.084			11.07	2	60.38	-0.03568	1.5128	1.7542
Red 521	24 months	A	Noisy	19	50.64	0.083			9.68	2	54.04	-0.03668	-4.8272	0.3642
Red 521	24 months	A	Noisy	20	56.18	0.079			10.86	2	59.58	-0.04068	0.7128	1.5442
Red 521	24 months	A	Noisy	21	55.05	0.088			9.87	2	58.45	-0.03168	-0.4172	0.5542
Red 521	24 months	A	Noisy	22	56.45	0.083			10.26	2	59.85	-0.03668	0.9828	0.9442
Red 521	24 months	A	Noisy	23	60.33	0.078			11.51	2	63.73	-0.04168	4.8628	2.1942
Red 521	24 months	A	Noisy	24	52.31	0.066			12.39	2	55.71	-0.05368	-3.1572	3.0742
Red 521	24 months	A	Noisy	25	54.76	0.068			13.32	2	58.16	-0.05168	-0.7072	4.0042
Red 521	24 months	B	Noisy	1	55.89	0.16			8.11	2	59.29	0.04032	0.4228	-1.2058
Red 521	24 months	B	Noisy	2	56.45	0.158			8.16	2	59.85	0.03832	0.9828	-1.1558
Red 521	24 months	B	Noisy	3	55.8	0.159			7.71	2	59.2	0.03932	0.3328	-1.6058
Red 521	24 months	B	Noisy	4	55.87	0.154			8.28	2	59.27	0.03432	0.4028	-1.0358
Red 521	24 months	B	Noisy	5	56.05	0.158			7.65	2	59.45	0.03832	0.5828	-1.6658
Red 521	24 months	B	Noisy	6	56.37	0.155			7.81	2	59.77	0.03532	0.9028	-1.5058
Red 521	24 months	B	Noisy	7	56.65	0.16			8.19	2	60.05	0.04032	1.1828	-1.1258
Red 521	24 months	B	Noisy	8	56.53	0.154			7.62	2	59.93	0.03432	1.0628	-1.6958
Red 521	24 months	B	Noisy	9	57.66	0.154			8.14	2	61.06	0.03432	2.1928	-1.1758
Red 521	24 months	B	Noisy	10	57.03	0.154			7.84	2	60.43	0.03432	1.5628	-1.4758
Red 521	24 months	B	Noisy	11	56.51	0.155			7.67	2	59.91	0.03532	1.0428	-1.6458
Red 521	24 months	B	Noisy	12	57.5	0.16			7.85	2	60.9	0.04032	2.0328	-1.4658
Red 521	24 months	B	Noisy	13	56.88	0.159			7.88	2	60.28	0.03932	1.4128	-1.4358
Red 521	24 months	B	Noisy	14	56.13	0.157			7.86	2	59.53	0.03732	0.6628	-1.4558
Red 521	24 months	B	Noisy	15	57.19	0.157			7.74	2	60.59	0.03732	1.7228	-1.5758
Red 521	24 months	B	Noisy	16	55.96	0.161			7.84	2	59.36	0.04132	0.4928	-1.4758
Red 521	24 months	B	Noisy	17	56.62	0.155			8.21	2	60.02	0.03532	1.1528	-1.1058
Red 521	24 months	B	Noisy	18	56.98	0.153			7.76	2	60.38	0.03332	1.5128	-1.5558
Red 521	24 months	B	Noisy	19	53.5	0.158			7.08	2	56.9	0.03832	-1.9672	-2.2358
Red 521	24 months	B	Noisy	20	57.09	0.156			7.91	2	60.49	0.03632	1.6228	-1.4058
Red 521	24 months	B	Noisy	21	56.44	0.156			7.62	2	59.84	0.03632	0.9728	-1.6958
Red 521	24 months	B	Noisy	22	55.83	0.158			7.91	2	59.23	0.03832	0.3628	-1.4058
Red 521	24 months	B	Noisy	23	57.66	0.155			8.07	2	61.06	0.03532	2.1928	-1.2458
Red 521	24 months	B	Noisy	24	56.76	0.155			7.82	2	60.16	0.03532	1.2928	-1.4958
Red 521	24 months	B	Noisy	25	56.13	0.15			7.94	2	59.53	0.03032	0.6628	-1.3758
Red 521	24 months	C	Mixed	1	62.8	0.225			9.09	2	66.2	0.0478	1.68533	-0.136672
Red 521	24 months	C	Mixed	2	60.97	0.225			8.82	2	64.37	0.0478	-0.144667	-0.406672
Red 521	24 months	C	Mixed	3	61.06	0.228			8.59	2	64.46	0.0508	-0.0546667	-0.636672
Red 521	24 months	C	Mixed	4	61.05	0.223			8.59	2	64.45	0.0458	-0.0646667	-0.636672
Red 521	24 months	C	Mixed	5	61.6	0.23			8.48	2	65	0.0528	0.485333	-0.746672
Red 521	24 months	C	Mixed	6	61.59	0.228			8.9	2	64.99	0.0508	0.475333	-0.326672
Red 521	24 months	C	Mixed	7	61.77	0.226			8.88	2	65.17	0.0488	0.655333	-0.346672
Red 521	24 months	C	Mixed	8	62.88	0.221			9	2	66.28	0.0438	1.76533	-0.226672
Red 521	24 months	C	Mixed	9	62.78	0.226			9.04	2	66.18	0.0488	1.66533	-0.186672
Red 521	24 months	C	Mixed	10	61.86	0.227			9.09	2	65.26	0.0498	0.745333	-0.136672
Red 521	24 months	C	Mixed	11	62.87	0.221			8.99	2	66.27	0.0438	1.75533	-0.236672
Red 521	24 months	C	Mixed	12	62.75	0.228			9.03	2	66.15	0.0508	1.63533	-0.196672
Red 521	24 months	C	Mixed	13	61.81	0.23			8.96	2	65.21	0.0528	0.695333	-0.266672
Red 521	24 months	C	Mixed	14	61.21	0.227			8.99	2	64.61	0.0498	0.0953333	-0.236672
Red 521	24 months	C	Mixed	15	62.12	0.231			9.16	2	65.52	0.0538	1.00533	-0.0666722
Red 521	24 months	C	Mixed	16	61.63	0.22			9.11	2	65.03	0.0428	0.515333	-0.116672
Red 521	24 months	C	Mixed	17	62.28	0.229			8.87	2	65.68	0.0518	1.16533	-0.356672
Red 521	24 months	C	Mixed	18	63.23	0.225			9.69	2	66.63	0.0478	2.11533	0.463328
Red 521	24 months	C	Mixed	19	62.73	0.225			8.54	2	66.13	0.0478	1.61533	-0.686672
Red 521	24 months	C	Mixed	20	61.98	0.229			8.95	2	65.38	0.0518	0.865333	-0.276672
Red 521	24 months	C	Mixed	21	61.56	0.236			9.07	2	64.96	0.0588	0.445333	-0.156672
Red 521	24 months	C	Mixed	22	63.75	0.219			9.26	2	67.15	0.0418	2.63533	0.0333278
Red 521	24 months	C	Mixed	23	62.86	0.229			9.89	2	66.26	0.0518	1.74533	0.663328
Red 521	24 months	C	Mixed	24	61.91	0.221			9.77	2	65.31	0.0438	0.795333	0.543328
Red 521	24 months	C	Mixed	25	64.08	0.22			9.66	2	67.48	0.0428	2.96533	0.433328
Red 521	24 months	D	Harmonic	1	64.12	0.146	863.9	6.3	15.44	2	67.52	0.00524	-0.0148	0.2568	6.244	-13.656
Red 521	24 months	D	Harmonic	2	63.91	0.139	859.5	21	15.72	2	67.31	-0.00176	-0.2248	0.5368	1.844	1.044
Red 521	24 months	D	Harmonic	3	63.38	0.142	862.1	26.8	16.06	2	66.78	0.00124	-0.7548	0.8768	4.444	6.844
Red 521	24 months	D	Harmonic	4	64.66	0.142	862.7	35.3	15.29	2	68.06	0.00124	0.5252	0.1068	5.044	15.344
Red 521	24 months	D	Harmonic	5	62.87	0.143	851.1	14.5	15	2	66.27	0.00224	-1.2648	-0.1832	-6.556	-5.456
Red 521	24 months	D	Harmonic	6	64.61	0.134	841.8	5.7	15.66	2	68.01	-0.00676	0.4752	0.4768	-15.856	-14.256
Red 521	24 months	D	Harmonic	7	64.37	0.133	848.8	7	15.91	2	67.77	-0.00776	0.2352	0.7268	-8.856	-12.956
Red 521	24 months	D	Harmonic	8	63.97	0.145	849.4	6.5	14.12	2	67.37	0.00424	-0.1648	-1.0632	-8.256	-13.456
Red 521	24 months	D	Harmonic	9	62.93	0.138	847.4	10.3	15.07	2	66.33	-0.00276	-1.2048	-0.1132	-10.256	-9.656
Red 521	24 months	D	Harmonic	10	61.45	0.144	854	43	14.43	2	64.85	0.00324	-2.6848	-0.7532	-3.656	23.044
Red 521	24 months	D	Harmonic	11	64.07	0.141	851.5	14.4	14.19	2	67.47	0.00024	-0.0648	-0.9932	-6.156	-5.556
Red 521	24 months	D	Harmonic	12	62.68	0.146	846.9	10.8	14.41	2	66.08	0.00524	-1.4548	-0.7732	-10.756	-9.156
Red 521	24 months	D	Harmonic	13	61.35	0.147	854.1	46.6	14.16	2	64.75	0.00624	-2.7848	-1.0232	-3.556	26.644
Red 521	24 months	D	Harmonic	14	65.84	0.139	851.8	10.3	15.84	2	69.24	-0.00176	1.7052	0.6568	-5.856	-9.656
Red 521	24 months	D	Harmonic	15	65.36	0.138	860.6	36.2	15.2	2	68.76	-0.00276	1.2252	0.0168	2.944	16.244
Red 521	24 months	D	Harmonic	16	65.37	0.138	862	13.1	15.13	2	68.77	-0.00276	1.2352	-0.0532	4.344	-6.856
Red 521	24 months	D	Harmonic	17	63.65	0.148	862.9	7.9	15.15	2	67.05	0.00724	-0.4848	-0.0332	5.244	-12.056
Red 521	24 months	D	Harmonic	18	64.45	0.137	859.2	14.8	15.95	2	67.85	-0.00376	0.3152	0.7668	1.544	-5.156
Red 521	24 months	D	Harmonic	19	63.26	0.139	873.9	34.7	15.31	2	66.66	-0.00176	-0.8748	0.1268	16.244	14.744
Red 521	24 months	D	Harmonic	20	62.96	0.15	860.2	33.6	14.39	2	66.36	0.00924	-1.1748	-0.7932	2.544	13.644
Red 521	24 months	D	Harmonic	21	64.28	0.152	867.6	37	13.83	2	67.68	0.01124	0.1452	-1.3532	9.944	17.044
Red 521	24 months	D	Harmonic	22	64.58	0.129	867.5	17.2	16.81	2	67.98	-0.01176	0.4452	1.6268	9.844	-2.756
Red 521	24 months	D	Harmonic	23	66.79	0.131	857.7	15.2	15.24	2	70.19	-0.00976	2.6552	0.0568	0.044	-4.756
Red 521	24 months	D	Harmonic	24	65.29	0.138	862	14.4	15.33	2	68.69	-0.00276	1.1552	0.1468	4.344	-5.556
Red 521	24 months	D	Harmonic	25	67.17	0.14	862.8	16.3	15.94	2	70.57	-0.00076	3.0352	0.7568	5.144	-3.656
Red 521	24 months	E	Mixed	1	62.64	0.158			10.04	2	66.04	-0.0192	1.52533	0.813328
Red 521	24 months	E	Mixed	2	64.45	0.148			0.460417	2	67.85	-0.0292	3.33533	-8.76626
Red 521	24 months	E	Mixed	3	65.05	0.152			10.94	2	68.45	-0.0252	3.93533	1.71333
Red 521	24 months	E	Mixed	4	64.51	0.146			10.93	2	67.91	-0.0312	3.39533	1.70333
Red 521	24 months	E	Mixed	5	63.86	0.154			9.72	2	67.26	-0.0232	2.74533	0.493328
Red 521	24 months	E	Mixed	6	65.25	0.153			11.35	2	68.65	-0.0242	4.13533	2.12333
Red 521	24 months	E	Mixed	7	65.59	0.148			10.59	2	68.99	-0.0292	4.47533	1.36333
Red 521	24 months	E	Mixed	8	64.68	0.152			9.99	2	68.08	-0.0252	3.56533	0.763328
Red 521	24 months	E	Mixed	9	65.74	0.148			11	2	69.14	-0.0292	4.62533	1.77333
Red 521	24 months	E	Mixed	10	65.97	0.154			10.57	2	69.37	-0.0232	4.85533	1.34333
Red 521	24 months	E	Mixed	11	64.59	0.155			10.03	2	67.99	-0.0222	3.47533	0.803328
Red 521	24 months	E	Mixed	12	65.63	0.152			10.86	2	69.03	-0.0252	4.51533	1.63333
Red 521	24 months	E	Mixed	13	66.06	0.151			10.9	2	69.46	-0.0262	4.94533	1.67333
Red 521	24 months	E	Mixed	14	64.85	0.147			11.1	2	68.25	-0.0302	3.73533	1.87333
Red 521	24 months	E	Mixed	15	64.43	0.147			10.6	2	67.83	-0.0302	3.31533	1.37333
Red 521	24 months	E	Mixed	16	63.32	0.156			10.26	2	66.72	-0.0212	2.20533	1.03333
Red 521	24 months	E	Mixed	17	62.64	0.159			10.6	2	66.04	-0.0182	1.52533	1.37333
Red 521	24 months	E	Mixed	18	63.03	0.158			10.39	2	66.43	-0.0192	1.91533	1.16333
Red 521	24 months	E	Mixed	19	63.82	0.154			10.25	2	67.22	-0.0232	2.70533	1.02333
Red 521	24 months	E	Mixed	20	64.34	0.152			10.31	2	67.74	-0.0252	3.22533	1.08333
Red 521	24 months	E	Mixed	21	63.11	0.156			10.1	2	66.51	-0.0212	1.99533	0.873328
Red 521	24 months	E	Mixed	22	63.87	0.148			10.41	2	67.27	-0.0292	2.75533	1.18333
Red 521	24 months	E	Mixed	23	64.4	0.149			10.23	2	67.8	-0.0282	3.28533	1.00333
Red 521	24 months	E	Mixed	24	63.36	0.155			10.48	2	66.76	-0.0222	2.24533	1.25333
Red 521	24 months	E	Mixed	25	64.16	0.15			10.35	2	67.56	-0.0272	3.04533	1.12333
Red 521	24 months	F	Mixed	1	56.86	0.154			8.84	2	60.26	-0.0232	-4.25467	-0.386672
Red 521	24 months	F	Mixed	2	56.15	0.152			8.81	2	59.55	-0.0252	-4.96467	-0.416672
Red 521	24 months	F	Mixed	3	56.26	0.154			8.72	2	59.66	-0.0232	-4.85467	-0.506672
Red 521	24 months	F	Mixed	4	56.56	0.16			8.99	2	59.96	-0.0172	-4.55467	-0.236672
Red 521	24 months	F	Mixed	5	55.66	0.152			8.66	2	59.06	-0.0252	-5.45467	-0.566672
Red 521	24 months	F	Mixed	6	56.27	0.153			8.46	2	59.67	-0.0242	-4.84467	-0.766672
Red 521	24 months	F	Mixed	7	56.41	0.158			8.61	2	59.81	-0.0192	-4.70467	-0.616672
Red 521	24 months	F	Mixed	8	57.21	0.149			8.34	2	60.61	-0.0282	-3.90467	-0.886672
Red 521	24 months	F	Mixed	9	56.64	0.156			8.26	2	60.04	-0.0212	-4.47467	-0.966672
Red 521	24 months	F	Mixed	10	56.82	0.148			8.27	2	60.22	-0.0292	-4.29467	-0.956672
Red 521	24 months	F	Mixed	11	56.99	0.157			7.87	2	60.39	-0.0202	-4.12467	-1.35667
Red 521	24 months	F	Mixed	12	56.82	0.15			8.36	2	60.22	-0.0272	-4.29467	-0.866672
Red 521	24 months	F	Mixed	13	56.72	0.151			8.21	2	60.12	-0.0262	-4.39467	-1.01667
Red 521	24 months	F	Mixed	14	57.2	0.155			8.53	2	60.6	-0.0222	-3.91467	-0.696672
Red 521	24 months	F	Mixed	15	56.57	0.157			8.68	2	59.97	-0.0202	-4.54467	-0.546672
Red 521	24 months	F	Mixed	16	57.18	0.154			9.04	2	60.58	-0.0232	-3.93467	-0.186672
Red 521	24 months	F	Mixed	17	55.33	0.152			8.6	2	58.73	-0.0252	-5.78467	-0.626672
Red 521	24 months	F	Mixed	18	56.7	0.149			9	2	60.1	-0.0282	-4.41467	-0.226672
Red 521	24 months	F	Mixed	19	56.85	0.158			7.95	2	60.25	-0.0192	-4.26467	-1.27667
Red 521	24 months	F	Mixed	20	56.44	0.158			8.09	2	59.84	-0.0192	-4.67467	-1.13667
Red 521	24 months	F	Mixed	21	57	0.15			8.18	2	60.4	-0.0272	-4.11467	-1.04667
Red 521	24 months	F	Mixed	22	57.52	0.154			8.43	2	60.92	-0.0232	-3.59467	-0.796672
Red 521	24 months	F	Mixed	23	57.85	0.153			8.69	2	61.25	-0.0242	-3.26467	-0.536672
Red 521	24 months	F	Mixed	24	57.07	0.153			8.88	2	60.47	-0.0242	-4.04467	-0.346672
Red 521	24 months	F	Mixed	25	58.04	0.152			8.65	2	61.44	-0.0252	-3.07467	-0.576672
Red 521	40 months	A	Noisy	1	50.8	0.09			9.73	2	54.2	-0.0355625	-3.09531	0.942188
Red 521	40 months	A	Noisy	2
Red 521	40 months	A	Noisy	3
Red 521	40 months	A	Noisy	4	53.84	0.096			9.8	2	57.24	-0.0295625	-0.0553125	1.01219
Red 521	40 months	A	Noisy	5	50.66	0.084			11.93	2	54.06	-0.0415625	-3.23531	3.14219
Red 521	40 months	A	Noisy	6	53.15	0.094			9.16	2	56.55	-0.0315625	-0.745313	0.372188
Red 521	40 months	A	Noisy	7	56.14	0.099			9.65	2	59.54	-0.0265625	2.24469	0.862188
Red 521	40 months	A	Noisy	8
Red 521	40 months	A	Noisy	9	51.87	0.086			10.86	2	55.27	-0.0395625	-2.02531	2.07219
Red 521	40 months	A	Noisy	10	54.64	0.092			10.56	2	58.04	-0.0335625	0.744687	1.77219
Red 521	40 months	A	Noisy	11	50.03	0.106			9.16	2	53.43	-0.0195625	-3.86531	0.372188
Red 521	40 months	A	Noisy	12
Red 521	40 months	A	Noisy	13	51.51	0.098			9.74	2	54.91	-0.0275625	-2.38531	0.952188
Red 521	40 months	A	Noisy	14						2
Red 521	40 months	A	Noisy	15						2
Red 521	40 months	A	Noisy	16	53.24	0.09			10.19	2	56.64	-0.0355625	-0.655313	1.40219
Red 521	40 months	A	Noisy	17	49.58	0.087			9.07	2	52.98	-0.0385625	-4.31531	0.282188
Red 521	40 months	A	Noisy	18
Red 521	40 months	A	Noisy	19	53.21	0.096			9.41	2	56.61	-0.0295625	-0.685313	0.622188
Red 521	40 months	A	Noisy	20	55.23	0.091			9.99	2	58.63	-0.0345625	1.33469	1.20219
Red 521	40 months	A	Noisy	21	51.08	0.091			9.35	2	54.48	-0.0345625	-2.81531	0.562188
Red 521	40 months	A	Noisy	22
Red 521	40 months	A	Noisy	23
Red 521	40 months	A	Noisy	24	53.06	0.089			9.79	2	56.46	-0.0365625	-0.835313	1.00219
Red 521	40 months	A	Noisy	25	57.13	0.083			10.53	2	60.53	-0.0425625	3.23469	1.74219
Red 521	40 months	B	Noisy	1	52.57	0.159			7.81	2	55.97	0.0334375	-1.32531	-0.977812
Red 521	40 months	B	Noisy	2
Red 521	40 months	B	Noisy	3
Red 521	40 months	B	Noisy	4	55.07	0.16			8	2	58.47	0.0344375	1.17469	-0.787812
Red 521	40 months	B	Noisy	5	54.57	0.167			7.45	2	57.97	0.0414375	0.674687	-1.33781
Red 521	40 months	B	Noisy	6	54.92	0.151			7.44	2	58.32	0.0254375	1.02469	-1.34781
Red 521	40 months	B	Noisy	7	55.57	0.159			7.79	2	58.97	0.0334375	1.67469	-0.997812
Red 521	40 months	B	Noisy	8
Red 521	40 months	B	Noisy	9	55.89	0.154			7.87	2	59.29	0.0284375	1.99469	-0.917812
Red 521	40 months	B	Noisy	10	55.93	0.162			7.88	2	59.33	0.0364375	2.03469	-0.907812
Red 521	40 months	B	Noisy	11	53.63	0.163			7.43	2	57.03	0.0374375	-0.265313	-1.35781
Red 521	40 months	B	Noisy	12
Red 521	40 months	B	Noisy	13	53.52	0.153			7.81	2	56.92	0.0274375	-0.375313	-0.977812
Red 521	40 months	B	Noisy	14
Red 521	40 months	B	Noisy	15
Red 521	40 months	B	Noisy	16	55.63	0.156			7.75	2	59.03	0.0304375	1.73469	-1.03781
Red 521	40 months	B	Noisy	17	54.4	0.16			7.27	2	57.8	0.0344375	0.504687	-1.51781
Red 521	40 months	B	Noisy	18
Red 521	40 months	B	Noisy	19	55.69	0.163			7.52	2	59.09	0.0374375	1.79469	-1.26781
Red 521	40 months	B	Noisy	20	55.84	0.159			7.76	2	59.24	0.0334375	1.94469	-1.02781
Red 521	40 months	B	Noisy	21	54.66	0.158			7.4	2	58.06	0.0324375	0.764687	-1.38781
Red 521	40 months	B	Noisy	22
Red 521	40 months	B	Noisy	23
Red 521	40 months	B	Noisy	24	55.24	0.161			7.52	2	58.64	0.0354375	1.34469	-1.26781
Red 521	40 months	B	Noisy	25	56.35	0.161			7.59	2	59.75	0.0354375	2.45469	-1.19781
Red 521	40 months	C	Mixed	1	59.95	0.226			8.64	2	63.35	0.0469306	-0.0633333	-0.385972
Red 521	40 months	C	Mixed	2	59.91	0.222			9.14	2	63.31	0.0429306	-0.103333	0.114028
Red 521	40 months	C	Mixed	3	59.51	0.228			9.69	2	62.91	0.0489306	-0.503333	0.664028
Red 521	40 months	C	Mixed	4	59.96	0.225			8.57	2	63.36	0.0459306	-0.0533333	-0.455972
Red 521	40 months	C	Mixed	5	60	0.227			8.73	2	63.4	0.0479306	-0.0133333	-0.295972
Red 521	40 months	C	Mixed	6	62.01	0.231			8.25	2	65.41	0.0519306	1.99667	-0.775972
Red 521	40 months	C	Mixed	7	62.46	0.226			8.54	2	65.86	0.0469306	2.44667	-0.485972
Red 521	40 months	C	Mixed	8	61.53	0.226			9.26	2	64.93	0.0469306	1.51667	0.234028
Red 521	40 months	C	Mixed	9	61.31	0.227			8.83	2	64.71	0.0479306	1.29667	-0.195972
Red 521	40 months	C	Mixed	10	61.7	0.228			8.69	2	65.1	0.0489306	1.68667	-0.335972
Red 521	40 months	C	Mixed	11	60.75	0.232			8.24	2	64.15	0.0529306	0.736667	-0.785972
Red 521	40 months	C	Mixed	12	60.52	0.22			8.87	2	63.92	0.0409306	0.506667	-0.155972
Red 521	40 months	C	Mixed	13	61.14	0.23			8.73	2	64.54	0.0509306	1.12667	-0.295972
Red 521	40 months	C	Mixed	14	61.57	0.224			8.78	2	64.97	0.0449306	1.55667	-0.245972
Red 521	40 months	C	Mixed	15	61.21	0.231			9.11	2	64.61	0.0519306	1.19667	0.0840278
Red 521	40 months	C	Mixed	16	61.1	0.231			8.28	2	64.5	0.0519306	1.08667	-0.745972
Red 521	40 months	C	Mixed	17
Red 521	40 months	C	Mixed	18	59.89	0.232			9.11	2	63.29	0.0529306	-0.123333	0.0840278
Red 521	40 months	C	Mixed	19	60.35	0.231			9.11	2	63.75	0.0519306	0.336667	0.0840278
Red 521	40 months	C	Mixed	20	60.71	0.226			8.81	2	64.11	0.0469306	0.696667	-0.215972
Red 521	40 months	C	Mixed	21	62.03	0.232			7.93	2	65.43	0.0529306	2.01667	-1.09597
Red 521	40 months	C	Mixed	22	61.69	0.227			9.03	2	65.09	0.0479306	1.67667	0.00402778
Red 521	40 months	C	Mixed	23	60.59	0.236			8.53	2	63.99	0.0569306	0.576667	-0.495972
Red 521	40 months	C	Mixed	24	62.01	0.226			7.87	2	65.41	0.0469306	1.99667	-1.15597
Red 521	40 months	C	Mixed	25	61.91	0.225			8.68	2	65.31	0.0459306	1.89667	-0.345972
Red 521	40 months	D	Harmonic	1	59.47	0.144	879.4	7.3	14.66	2	62.87	0.0138	-3.8616	-0.8344	16.988	-9.452
Red 521	40 months	D	Harmonic	2	62.83	0.116	870.6	6.7	17.06	2	66.23	-0.0142	-0.5016	1.5656	8.188	-10.052
Red 521	40 months	D	Harmonic	3	60.39	0.13	866.7	9.3	15.77	2	63.79	-0.0002	-2.9416	0.2756	4.288	-7.452
Red 521	40 months	D	Harmonic	4	61.88	0.134	875.1	39.6	15.75	2	65.28	0.0038	-1.4516	0.2556	12.688	22.848
Red 521	40 months	D	Harmonic	5	60.28	0.13	870.1	35	15.22	2	63.68	-0.0002	-3.0516	-0.2744	7.688	18.248
Red 521	40 months	D	Harmonic	6	66.61	0.134	864	19.6	15.17	2	70.01	0.0038	3.2784	-0.3244	1.588	2.848
Red 521	40 months	D	Harmonic	7	66.64	0.127	858.3	9.6	15.88	2	70.04	-0.0032	3.3084	0.3856	-4.112	-7.152
Red 521	40 months	D	Harmonic	8	66.72	0.12	851	3.5	17.16	2	70.12	-0.0102	3.3884	1.6656	-11.412	-13.252
Red 521	40 months	D	Harmonic	9	65.03	0.13	859.2	21.7	15.78	2	68.43	-0.0002	1.6984	0.2856	-3.212	4.948
Red 521	40 months	D	Harmonic	10	66.51	0.134	865.6	26.1	14.65	2	69.91	0.0038	3.1784	-0.8444	3.188	9.348
Red 521	40 months	D	Harmonic	11	59.36	0.135	855	6.8	14.89	2	62.76	0.0048	-3.9716	-0.6044	-7.412	-9.952
Red 521	40 months	D	Harmonic	12	61.61	0.121	844.9	4.8	15.85	2	65.01	-0.0092	-1.7216	0.3556	-17.512	-11.952
Red 521	40 months	D	Harmonic	13	63.76	0.144	852.3	10.8	14.68	2	67.16	0.0138	0.4284	-0.8144	-10.112	-5.952
Red 521	40 months	D	Harmonic	14	66.48	0.105	849.5	3.6	17.57	2	69.88	-0.0252	3.1484	2.0756	-12.912	-13.152
Red 521	40 months	D	Harmonic	15	65.12	0.128	850	3.6	16.56	2	68.52	-0.0022	1.7884	1.0656	-12.412	-13.152
Red 521	40 months	D	Harmonic	16	63.36	0.127	857.7	12.5	15.79	2	66.76	-0.0032	0.0284	0.2956	-4.712	-4.252
Red 521	40 months	D	Harmonic	17	60.08	0.131	873.7	35.8	15.39	2	63.48	0.0008	-3.2516	-0.1044	11.288	19.048
Red 521	40 months	D	Harmonic	18	59.45	0.125	856.1	14.1	15.67	2	62.85	-0.0052	-3.8816	0.1756	-6.312	-2.652
Red 521	40 months	D	Harmonic	19	60.84	0.139			14.39	2	64.24	0.0088	-2.4916	-1.1044		-15.052
Red 521	40 months	D	Harmonic	20	59.55	0.139	877.8	46.5	14.54	2	62.95	0.0088	-3.7816	-0.9544	15.388	29.748
Red 521	40 months	D	Harmonic	21	64.49	0.143	860.7	5.1	14.42	2	67.89	0.0128	1.1584	-1.0744	-1.712	-11.652
Red 521	40 months	D	Harmonic	22	65.14	0.131	863.2	32.3	14.2	2	68.54	0.0008	1.8084	-1.2944	0.788	15.548
Red 521	40 months	D	Harmonic	23	66.23	0.123	860	2.9	16.25	2	69.63	-0.0072	2.8984	0.7556	-2.412	-13.852
Red 521	40 months	D	Harmonic	24	65.09	0.134	870.9	24.9	14.54	2	68.49	0.0038	1.7584	-0.9544	8.488	8.148
Red 521	40 months	D	Harmonic	25	66.37	0.131	866.1	35	15.52	2	69.77	0.0008	3.0384	0.0256	3.688	18.248
Red 521	40 months	E	Mixed	1	61.64	0.165			9.38	2	65.04	-0.0140694	1.62667	0.354028
Red 521	40 months	E	Mixed	2	61.73	0.152			9.4	2	65.13	-0.0270694	1.71667	0.374028
Red 521	40 months	E	Mixed	3	61.1	0.151			10.02	2	64.5	-0.0280694	1.08667	0.994028
Red 521	40 months	E	Mixed	4	61.47	0.153			10.24	2	64.87	-0.0260694	1.45667	1.21403
Red 521	40 months	E	Mixed	5	61.85	0.158			9.69	2	65.25	-0.0210694	1.83667	0.664028
Red 521	40 months	E	Mixed	6	64.29	0.149			10.13	2	67.69	-0.0300694	4.27667	1.10403
Red 521	40 months	E	Mixed	7	64.13	0.154			10.19	2	67.53	-0.0250694	4.11667	1.16403
Red 521	40 months	E	Mixed	8	63.95	0.145			10.49	2	67.35	-0.0340694	3.93667	1.46403
Red 521	40 months	E	Mixed	9	63.53	0.152			10.31	2	66.93	-0.0270694	3.51667	1.28403
Red 521	40 months	E	Mixed	10	64.07	0.158			10.53	2	67.47	-0.0210694	4.05667	1.50403
Red 521	40 months	E	Mixed	11	61.65	0.166			9.38	2	65.05	-0.0130694	1.63667	0.354028
Red 521	40 months	E	Mixed	12	61.87	0.155			9.39	2	65.27	-0.0240694	1.85667	0.364028
Red 521	40 months	E	Mixed	13	64.43	0.158			8.91	2	67.83	-0.0210694	4.41667	-0.115972
Red 521	40 months	E	Mixed	14	64.7	0.154			9.9	2	68.1	-0.0250694	4.68667	0.874028
Red 521	40 months	E	Mixed	15	64.53	0.15			10.91	2	67.93	-0.0290694	4.51667	1.88403
Red 521	40 months	E	Mixed	16	65.08	0.15			10.18	2	68.48	-0.0290694	5.06667	1.15403
Red 521	40 months	E	Mixed	17	62.55	0.156			9.64	2	65.95	-0.0230694	2.53667	0.614028
Red 521	40 months	E	Mixed	18	61.85	0.151			10.5	2	65.25	-0.0280694	1.83667	1.47403
Red 521	40 months	E	Mixed	19	62.09	0.157			10.08	2	65.49	-0.0220694	2.07667	1.05403
Red 521	40 months	E	Mixed	20	61.24	0.16			10.23	2	64.64	-0.0190694	1.22667	1.20403
Red 521	40 months	E	Mixed	21	65.13	0.155			9.44	2	68.53	-0.0240694	5.11667	0.414028
Red 521	40 months	E	Mixed	22	64.68	0.153			9.63	2	68.08	-0.0260694	4.66667	0.604028
Red 521	40 months	E	Mixed	23	64.34	0.154			9.57	2	67.74	-0.0250694	4.32667	0.544028
Red 521	40 months	E	Mixed	24	63.85	0.154			8.96	2	67.25	-0.0250694	3.83667	-0.0659722
Red 521	40 months	E	Mixed	25	63.83	0.161			9.5	2	67.23	-0.0180694	3.81667	0.474028
Red 521	40 months	F	Mixed	1	54.4	0.159			8.22	2	57.8	-0.0200694	-5.61333	-0.805972
Red 521	40 months	F	Mixed	2	54.74	0.155			8.12	2	58.14	-0.0240694	-5.27333	-0.905972
Red 521	40 months	F	Mixed	3	54.62	0.153			8.18	2	58.02	-0.0260694	-5.39333	-0.845972
Red 521	40 months	F	Mixed	4	55.31	0.155			8.73	2	58.71	-0.0240694	-4.70333	-0.295972
Red 521	40 months	F	Mixed	5	55.14	0.16			8.19	2	58.54	-0.0190694	-4.87333	-0.835972
Red 521	40 months	F	Mixed	6	56.52	0.156			8.67	2	59.92	-0.0230694	-3.49333	-0.355972
Red 521	40 months	F	Mixed	7	55.64	0.152			8.62	2	59.04	-0.0270694	-4.37333	-0.405972
Red 521	40 months	F	Mixed	8	56.08	0.151			8.54	2	59.48	-0.0280694	-3.93333	-0.485972
Red 521	40 months	F	Mixed	9	55.82	0.154			8.54	2	59.22	-0.0250694	-4.19333	-0.485972
Red 521	40 months	F	Mixed	10	56.19	0.156			8.51	2	59.59	-0.0230694	-3.82333	-0.515972
Red 521	40 months	F	Mixed	11	54.59	0.155			7.88	2	57.99	-0.0240694	-5.42333	-1.14597
Red 521	40 months	F	Mixed	12	54.46	0.156			8.38	2	57.86	-0.0230694	-5.55333	-0.645972
Red 521	40 months	F	Mixed	13	56.07	0.158			8.15	2	59.47	-0.0210694	-3.94333	-0.875972
Red 521	40 months	F	Mixed	14	55.9	0.149			8.95	2	59.3	-0.0300694	-4.11333	-0.0759722
Red 521	40 months	F	Mixed	15	56.01	0.148			8.86	2	59.41	-0.0310694	-4.00333	-0.165972
Red 521	40 months	F	Mixed	16
Red 521	40 months	F	Mixed	17	55.13	0.152			8.71	2	58.53	-0.0270694	-4.88333	-0.315972
Red 521	40 months	F	Mixed	18	54.08	0.155			8.13	2	57.48	-0.0240694	-5.93333	-0.895972
Red 521	40 months	F	Mixed	19	54.92	0.154			8.57	2	58.32	-0.0250694	-5.09333	-0.455972
Red 521	40 months	F	Mixed	20
Red 521	40 months	F	Mixed	21	56.87	0.155			7.99	2	60.27	-0.0240694	-3.14333	-1.03597
Red 521	40 months	F	Mixed	22	56.39	0.157			8.33	2	59.79	-0.0220694	-3.62333	-0.695972
Red 521	40 months	F	Mixed	23	56.15	0.152			8.52	2	59.55	-0.0270694	-3.86333	-0.505972
Red 521	40 months	F	Mixed	24	56.16	0.159			8.11	2	59.56	-0.0200694	-3.85333	-0.915972
Red 521	40 months	F	Mixed	25	56.38	0.152			8.95	2	59.78	-0.0270694	-3.63333	-0.0759722

### Sheet: CV within fo mean
Supplemental Table 3A. Harmonic Raw Scores from Praat and Calculations for CV within a Syllable
Column	Description
A	Bird ID
B	Age (8, 24, or 40 months post-hatch)
C	Individual Syllable Identifier (A-F)
D	Syllable Type (Harmonic only)
E	Copy Number (up to 25)
F	fo mean (fundamental frequency in Hertz)
G	fo std (standard deviation of fo mean in Hertz)
H	CV (coeffient of variation) within that syllable copy calculated from Column G/F
BirdID	Agecategory	SyllLetter	SyllType	Copy#	fomean	fostd	CV fostd/fo mean
Red 521	8 months	D	Harmonic	1	803.6	22.3	0.0277501
Red 521	8 months	D	Harmonic	2	800.1	36	0.0449944
Red 521	8 months	D	Harmonic	3	801.7	21.4	0.0266933
Red 521	8 months	D	Harmonic	4	799.2	32.4	0.0405405
Red 521	8 months	D	Harmonic	5	803.1	32.1	0.0399701
Red 521	8 months	D	Harmonic	6	796.8	21	0.0263554
Red 521	8 months	D	Harmonic	7	796.4	29.7	0.0372928
Red 521	8 months	D	Harmonic	8	807	16.3	0.0201983
Red 521	8 months	D	Harmonic	9	808.4	29.3	0.0362444
Red 521	8 months	D	Harmonic	10	795.4	23.8	0.0299221
Red 521	8 months	D	Harmonic	11	810.9	17.2	0.021211
Red 521	8 months	D	Harmonic	12	804.1	19.2	0.0238776
Red 521	8 months	D	Harmonic	13	798.9	35.1	0.0439354
Red 521	8 months	D	Harmonic	14	812.1	17.1	0.0210565
Red 521	8 months	D	Harmonic	15	789.2	28.9	0.0366194
Red 521	8 months	D	Harmonic	16	801.5	35	0.0436681
Red 521	8 months	D	Harmonic	17	806.3	22.3	0.0276572
Red 521	8 months	D	Harmonic	18	801.9	21.7	0.0270607
Red 521	8 months	D	Harmonic	19	806.8	22.9	0.0283837
Red 521	8 months	D	Harmonic	20	802.6	20.8	0.0259158
Red 521	8 months	D	Harmonic	21	806.2	23.1	0.0286529
Red 521	8 months	D	Harmonic	22	810.9	22.6	0.0278703
Red 521	8 months	D	Harmonic	23	802	33.4	0.0416459
Red 521	8 months	D	Harmonic	24	798.8	19.7	0.024662
Red 521	8 months	D	Harmonic	25	809.6	21.8	0.0269269
Red 521	24 months	D	Harmonic	1	863.9	6.3	0.00729251
Red 521	24 months	D	Harmonic	2	859.5	21	0.0244328
Red 521	24 months	D	Harmonic	3	862.1	26.8	0.0310869
Red 521	24 months	D	Harmonic	4	862.7	35.3	0.040918
Red 521	24 months	D	Harmonic	5	851.1	14.5	0.0170368
Red 521	24 months	D	Harmonic	6	841.8	5.7	0.0067712
Red 521	24 months	D	Harmonic	7	848.8	7	0.00824694
Red 521	24 months	D	Harmonic	8	849.4	6.5	0.00765246
Red 521	24 months	D	Harmonic	9	847.4	10.3	0.0121548
Red 521	24 months	D	Harmonic	10	854	43	0.0503513
Red 521	24 months	D	Harmonic	11	851.5	14.4	0.0169113
Red 521	24 months	D	Harmonic	12	846.9	10.8	0.0127524
Red 521	24 months	D	Harmonic	13	854.1	46.6	0.0545604
Red 521	24 months	D	Harmonic	14	851.8	10.3	0.012092
Red 521	24 months	D	Harmonic	15	860.6	36.2	0.0420637
Red 521	24 months	D	Harmonic	16	862	13.1	0.0151972
Red 521	24 months	D	Harmonic	17	862.9	7.9	0.00915517
Red 521	24 months	D	Harmonic	18	859.2	14.8	0.0172253
Red 521	24 months	D	Harmonic	19	873.9	34.7	0.0397071
Red 521	24 months	D	Harmonic	20	860.2	33.6	0.0390607
Red 521	24 months	D	Harmonic	21	867.6	37	0.0426464
Red 521	24 months	D	Harmonic	22	867.5	17.2	0.0198271
Red 521	24 months	D	Harmonic	23	857.7	15.2	0.0177218
Red 521	24 months	D	Harmonic	24	862	14.4	0.0167053
Red 521	24 months	D	Harmonic	25	862.8	16.3	0.018892
Red 521	40 months	D	Harmonic	1	879.4	7.3	0.00830111
Red 521	40 months	D	Harmonic	2	870.6	6.7	0.00769584
Red 521	40 months	D	Harmonic	3	866.7	9.3	0.0107304
Red 521	40 months	D	Harmonic	4	875.1	39.6	0.045252
Red 521	40 months	D	Harmonic	5	870.1	35	0.0402253
Red 521	40 months	D	Harmonic	6	864	19.6	0.0226852
Red 521	40 months	D	Harmonic	7	858.3	9.6	0.0111849
Red 521	40 months	D	Harmonic	8	851	3.5	0.00411281
Red 521	40 months	D	Harmonic	9	859.2	21.7	0.0252561
Red 521	40 months	D	Harmonic	10	865.6	26.1	0.0301525
Red 521	40 months	D	Harmonic	11	855	6.8	0.00795322
Red 521	40 months	D	Harmonic	12	844.9	4.8	0.00568115
Red 521	40 months	D	Harmonic	13	852.3	10.8	0.0126716
Red 521	40 months	D	Harmonic	14	849.5	3.6	0.00423779
Red 521	40 months	D	Harmonic	15	850	3.6	0.00423529
Red 521	40 months	D	Harmonic	16	857.7	12.5	0.0145739
Red 521	40 months	D	Harmonic	17	873.7	35.8	0.0409752
Red 521	40 months	D	Harmonic	18	856.1	14.1	0.01647
Red 521	40 months	D	Harmonic	19
Red 521	40 months	D	Harmonic	20	877.8	46.5	0.0529733
Red 521	40 months	D	Harmonic	21	860.7	5.1	0.00592541
Red 521	40 months	D	Harmonic	22	863.2	32.3	0.0374189
Red 521	40 months	D	Harmonic	23	860	2.9	0.00337209
Red 521	40 months	D	Harmonic	24	870.9	24.9	0.0285911
Red 521	40 months	D	Harmonic	25	866.1	35	0.040411

### Sheet: CV fo mean across renditions
Supplemental Table 3A. Harmonic Raw Scores from Praat and Calculations of CV Across Syllable Copies
Column	Description
A	Bird ID
B	Age (8, 24, or 40 months post-hatch)
C	Individual Syllable Identifier (A-F)
D	Syllable Type (Harmonic only)
E	Copy Number (up to 25)
F	fo mean (fundamental frequency in Hertz)
G	average of fo mean copies for that syllable
H	standard deviation of the average fo mean from Column G
I	CV (coeffient of variation) across syllable copies calculated from Column H/G
M-P	Summary Table CV across copies from Column I
BirdID	Agecategory	SyllLetter	SyllType	Copy#	fomean	avg mean	stdev	CV (stdev/mean)				Summary Table CV across copies
Red 521	8 months	D	Harmonic	1	803.6							Red 521	D	Harmonic	M1
Red 521	8 months	D	Harmonic	2	800.1								8 months		0.00685558
Red 521	8 months	D	Harmonic	3	801.7								24 months		0.00895762
Red 521	8 months	D	Harmonic	4	799.2								40 months		0.0110008
Red 521	8 months	D	Harmonic	5	803.1
Red 521	8 months	D	Harmonic	6	796.8
Red 521	8 months	D	Harmonic	7	796.4
Red 521	8 months	D	Harmonic	8	807
Red 521	8 months	D	Harmonic	9	808.4
Red 521	8 months	D	Harmonic	10	795.4
Red 521	8 months	D	Harmonic	11	810.9
Red 521	8 months	D	Harmonic	12	804.1
Red 521	8 months	D	Harmonic	13	798.9
Red 521	8 months	D	Harmonic	14	812.1
Red 521	8 months	D	Harmonic	15	789.2
Red 521	8 months	D	Harmonic	16	801.5
Red 521	8 months	D	Harmonic	17	806.3
Red 521	8 months	D	Harmonic	18	801.9
Red 521	8 months	D	Harmonic	19	806.8
Red 521	8 months	D	Harmonic	20	802.6
Red 521	8 months	D	Harmonic	21	806.2
Red 521	8 months	D	Harmonic	22	810.9
Red 521	8 months	D	Harmonic	23	802
Red 521	8 months	D	Harmonic	24	798.8
Red 521	8 months	D	Harmonic	25	809.6	802.94	5.50462	0.00685558
Red 521	24 months	D	Harmonic	1	863.9
Red 521	24 months	D	Harmonic	2	859.5
Red 521	24 months	D	Harmonic	3	862.1
Red 521	24 months	D	Harmonic	4	862.7
Red 521	24 months	D	Harmonic	5	851.1
Red 521	24 months	D	Harmonic	6	841.8
Red 521	24 months	D	Harmonic	7	848.8
Red 521	24 months	D	Harmonic	8	849.4
Red 521	24 months	D	Harmonic	9	847.4
Red 521	24 months	D	Harmonic	10	854
Red 521	24 months	D	Harmonic	11	851.5
Red 521	24 months	D	Harmonic	12	846.9
Red 521	24 months	D	Harmonic	13	854.1
Red 521	24 months	D	Harmonic	14	851.8
Red 521	24 months	D	Harmonic	15	860.6
Red 521	24 months	D	Harmonic	16	862
Red 521	24 months	D	Harmonic	17	862.9
Red 521	24 months	D	Harmonic	18	859.2
Red 521	24 months	D	Harmonic	19	873.9
Red 521	24 months	D	Harmonic	20	860.2
Red 521	24 months	D	Harmonic	21	867.6
Red 521	24 months	D	Harmonic	22	867.5
Red 521	24 months	D	Harmonic	23	857.7
Red 521	24 months	D	Harmonic	24	862
Red 521	24 months	D	Harmonic	25	862.8	857.656	7.68256	0.00895762
Red 521	40 months	D	Harmonic	1	879.4
Red 521	40 months	D	Harmonic	2	870.6
Red 521	40 months	D	Harmonic	3	866.7
Red 521	40 months	D	Harmonic	4	875.1
Red 521	40 months	D	Harmonic	5	870.1
Red 521	40 months	D	Harmonic	6	864
Red 521	40 months	D	Harmonic	7	858.3
Red 521	40 months	D	Harmonic	8	851
Red 521	40 months	D	Harmonic	9	859.2
Red 521	40 months	D	Harmonic	10	865.6
Red 521	40 months	D	Harmonic	11	855
Red 521	40 months	D	Harmonic	12	844.9
Red 521	40 months	D	Harmonic	13	852.3
Red 521	40 months	D	Harmonic	14	849.5
Red 521	40 months	D	Harmonic	15	850
Red 521	40 months	D	Harmonic	16	857.7
Red 521	40 months	D	Harmonic	17	873.7
Red 521	40 months	D	Harmonic	18	856.1
Red 521	40 months	D	Harmonic	19
Red 521	40 months	D	Harmonic	20	877.8
Red 521	40 months	D	Harmonic	21	860.7
Red 521	40 months	D	Harmonic	22	863.2
Red 521	40 months	D	Harmonic	23	860
Red 521	40 months	D	Harmonic	24	870.9
Red 521	40 months	D	Harmonic	25	866.1	862.413	9.48721	0.0110008
