## Supplementary material for "Voice Changes in Aging Birdsong: A Longitudinal Study in Adult Male Zebra Finches": Supp Table 3B R521 M2.xlsx

### Sheet: R521 M2 stats 
Supplemental Table 3B. SPSS Statistical Output from the Generalized Linear Model for Bird R521 Morning 2.
Values comes from the Tests of Model Effects, reporting the Wald-Chi Square Value for the interaction of age x syllable type, degrees of freedom (df), and p-value (p>0.05 not significant and reported as a 'dash' ).
For significant post-hoc p-values in these cells, they represent the Bonferroni corrected values.
The Fo mean, standard deviation (STD), and CV scores are only reported for the harmonic syllables (interaction with Age only).
Column	Description
A	Bird ID, Song Feature, Syllable Type (Harmonic, Mixed, Noisy)
B	Age comparison (8 months, young adult vs. 24 months, middle age) with p-value
C	Age Comparison (24 months, middle age versus 40 months, older ages) with p-value
D	Age Comparison (8 months, young adult vs. 40 months, older ages) with p-value
Bird R521
	Morning 2
	8 v 24 mo	24 v 40 mo	8 v 40 mo
Syllable Duration, Wald-chi sq =12.121; df=4, p=0.016
Harmonic	-	-	-
Mixed	p=0.003		-
Noisy	-	-	-
Intensity Mean, Wald-chi sq =5.138; df=4, p=0.273
Harmonic	-	-	-
Mixed	-	-	p=0.001
Noisy	-	-	-
CPPS mean, Wald-chi sq =14.068; df=4, p=0.007
Harmonic	-	p=0.012	p=0.001
Mixed	-	p=0.024	p=0.022
Noisy	-	p=0.000	-
Fo mean, Wald-chi sq =33.684; df=2, p=0.001
Harmonic	p=0.006	p=0.005	p=0.000
Fo STD, Wald-chi sq =16.705; df=2, p=0.001
Harmonic	-	p=0.000	p=0.047
CV within syllable (STD/Fo), Wald-chi sq =16.547; df=2, p=0.001
Harmonic	-	p=0.000	-

### Sheet: R521 M2 features
Supplemental Table 3B. Raw Scores from Praat and GLM Residuals from SPSS
Column	Description							Column	Description
A	Bird ID							L	Corrected Intensity (decibels) from Column F based on bird's chamber location and calibration factor						(CH) Chamber #: Sound Intensity Correction to Original Raw Values
B	Age (8, 24, or 40 months post-hatch)							M-Q	Residual Output from General Linearized Model for song features						1 Add 7.7 dB to each value
C	Individual Syllable Identifier (A-F)														2 Add 3.4 dB to each value
D	Syllable Type (Harmonic, Mixed or Noisy)														3 Subtract 3.4 dB from each value
E	Copy Number (up to 25)														4 Add 4 dB to each value
F	Intensity (decibels)														5 Add 4.5 dB to each value
G	Duration (seconds)														6 Add 5.4 dB to each value
H	fo mean (fundamental frequency in Hertz, only for harmonic syllables)
I	fo std (standard deviation of fo mean in Hertz, only for harmonic syllables)
J	cpps expo (cepstal peak prominence smooth, exponential in decibels)
K	chamber location for finch song recording (used for calibration of intensity in L)
BirdID	Agecategory	SyllLetter	SyllType	Copy#	intensity	duration	fomean	fostd	cppsexpogetall	chamber	corrintensity	Residualdur	Residualcorrint	Residualcppsgetexpo	Residualfomean	Residualfostd
Red 521	8 months	A	Noisy	1	49.49	0.127			8.07	2	52.89	-0.0108367	-4.51429	-0.0742857
Red 521	8 months	A	Noisy	2	52.8	0.104			9.13	2	56.2	-0.0338367	-1.20429	0.985714
Red 521	8 months	A	Noisy	3	52.01	0.091			9.2	2	55.41	-0.0468367	-1.99429	1.05571
Red 521	8 months	A	Noisy	4	49.3	0.111			8.17	2	52.7	-0.0268367	-4.70429	0.0257143
Red 521	8 months	A	Noisy	5	53.15	0.106			9.24	2	56.55	-0.0318367	-0.854286	1.09571
Red 521	8 months	A	Noisy	6	49.62	0.098			9.56	2	53.02	-0.0398367	-4.38429	1.41571
Red 521	8 months	A	Noisy	7	52.06	0.108			7.77	2	55.46	-0.0298367	-1.94429	-0.374286
Red 521	8 months	A	Noisy	8	52	0.09			9.72	2	55.4	-0.0478367	-2.00429	1.57571
Red 521	8 months	A	Noisy	9	52.82	0.079			10.65	2	56.22	-0.0588367	-1.18429	2.50571
Red 521	8 months	A	Noisy	10	53.29	0.091			9.93	2	56.69	-0.0468367	-0.714286	1.78571
Red 521	8 months	A	Noisy	11	55.08	0.11			9.03	2	58.48	-0.0278367	1.07571	0.885714
Red 521	8 months	A	Noisy	12	54.04	0.113			8.59	2	57.44	-0.0248367	0.0357143	0.445714
Red 521	8 months	A	Noisy	13	53.29	0.111			8.41	2	56.69	-0.0268367	-0.714286	0.265714
Red 521	8 months	A	Noisy	14	50.03	0.087			8.87	2	53.43	-0.0508367	-3.97429	0.725714
Red 521	8 months	A	Noisy	15	50.32	0.113			9	2	53.72	-0.0248367	-3.68429	0.855714
Red 521	8 months	A	Noisy	16	52.15	0.103			8.32	2	55.55	-0.0348367	-1.85429	0.175714
Red 521	8 months	A	Noisy	17	53.11	0.109			8.63	2	56.51	-0.0288367	-0.894286	0.485714
Red 521	8 months	A	Noisy	18	52.38	0.088			10.37	2	55.78	-0.0498367	-1.62429	2.22571
Red 521	8 months	A	Noisy	19	52.67	0.107			9.31	2	56.07	-0.0308367	-1.33429	1.16571
Red 521	8 months	A	Noisy	20	49.98	0.106			8.9	2	53.38	-0.0318367	-4.02429	0.755714
Red 521	8 months	A	Noisy	21	51.19	0.121			8.61	2	54.59	-0.0168367	-2.81429	0.465714
Red 521	8 months	A	Noisy	22	50.97	0.091			10.25	2	54.37	-0.0468367	-3.03429	2.10571
Red 521	8 months	A	Noisy	23	50.46	0.103			9.59	2	53.86	-0.0348367	-3.54429	1.44571
Red 521	8 months	A	Noisy	24	51.06	0.105			8.71	2	54.46	-0.0328367	-2.94429	0.565714
Red 521	8 months	A	Noisy	25
Red 521	8 months	B	Noisy	1	55.64	0.169			7.21	2	59.04	0.0311633	1.63571	-0.934286
Red 521	8 months	B	Noisy	2	54.88	0.176			7.25	2	58.28	0.0381633	0.875714	-0.894286
Red 521	8 months	B	Noisy	3	55.54	0.167			7.08	2	58.94	0.0291633	1.53571	-1.06429
Red 521	8 months	B	Noisy	4	56.56	0.173			7.04	2	59.96	0.0351633	2.55571	-1.10429
Red 521	8 months	B	Noisy	5	56.8	0.179			6.89	2	60.2	0.0411633	2.79571	-1.25429
Red 521	8 months	B	Noisy	6	56.37	0.175			7.23	2	59.77	0.0371633	2.36571	-0.914286
Red 521	8 months	B	Noisy	7	57.51	0.167			7.49	2	60.91	0.0291633	3.50571	-0.654286
Red 521	8 months	B	Noisy	8	55.81	0.168			7.23	2	59.21	0.0301633	1.80571	-0.914286
Red 521	8 months	B	Noisy	9	56.72	0.182			6.93	2	60.12	0.0441633	2.71571	-1.21429
Red 521	8 months	B	Noisy	10	56.21	0.176			7.17	2	59.61	0.0381633	2.20571	-0.974286
Red 521	8 months	B	Noisy	11	57.19	0.168			7.26	2	60.59	0.0301633	3.18571	-0.884286
Red 521	8 months	B	Noisy	12	56.17	0.155			7.42	2	59.57	0.0171633	2.16571	-0.724286
Red 521	8 months	B	Noisy	13	56.36	0.173			7.01	2	59.76	0.0351633	2.35571	-1.13429
Red 521	8 months	B	Noisy	14	56.96	0.164			7.43	2	60.36	0.0261633	2.95571	-0.714286
Red 521	8 months	B	Noisy	15	56.22	0.169			7.24	2	59.62	0.0311633	2.21571	-0.904286
Red 521	8 months	B	Noisy	16	55.47	0.169			7.29	2	58.87	0.0311633	1.46571	-0.854286
Red 521	8 months	B	Noisy	17	55.41	0.179			7.1	2	58.81	0.0411633	1.40571	-1.04429
Red 521	8 months	B	Noisy	18	56.29	0.166			7.34	2	59.69	0.0281633	2.28571	-0.804286
Red 521	8 months	B	Noisy	19	56.37	0.167			7.36	2	59.77	0.0291633	2.36571	-0.784286
Red 521	8 months	B	Noisy	20	55.71	0.166			7.33	2	59.11	0.0281633	1.70571	-0.814286
Red 521	8 months	B	Noisy	21	55.56	0.163			7.26	2	58.96	0.0251633	1.55571	-0.884286
Red 521	8 months	B	Noisy	22	54.94	0.188			7.32	2	58.34	0.0501633	0.935714	-0.824286
Red 521	8 months	B	Noisy	23	56.18	0.17			7.53	2	59.58	0.0321633	2.17571	-0.614286
Red 521	8 months	B	Noisy	24	55.94	0.181			7.23	2	59.34	0.0431633	1.93571	-0.914286
Red 521	8 months	B	Noisy	25	56.13	0.172			7.4	2	59.53	0.0341633	2.12571	-0.744286
Red 521	8 months	C	Mixed	1	62.39	0.244			9.05	2	65.79	0.0309792	0.331875	-0.226042
Red 521	8 months	C	Mixed	2	61.41	0.244			8.98	2	64.81	0.0309792	-0.648125	-0.296042
Red 521	8 months	C	Mixed	3	62.24	0.245			8.97	2	65.64	0.0319792	0.181875	-0.306042
Red 521	8 months	C	Mixed	4	61.52	0.251			9.54	2	64.92	0.0379792	-0.538125	0.263958
Red 521	8 months	C	Mixed	5	63.48	0.24			9.26	2	66.88	0.0269792	1.42188	-0.0160417
Red 521	8 months	C	Mixed	6	62.55	0.245			9.5	2	65.95	0.0319792	0.491875	0.223958
Red 521	8 months	C	Mixed	7	62.26	0.254			9.48	2	65.66	0.0409792	0.201875	0.203958
Red 521	8 months	C	Mixed	8	62.59	0.244			9.43	2	65.99	0.0309792	0.531875	0.153958
Red 521	8 months	C	Mixed	9	61.88	0.241			9.16	2	65.28	0.0279792	-0.178125	-0.116042
Red 521	8 months	C	Mixed	10	62.81	0.247			9.11	2	66.21	0.0339792	0.751875	-0.166042
Red 521	8 months	C	Mixed	11	62.67	0.245			9.22	2	66.07	0.0319792	0.611875	-0.0560417
Red 521	8 months	C	Mixed	12	62.18	0.237			9.38	2	65.58	0.0239792	0.121875	0.103958
Red 521	8 months	C	Mixed	13	62.38	0.246			9.38	2	65.78	0.0329792	0.321875	0.103958
Red 521	8 months	C	Mixed	14	62.78	0.237			9.51	2	66.18	0.0239792	0.721875	0.233958
Red 521	8 months	C	Mixed	15	61.79	0.251			9.21	2	65.19	0.0379792	-0.268125	-0.0660417
Red 521	8 months	C	Mixed	16	61.39	0.239			9.44	2	64.79	0.0259792	-0.668125	0.163958
Red 521	8 months	C	Mixed	17	62.59	0.234			9.56	2	65.99	0.0209792	0.531875	0.283958
Red 521	8 months	C	Mixed	18	61.6	0.246			9.33	2	65	0.0329792	-0.458125	0.0539583
Red 521	8 months	C	Mixed	19	61.81	0.243			9.42	2	65.21	0.0299792	-0.248125	0.143958
Red 521	8 months	C	Mixed	20	61.66	0.247			9.73	2	65.06	0.0339792	-0.398125	0.453958
Red 521	8 months	C	Mixed	21	60.96	0.266			8.7	2	64.36	0.0529792	-1.09812	-0.576042
Red 521	8 months	C	Mixed	22	61.73	0.252			9.11	2	65.13	0.0389792	-0.328125	-0.166042
Red 521	8 months	C	Mixed	23	61.45	0.247			9.47	2	64.85	0.0339792	-0.608125	0.193958
Red 521	8 months	C	Mixed	24	61.6	0.238			9.74	2	65	0.0249792	-0.458125	0.463958
Red 521	8 months	C	Mixed	25	61.29	0.251			9.62	2	64.69	0.0379792	-0.768125	0.343958
Red 521	8 months	D	Harmonic	1	63.6	0.177	800.7	33.4	13.96	2	67	0.00864286	-1.22286	-0.450714	2.08571	7.43571
Red 521	8 months	D	Harmonic	2	65.01	0.167	798	19.8	14.22	2	68.41	-0.00135714	0.187143	-0.190714	-0.614286	-6.16429
Red 521	8 months	D	Harmonic	3	65.63	0.159	798.7	31.9	15.15	2	69.03	-0.00935714	0.807143	0.739286	0.0857143	5.93571
Red 521	8 months	D	Harmonic	4	64.7	0.168	788.3	32.9	14.13	2	68.1	-0.000357143	-0.122857	-0.280714	-10.3143	6.93571
Red 521	8 months	D	Harmonic	5	64.74	0.163	800.8	20.5	14.77	2	68.14	-0.00535714	-0.0828571	0.359286	2.18571	-5.46429
Red 521	8 months	D	Harmonic	6	63.77	0.172	795.2	34.4	13.66	2	67.17	0.00364286	-1.05286	-0.750714	-3.41429	8.43571
Red 521	8 months	D	Harmonic	7	64.59	0.17	799	29.6	14.6	2	67.99	0.00164286	-0.232857	0.189286	0.385714	3.63571
Red 521	8 months	D	Harmonic	8	65.23	0.17	801.4	19.5	13.98	2	68.63	0.00164286	0.407143	-0.430714	2.78571	-6.46429
Red 521	8 months	D	Harmonic	9	65.29	0.168	801.3	19.6	14.11	2	68.69	-0.000357143	0.467143	-0.300714	2.68571	-6.36429
Red 521	8 months	D	Harmonic	10	64.46	0.172	800.5	18.7	14.57	2	67.86	0.00364286	-0.362857	0.159286	1.88571	-7.26429
Red 521	8 months	D	Harmonic	11	64.81	0.175	804.5	17.6	14.13	2	68.21	0.00664286	-0.0128571	-0.280714	5.88571	-8.36429
Red 521	8 months	D	Harmonic	12	65.52	0.159	800.3	27.5	14.91	2	68.92	-0.00935714	0.697143	0.499286	1.68571	1.53571
Red 521	8 months	D	Harmonic	13	64.95	0.173	795.4	33.6	14.48	2	68.35	0.00464286	0.127143	0.0692857	-3.21429	7.63571
Red 521	8 months	D	Harmonic	14	65.22	0.164	796.5	24.5	15.08	2	68.62	-0.00435714	0.397143	0.669286	-2.11429	-1.46429
Red 521	8 months	D	Harmonic	15
Red 521	8 months	D	Harmonic	16
Red 521	8 months	D	Harmonic	17
Red 521	8 months	D	Harmonic	18
Red 521	8 months	D	Harmonic	19
Red 521	8 months	D	Harmonic	20
Red 521	8 months	D	Harmonic	21
Red 521	8 months	D	Harmonic	22
Red 521	8 months	D	Harmonic	23
Red 521	8 months	D	Harmonic	24
Red 521	8 months	D	Harmonic	25
Red 521	8 months	E	Mixed	1	65.35	0.185			10.12	2	68.75	-0.0280208	3.29188	0.843958
Red 521	8 months	E	Mixed	2	64.81	0.191			9.12	2	68.21	-0.0220208	2.75188	-0.156042
Red 521	8 months	E	Mixed	3	65.92	0.178			10.27	2	69.32	-0.0350208	3.86188	0.993958
Red 521	8 months	E	Mixed	4	64.1	0.182			9.6	2	67.5	-0.0310208	2.04188	0.323958
Red 521	8 months	E	Mixed	5	65.72	0.176			9.99	2	69.12	-0.0370208	3.66188	0.713958
Red 521	8 months	E	Mixed	6	65.35	0.185			10.11	2	68.75	-0.0280208	3.29188	0.833958
Red 521	8 months	E	Mixed	7	65.52	0.181			9.66	2	68.92	-0.0320208	3.46188	0.383958
Red 521	8 months	E	Mixed	8	65.7	0.181			9.73	2	69.1	-0.0320208	3.64188	0.453958
Red 521	8 months	E	Mixed	9	65.72	0.181			9.56	2	69.12	-0.0320208	3.66188	0.283958
Red 521	8 months	E	Mixed	10	65.33	0.184			9.62	2	68.73	-0.0290208	3.27188	0.343958
Red 521	8 months	E	Mixed	11	65.13	0.175			10.47	2	68.53	-0.0380208	3.07188	1.19396
Red 521	8 months	E	Mixed	12	65.33	0.173			10.09	2	68.73	-0.0400208	3.27188	0.813958
Red 521	8 months	E	Mixed	13	64.16	0.182			9.76	2	67.56	-0.0310208	2.10188	0.483958
Red 521	8 months	E	Mixed	14
Red 521	8 months	E	Mixed	15
Red 521	8 months	E	Mixed	16
Red 521	8 months	E	Mixed	17
Red 521	8 months	E	Mixed	18
Red 521	8 months	E	Mixed	19
Red 521	8 months	E	Mixed	20
Red 521	8 months	E	Mixed	21
Red 521	8 months	E	Mixed	22
Red 521	8 months	E	Mixed	23
Red 521	8 months	E	Mixed	24
Red 521	8 months	E	Mixed	25
Red 521	8 months	F	Mixed	1	58.38	0.176			8.52	2	61.78	-0.0370208	-3.67812	-0.756042
Red 521	8 months	F	Mixed	2	55.91	0.182			8	2	59.31	-0.0310208	-6.14812	-1.27604
Red 521	8 months	F	Mixed	3	57.87	0.17			8.21	2	61.27	-0.0430208	-4.18812	-1.06604
Red 521	8 months	F	Mixed	4	57.93	0.163			8.27	2	61.33	-0.0500208	-4.12812	-1.00604
Red 521	8 months	F	Mixed	5	57.7	0.172			8.15	2	61.1	-0.0410208	-4.35812	-1.12604
Red 521	8 months	F	Mixed	6	57.75	0.167			8.44	2	61.15	-0.0460208	-4.30812	-0.836042
Red 521	8 months	F	Mixed	7	58.26	0.172			8.47	2	61.66	-0.0410208	-3.79812	-0.806042
Red 521	8 months	F	Mixed	8	58.76	0.175			8.52	2	62.16	-0.0380208	-3.29812	-0.756042
Red 521	8 months	F	Mixed	9	58.92	0.181			8.81	2	62.32	-0.0320208	-3.13812	-0.466042
Red 521	8 months	F	Mixed	10	58.16	0.179			8.46	2	61.56	-0.0340208	-3.89812	-0.816042
Red 521	8 months	F	Mixed	11
Red 521	8 months	F	Mixed	12
Red 521	8 months	F	Mixed	13
Red 521	8 months	F	Mixed	14
Red 521	8 months	F	Mixed	15
Red 521	8 months	F	Mixed	16
Red 521	8 months	F	Mixed	17
Red 521	8 months	F	Mixed	18
Red 521	8 months	F	Mixed	19
Red 521	8 months	F	Mixed	20
Red 521	8 months	F	Mixed	21
Red 521	8 months	F	Mixed	22
Red 521	8 months	F	Mixed	23
Red 521	8 months	F	Mixed	24
Red 521	8 months	F	Mixed	25
Red 521	24 months	A	Noisy	1	55.08	0.125			8.72	2	58.48	-0.00956	1.3088	0.0562
Red 521	24 months	A	Noisy	2	57.49	0.08			10.44	2	60.89	-0.05456	3.7188	1.7762
Red 521	24 months	A	Noisy	3	57.19	0.104			9.27	2	60.59	-0.03056	3.4188	0.6062
Red 521	24 months	A	Noisy	4	46.6	0.078			9.68	2	50	-0.05656	-7.1712	1.0162
Red 521	24 months	A	Noisy	5	51.23	0.098			9.25	2	54.63	-0.03656	-2.5412	0.5862
Red 521	24 months	A	Noisy	6	46.74	0.09			9.12	2	50.14	-0.04456	-7.0312	0.4562
Red 521	24 months	A	Noisy	7	45.92	0.091			9.03	2	49.32	-0.04356	-7.8512	0.3662
Red 521	24 months	A	Noisy	8	55.76	0.107			10	2	59.16	-0.02756	1.9888	1.3362
Red 521	24 months	A	Noisy	9	48.62	0.106			9.24	2	52.02	-0.02856	-5.1512	0.5762
Red 521	24 months	A	Noisy	10	51.89	0.105			8.96	2	55.29	-0.02956	-1.8812	0.2962
Red 521	24 months	A	Noisy	11	47.94	0.087			9.99	2	51.34	-0.04756	-5.8312	1.3262
Red 521	24 months	A	Noisy	12	45.38	0.102			8.54	2	48.78	-0.03256	-8.3912	-0.1238
Red 521	24 months	A	Noisy	13	45.89	0.077			8.97	2	49.29	-0.05756	-7.8812	0.3062
Red 521	24 months	A	Noisy	14	54.31	0.131			8.42	2	57.71	-0.00356	0.5388	-0.2438
Red 521	24 months	A	Noisy	15	56.56	0.11			9.17	2	59.96	-0.02456	2.7888	0.5062
Red 521	24 months	A	Noisy	16	57.33	0.103			10.5	2	60.73	-0.03156	3.5588	1.8362
Red 521	24 months	A	Noisy	17	49.93	0.1			10.44	2	53.33	-0.03456	-3.8412	1.7762
Red 521	24 months	A	Noisy	18	52.93	0.09			11.87	2	56.33	-0.04456	-0.8412	3.2062
Red 521	24 months	A	Noisy	19	49.03	0.117			8.91	2	52.43	-0.01756	-4.7412	0.2462
Red 521	24 months	A	Noisy	20	54.31	0.103			11.31	2	57.71	-0.03156	0.5388	2.6462
Red 521	24 months	A	Noisy	21	50.99	0.097			8.09	2	54.39	-0.03756	-2.7812	-0.5738
Red 521	24 months	A	Noisy	22	51.65	0.105			9.81	2	55.05	-0.02956	-2.1212	1.1462
Red 521	24 months	A	Noisy	23	52.47	0.113			9.12	2	55.87	-0.02156	-1.3012	0.4562
Red 521	24 months	A	Noisy	24	54.34	0.093			11.69	2	57.74	-0.04156	0.5688	3.0262
Red 521	24 months	A	Noisy	25	55.76	0.105			10.33	2	59.16	-0.02956	1.9888	1.6662
Red 521	24 months	B	Noisy	1	56.68	0.19			7.6	2	60.08	0.05544	2.9088	-1.0638
Red 521	24 months	B	Noisy	2	57.29	0.157			7.84	2	60.69	0.02244	3.5188	-0.8238
Red 521	24 months	B	Noisy	3	57.54	0.167			7.99	2	60.94	0.03244	3.7688	-0.6738
Red 521	24 months	B	Noisy	4	54.73	0.174			7.65	2	58.13	0.03944	0.9588	-1.0138
Red 521	24 months	B	Noisy	5	55.67	0.163			7.67	2	59.07	0.02844	1.8988	-0.9938
Red 521	24 months	B	Noisy	6	55.93	0.168			7.39	2	59.33	0.03344	2.1588	-1.2738
Red 521	24 months	B	Noisy	7	54.67	0.176			7.76	2	58.07	0.04144	0.8988	-0.9038
Red 521	24 months	B	Noisy	8	57.37	0.165			7.67	2	60.77	0.03044	3.5988	-0.9938
Red 521	24 months	B	Noisy	9	53.07	0.166			7.11	2	56.47	0.03144	-0.7012	-1.5538
Red 521	24 months	B	Noisy	10	54.01	0.178			7.62	2	57.41	0.04344	0.2388	-1.0438
Red 521	24 months	B	Noisy	11	55.54	0.177			7.46	2	58.94	0.04244	1.7688	-1.2038
Red 521	24 months	B	Noisy	12	55.68	0.168			7.45	2	59.08	0.03344	1.9088	-1.2138
Red 521	24 months	B	Noisy	13	56.79	0.155			7.15	2	60.19	0.02044	3.0188	-1.5138
Red 521	24 months	B	Noisy	14	55.85	0.167			8.12	2	59.25	0.03244	2.0788	-0.5438
Red 521	24 months	B	Noisy	15	56.64	0.169			7.79	2	60.04	0.03444	2.8688	-0.8738
Red 521	24 months	B	Noisy	16	55.75	0.173			7.99	2	59.15	0.03844	1.9788	-0.6738
Red 521	24 months	B	Noisy	17	55.83	0.162			7.8	2	59.23	0.02744	2.0588	-0.8638
Red 521	24 months	B	Noisy	18	55.45	0.163			7.59	2	58.85	0.02844	1.6788	-1.0738
Red 521	24 months	B	Noisy	19	55.06	0.169			7.54	2	58.46	0.03444	1.2888	-1.1238
Red 521	24 months	B	Noisy	20	55.95	0.173			7.93	2	59.35	0.03844	2.1788	-0.7338
Red 521	24 months	B	Noisy	21	55.64	0.162			7.55	2	59.04	0.02744	1.8688	-1.1138
Red 521	24 months	B	Noisy	22	55.19	0.16			8.14	2	58.59	0.02544	1.4188	-0.5238
Red 521	24 months	B	Noisy	23	56.13	0.171			7.75	2	59.53	0.03644	2.3588	-0.9138
Red 521	24 months	B	Noisy	24	54.82	0.169			7.64	2	58.22	0.03444	1.0488	-1.0238
Red 521	24 months	B	Noisy	25	55.94	0.169			8.12	2	59.34	0.03444	2.1688	-0.5438
Red 521	24 months	C	Mixed	1	65.38	0.236			8.81	2	68.78	0.0463108	5.09527	-0.403649
Red 521	24 months	C	Mixed	2	64.46	0.241			9.27	2	67.86	0.0513108	4.17527	0.0563514
Red 521	24 months	C	Mixed	3	63.37	0.241			8.83	2	66.77	0.0513108	3.08527	-0.383649
Red 521	24 months	C	Mixed	4	61.52	0.23			9.11	2	64.92	0.0403108	1.23527	-0.103649
Red 521	24 months	C	Mixed	5	62.72	0.232			9.26	2	66.12	0.0423108	2.43527	0.0463514
Red 521	24 months	C	Mixed	6	62.55	0.234			8.84	2	65.95	0.0443108	2.26527	-0.373649
Red 521	24 months	C	Mixed	7	61.33	0.24			8.93	2	64.73	0.0503108	1.04527	-0.283649
Red 521	24 months	C	Mixed	8	63.56	0.233			9.55	2	66.96	0.0433108	3.27527	0.336351
Red 521	24 months	C	Mixed	9	59.44	0.251			8.94	2	62.84	0.0613108	-0.84473	-0.273649
Red 521	24 months	C	Mixed	10	61.09	0.235			9.17	2	64.49	0.0453108	0.80527	-0.0436486
Red 521	24 months	C	Mixed	11	63.02	0.228			9.28	2	66.42	0.0383108	2.73527	0.0663514
Red 521	24 months	C	Mixed	12	62.17	0.232			9	2	65.57	0.0423108	1.88527	-0.213649
Red 521	24 months	C	Mixed	13	61.84	0.237			9.61	2	65.24	0.0473108	1.55527	0.396351
Red 521	24 months	C	Mixed	14	61.1	0.253			8.81	2	64.5	0.0633108	0.81527	-0.403649
Red 521	24 months	C	Mixed	15	61.31	0.232			8.73	2	64.71	0.0423108	1.02527	-0.483649
Red 521	24 months	C	Mixed	16	60.9	0.232			9.49	2	64.3	0.0423108	0.61527	0.276351
Red 521	24 months	C	Mixed	17	59.68	0.243			8.8	2	63.08	0.0533108	-0.60473	-0.413649
Red 521	24 months	C	Mixed	18	61.54	0.233			9.3	2	64.94	0.0433108	1.25527	0.0863514
Red 521	24 months	C	Mixed	19	62.12	0.237			8.82	2	65.52	0.0473108	1.83527	-0.393649
Red 521	24 months	C	Mixed	20	60.75	0.232			9.15	2	64.15	0.0423108	0.46527	-0.0636486
Red 521	24 months	C	Mixed	21	60.67	0.235			8.8	2	64.07	0.0453108	0.38527	-0.413649
Red 521	24 months	C	Mixed	22	61.32	0.235			9.22	2	64.72	0.0453108	1.03527	0.00635135
Red 521	24 months	C	Mixed	23	59.8	0.236			9.13	2	63.2	0.0463108	-0.48473	-0.0836486
Red 521	24 months	C	Mixed	24	61.14	0.235			9.26	2	64.54	0.0453108	0.85527	0.0463514
Red 521	24 months	C	Mixed	25	60.33	0.23			8.91	2	63.73	0.0403108	0.0452703	-0.303649
Red 521	24 months	D	Harmonic	1	67.89	0.168	866.2	5.8	13.61	2	71.29	0.01248	4.7096	-0.4764	24.792	-5.2
Red 521	24 months	D	Harmonic	2	66.55	0.155	854.7	6.3	14.93	2	69.95	-0.00052	3.3696	0.8436	13.292	-4.7
Red 521	24 months	D	Harmonic	3	65.32	0.163	852.6	8.1	13.89	2	68.72	0.00748	2.1396	-0.1964	11.192	-2.9
Red 521	24 months	D	Harmonic	4	64.55	0.156	853.6	6	14.78	2	67.95	0.00048	1.3696	0.6936	12.192	-5
Red 521	24 months	D	Harmonic	5	65.52	0.156	852.7	7.9	14.46	2	68.92	0.00048	2.3396	0.3736	11.292	-3.1
Red 521	24 months	D	Harmonic	6	65.02	0.159	848.3	8.4	14.27	2	68.42	0.00348	1.8396	0.1836	6.892	-2.6
Red 521	24 months	D	Harmonic	7	62.61	0.158	854	19.8	14.42	2	66.01	0.00248	-0.5704	0.3336	12.592	8.8
Red 521	24 months	D	Harmonic	8	63.38	0.154	848.1	7.1	13.92	2	66.78	-0.00152	0.1996	-0.1664	6.692	-3.9
Red 521	24 months	D	Harmonic	9	65.55	0.157	863.5	15.2	14.23	2	68.95	0.00148	2.3696	0.1436	22.092	4.2
Red 521	24 months	D	Harmonic	10	65.42	0.162	862.9	15	14.02	2	68.82	0.00648	2.2396	-0.0664	21.492	4
Red 521	24 months	D	Harmonic	11	61.61	0.15	854	14.5	14.47	2	65.01	-0.00552	-1.5704	0.3836	12.592	3.5
Red 521	24 months	D	Harmonic	12	64.69	0.146	851.8	7.3	15.04	2	68.09	-0.00952	1.5096	0.9536	10.392	-3.7
Red 521	24 months	D	Harmonic	13	62.34	0.156	850.3	9.8	14.14	2	65.74	0.00048	-0.8404	0.0536	8.892	-1.2
Red 521	24 months	D	Harmonic	14	47.04	0.113	562.3	11.2	12.26	2	50.44	-0.04252	-16.1404	-1.8264	-279.108	0.2
Red 521	24 months	D	Harmonic	15	61.5	0.151	852.1	13.8	14.62	2	64.9	-0.00452	-1.6804	0.5336	10.692	2.8
Red 521	24 months	D	Harmonic	16	61.96	0.161	852.9	8.9	13.64	2	65.36	0.00548	-1.2204	-0.4464	11.492	-2.1
Red 521	24 months	D	Harmonic	17	63.31	0.158	850.4	7.7	13.58	2	66.71	0.00248	0.1296	-0.5064	8.992	-3.3
Red 521	24 months	D	Harmonic	18	61.69	0.173	842.9	6.5	13.13	2	65.09	0.01748	-1.4904	-0.9564	1.492	-4.5
Red 521	24 months	D	Harmonic	19	62.06	0.149	848.4	7.9	14.59	2	65.46	-0.00652	-1.1204	0.5036	6.992	-3.1
Red 521	24 months	D	Harmonic	20	62.73	0.159	854.5	14.3	13.52	2	66.13	0.00348	-0.4504	-0.5664	13.092	3.3
Red 521	24 months	D	Harmonic	21	63.08	0.156	850.6	11.3	14.37	2	66.48	0.00048	-0.1004	0.2836	9.192	0.3
Red 521	24 months	D	Harmonic	22	61.94	0.146	851.1	7.6	14.71	2	65.34	-0.00952	-1.2404	0.6236	9.692	-3.4
Red 521	24 months	D	Harmonic	23	63.09	0.165	862.3	36.9	13.52	2	66.49	0.00948	-0.0904	-0.5664	20.892	25.9
Red 521	24 months	D	Harmonic	24	62.32	0.159	844.2	10.8	13.82	2	65.72	0.00348	-0.8604	-0.2664	2.792	-0.2
Red 521	24 months	D	Harmonic	25	68.34	0.158	850.8	6.9	14.22	2	71.74	0.00248	5.1596	0.1336	9.392	-4.1
Red 521	24 months	E	Mixed	1	66.29	0.174			10.06	2	69.69	-0.0156892	6.00527	0.846351
Red 521	24 months	E	Mixed	2	62.66	0.165			10.49	2	66.06	-0.0246892	2.37527	1.27635
Red 521	24 months	E	Mixed	3	61.13	0.174			9.32	2	64.53	-0.0156892	0.84527	0.106351
Red 521	24 months	E	Mixed	4	61.47	0.168			9.74	2	64.87	-0.0216892	1.18527	0.526351
Red 521	24 months	E	Mixed	5	61.51	0.159			9.54	2	64.91	-0.0306892	1.22527	0.326351
Red 521	24 months	E	Mixed	6	61.76	0.165			9.39	2	65.16	-0.0246892	1.47527	0.176351
Red 521	24 months	E	Mixed	7	61.32	0.173			9.24	2	64.72	-0.0166892	1.03527	0.0263514
Red 521	24 months	E	Mixed	8	62.54	0.16			10.16	2	65.94	-0.0296892	2.25527	0.946351
Red 521	24 months	E	Mixed	9	62.12	0.172			9.97	2	65.52	-0.0176892	1.83527	0.756351
Red 521	24 months	E	Mixed	10	61.41	0.162			10.46	2	64.81	-0.0276892	1.12527	1.24635
Red 521	24 months	E	Mixed	11	62.52	0.161			10.09	2	65.92	-0.0286892	2.23527	0.876351
Red 521	24 months	E	Mixed	12	62.58	0.17			10.06	2	65.98	-0.0196892	2.29527	0.846351
Red 521	24 months	E	Mixed	13	62.37	0.148			10.85	2	65.77	-0.0416892	2.08527	1.63635
Red 521	24 months	E	Mixed	14	62.85	0.165			10.34	2	66.25	-0.0246892	2.56527	1.12635
Red 521	24 months	E	Mixed	15	62.46	0.171			9.98	2	65.86	-0.0186892	2.17527	0.766351
Red 521	24 months	E	Mixed	16	62.16	0.169			9.74	2	65.56	-0.0206892	1.87527	0.526351
Red 521	24 months	E	Mixed	17	62.96	0.169			9.83	2	66.36	-0.0206892	2.67527	0.616351
Red 521	24 months	E	Mixed	18	61.92	0.169			9.86	2	65.32	-0.0206892	1.63527	0.646351
Red 521	24 months	E	Mixed	19	62.25	0.156			10.23	2	65.65	-0.0336892	1.96527	1.01635
Red 521	24 months	E	Mixed	20	62.38	0.174			10.2	2	65.78	-0.0156892	2.09527	0.986351
Red 521	24 months	E	Mixed	21	62.4	0.168			10.08	2	65.8	-0.0216892	2.11527	0.866351
Red 521	24 months	E	Mixed	22	61.82	0.166			9.67	2	65.22	-0.0236892	1.53527	0.456351
Red 521	24 months	E	Mixed	23	65.85	0.173			9.61	2	69.25	-0.0166892	5.56527	0.396351
Red 521	24 months	E	Mixed	24	66.11	0.163			9.99	2	69.51	-0.0266892	5.82527	0.776351
Red 521	24 months	E	Mixed	25	66.22	0.162			10.19	2	69.62	-0.0276892	5.93527	0.976351
Red 521	24 months	F	Mixed	1	57.46	0.168			8.3	2	60.86	-0.0216892	-2.82473	-0.913649
Red 521	24 months	F	Mixed	2	57.13	0.168			8.66	2	60.53	-0.0216892	-3.15473	-0.553649
Red 521	24 months	F	Mixed	3	55.22	0.167			8.24	2	58.62	-0.0226892	-5.06473	-0.973649
Red 521	24 months	F	Mixed	4	55.7	0.164			8.07	2	59.1	-0.0256892	-4.58473	-1.14365
Red 521	24 months	F	Mixed	5	55.24	0.166			8.18	2	58.64	-0.0236892	-5.04473	-1.03365
Red 521	24 months	F	Mixed	6	55.44	0.168			8.64	2	58.84	-0.0216892	-4.84473	-0.573649
Red 521	24 months	F	Mixed	7	55.08	0.162			8.44	2	58.48	-0.0276892	-5.20473	-0.773649
Red 521	24 months	F	Mixed	8	54.78	0.16			8.24	2	58.18	-0.0296892	-5.50473	-0.973649
Red 521	24 months	F	Mixed	9	56.2	0.168			8.45	2	59.6	-0.0216892	-4.08473	-0.763649
Red 521	24 months	F	Mixed	10	54.87	0.173			8.57	2	58.27	-0.0166892	-5.41473	-0.643649
Red 521	24 months	F	Mixed	11	56.15	0.169			8.64	2	59.55	-0.0206892	-4.13473	-0.573649
Red 521	24 months	F	Mixed	12	54.88	0.169			8.43	2	58.28	-0.0206892	-5.40473	-0.783649
Red 521	24 months	F	Mixed	13	54.85	0.171			8.59	2	58.25	-0.0186892	-5.43473	-0.623649
Red 521	24 months	F	Mixed	14	54.62	0.169			8.84	2	58.02	-0.0206892	-5.66473	-0.373649
Red 521	24 months	F	Mixed	15	55.14	0.157			9.1	2	58.54	-0.0326892	-5.14473	-0.113649
Red 521	24 months	F	Mixed	16	55.38	0.163			8.64	2	58.78	-0.0266892	-4.90473	-0.573649
Red 521	24 months	F	Mixed	17	55.3	0.163			8.88	2	58.7	-0.0266892	-4.98473	-0.333649
Red 521	24 months	F	Mixed	18	55.19	0.165			8.4	2	58.59	-0.0246892	-5.09473	-0.813649
Red 521	24 months	F	Mixed	19	52.81	0.166			8.49	2	56.21	-0.0236892	-7.47473	-0.723649
Red 521	24 months	F	Mixed	20	59.31	0.158			8.77	2	62.71	-0.0316892	-0.97473	-0.443649
Red 521	24 months	F	Mixed	21	59.06	0.167			8.73	2	62.46	-0.0226892	-1.22473	-0.483649
Red 521	24 months	F	Mixed	22	59.37	0.159			8.64	2	62.77	-0.0306892	-0.91473	-0.573649
Red 521	24 months	F	Mixed	23	59.81	0.171			8.82	2	63.21	-0.0186892	-0.47473	-0.393649
Red 521	24 months	F	Mixed	24	59.91	0.167			8.94	2	63.31	-0.0226892	-0.37473	-0.273649
Red 521	24 months	F	Mixed	25
Red 521	40 months	A	Noisy	1	48.12	0.15			8.11	2	51.52	-0.00362222	-4.52222	0.177333
Red 521	40 months	A	Noisy	2	53.35	0.126			8.94	2	56.75	-0.0276222	0.707778	1.00733
Red 521	40 months	A	Noisy	3	52.75	0.128			8.81	2	56.15	-0.0256222	0.107778	0.877333
Red 521	40 months	A	Noisy	4	50.96	0.132			8.39	2	54.36	-0.0216222	-1.68222	0.457333
Red 521	40 months	A	Noisy	5	50.27	0.159			7.86	2	53.67	0.00537778	-2.37222	-0.0726667
Red 521	40 months	A	Noisy	6	51.02	0.125			8.66	2	54.42	-0.0286222	-1.62222	0.727333
Red 521	40 months	A	Noisy	7	48.41	0.146			7.77	2	51.81	-0.00762222	-4.23222	-0.162667
Red 521	40 months	A	Noisy	8	53.54	0.109			7.1	2	56.94	-0.0446222	0.897778	-0.832667
Red 521	40 months	A	Noisy	9	48.32	0.146			7.71	2	51.72	-0.00762222	-4.32222	-0.222667
Red 521	40 months	A	Noisy	10	51.97	0.127			8.44	2	55.37	-0.0266222	-0.672222	0.507333
Red 521	40 months	A	Noisy	11	53	0.112			8.86	2	56.4	-0.0416222	0.357778	0.927333
Red 521	40 months	A	Noisy	12	49.62	0.142			7.64	2	53.02	-0.0116222	-3.02222	-0.292667
Red 521	40 months	A	Noisy	13
Red 521	40 months	A	Noisy	14	54.06	0.13			9.31	2	57.46	-0.0236222	1.41778	1.37733
Red 521	40 months	A	Noisy	15	50.01	0.133			9.68	2	53.41	-0.0206222	-2.63222	1.74733
Red 521	40 months	A	Noisy	16	52.73	0.125			8.63	2	56.13	-0.0286222	0.0877778	0.697333
Red 521	40 months	A	Noisy	17	55.03	0.097			9.73	2	58.43	-0.0566222	2.38778	1.79733
Red 521	40 months	A	Noisy	18	51.01	0.116			8.99	2	54.41	-0.0376222	-1.63222	1.05733
Red 521	40 months	A	Noisy	19	46.5	0.083			10.71	2	49.9	-0.0706222	-6.14222	2.77733
Red 521	40 months	A	Noisy	20	50.02	0.164			7.37	2	53.42	0.0103778	-2.62222	-0.562667
Red 521	40 months	A	Noisy	21	49.1	0.148			7.52	2	52.5	-0.00562222	-3.54222	-0.412667
Red 521	40 months	A	Noisy	22
Red 521	40 months	A	Noisy	23
Red 521	40 months	A	Noisy	24	49.37	0.128			8.49	2	52.77	-0.0256222	-3.27222	0.557333
Red 521	40 months	A	Noisy	25	51.91	0.12			8.3	2	55.31	-0.0336222	-0.732222	0.367333
Red 521	40 months	B	Noisy	1	53.24	0.171			7.74	2	56.64	0.0173778	0.597778	-0.192667
Red 521	40 months	B	Noisy	2	54.53	0.175			7.71	2	57.93	0.0213778	1.88778	-0.222667
Red 521	40 months	B	Noisy	3	55.16	0.178			7.86	2	58.56	0.0243778	2.51778	-0.0726667
Red 521	40 months	B	Noisy	4	53.49	0.175			7.1	2	56.89	0.0213778	0.847778	-0.832667
Red 521	40 months	B	Noisy	5	53.88	0.179			6.91	2	57.28	0.0253778	1.23778	-1.02267
Red 521	40 months	B	Noisy	6	53.3	0.176			7.28	2	56.7	0.0223778	0.657778	-0.652667
Red 521	40 months	B	Noisy	7	53.4	0.182			7.23	2	56.8	0.0283778	0.757778	-0.702667
Red 521	40 months	B	Noisy	8
Red 521	40 months	B	Noisy	9	54.29	0.165			7.33	2	57.69	0.0113778	1.64778	-0.602667
Red 521	40 months	B	Noisy	10	54.3	0.183			7.12	2	57.7	0.0293778	1.65778	-0.812667
Red 521	40 months	B	Noisy	11	53.88	0.188			7.04	2	57.28	0.0343778	1.23778	-0.892667
Red 521	40 months	B	Noisy	12	54.97	0.177			7.21	2	58.37	0.0233778	2.32778	-0.722667
Red 521	40 months	B	Noisy	13
Red 521	40 months	B	Noisy	14	55.21	0.177			7.65	2	58.61	0.0233778	2.56778	-0.282667
Red 521	40 months	B	Noisy	15	54.94	0.189			7.5	2	58.34	0.0353778	2.29778	-0.432667
Red 521	40 months	B	Noisy	16	54.76	0.16			7.43	2	58.16	0.00637778	2.11778	-0.502667
Red 521	40 months	B	Noisy	17	55.02	0.174			7.62	2	58.42	0.0203778	2.37778	-0.312667
Red 521	40 months	B	Noisy	18	54.73	0.167			7.37	2	58.13	0.0133778	2.08778	-0.562667
Red 521	40 months	B	Noisy	19	53.99	0.178			7.38	2	57.39	0.0243778	1.34778	-0.552667
Red 521	40 months	B	Noisy	20	52.76	0.181			7.55	2	56.16	0.0273778	0.117778	-0.382667
Red 521	40 months	B	Noisy	21	53.68	0.17			7.32	2	57.08	0.0163778	1.03778	-0.612667
Red 521	40 months	B	Noisy	22	54.6	0.191			7.3	2	58	0.0373778	1.95778	-0.632667
Red 521	40 months	B	Noisy	23	54.51	0.18			7.66	2	57.91	0.0263778	1.86778	-0.272667
Red 521	40 months	B	Noisy	24	54.05	0.175			7.22	2	57.45	0.0213778	1.40778	-0.712667
Red 521	40 months	B	Noisy	25	55.14	0.176			7.42	2	58.54	0.0223778	2.49778	-0.512667
Red 521	40 months	C	Mixed	1	60.19	0.274			8.2	2	63.59	0.0752933	0.4912	-0.558533
Red 521	40 months	C	Mixed	2	60.39	0.251			8.52	2	63.79	0.0522933	0.6912	-0.238533
Red 521	40 months	C	Mixed	3	60.95	0.263			8.33	2	64.35	0.0642933	1.2512	-0.428533
Red 521	40 months	C	Mixed	4	59.55	0.252			8.64	2	62.95	0.0532933	-0.1488	-0.118533
Red 521	40 months	C	Mixed	5	59.82	0.26			7.94	2	63.22	0.0612933	0.1212	-0.818533
Red 521	40 months	C	Mixed	6	59.62	0.248			8.35	2	63.02	0.0492933	-0.0788	-0.408533
Red 521	40 months	C	Mixed	7	59.36	0.237			8.89	2	62.76	0.0382933	-0.3388	0.131467
Red 521	40 months	C	Mixed	8	60.78	0.244			8.64	2	64.18	0.0452933	1.0812	-0.118533
Red 521	40 months	C	Mixed	9	59.68	0.249			8.55	2	63.08	0.0502933	-0.0188	-0.208533
Red 521	40 months	C	Mixed	10	59.67	0.252			8.13	2	63.07	0.0532933	-0.0288	-0.628533
Red 521	40 months	C	Mixed	11	60.23	0.254			8.28	2	63.63	0.0552933	0.5312	-0.478533
Red 521	40 months	C	Mixed	12	61.16	0.251			8.11	2	64.56	0.0522933	1.4612	-0.648533
Red 521	40 months	C	Mixed	13	61	0.243			8.88	2	64.4	0.0442933	1.3012	0.121467
Red 521	40 months	C	Mixed	14	60.63	0.255			8.58	2	64.03	0.0562933	0.9312	-0.178533
Red 521	40 months	C	Mixed	15	60.85	0.246			8.53	2	64.25	0.0472933	1.1512	-0.228533
Red 521	40 months	C	Mixed	16	61.26	0.24			8.37	2	64.66	0.0412933	1.5612	-0.388533
Red 521	40 months	C	Mixed	17	60.88	0.267			8.22	2	64.28	0.0682933	1.1812	-0.538533
Red 521	40 months	C	Mixed	18	60.93	0.26			8.37	2	64.33	0.0612933	1.2312	-0.388533
Red 521	40 months	C	Mixed	19	61.08	0.238			8.42	2	64.48	0.0392933	1.3812	-0.338533
Red 521	40 months	C	Mixed	20	60.16	0.256			8.52	2	63.56	0.0572933	0.4612	-0.238533
Red 521	40 months	C	Mixed	21	60.08	0.282			8.1	2	63.48	0.0832933	0.3812	-0.658533
Red 521	40 months	C	Mixed	22	61.09	0.247			8.86	2	64.49	0.0482933	1.3912	0.101467
Red 521	40 months	C	Mixed	23	61.33	0.246			9.05	2	64.73	0.0472933	1.6312	0.291467
Red 521	40 months	C	Mixed	24	59.69	0.231			8.45	2	63.09	0.0322933	-0.0088	-0.308533
Red 521	40 months	C	Mixed	25	61.09	0.226			9.08	2	64.49	0.0272933	1.3912	0.321467
Red 521	40 months	D	Harmonic	1	62.12	0.176	940	222.3	12.37	2	65.52	0.01292	-1.432	-0.8868	61.204	159.652
Red 521	40 months	D	Harmonic	2	62.25	0.163	926.5	153.4	13.64	2	65.65	-8e-05	-1.302	0.3832	47.704	90.752
Red 521	40 months	D	Harmonic	3	61.93	0.17	848	7.8	12.94	2	65.33	0.00692	-1.622	-0.3168	-30.796	-54.848
Red 521	40 months	D	Harmonic	4	60.82	0.164	862.2	8.4	13.45	2	64.22	0.00092	-2.732	0.1932	-16.596	-54.248
Red 521	40 months	D	Harmonic	5	61.12	0.177	935.3	222.7	12.4	2	64.52	0.01392	-2.432	-0.8568	56.504	160.052
Red 521	40 months	D	Harmonic	6	61.6	0.171	813.8	163.9	13.35	2	65	0.00792	-1.952	0.0932	-64.996	101.252
Red 521	40 months	D	Harmonic	7	60.1	0.178	911.5	133.4	12.65	2	63.5	0.01492	-3.452	-0.6068	32.704	70.752
Red 521	40 months	D	Harmonic	8	62.52	0.155	856.3	7.3	13.89	2	65.92	-0.00808	-1.032	0.6332	-22.496	-55.348
Red 521	40 months	D	Harmonic	9	63.23	0.169	868	24.8	13.02	2	66.63	0.00592	-0.322	-0.2368	-10.796	-37.848
Red 521	40 months	D	Harmonic	10	63.37	0.161	898.2	99.9	13.23	2	66.77	-0.00208	-0.182	-0.0268	19.404	37.252
Red 521	40 months	D	Harmonic	11	60.46	0.192	979.3	194.9	12.18	2	63.86	0.02892	-3.092	-1.0768	100.504	132.252
Red 521	40 months	D	Harmonic	12	64.65	0.148	869.1	7.4	14.38	2	68.05	-0.01508	1.098	1.1232	-9.696	-55.248
Red 521	40 months	D	Harmonic	13	64.15	0.158	854.6	8.1	13.99	2	67.55	-0.00508	0.598	0.7332	-24.196	-54.548
Red 521	40 months	D	Harmonic	14	66.17	0.157	876.7	56.3	13.96	2	69.57	-0.00608	2.618	0.7032	-2.096	-6.348
Red 521	40 months	D	Harmonic	15	66.55	0.151	862.9	7.9	13.94	2	69.95	-0.01208	2.998	0.6832	-15.896	-54.748
Red 521	40 months	D	Harmonic	16	63.9	0.164	857.2	8.1	13.57	2	67.3	0.00092	0.348	0.3132	-21.596	-54.548
Red 521	40 months	D	Harmonic	17	63.51	0.153	858.6	6.1	13.44	2	66.91	-0.01008	-0.042	0.1832	-20.196	-56.548
Red 521	40 months	D	Harmonic	18	67.1	0.154	869.6	25.2	13.11	2	70.5	-0.00908	3.548	-0.1468	-9.196	-37.448
Red 521	40 months	D	Harmonic	19	66.35	0.161	878.3	48.2	12.86	2	69.75	-0.00208	2.798	-0.3968	-0.496	-14.448
Red 521	40 months	D	Harmonic	20	66	0.172	867.3	5.1	12.37	2	69.4	0.00892	2.448	-0.8868	-11.496	-57.548
Red 521	40 months	D	Harmonic	21	66.36	0.146	863.9	11.3	14.35	2	69.76	-0.01708	2.808	1.0932	-14.896	-51.348
Red 521	40 months	D	Harmonic	22	65.54	0.162	860.9	6.7	12.79	2	68.94	-0.00108	1.988	-0.4668	-17.896	-55.948
Red 521	40 months	D	Harmonic	23	65.13	0.16	873.3	51.2	13.18	2	68.53	-0.00308	1.578	-0.0768	-5.496	-11.448
Red 521	40 months	D	Harmonic	24	60.64	0.152	864.1	29.6	13.27	2	64.04	-0.01108	-2.912	0.0132	-14.696	-33.048
Red 521	40 months	D	Harmonic	25	63.23	0.163	874.3	56.2	13.09	2	66.63	-8e-05	-0.322	-0.1668	-4.496	-6.448
Red 521	40 months	E	Mixed	1	64.32	0.192			10.94	2	67.72	-0.00670667	4.6212	2.18147
Red 521	40 months	E	Mixed	2	64.64	0.159			10.28	2	68.04	-0.0397067	4.9412	1.52147
Red 521	40 months	E	Mixed	3	64.17	0.166			9.99	2	67.57	-0.0327067	4.4712	1.23147
Red 521	40 months	E	Mixed	4	62.36	0.189			9.19	2	65.76	-0.00970667	2.6612	0.431467
Red 521	40 months	E	Mixed	5	63	0.18			9.04	2	66.4	-0.0187067	3.3012	0.281467
Red 521	40 months	E	Mixed	6	62.91	0.167			10.32	2	66.31	-0.0317067	3.2112	1.56147
Red 521	40 months	E	Mixed	7	63.85	0.169			9.57	2	67.25	-0.0297067	4.1512	0.811467
Red 521	40 months	E	Mixed	8	63.9	0.159			10.03	2	67.3	-0.0397067	4.2012	1.27147
Red 521	40 months	E	Mixed	9	61.79	0.181			9.17	2	65.19	-0.0177067	2.0912	0.411467
Red 521	40 months	E	Mixed	10	63.02	0.179			9.76	2	66.42	-0.0197067	3.3212	1.00147
Red 521	40 months	E	Mixed	11	63.95	0.175			9.54	2	67.35	-0.0237067	4.2512	0.781467
Red 521	40 months	E	Mixed	12	64.44	0.17			9.76	2	67.84	-0.0287067	4.7412	1.00147
Red 521	40 months	E	Mixed	13	64.46	0.182			8.99	2	67.86	-0.0167067	4.7612	0.231467
Red 521	40 months	E	Mixed	14	63.95	0.166			10.11	2	67.35	-0.0327067	4.2512	1.35147
Red 521	40 months	E	Mixed	15	64	0.174			9.4	2	67.4	-0.0247067	4.3012	0.641467
Red 521	40 months	E	Mixed	16	64.4	0.17			10.12	2	67.8	-0.0287067	4.7012	1.36147
Red 521	40 months	E	Mixed	17	64.55	0.159			10.02	2	67.95	-0.0397067	4.8512	1.26147
Red 521	40 months	E	Mixed	18	64.28	0.165			9.47	2	67.68	-0.0337067	4.5812	0.711467
Red 521	40 months	E	Mixed	19	61.85	0.175			9.44	2	65.25	-0.0237067	2.1512	0.681467
Red 521	40 months	E	Mixed	20	63.17	0.168			9.3	2	66.57	-0.0307067	3.4712	0.541467
Red 521	40 months	E	Mixed	21	63.93	0.164			9.08	2	67.33	-0.0347067	4.2312	0.321467
Red 521	40 months	E	Mixed	22	63.5	0.176			9.71	2	66.9	-0.0227067	3.8012	0.951467
Red 521	40 months	E	Mixed	23	63.16	0.164			10.12	2	66.56	-0.0347067	3.4612	1.36147
Red 521	40 months	E	Mixed	24	61.73	0.172			9.29	2	65.13	-0.0267067	2.0312	0.531467
Red 521	40 months	E	Mixed	25	62.51	0.186			9.2	2	65.91	-0.0127067	2.8112	0.441467
Red 521	40 months	F	Mixed	1	55.14	0.176			8.57	2	58.54	-0.0227067	-4.5588	-0.188533
Red 521	40 months	F	Mixed	2	55.44	0.161			8.57	2	58.84	-0.0377067	-4.2588	-0.188533
Red 521	40 months	F	Mixed	3	55.33	0.18			8.15	2	58.73	-0.0187067	-4.3688	-0.608533
Red 521	40 months	F	Mixed	4	52.78	0.186			7.62	2	56.18	-0.0127067	-6.9188	-1.13853
Red 521	40 months	F	Mixed	5	53.04	0.182			7.7	2	56.44	-0.0167067	-6.6588	-1.05853
Red 521	40 months	F	Mixed	6	53.86	0.173			8.25	2	57.26	-0.0257067	-5.8388	-0.508533
Red 521	40 months	F	Mixed	7	55.07	0.182			7.64	2	58.47	-0.0167067	-4.6288	-1.11853
Red 521	40 months	F	Mixed	8	54.73	0.169			8.16	2	58.13	-0.0297067	-4.9688	-0.598533
Red 521	40 months	F	Mixed	9	55.48	0.179			7.7	2	58.88	-0.0197067	-4.2188	-1.05853
Red 521	40 months	F	Mixed	10	54.68	0.162			7.75	2	58.08	-0.0367067	-5.0188	-1.00853
Red 521	40 months	F	Mixed	11	55.18	0.166			8.12	2	58.58	-0.0327067	-4.5188	-0.638533
Red 521	40 months	F	Mixed	12	55.48	0.179			8.42	2	58.88	-0.0197067	-4.2188	-0.338533
Red 521	40 months	F	Mixed	13	56.12	0.17			8.39	2	59.52	-0.0287067	-3.5788	-0.368533
Red 521	40 months	F	Mixed	14	55.62	0.171			7.98	2	59.02	-0.0277067	-4.0788	-0.778533
Red 521	40 months	F	Mixed	15	56.29	0.17			8.19	2	59.69	-0.0287067	-3.4088	-0.568533
Red 521	40 months	F	Mixed	16	55.59	0.173			8.43	2	58.99	-0.0257067	-4.1088	-0.328533
Red 521	40 months	F	Mixed	17	55.25	0.176			8.15	2	58.65	-0.0227067	-4.4488	-0.608533
Red 521	40 months	F	Mixed	18	55.88	0.167			8.06	2	59.28	-0.0317067	-3.8188	-0.698533
Red 521	40 months	F	Mixed	19	55.15	0.164			8.27	2	58.55	-0.0347067	-4.5488	-0.488533
Red 521	40 months	F	Mixed	20	55.38	0.16			8.18	2	58.78	-0.0387067	-4.3188	-0.578533
Red 521	40 months	F	Mixed	21	55.3	0.173			8.35	2	58.7	-0.0257067	-4.3988	-0.408533
Red 521	40 months	F	Mixed	22	55.76	0.173			8.06	2	59.16	-0.0257067	-3.9388	-0.698533
Red 521	40 months	F	Mixed	23	55.35	0.173			8.31	2	58.75	-0.0257067	-4.3488	-0.448533
Red 521	40 months	F	Mixed	24	55.28	0.169			8.27	2	58.68	-0.0297067	-4.4188	-0.488533
Red 521	40 months	F	Mixed	25	54.92	0.19			7.75	2	58.32	-0.00870667	-4.7788	-1.00853

### Sheet: CV within fo mean
Supplemental Table 3B. Harmonic Raw Scores from Praat and Calculations for CV within a Syllable
Column	Description
A	Bird ID
B	Age (8, 24, or 40 months post-hatch)
C	Individual Syllable Identifier (A-F)
D	Syllable Type (Harmonic only)
E	Copy Number (up to 25)
F	fo mean (fundamental frequency in Hertz)
G	fo std (standard deviation of fo mean in Hertz)
H	CV (coeffient of variation) within that syllable copy calculated from Column G/F
BirdID	Agecategory	SyllLetter	SyllType	Copy#	fomean	fostd	CV fostd/fo mean
Red 521	8 months	D	Harmonic	1	800.7	33.4	0.0417135
Red 521	8 months	D	Harmonic	2	798	19.8	0.024812
Red 521	8 months	D	Harmonic	3	798.7	31.9	0.0399399
Red 521	8 months	D	Harmonic	4	788.3	32.9	0.0417354
Red 521	8 months	D	Harmonic	5	800.8	20.5	0.0255994
Red 521	8 months	D	Harmonic	6	795.2	34.4	0.0432596
Red 521	8 months	D	Harmonic	7	799	29.6	0.0370463
Red 521	8 months	D	Harmonic	8	801.4	19.5	0.0243324
Red 521	8 months	D	Harmonic	9	801.3	19.6	0.0244603
Red 521	8 months	D	Harmonic	10	800.5	18.7	0.0233604
Red 521	8 months	D	Harmonic	11	804.5	17.6	0.0218769
Red 521	8 months	D	Harmonic	12	800.3	27.5	0.0343621
Red 521	8 months	D	Harmonic	13	795.4	33.6	0.0422429
Red 521	8 months	D	Harmonic	14	796.5	24.5	0.0307596
Red 521	8 months	D	Harmonic	15
Red 521	8 months	D	Harmonic	16
Red 521	8 months	D	Harmonic	17
Red 521	8 months	D	Harmonic	18
Red 521	8 months	D	Harmonic	19
Red 521	8 months	D	Harmonic	20
Red 521	8 months	D	Harmonic	21
Red 521	8 months	D	Harmonic	22
Red 521	8 months	D	Harmonic	23
Red 521	8 months	D	Harmonic	24
Red 521	8 months	D	Harmonic	25
Red 521	24 months	D	Harmonic	1	866.2	5.8	0.00669591
Red 521	24 months	D	Harmonic	2	854.7	6.3	0.00737101
Red 521	24 months	D	Harmonic	3	852.6	8.1	0.00950035
Red 521	24 months	D	Harmonic	4	853.6	6	0.00702905
Red 521	24 months	D	Harmonic	5	852.7	7.9	0.00926469
Red 521	24 months	D	Harmonic	6	848.3	8.4	0.00990216
Red 521	24 months	D	Harmonic	7	854	19.8	0.023185
Red 521	24 months	D	Harmonic	8	848.1	7.1	0.00837165
Red 521	24 months	D	Harmonic	9	863.5	15.2	0.0176028
Red 521	24 months	D	Harmonic	10	862.9	15	0.0173832
Red 521	24 months	D	Harmonic	11	854	14.5	0.0169789
Red 521	24 months	D	Harmonic	12	851.8	7.3	0.00857009
Red 521	24 months	D	Harmonic	13	850.3	9.8	0.0115253
Red 521	24 months	D	Harmonic	14	562.3	11.2	0.0199182
Red 521	24 months	D	Harmonic	15	852.1	13.8	0.0161953
Red 521	24 months	D	Harmonic	16	852.9	8.9	0.010435
Red 521	24 months	D	Harmonic	17	850.4	7.7	0.00905456
Red 521	24 months	D	Harmonic	18	842.9	6.5	0.00771147
Red 521	24 months	D	Harmonic	19	848.4	7.9	0.00931165
Red 521	24 months	D	Harmonic	20	854.5	14.3	0.0167349
Red 521	24 months	D	Harmonic	21	850.6	11.3	0.0132847
Red 521	24 months	D	Harmonic	22	851.1	7.6	0.00892962
Red 521	24 months	D	Harmonic	23	862.3	36.9	0.0427925
Red 521	24 months	D	Harmonic	24	844.2	10.8	0.0127932
Red 521	24 months	D	Harmonic	25	850.8	6.9	0.00811001
Red 521	40 months	D	Harmonic	1	940	222.3	0.236489
Red 521	40 months	D	Harmonic	2	926.5	153.4	0.165569
Red 521	40 months	D	Harmonic	3	848	7.8	0.00919811
Red 521	40 months	D	Harmonic	4	862.2	8.4	0.00974252
Red 521	40 months	D	Harmonic	5	935.3	222.7	0.238105
Red 521	40 months	D	Harmonic	6	813.8	163.9	0.201401
Red 521	40 months	D	Harmonic	7	911.5	133.4	0.146352
Red 521	40 months	D	Harmonic	8	856.3	7.3	0.00852505
Red 521	40 months	D	Harmonic	9	868	24.8	0.0285714
Red 521	40 months	D	Harmonic	10	898.2	99.9	0.111222
Red 521	40 months	D	Harmonic	11	979.3	194.9	0.19902
Red 521	40 months	D	Harmonic	12	869.1	7.4	0.00851456
Red 521	40 months	D	Harmonic	13	854.6	8.1	0.00947812
Red 521	40 months	D	Harmonic	14	876.7	56.3	0.0642181
Red 521	40 months	D	Harmonic	15	862.9	7.9	0.00915517
Red 521	40 months	D	Harmonic	16	857.2	8.1	0.00944937
Red 521	40 months	D	Harmonic	17	858.6	6.1	0.00710459
Red 521	40 months	D	Harmonic	18	869.6	25.2	0.0289788
Red 521	40 months	D	Harmonic	19	878.3	48.2	0.0548787
Red 521	40 months	D	Harmonic	20	867.3	5.1	0.00588032
Red 521	40 months	D	Harmonic	21	863.9	11.3	0.0130802
Red 521	40 months	D	Harmonic	22	860.9	6.7	0.00778255
Red 521	40 months	D	Harmonic	23	873.3	51.2	0.0586282
Red 521	40 months	D	Harmonic	24	864.1	29.6	0.0342553
Red 521	40 months	D	Harmonic	25	874.3	56.2	0.06428

### Sheet: CV fo mean across renditions
Supplemental Table 3B. Harmonic Raw Scores from Praat and Calculations of CV Across Syllable Copies
Column	Description
A	Bird ID
B	Age (8, 24, or 40 months post-hatch)
C	Individual Syllable Identifier (A-F)
D	Syllable Type (Harmonic only)
E	Copy Number (up to 25)
F	fo mean (fundamental frequency in Hertz)
G	average of fo mean copies for that syllable
H	standard deviation of the average fo mean from Column G
I	CV (coeffient of variation) across syllable copies calculated from Column H/G
M-P	Summary Table CV across copies from Column I
BirdID	Agecategory	SyllLetter	SyllType	Copy#	fomean	avg mean	stdev	CV (stdev/mean)				Summary Table CV across copies
Red 521	8 months	D	Harmonic	1	800.7							Red 521	D	Harmonic	M2
Red 521	8 months	D	Harmonic	2	798								8 months		0.00489317
Red 521	8 months	D	Harmonic	3	798.7								24 months		0.0694277
Red 521	8 months	D	Harmonic	4	788.3								40 months		0.0400088
Red 521	8 months	D	Harmonic	5	800.8
Red 521	8 months	D	Harmonic	6	795.2
Red 521	8 months	D	Harmonic	7	799
Red 521	8 months	D	Harmonic	8	801.4
Red 521	8 months	D	Harmonic	9	801.3
Red 521	8 months	D	Harmonic	10	800.5
Red 521	8 months	D	Harmonic	11	804.5
Red 521	8 months	D	Harmonic	12	800.3
Red 521	8 months	D	Harmonic	13	795.4
Red 521	8 months	D	Harmonic	14	796.5	798.614	3.90776	0.00489317
Red 521	8 months	D	Harmonic	15
Red 521	8 months	D	Harmonic	16
Red 521	8 months	D	Harmonic	17
Red 521	8 months	D	Harmonic	18
Red 521	8 months	D	Harmonic	19
Red 521	8 months	D	Harmonic	20
Red 521	8 months	D	Harmonic	21
Red 521	8 months	D	Harmonic	22
Red 521	8 months	D	Harmonic	23
Red 521	8 months	D	Harmonic	24
Red 521	8 months	D	Harmonic	25
Red 521	24 months	D	Harmonic	1	866.2
Red 521	24 months	D	Harmonic	2	854.7
Red 521	24 months	D	Harmonic	3	852.6
Red 521	24 months	D	Harmonic	4	853.6
Red 521	24 months	D	Harmonic	5	852.7
Red 521	24 months	D	Harmonic	6	848.3
Red 521	24 months	D	Harmonic	7	854
Red 521	24 months	D	Harmonic	8	848.1
Red 521	24 months	D	Harmonic	9	863.5
Red 521	24 months	D	Harmonic	10	862.9
Red 521	24 months	D	Harmonic	11	854
Red 521	24 months	D	Harmonic	12	851.8
Red 521	24 months	D	Harmonic	13	850.3
Red 521	24 months	D	Harmonic	14	562.3
Red 521	24 months	D	Harmonic	15	852.1
Red 521	24 months	D	Harmonic	16	852.9
Red 521	24 months	D	Harmonic	17	850.4
Red 521	24 months	D	Harmonic	18	842.9
Red 521	24 months	D	Harmonic	19	848.4
Red 521	24 months	D	Harmonic	20	854.5
Red 521	24 months	D	Harmonic	21	850.6
Red 521	24 months	D	Harmonic	22	851.1
Red 521	24 months	D	Harmonic	23	862.3
Red 521	24 months	D	Harmonic	24	844.2
Red 521	24 months	D	Harmonic	25	850.8	841.408	58.417	0.0694277
Red 521	40 months	D	Harmonic	1	940
Red 521	40 months	D	Harmonic	2	926.5
Red 521	40 months	D	Harmonic	3	848
Red 521	40 months	D	Harmonic	4	862.2
Red 521	40 months	D	Harmonic	5	935.3
Red 521	40 months	D	Harmonic	6	813.8
Red 521	40 months	D	Harmonic	7	911.5
Red 521	40 months	D	Harmonic	8	856.3
Red 521	40 months	D	Harmonic	9	868
Red 521	40 months	D	Harmonic	10	898.2
Red 521	40 months	D	Harmonic	11	979.3
Red 521	40 months	D	Harmonic	12	869.1
Red 521	40 months	D	Harmonic	13	854.6
Red 521	40 months	D	Harmonic	14	876.7
Red 521	40 months	D	Harmonic	15	862.9
Red 521	40 months	D	Harmonic	16	857.2
Red 521	40 months	D	Harmonic	17	858.6
Red 521	40 months	D	Harmonic	18	869.6
Red 521	40 months	D	Harmonic	19	878.3
Red 521	40 months	D	Harmonic	20	867.3
Red 521	40 months	D	Harmonic	21	863.9
Red 521	40 months	D	Harmonic	22	860.9
Red 521	40 months	D	Harmonic	23	873.3
Red 521	40 months	D	Harmonic	24	864.1
Red 521	40 months	D	Harmonic	25	874.3	878.796	35.1596	0.0400088
