## Supplementary material for "Voice Changes in Aging Birdsong: A Longitudinal Study in Adult Male Zebra Finches": Supp Table 3C R521 M3.xlsx

### Sheet: R521 M3 stats 
Supplemental Table 3C. SPSS Statistical Output from the Generalized Linear Model for Bird R521 Morning 3.
Values comes from the Tests of Model Effects, reporting the Wald-Chi Square Value for the interaction of age x syllable type, degrees of freedom (df), and p-value (p>0.05 not significant and reported as a 'dash' ).
For significant post-hoc p-values in these cells, they represent the Bonferroni corrected values.
The Fo mean, standard deviation (STD), and CV scores are only reported for the harmonic syllables (interaction with Age only).
Column	Description
A	Bird ID, Song Feature, Syllable Type (Harmonic, Mixed, Noisy)
B	Age comparison (8 months, young adult vs. 24 months, middle age) with p-value
C	Age Comparison (24 months, middle age versus 40 months, older ages) with p-value
D	Age Comparison (8 months, young adult vs. 40 months, older ages) with p-value
Bird R521
	Morning 3
	8 v 24 mo	24 v 40 mo	8 v 40 mo
Syllable Duration, Wald-chi sq =4.141; df=4, p=0.387
Harmonic	-	-	-
Mixed	-	-	-
Noisy	-	-	-
Intensity Mean, Wald-chi sq =7.624; df=4, p=0.106
Harmonic	-	-	-
Mixed	-	-	-
Noisy	-	-	-
CPPS mean, Wald-chi sq =16.489; df=4, p=0.002
Harmonic	-	-	-
Mixed	-	p=0.009	-
Noisy	-	-	-
Fo mean, Wald-chi sq =344.758; df=2, p<0.001
Harmonic	p=0.000	p=0.000	p=0.000
Fo STD, Wald-chi sq =7.155; df=2, p=0.028
Harmonic	-	p=0.023	-
CV within syllable (STD/Fo), Wald-chi sq =7.327; df=2, p=0.026
Harmonic	-	p=0.023	-

### Sheet: R521 M3 features
Supplemental Table 3C. Raw Scores from Praat and GLM Residuals from SPSS
Column	Description							Column	Description
A	Bird ID							L	Corrected Intensity (decibels) from Column F based on bird's chamber location and calibration factor						(CH) Chamber #: Sound Intensity Correction to Original Raw Values
B	Age (8, 24, or 40 months post-hatch)							M-Q	Residual Output from General Linearized Model for song features						1 Add 7.7 dB to each value
C	Individual Syllable Identifier (A-F)														2 Add 3.4 dB to each value
D	Syllable Type (Harmonic, Mixed or Noisy)														3 Subtract 3.4 dB from each value
E	Copy Number (up to 25)														4 Add 4 dB to each value
F	Intensity (decibels)														5 Add 4.5 dB to each value
G	Duration (seconds)														6 Add 5.4 dB to each value
H	fo mean (fundamental frequency in Hertz, only for harmonic syllables)
I	fo std (standard deviation of fo mean in Hertz, only for harmonic syllables)
J	cpps expo (cepstal peak prominence smooth, exponential in decibels)
K	chamber location for finch song recording (used for calibration of intensity in L)
BirdID	Agecategory	SyllLetter	SyllType	Copy#	intensity	duration	fomean	fostd	cppsexpogetall	chamber	corrintensity	Residualduration	Residualcorrinten	Residualcppsgetexpoall	Residualfomean	Residualfostd
Red 521	8 months	A	Noisy	1	53.57	0.112			8	2	56.97	-0.0357917	-2.28292	0.17125
Red 521	8 months	A	Noisy	2
Red 521	8 months	A	Noisy	3	54.04	0.127			7.64	2	57.44	-0.0207917	-1.81292	-0.18875
Red 521	8 months	A	Noisy	4
Red 521	8 months	A	Noisy	5	57.34	0.128			8.16	2	60.74	-0.0197917	1.48708	0.33125
Red 521	8 months	A	Noisy	6	56.74	0.119			8.69	2	60.14	-0.0287917	0.887083	0.86125
Red 521	8 months	A	Noisy	7	53.58	0.116			9.46	2	56.98	-0.0317917	-2.27292	1.63125
Red 521	8 months	A	Noisy	8	55.4	0.109			10.19	2	58.8	-0.0387917	-0.452917	2.36125
Red 521	8 months	A	Noisy	9	56.71	0.112			9.51	2	60.11	-0.0357917	0.857083	1.68125
Red 521	8 months	A	Noisy	10	52.5	0.108			9.62	2	55.9	-0.0397917	-3.35292	1.79125
Red 521	8 months	A	Noisy	11	54.13	0.14			8.31	2	57.53	-0.00779167	-1.72292	0.48125
Red 521	8 months	A	Noisy	12	57.68	0.118			8.49	2	61.08	-0.0297917	1.82708	0.66125
Red 521	8 months	A	Noisy	13	54.93	0.121			8.16	2	58.33	-0.0267917	-0.922917	0.33125
Red 521	8 months	A	Noisy	14	57.49	0.124			7.83	2	60.89	-0.0237917	1.63708	0.00125
Red 521	8 months	A	Noisy	15	59	0.102			7.73	2	62.4	-0.0457917	3.14708	-0.09875
Red 521	8 months	A	Noisy	16	54.57	0.119			8.12	2	57.97	-0.0287917	-1.28292	0.29125
Red 521	8 months	A	Noisy	17	55.27	0.135			8.21	2	58.67	-0.0127917	-0.582917	0.38125
Red 521	8 months	A	Noisy	18	55.03	0.113			8.11	2	58.43	-0.0347917	-0.822917	0.28125
Red 521	8 months	A	Noisy	19	54.96	0.117			8.16	2	58.36	-0.0307917	-0.892917	0.33125
Red 521	8 months	A	Noisy	20	54.12	0.126			8.24	2	57.52	-0.0217917	-1.73292	0.41125
Red 521	8 months	A	Noisy	21	56.53	0.101			8.77	2	59.93	-0.0467917	0.677083	0.94125
Red 521	8 months	A	Noisy	22	52.44	0.117			8.39	2	55.84	-0.0307917	-3.41292	0.56125
Red 521	8 months	A	Noisy	23	53.95	0.119			8.29	2	57.35	-0.0287917	-1.90292	0.46125
Red 521	8 months	A	Noisy	24	54.38	0.108			8.73	2	57.78	-0.0397917	-1.47292	0.90125
Red 521	8 months	A	Noisy	25	54.84	0.108			9.82	2	58.24	-0.0397917	-1.01292	1.99125
Red 521	8 months	B	Noisy	1	55.97	0.181			7.31	2	59.37	0.0332083	0.117083	-0.51875
Red 521	8 months	B	Noisy	2	55.25	0.202			7.16	2	58.65	0.0542083	-0.602917	-0.66875
Red 521	8 months	B	Noisy	3	55.32	0.174			6.85	2	58.72	0.0262083	-0.532917	-0.97875
Red 521	8 months	B	Noisy	4	55.68	0.173			7.29	2	59.08	0.0252083	-0.172917	-0.53875
Red 521	8 months	B	Noisy	5	57.48	0.172			6.93	2	60.88	0.0242083	1.62708	-0.89875
Red 521	8 months	B	Noisy	6	57.67	0.179			7.02	2	61.07	0.0312083	1.81708	-0.80875
Red 521	8 months	B	Noisy	7	57.95	0.176			7.1	2	61.35	0.0282083	2.09708	-0.72875
Red 521	8 months	B	Noisy	8	56.9	0.177			7.14	2	60.3	0.0292083	1.04708	-0.68875
Red 521	8 months	B	Noisy	9	56.97	0.167			7.51	2	60.37	0.0192083	1.11708	-0.31875
Red 521	8 months	B	Noisy	10	55.59	0.194			7.28	2	58.99	0.0462083	-0.262917	-0.54875
Red 521	8 months	B	Noisy	11	58.38	0.17			7.34	2	61.78	0.0222083	2.52708	-0.48875
Red 521	8 months	B	Noisy	12	58.12	0.178			7.31	2	61.52	0.0302083	2.26708	-0.51875
Red 521	8 months	B	Noisy	13	57.29	0.161			7.55	2	60.69	0.0132083	1.43708	-0.27875
Red 521	8 months	B	Noisy	14	57.02	0.179			6.67	2	60.42	0.0312083	1.16708	-1.15875
Red 521	8 months	B	Noisy	15	57.61	0.169			7.06	2	61.01	0.0212083	1.75708	-0.76875
Red 521	8 months	B	Noisy	16	56.62	0.185			7.06	2	60.02	0.0372083	0.767083	-0.76875
Red 521	8 months	B	Noisy	17	57.36	0.166			7.31	2	60.76	0.0182083	1.50708	-0.51875
Red 521	8 months	B	Noisy	18	56.89	0.166			6.79	2	60.29	0.0182083	1.03708	-1.03875
Red 521	8 months	B	Noisy	19	57.11	0.164			7.47	2	60.51	0.0162083	1.25708	-0.35875
Red 521	8 months	B	Noisy	20	54.48	0.186			7.35	2	57.88	0.0382083	-1.37292	-0.47875
Red 521	8 months	B	Noisy	21	56.58	0.189			6.8	2	59.98	0.0412083	0.727083	-1.02875
Red 521	8 months	B	Noisy	22	53.87	0.17			7.42	2	57.27	0.0222083	-1.98292	-0.40875
Red 521	8 months	B	Noisy	23	55.11	0.169			7.26	2	58.51	0.0212083	-0.742917	-0.56875
Red 521	8 months	B	Noisy	24	55.05	0.168			7.21	2	58.45	0.0202083	-0.802917	-0.61875
Red 521	8 months	B	Noisy	25	55.47	0.18			6.96	2	58.87	0.0322083	-0.382917	-0.86875
Red 521	8 months	C	Mixed	1	63.26	0.26			9.12	2	66.66	0.0556164	0.913151	0.0950685
Red 521	8 months	C	Mixed	2	63.29	0.237			9.25	2	66.69	0.0326164	0.943151	0.225068
Red 521	8 months	C	Mixed	3	63.52	0.259			9.43	2	66.92	0.0546164	1.17315	0.405068
Red 521	8 months	C	Mixed	4	63.05	0.253			9	2	66.45	0.0486164	0.703151	-0.0249315
Red 521	8 months	C	Mixed	5	63.56	0.242			9.31	2	66.96	0.0376164	1.21315	0.285068
Red 521	8 months	C	Mixed	6	62.48	0.274			9	2	65.88	0.0696164	0.133151	-0.0249315
Red 521	8 months	C	Mixed	7	63.61	0.243			9.57	2	67.01	0.0386164	1.26315	0.545068
Red 521	8 months	C	Mixed	8	63.97	0.262			9.18	2	67.37	0.0576164	1.62315	0.155068
Red 521	8 months	C	Mixed	9	62.72	0.265			8.87	2	66.12	0.0606164	0.373151	-0.154932
Red 521	8 months	C	Mixed	10	62.66	0.266			8.94	2	66.06	0.0616164	0.313151	-0.0849315
Red 521	8 months	C	Mixed	11	64.12	0.255			9.16	2	67.52	0.0506164	1.77315	0.135068
Red 521	8 months	C	Mixed	12	63.45	0.251			9.52	2	66.85	0.0466164	1.10315	0.495068
Red 521	8 months	C	Mixed	13	62.8	0.252			9.2	2	66.2	0.0476164	0.453151	0.175068
Red 521	8 months	C	Mixed	14	62.98	0.257			9.37	2	66.38	0.0526164	0.633151	0.345068
Red 521	8 months	C	Mixed	15	62.61	0.265			8.82	2	66.01	0.0606164	0.263151	-0.204932
Red 521	8 months	C	Mixed	16	64.05	0.25			9.29	2	67.45	0.0456164	1.70315	0.265068
Red 521	8 months	C	Mixed	17	63.58	0.263			9.22	2	66.98	0.0586164	1.23315	0.195068
Red 521	8 months	C	Mixed	18	63.76	0.241			9.54	2	67.16	0.0366164	1.41315	0.515068
Red 521	8 months	C	Mixed	19	63.06	0.252			9.21	2	66.46	0.0476164	0.713151	0.185068
Red 521	8 months	C	Mixed	20	62.6	0.261			9	2	66	0.0566164	0.253151	-0.0249315
Red 521	8 months	C	Mixed	21	63.45	0.246			9.4	2	66.85	0.0416164	1.10315	0.375068
Red 521	8 months	C	Mixed	22	62.95	0.224			9.58	2	66.35	0.0196164	0.603151	0.555068
Red 521	8 months	C	Mixed	23	62.78	0.251			9.02	2	66.18	0.0466164	0.433151	-0.00493151
Red 521	8 months	C	Mixed	24	61.54	0.242			9.25	2	64.94	0.0376164	-0.806849	0.225068
Red 521	8 months	C	Mixed	25	64.25	0.238			9.77	2	67.65	0.0336164	1.90315	0.745068
Red 521	8 months	D	Harmonic	1	67.67	0.177	812.9	13.7	14.06	2	71.07	0.00596	0.472	-0.4944
Red 521	8 months	D	Harmonic	2	65.7	0.185	808	17	13.82	2	69.1	0.01396	-1.498	-0.7344
Red 521	8 months	D	Harmonic	3	66.31	0.181	797.4	29.6	14.14	2	69.71	0.00996	-0.888	-0.4144
Red 521	8 months	D	Harmonic	4	67.35	0.165	803.6	31.5	14.8	2	70.75	-0.00604	0.152	0.2456
Red 521	8 months	D	Harmonic	5	68.09	0.167	822.4	21.2	14.78	2	71.49	-0.00404	0.892	0.2256
Red 521	8 months	D	Harmonic	6	67.89	0.17	805.7	34.6	14.84	2	71.29	-0.00104	0.692	0.2856
Red 521	8 months	D	Harmonic	7	67.67	0.178	809.5	33.7	14.38	2	71.07	0.00696	0.472	-0.1744
Red 521	8 months	D	Harmonic	8	68.21	0.173	807.8	37.5	14.39	2	71.61	0.00196	1.012	-0.1644
Red 521	8 months	D	Harmonic	9	67.63	0.157	811.8	30.8	14.7	2	71.03	-0.01404	0.432	0.1456
Red 521	8 months	D	Harmonic	10	68.79	0.161	810.7	29.7	15.53	2	72.19	-0.01004	1.592	0.9756
Red 521	8 months	D	Harmonic	11	67.69	0.172	812.1	30	13.9	2	71.09	0.00096	0.492	-0.6544
Red 521	8 months	D	Harmonic	12	67.29	0.157	809.5	22.8	15.54	2	70.69	-0.01404	0.092	0.9856
Red 521	8 months	D	Harmonic	13	67.02	0.183	810.2	24.1	14.08	2	70.42	0.01196	-0.178	-0.4744
Red 521	8 months	D	Harmonic	14	68.04	0.167	809.8	30.7	15.01	2	71.44	-0.00404	0.842	0.4556
Red 521	8 months	D	Harmonic	15	67.99	0.168	805.5	36.3	14.66	2	71.39	-0.00304	0.792	0.1056
Red 521	8 months	D	Harmonic	16	67.96	0.15	805.3	24.6	15.96	2	71.36	-0.02104	0.762	1.4056
Red 521	8 months	D	Harmonic	17	67.58	0.173	818.6	10.7	14.33	2	70.98	0.00196	0.382	-0.2244
Red 521	8 months	D	Harmonic	18	66.08	0.196	803.2	27.1	13.63	2	69.48	0.02496	-1.118	-0.9244
Red 521	8 months	D	Harmonic	19	67.99	0.159	817.2	24.4	14.72	2	71.39	-0.01204	0.792	0.1656
Red 521	8 months	D	Harmonic	20	66.77	0.161	814.5	17.7	14.91	2	70.17	-0.01004	-0.428	0.3556
Red 521	8 months	D	Harmonic	21	68.77	0.166	802.5	33	15.33	2	72.17	-0.00504	1.572	0.7756
Red 521	8 months	D	Harmonic	22	66.42	0.201	808.5	23.8	13.51	2	69.82	0.02996	-0.778	-1.0444
Red 521	8 months	D	Harmonic	23	64.68	0.172	807.6	24.9	14.79	2	68.08	0.00096	-2.518	0.2356
Red 521	8 months	D	Harmonic	24	64.35	0.176	813.5	22.9	13.74	2	67.75	0.00496	-2.848	-0.8144
Red 521	8 months	D	Harmonic	25	66.01	0.161	814.2	32.1	14.31	2	69.41	-0.01004	-1.188	-0.2444
Red 521	8 months	E	Mixed	1	64.27	0.199			9.38	2	67.67	-0.00538356	1.92315	0.355068
Red 521	8 months	E	Mixed	2	64.15	0.202			9.43	2	67.55	-0.00238356	1.80315	0.405068
Red 521	8 months	E	Mixed	3	65.47	0.181			10.13	2	68.87	-0.0233836	3.12315	1.10507
Red 521	8 months	E	Mixed	4	64.38	0.189			9.2	2	67.78	-0.0153836	2.03315	0.175068
Red 521	8 months	E	Mixed	5	67.17	0.187			9.71	2	70.57	-0.0173836	4.82315	0.685068
Red 521	8 months	E	Mixed	6	67.31	0.184			9.84	2	70.71	-0.0203836	4.96315	0.815068
Red 521	8 months	E	Mixed	7	64.57	0.2			9.29	2	67.97	-0.00438356	2.22315	0.265068
Red 521	8 months	E	Mixed	8	65.06	0.202			9.18	2	68.46	-0.00238356	2.71315	0.155068
Red 521	8 months	E	Mixed	9	65.17	0.17			9.67	2	68.57	-0.0343836	2.82315	0.645068
Red 521	8 months	E	Mixed	10	67.45	0.174			10.04	2	70.85	-0.0303836	5.10315	1.01507
Red 521	8 months	E	Mixed	11	66.4	0.168			10.38	2	69.8	-0.0363836	4.05315	1.35507
Red 521	8 months	E	Mixed	12	65.22	0.185			9.49	2	68.62	-0.0193836	2.87315	0.465068
Red 521	8 months	E	Mixed	13	65.77	0.199			9.41	2	69.17	-0.00538356	3.42315	0.385068
Red 521	8 months	E	Mixed	14	65.5	0.179			9.41	2	68.9	-0.0253836	3.15315	0.385068
Red 521	8 months	E	Mixed	15	65.86	0.189			8.66	2	69.26	-0.0153836	3.51315	-0.364932
Red 521	8 months	E	Mixed	16	65.58	0.178			9.39	2	68.98	-0.0263836	3.23315	0.365068
Red 521	8 months	E	Mixed	17	65.27	0.191			9.29	2	68.67	-0.0133836	2.92315	0.265068
Red 521	8 months	E	Mixed	18	65.49	0.177			10.24	2	68.89	-0.0273836	3.14315	1.21507
Red 521	8 months	E	Mixed	19	65.23	0.184			9.12	2	68.63	-0.0203836	2.88315	0.0950685
Red 521	8 months	E	Mixed	20	64.83	0.184			9.54	2	68.23	-0.0203836	2.48315	0.515068
Red 521	8 months	E	Mixed	21	66.12	0.166			10.37	2	69.52	-0.0383836	3.77315	1.34507
Red 521	8 months	E	Mixed	22	65.83	0.179			10.53	2	69.23	-0.0253836	3.48315	1.50507
Red 521	8 months	E	Mixed	23	64.23	0.177			9.79	2	67.63	-0.0273836	1.88315	0.765068
Red 521	8 months	E	Mixed	24	64.15	0.186			9.54	2	67.55	-0.0183836	1.80315	0.515068
Red 521	8 months	E	Mixed	25	65.07	0.187			9.67	2	68.47	-0.0173836	2.72315	0.645068
Red 521	8 months	F	Mixed	1
Red 521	8 months	F	Mixed	2	57.29	0.182			7.55	2	60.69	-0.0223836	-5.05685	-1.47493
Red 521	8 months	F	Mixed	3	57.44	0.174			7.88	2	60.84	-0.0303836	-4.90685	-1.14493
Red 521	8 months	F	Mixed	4	57.68	0.165			8.18	2	61.08	-0.0393836	-4.66685	-0.844932
Red 521	8 months	F	Mixed	5	59.08	0.177			8.38	2	62.48	-0.0273836	-3.26685	-0.644932
Red 521	8 months	F	Mixed	6	59.04	0.188			8.23	2	62.44	-0.0163836	-3.30685	-0.794932
Red 521	8 months	F	Mixed	7	58.15	0.174			7.76	2	61.55	-0.0303836	-4.19685	-1.26493
Red 521	8 months	F	Mixed	8	58.05	0.177			8.46	2	61.45	-0.0273836	-4.29685	-0.564932
Red 521	8 months	F	Mixed	9	57.62	0.184			7.98	2	61.02	-0.0203836	-4.72685	-1.04493
Red 521	8 months	F	Mixed	10	59.75	0.163			8.36	2	63.15	-0.0413836	-2.59685	-0.664932
Red 521	8 months	F	Mixed	11	57.77	0.178			7.77	2	61.17	-0.0263836	-4.57685	-1.25493
Red 521	8 months	F	Mixed	12	58.62	0.166			7.97	2	62.02	-0.0383836	-3.72685	-1.05493
Red 521	8 months	F	Mixed	13	58.39	0.163			8.51	2	61.79	-0.0413836	-3.95685	-0.514932
Red 521	8 months	F	Mixed	14	58.6	0.171			8.16	2	62	-0.0333836	-3.74685	-0.864932
Red 521	8 months	F	Mixed	15
Red 521	8 months	F	Mixed	16	58.39	0.182			7.98	2	61.79	-0.0223836	-3.95685	-1.04493
Red 521	8 months	F	Mixed	17	58.67	0.165			8	2	62.07	-0.0393836	-3.67685	-1.02493
Red 521	8 months	F	Mixed	18	57.08	0.178			8.18	2	60.48	-0.0263836	-5.26685	-0.844932
Red 521	8 months	F	Mixed	19	58.69	0.17			8.1	2	62.09	-0.0343836	-3.65685	-0.924932
Red 521	8 months	F	Mixed	20	57.71	0.181			7.62	2	61.11	-0.0233836	-4.63685	-1.40493
Red 521	8 months	F	Mixed	21	59.65	0.181			8.32	2	63.05	-0.0233836	-2.69685	-0.704932
Red 521	8 months	F	Mixed	22	58.02	0.17			8.55	2	61.42	-0.0343836	-4.32685	-0.474932
Red 521	8 months	F	Mixed	23	57.06	0.159			8.56	2	60.46	-0.0453836	-5.28685	-0.464932
Red 521	8 months	F	Mixed	24	56.67	0.172			8.46	2	60.07	-0.0323836	-5.67685	-0.564932
Red 521	8 months	F	Mixed	25	56.25	0.174			8.14	2	59.65	-0.0303836	-6.09685	-0.884932
Red 521	24 months	A	Noisy	1	49.6	0.113			8.99	2	53	-0.035	-3.88714	0.784694
Red 521	24 months	A	Noisy	2	50.62	0.134			8.98	2	54.02	-0.014	-2.86714	0.774694
Red 521	24 months	A	Noisy	3	51.16	0.107			10.72	2	54.56	-0.041	-2.32714	2.51469
Red 521	24 months	A	Noisy	4
Red 521	24 months	A	Noisy	5	55.81	0.121			9.22	2	59.21	-0.027	2.32286	1.01469
Red 521	24 months	A	Noisy	6	58.04	0.131			8.55	2	61.44	-0.017	4.55286	0.344694
Red 521	24 months	A	Noisy	7	51	0.139			7.11	2	54.4	-0.009	-2.48714	-1.09531
Red 521	24 months	A	Noisy	8	48.14	0.138			8.13	2	51.54	-0.01	-5.34714	-0.0753061
Red 521	24 months	A	Noisy	9	55.25	0.111			9.73	2	58.65	-0.037	1.76286	1.52469
Red 521	24 months	A	Noisy	10	50.38	0.128			8.62	2	53.78	-0.02	-3.10714	0.414694
Red 521	24 months	A	Noisy	11	49.76	0.139			7.81	2	53.16	-0.009	-3.72714	-0.395306
Red 521	24 months	A	Noisy	12	47.39	0.112			8.75	2	50.79	-0.036	-6.09714	0.544694
Red 521	24 months	A	Noisy	13	47.58	0.099			9.8	2	50.98	-0.049	-5.90714	1.59469
Red 521	24 months	A	Noisy	14	53.72	0.117			9.03	2	57.12	-0.031	0.232857	0.824694
Red 521	24 months	A	Noisy	15	46.06	0.121			8.9	2	49.46	-0.027	-7.42714	0.694694
Red 521	24 months	A	Noisy	16	49.79	0.127			8.47	2	53.19	-0.021	-3.69714	0.264694
Red 521	24 months	A	Noisy	17	48.91	0.114			8.59	2	52.31	-0.034	-4.57714	0.384694
Red 521	24 months	A	Noisy	18	53.45	0.115			9.43	2	56.85	-0.033	-0.0371429	1.22469
Red 521	24 months	A	Noisy	19	51.4	0.117			8.69	2	54.8	-0.031	-2.08714	0.484694
Red 521	24 months	A	Noisy	20	51.24	0.11			8.54	2	54.64	-0.038	-2.24714	0.334694
Red 521	24 months	A	Noisy	21	54.47	0.11			9.12	2	57.87	-0.038	0.982857	0.914694
Red 521	24 months	A	Noisy	22	55.8	0.121			8.84	2	59.2	-0.027	2.31286	0.634694
Red 521	24 months	A	Noisy	23	57.25	0.134			8.51	2	60.65	-0.014	3.76286	0.304694
Red 521	24 months	A	Noisy	24	53.73	0.1			8.77	2	57.13	-0.048	0.242857	0.564694
Red 521	24 months	A	Noisy	25	56.8	0.11			9.58	2	60.2	-0.038	3.31286	1.37469
Red 521	24 months	B	Noisy	1	52.69	0.177			7.66	2	56.09	0.029	-0.797143	-0.545306
Red 521	24 months	B	Noisy	2	54.56	0.189			7.64	2	57.96	0.041	1.07286	-0.565306
Red 521	24 months	B	Noisy	3	55.18	0.18			7.25	2	58.58	0.032	1.69286	-0.955306
Red 521	24 months	B	Noisy	4	57.72	0.181			7.64	2	61.12	0.033	4.23286	-0.565306
Red 521	24 months	B	Noisy	5	57.57	0.176			7.59	2	60.97	0.028	4.08286	-0.615306
Red 521	24 months	B	Noisy	6	59.87	0.163			8.29	2	63.27	0.015	6.38286	0.0846939
Red 521	24 months	B	Noisy	7	56.57	0.167			7.55	2	59.97	0.019	3.08286	-0.655306
Red 521	24 months	B	Noisy	8	52.35	0.21			7.02	2	55.75	0.062	-1.13714	-1.18531
Red 521	24 months	B	Noisy	9	54.7	0.169			7.88	2	58.1	0.021	1.21286	-0.325306
Red 521	24 months	B	Noisy	10	53.96	0.168			7.56	2	57.36	0.02	0.472857	-0.645306
Red 521	24 months	B	Noisy	11	53.45	0.174			7.58	2	56.85	0.026	-0.0371429	-0.625306
Red 521	24 months	B	Noisy	12	51.07	0.166			7.79	2	54.47	0.018	-2.41714	-0.415306
Red 521	24 months	B	Noisy	13	53.06	0.199			7.06	2	56.46	0.051	-0.427143	-1.14531
Red 521	24 months	B	Noisy	14	55.33	0.163			8.2	2	58.73	0.015	1.84286	-0.00530612
Red 521	24 months	B	Noisy	15	52.2	0.184			7.29	2	55.6	0.036	-1.28714	-0.915306
Red 521	24 months	B	Noisy	16	53.14	0.169			7.55	2	56.54	0.021	-0.347143	-0.655306
Red 521	24 months	B	Noisy	17	53.05	0.168			7.3	2	56.45	0.02	-0.437143	-0.905306
Red 521	24 months	B	Noisy	18	54.61	0.179			7.54	2	58.01	0.031	1.12286	-0.665306
Red 521	24 months	B	Noisy	19	54.19	0.186			7.38	2	57.59	0.038	0.702857	-0.825306
Red 521	24 months	B	Noisy	20	53.9	0.166			7.11	2	57.3	0.018	0.412857	-1.09531
Red 521	24 months	B	Noisy	21	54.83	0.155			7.92	2	58.23	0.007	1.34286	-0.285306
Red 521	24 months	B	Noisy	22	56.35	0.181			7.41	2	59.75	0.033	2.86286	-0.795306
Red 521	24 months	B	Noisy	23	57.8	0.177			7.63	2	61.2	0.029	4.31286	-0.575306
Red 521	24 months	B	Noisy	24	57.56	0.161			7.95	2	60.96	0.013	4.07286	-0.255306
Red 521	24 months	B	Noisy	25	57.81	0.176			7.39	2	61.21	0.028	4.32286	-0.815306
Red 521	24 months	C	Mixed	1	61.12	0.251			8.68	2	64.52	0.0579067	0.7844	-0.5988
Red 521	24 months	C	Mixed	2	62.12	0.231			9.21	2	65.52	0.0379067	1.7844	-0.0688
Red 521	24 months	C	Mixed	3	61.83	0.256			9	2	65.23	0.0629067	1.4944	-0.2788
Red 521	24 months	C	Mixed	4	65.93	0.238			9.65	2	69.33	0.0449067	5.5944	0.3712
Red 521	24 months	C	Mixed	5	65.17	0.23			8.93	2	68.57	0.0369067	4.8344	-0.3488
Red 521	24 months	C	Mixed	6	65.6	0.24			9.23	2	69	0.0469067	5.2644	-0.0488
Red 521	24 months	C	Mixed	7	64.24	0.255			8.98	2	67.64	0.0619067	3.9044	-0.2988
Red 521	24 months	C	Mixed	8	60.49	0.248			8.94	2	63.89	0.0549067	0.1544	-0.3388
Red 521	24 months	C	Mixed	9	58.68	0.24			8.91	2	62.08	0.0469067	-1.6556	-0.3688
Red 521	24 months	C	Mixed	10	60.49	0.264			8.65	2	63.89	0.0709067	0.1544	-0.6288
Red 521	24 months	C	Mixed	11	58.55	0.249			8.55	2	61.95	0.0559067	-1.7856	-0.7288
Red 521	24 months	C	Mixed	12	59.33	0.238			8.95	2	62.73	0.0449067	-1.0056	-0.3288
Red 521	24 months	C	Mixed	13	58.36	0.247			8.76	2	61.76	0.0539067	-1.9756	-0.5188
Red 521	24 months	C	Mixed	14	59.93	0.248			9.21	2	63.33	0.0549067	-0.4056	-0.0688
Red 521	24 months	C	Mixed	15	58.67	0.247			9.17	2	62.07	0.0539067	-1.6656	-0.1088
Red 521	24 months	C	Mixed	16	58.7	0.253			9.01	2	62.1	0.0599067	-1.6356	-0.2688
Red 521	24 months	C	Mixed	17	60.13	0.235			8.94	2	63.53	0.0419067	-0.2056	-0.3388
Red 521	24 months	C	Mixed	18	60.51	0.24			9.21	2	63.91	0.0469067	0.1744	-0.0688
Red 521	24 months	C	Mixed	19	60.95	0.229			9.05	2	64.35	0.0359067	0.6144	-0.2288
Red 521	24 months	C	Mixed	20	60.43	0.248			8.68	2	63.83	0.0549067	0.0944	-0.5988
Red 521	24 months	C	Mixed	21	60.63	0.261			8.72	2	64.03	0.0679067	0.2944	-0.5588
Red 521	24 months	C	Mixed	22	62.61	0.245			9.26	2	66.01	0.0519067	2.2744	-0.0188
Red 521	24 months	C	Mixed	23	62.61	0.265			8.82	2	66.01	0.0719067	2.2744	-0.4588
Red 521	24 months	C	Mixed	24	63.66	0.251			9.05	2	67.06	0.0579067	3.3244	-0.2288
Red 521	24 months	C	Mixed	25	63.55	0.239			9.11	2	66.95	0.0459067	3.2144	-0.1688
Red 521	24 months	D	Harmonic	1	64.43	0.161	866.2	7	14.19	2	67.83	0.00548	-0.0192	-0.2736	16.568	-7.644
Red 521	24 months	D	Harmonic	2	63.23	0.172	854.3	6.6	13.28	2	66.63	0.01648	-1.2192	-1.1836	4.668	-8.044
Red 521	24 months	D	Harmonic	3	63.15	0.172	856.1	26.9	13.01	2	66.55	0.01648	-1.2992	-1.4536	6.468	12.256
Red 521	24 months	D	Harmonic	4	68.66	0.15	861.2	19.9	15.26	2	72.06	-0.00552	4.2108	0.7964	11.568	5.256
Red 521	24 months	D	Harmonic	5	68.66	0.149	849.8	8.4	15.59	2	72.06	-0.00652	4.2108	1.1264	0.168	-6.244
Red 521	24 months	D	Harmonic	6	67.97	0.146	843.3	8	15.74	2	71.37	-0.00952	3.5208	1.2764	-6.332	-6.644
Red 521	24 months	D	Harmonic	7	67.15	0.161	852.3	7.1	14.64	2	70.55	0.00548	2.7008	0.1764	2.668	-7.544
Red 521	24 months	D	Harmonic	8	62.49	0.151	867	68.5	14.78	2	65.89	-0.00452	-1.9592	0.3164	17.368	53.856
Red 521	24 months	D	Harmonic	9	63.1	0.168	851.8	34.4	13.56	2	66.5	0.01248	-1.3492	-0.9036	2.168	19.756
Red 521	24 months	D	Harmonic	10	65.5	0.156	835.5	4	14.12	2	68.9	0.00048	1.0508	-0.3436	-14.132	-10.644
Red 521	24 months	D	Harmonic	11	60.78	0.171	842.1	9.1	13.49	2	64.18	0.01548	-3.6692	-0.9736	-7.532	-5.544
Red 521	24 months	D	Harmonic	12	60.95	0.15	848.4	5.9	14.68	2	64.35	-0.00552	-3.4992	0.2164	-1.232	-8.744
Red 521	24 months	D	Harmonic	13	62.33	0.157	844.8	6	14.32	2	65.73	0.00148	-2.1192	-0.1436	-4.832	-8.644
Red 521	24 months	D	Harmonic	14	63.83	0.16	847.6	5.3	14.23	2	67.23	0.00448	-0.6192	-0.2336	-2.032	-9.344
Red 521	24 months	D	Harmonic	15	62.07	0.148	868	58	14.76	2	65.47	-0.00752	-2.3792	0.2964	18.368	43.356
Red 521	24 months	D	Harmonic	16	63.9	0.147	847.7	4.8	14.43	2	67.3	-0.00852	-0.5492	-0.0336	-1.932	-9.844
Red 521	24 months	D	Harmonic	17	62.33	0.158	839.3	6.1	14.07	2	65.73	0.00248	-2.1192	-0.3936	-10.332	-8.544
Red 521	24 months	D	Harmonic	18	62.38	0.142	838.2	4.9	15.66	2	65.78	-0.01352	-2.0692	1.1964	-11.432	-9.744
Red 521	24 months	D	Harmonic	19	64.13	0.15	847.3	7.9	14.81	2	67.53	-0.00552	-0.3192	0.3464	-2.332	-6.744
Red 521	24 months	D	Harmonic	20	62.89	0.157	861.2	30.1	14.04	2	66.29	0.00148	-1.5592	-0.4236	11.568	15.456
Red 521	24 months	D	Harmonic	21	66.06	0.15	841.9	7.9	14.76	2	69.46	-0.00552	1.6108	0.2964	-7.732	-6.744
Red 521	24 months	D	Harmonic	22	64.89	0.159	851.8	11.4	14.06	2	68.29	0.00348	0.4408	-0.4036	2.168	-3.244
Red 521	24 months	D	Harmonic	23	66.46	0.146	840.5	5.2	15.06	2	69.86	-0.00952	2.0108	0.5964	-9.132	-9.444
Red 521	24 months	D	Harmonic	24	66.28	0.154	845.6	6.9	14.07	2	69.68	-0.00152	1.8308	-0.3936	-4.032	-7.744
Red 521	24 months	D	Harmonic	25	67.61	0.153	838.9	5.8	14.98	2	71.01	-0.00252	3.1608	0.5164	-10.732	-8.844
Red 521	24 months	E	Mixed	1	65.17	0.164			10.08	2	68.57	-0.0290933	4.8344	0.8012
Red 521	24 months	E	Mixed	2	63.86	0.168			10.12	2	67.26	-0.0250933	3.5244	0.8412
Red 521	24 months	E	Mixed	3	64.38	0.15			10.79	2	67.78	-0.0430933	4.0444	1.5112
Red 521	24 months	E	Mixed	4	65.05	0.159			10.46	2	68.45	-0.0340933	4.7144	1.1812
Red 521	24 months	E	Mixed	5	64.37	0.162			10.82	2	67.77	-0.0310933	4.0344	1.5412
Red 521	24 months	E	Mixed	6	63.88	0.175			10.49	2	67.28	-0.0180933	3.5444	1.2112
Red 521	24 months	E	Mixed	7	64.81	0.17			10.26	2	68.21	-0.0230933	4.4744	0.9812
Red 521	24 months	E	Mixed	8	62.35	0.164			10.35	2	65.75	-0.0290933	2.0144	1.0712
Red 521	24 months	E	Mixed	9	62.74	0.176			9.98	2	66.14	-0.0170933	2.4044	0.7012
Red 521	24 months	E	Mixed	10	63.21	0.188			9.54	2	66.61	-0.00509333	2.8744	0.2612
Red 521	24 months	E	Mixed	11	61.42	0.161			10.75	2	64.82	-0.0320933	1.0844	1.4712
Red 521	24 months	E	Mixed	12	61.22	0.166			10.17	2	64.62	-0.0270933	0.8844	0.8912
Red 521	24 months	E	Mixed	13	62.1	0.159			10.56	2	65.5	-0.0340933	1.7644	1.2812
Red 521	24 months	E	Mixed	14	62.64	0.163			10.14	2	66.04	-0.0300933	2.3044	0.8612
Red 521	24 months	E	Mixed	15	60.76	0.184			9.63	2	64.16	-0.00909333	0.4244	0.3512
Red 521	24 months	E	Mixed	16	63.42	0.161			10.28	2	66.82	-0.0320933	3.0844	1.0012
Red 521	24 months	E	Mixed	17	63.75	0.155			10.82	2	67.15	-0.0380933	3.4144	1.5412
Red 521	24 months	E	Mixed	18	63.28	0.157			10.73	2	66.68	-0.0360933	2.9444	1.4512
Red 521	24 months	E	Mixed	19	63.1	0.169			10.43	2	66.5	-0.0240933	2.7644	1.1512
Red 521	24 months	E	Mixed	20	63.23	0.174			9.82	2	66.63	-0.0190933	2.8944	0.5412
Red 521	24 months	E	Mixed	21	63.28	0.165			10.61	2	66.68	-0.0280933	2.9444	1.3312
Red 521	24 months	E	Mixed	22	64	0.17			9.84	2	67.4	-0.0230933	3.6644	0.5612
Red 521	24 months	E	Mixed	23	64.51	0.155			10.74	2	67.91	-0.0380933	4.1744	1.4612
Red 521	24 months	E	Mixed	24	63.12	0.164			9.96	2	66.52	-0.0290933	2.7844	0.6812
Red 521	24 months	E	Mixed	25	64.2	0.176			10.49	2	67.6	-0.0170933	3.8644	1.2112
Red 521	24 months	F	Mixed	1	56.79	0.171			8.11	2	60.19	-0.0220933	-3.5456	-1.1688
Red 521	24 months	F	Mixed	2	56.7	0.17			8.35	2	60.1	-0.0230933	-3.6356	-0.9288
Red 521	24 months	F	Mixed	3	56.62	0.166			8.57	2	60.02	-0.0270933	-3.7156	-0.7088
Red 521	24 months	F	Mixed	4	58.53	0.172			8.57	2	61.93	-0.0210933	-1.8056	-0.7088
Red 521	24 months	F	Mixed	5	59.32	0.155			9.06	2	62.72	-0.0380933	-1.0156	-0.2188
Red 521	24 months	F	Mixed	6	59.15	0.166			8.53	2	62.55	-0.0270933	-1.1856	-0.7488
Red 521	24 months	F	Mixed	7	57.93	0.158			8.69	2	61.33	-0.0350933	-2.4056	-0.5888
Red 521	24 months	F	Mixed	8	56.18	0.164			8.58	2	59.58	-0.0290933	-4.1556	-0.6988
Red 521	24 months	F	Mixed	9	55.66	0.154			8.82	2	59.06	-0.0390933	-4.6756	-0.4588
Red 521	24 months	F	Mixed	10	56.31	0.179			7.98	2	59.71	-0.0140933	-4.0256	-1.2988
Red 521	24 months	F	Mixed	11	54.49	0.176			8.57	2	57.89	-0.0170933	-5.8456	-0.7088
Red 521	24 months	F	Mixed	12	55.46	0.175			8.42	2	58.86	-0.0180933	-4.8756	-0.8588
Red 521	24 months	F	Mixed	13	55.74	0.168			8.63	2	59.14	-0.0250933	-4.5956	-0.6488
Red 521	24 months	F	Mixed	14	54.7	0.173			8.18	2	58.1	-0.0200933	-5.6356	-1.0988
Red 521	24 months	F	Mixed	15	56.07	0.161			8.87	2	59.47	-0.0320933	-4.2656	-0.4088
Red 521	24 months	F	Mixed	16	55.84	0.167			8.52	2	59.24	-0.0260933	-4.4956	-0.7588
Red 521	24 months	F	Mixed	17	53.83	0.177			8.47	2	57.23	-0.0160933	-6.5056	-0.8088
Red 521	24 months	F	Mixed	18	53.53	0.179			8.41	2	56.93	-0.0140933	-6.8056	-0.8688
Red 521	24 months	F	Mixed	19	55.64	0.158			8.81	2	59.04	-0.0350933	-4.6956	-0.4688
Red 521	24 months	F	Mixed	20	54.71	0.164			8.52	2	58.11	-0.0290933	-5.6256	-0.7588
Red 521	24 months	F	Mixed	21	54.97	0.172			8.74	2	58.37	-0.0210933	-5.3656	-0.5388
Red 521	24 months	F	Mixed	22	56.06	0.167			7.98	2	59.46	-0.0260933	-4.2756	-1.2988
Red 521	24 months	F	Mixed	23	57.28	0.163			8.44	2	60.68	-0.0300933	-3.0556	-0.8388
Red 521	24 months	F	Mixed	24	57.07	0.162			8.26	2	60.47	-0.0310933	-3.2656	-1.0188
Red 521	24 months	F	Mixed	25	58.45	0.162			9.3	2	61.85	-0.0310933	-1.8856	0.0212
Red 521	40 months	A	Noisy	1	49.02	0.113			9.15	2	52.42	-0.03	-3.93204	0.932041
Red 521	40 months	A	Noisy	2	53.01	0.119			9.23	2	56.41	-0.024	0.0579592	1.01204
Red 521	40 months	A	Noisy	3	50.76	0.114			8.46	2	54.16	-0.029	-2.19204	0.242041
Red 521	40 months	A	Noisy	4	48.53	0.104			11.04	2	51.93	-0.039	-4.42204	2.82204
Red 521	40 months	A	Noisy	5	49.64	0.133			8.35	2	53.04	-0.01	-3.31204	0.132041
Red 521	40 months	A	Noisy	6	53.28	0.118			10.75	2	56.68	-0.025	0.327959	2.53204
Red 521	40 months	A	Noisy	7	52.58	0.121			8.31	2	55.98	-0.022	-0.372041	0.0920408
Red 521	40 months	A	Noisy	8	52.42	0.121			8.78	2	55.82	-0.022	-0.532041	0.562041
Red 521	40 months	A	Noisy	9	51.48	0.096			9.86	2	54.88	-0.047	-1.47204	1.64204
Red 521	40 months	A	Noisy	10	53.13	0.111			8.26	2	56.53	-0.032	0.177959	0.0420408
Red 521	40 months	A	Noisy	11	52.35	0.125			8.75	2	55.75	-0.018	-0.602041	0.532041
Red 521	40 months	A	Noisy	12	48.2	0.151			7.52	2	51.6	0.008	-4.75204	-0.697959
Red 521	40 months	A	Noisy	13	51.94	0.109			8.82	2	55.34	-0.034	-1.01204	0.602041
Red 521	40 months	A	Noisy	14	50.07	0.133			8.35	2	53.47	-0.01	-2.88204	0.132041
Red 521	40 months	A	Noisy	15	50.01	0.11			8.49	2	53.41	-0.033	-2.94204	0.272041
Red 521	40 months	A	Noisy	16	52.64	0.122			8.59	2	56.04	-0.021	-0.312041	0.372041
Red 521	40 months	A	Noisy	17	55.09	0.1			9.92	2	58.49	-0.043	2.13796	1.70204
Red 521	40 months	A	Noisy	18	52.84	0.126			8.24	2	56.24	-0.017	-0.112041	0.0220408
Red 521	40 months	A	Noisy	19	52.85	0.104			9.02	2	56.25	-0.039	-0.102041	0.802041
Red 521	40 months	A	Noisy	20	54.58	0.111			9.34	2	57.98	-0.032	1.62796	1.12204
Red 521	40 months	A	Noisy	21	53.72	0.1			8.68	2	57.12	-0.043	0.767959	0.462041
Red 521	40 months	A	Noisy	22	50.52	0.091			11.58	2	53.92	-0.052	-2.43204	3.36204
Red 521	40 months	A	Noisy	23	51.38	0.121			8.72	2	54.78	-0.022	-1.57204	0.502041
Red 521	40 months	A	Noisy	24
Red 521	40 months	A	Noisy	25	47.86	0.097			9.8	2	51.26	-0.046	-5.09204	1.58204
Red 521	40 months	B	Noisy	1	52.71	0.169			7.68	2	56.11	0.026	-0.242041	-0.537959
Red 521	40 months	B	Noisy	2	54.37	0.182			7.57	2	57.77	0.039	1.41796	-0.647959
Red 521	40 months	B	Noisy	3	54.07	0.162			7.46	2	57.47	0.019	1.11796	-0.757959
Red 521	40 months	B	Noisy	4	54.55	0.178			7.38	2	57.95	0.035	1.59796	-0.837959
Red 521	40 months	B	Noisy	5	52.25	0.179			7.14	2	55.65	0.036	-0.702041	-1.07796
Red 521	40 months	B	Noisy	6	55.78	0.171			7.43	2	59.18	0.028	2.82796	-0.787959
Red 521	40 months	B	Noisy	7	54.89	0.177			7.45	2	58.29	0.034	1.93796	-0.767959
Red 521	40 months	B	Noisy	8	54.53	0.175			7.07	2	57.93	0.032	1.57796	-1.14796
Red 521	40 months	B	Noisy	9	54.07	0.175			7.15	2	57.47	0.032	1.11796	-1.06796
Red 521	40 months	B	Noisy	10	55.31	0.167			7.18	2	58.71	0.024	2.35796	-1.03796
Red 521	40 months	B	Noisy	11	54.31	0.175			7.17	2	57.71	0.032	1.35796	-1.04796
Red 521	40 months	B	Noisy	12	52.69	0.156			7.02	2	56.09	0.013	-0.262041	-1.19796
Red 521	40 months	B	Noisy	13	54.02	0.165			7.26	2	57.42	0.022	1.06796	-0.957959
Red 521	40 months	B	Noisy	14	54.16	0.151			7.35	2	57.56	0.008	1.20796	-0.867959
Red 521	40 months	B	Noisy	15	53.79	0.161			7.75	2	57.19	0.018	0.837959	-0.467959
Red 521	40 months	B	Noisy	16	54.58	0.171			7.6	2	57.98	0.028	1.62796	-0.617959
Red 521	40 months	B	Noisy	17	55.41	0.171			7.58	2	58.81	0.028	2.45796	-0.637959
Red 521	40 months	B	Noisy	18	54.71	0.18			7.34	2	58.11	0.037	1.75796	-0.877959
Red 521	40 months	B	Noisy	19	53.95	0.179			7.4	2	57.35	0.036	0.997959	-0.817959
Red 521	40 months	B	Noisy	20	55.14	0.171			7.52	2	58.54	0.028	2.18796	-0.697959
Red 521	40 months	B	Noisy	21	55.58	0.169			7.26	2	58.98	0.026	2.62796	-0.957959
Red 521	40 months	B	Noisy	22	54.73	0.169			7.48	2	58.13	0.026	1.77796	-0.737959
Red 521	40 months	B	Noisy	23	55.91	0.143			7.53	2	59.31	-1.1e-16	2.95796	-0.687959
Red 521	40 months	B	Noisy	24	54.11	0.192			7.22	2	57.51	0.049	1.15796	-0.997959
Red 521	40 months	B	Noisy	25	51.13	0.169			7.68	2	54.53	0.026	-1.82204	-0.537959
Red 521	40 months	C	Mixed	1	59.78	0.245			8.29	2	63.18	0.0484615	0.304	-0.476154
Red 521	40 months	C	Mixed	2	59.7	0.238			8.47	2	63.1	0.0414615	0.224	-0.296154
Red 521	40 months	C	Mixed	3	59.14	0.242			8.29	2	62.54	0.0454615	-0.336	-0.476154
Red 521	40 months	C	Mixed	4	60.08	0.252			8.32	2	63.48	0.0554615	0.604	-0.446154
Red 521	40 months	C	Mixed	5	59.68	0.25			8.68	2	63.08	0.0534615	0.204	-0.0861538
Red 521	40 months	C	Mixed	6	61.23	0.261			8.63	2	64.63	0.0644615	1.754	-0.136154
Red 521	40 months	C	Mixed	7	60.87	0.246			8.77	2	64.27	0.0494615	1.394	0.00384615
Red 521	40 months	C	Mixed	8	60	0.254			8.58	2	63.4	0.0574615	0.524	-0.186154
Red 521	40 months	C	Mixed	9	59.46	0.258			8.3	2	62.86	0.0614615	-0.016	-0.466154
Red 521	40 months	C	Mixed	10	60.49	0.239			8.68	2	63.89	0.0424615	1.014	-0.0861538
Red 521	40 months	C	Mixed	11	60.06	0.232			8.72	2	63.46	0.0354615	0.584	-0.0461538
Red 521	40 months	C	Mixed	12	60.46	0.246			8.16	2	63.86	0.0494615	0.984	-0.606154
Red 521	40 months	C	Mixed	13	60.58	0.246			8.36	2	63.98	0.0494615	1.104	-0.406154
Red 521	40 months	C	Mixed	14	60.34	0.262			8.5	2	63.74	0.0654615	0.864	-0.266154
Red 521	40 months	C	Mixed	15	59.83	0.234			8.85	2	63.23	0.0374615	0.354	0.0838462
Red 521	40 months	C	Mixed	16	60.19	0.252			8.38	2	63.59	0.0554615	0.714	-0.386154
Red 521	40 months	C	Mixed	17	61.53	0.228			9.02	2	64.93	0.0314615	2.054	0.253846
Red 521	40 months	C	Mixed	18	59.66	0.247			8.61	2	63.06	0.0504615	0.184	-0.156154
Red 521	40 months	C	Mixed	19	59.73	0.259			8.23	2	63.13	0.0624615	0.254	-0.536154
Red 521	40 months	C	Mixed	20	59.81	0.269			8.72	2	63.21	0.0724615	0.334	-0.0461538
Red 521	40 months	C	Mixed	21	60.54	0.233			9.2	2	63.94	0.0364615	1.064	0.433846
Red 521	40 months	C	Mixed	22	60.11	0.243			8.81	2	63.51	0.0464615	0.634	0.0438462
Red 521	40 months	C	Mixed	23	61.07	0.245			8.42	2	64.47	0.0484615	1.594	-0.346154
Red 521	40 months	C	Mixed	24	60.9	0.228			9.14	2	64.3	0.0314615	1.424	0.373846
Red 521	40 months	C	Mixed	25	58.03	0.236			8.98	2	61.43	0.0394615	-1.446	0.213846
Red 521	40 months	D	Harmonic	1	60.45	0.138	871.1	14.5	14.57	2	63.85	-0.01152	-1.6196	0.6612	0.18	-22.08
Red 521	40 months	D	Harmonic	2	59.18	0.164	858.2	5.1	13.75	2	62.58	0.01448	-2.8896	-0.1588	-12.72	-31.48
Red 521	40 months	D	Harmonic	3	58.66	0.17	890.3	136.7	13.44	2	62.06	0.02048	-3.4096	-0.4688	19.38	100.12
Red 521	40 months	D	Harmonic	4	58.97	0.157	937.6	203	13.86	2	62.37	0.00748	-3.0996	-0.0488	66.68	166.42
Red 521	40 months	D	Harmonic	5	60.9	0.146	853.5	12.5	14.41	2	64.3	-0.00352	-1.1696	0.5012	-17.42	-24.08
Red 521	40 months	D	Harmonic	6	65.03	0.13	859.6	27.3	15.57	2	68.43	-0.01952	2.9604	1.6612	-11.32	-9.28
Red 521	40 months	D	Harmonic	7	64.55	0.147	850.9	6.1	14.67	2	67.95	-0.00252	2.4804	0.7612	-20.02	-30.48
Red 521	40 months	D	Harmonic	8	63.63	0.133	856	23	15.16	2	67.03	-0.01652	1.5604	1.2512	-14.92	-13.58
Red 521	40 months	D	Harmonic	9	63.33	0.158	870.9	30.8	13.55	2	66.73	0.00848	1.2604	-0.3588	-0.02	-5.78
Red 521	40 months	D	Harmonic	10	63.3	0.16	868.9	24.7	13.35	2	66.7	0.01048	1.2304	-0.5588	-2.02	-11.88
Red 521	40 months	D	Harmonic	11	62.71	0.152	865.2	23.9	13.52	2	66.11	0.00248	0.6404	-0.3888	-5.72	-12.68
Red 521	40 months	D	Harmonic	12	63.82	0.16	871.1	22.9	12.51	2	67.22	0.01048	1.7504	-1.3988	0.18	-13.68
Red 521	40 months	D	Harmonic	13	65.47	0.156	861	8.7	13.78	2	68.87	0.00648	3.4004	-0.1288	-9.92	-27.88
Red 521	40 months	D	Harmonic	14	64.19	0.145	864	5	13.78	2	67.59	-0.00452	2.1204	-0.1288	-6.92	-31.58
Red 521	40 months	D	Harmonic	15	58.56	0.146	871.7	3.9	14.52	2	61.96	-0.00352	-3.5096	0.6112	0.78	-32.68
Red 521	40 months	D	Harmonic	16	59.2	0.15	863.8	15.2	14.1	2	62.6	0.00048	-2.8696	0.1912	-7.12	-21.38
Red 521	40 months	D	Harmonic	17	60.68	0.148	862.4	4.4	13.73	2	64.08	-0.00152	-1.3896	-0.1788	-8.52	-32.18
Red 521	40 months	D	Harmonic	18	59.29	0.153	877.5	58.3	13.53	2	62.69	0.00348	-2.7796	-0.3788	6.58	21.72
Red 521	40 months	D	Harmonic	19	62.44	0.145	889.4	82.8	14.24	2	65.84	-0.00452	0.3704	0.3312	18.48	46.22
Red 521	40 months	D	Harmonic	20	61.38	0.165	898.4	105.7	13.16	2	64.78	0.01548	-0.6896	-0.7488	27.48	69.12
Red 521	40 months	D	Harmonic	21	64.98	0.112	864.2	4.9	12.02	2	68.38	-0.03752	2.9104	-1.8888	-6.72	-31.68
Red 521	40 months	D	Harmonic	22	62.93	0.162	859.7	21.9	13.42	2	66.33	0.01248	0.8604	-0.4888	-11.22	-14.68
Red 521	40 months	D	Harmonic	23	63.34	0.168	872	27.9	12.78	2	66.74	0.01848	1.2704	-1.1288	1.08	-8.68
Red 521	40 months	D	Harmonic	24	64.21	0.13	869.3	35.3	15.09	2	67.61	-0.01952	2.1404	1.1812	-1.62	-1.28
Red 521	40 months	D	Harmonic	25	60.54	0.143	866.3	10	15.21	2	63.94	-0.00652	-1.5296	1.3012	-4.62	-26.58
Red 521	40 months	E	Mixed	1	61.95	0.152			10.49	2	65.35	-0.0445385	2.474	1.72385
Red 521	40 months	E	Mixed	2	60.16	0.183			9.66	2	63.56	-0.0135385	0.684	0.893846
Red 521	40 months	E	Mixed	3	61.33	0.164			9.85	2	64.73	-0.0325385	1.854	1.08385
Red 521	40 months	E	Mixed	4	61.61	0.155			10.33	2	65.01	-0.0415385	2.134	1.56385
Red 521	40 months	E	Mixed	5	62.8	0.184			9.05	2	66.2	-0.0125385	3.324	0.283846
Red 521	40 months	E	Mixed	6	63.59	0.159			10.17	2	66.99	-0.0375385	4.114	1.40385
Red 521	40 months	E	Mixed	7
Red 521	40 months	E	Mixed	8	62.9	0.162			9.76	2	66.3	-0.0345385	3.424	0.993846
Red 521	40 months	E	Mixed	9	62.18	0.167			9.03	2	65.58	-0.0295385	2.704	0.263846
Red 521	40 months	E	Mixed	10	63.38	0.159			10.24	2	66.78	-0.0375385	3.904	1.47385
Red 521	40 months	E	Mixed	11	63.23	0.163			9.56	2	66.63	-0.0335385	3.754	0.793846
Red 521	40 months	E	Mixed	12	62.34	0.16			9.86	2	65.74	-0.0365385	2.864	1.09385
Red 521	40 months	E	Mixed	13	63.5	0.161			9.62	2	66.9	-0.0355385	4.024	0.853846
Red 521	40 months	E	Mixed	14	62.3	0.166			9.11	2	65.7	-0.0305385	2.824	0.343846
Red 521	40 months	E	Mixed	15
Red 521	40 months	E	Mixed	16	62.47	0.171			8.95	2	65.87	-0.0255385	2.994	0.183846
Red 521	40 months	E	Mixed	17	63.44	0.152			10.07	2	66.84	-0.0445385	3.964	1.30385
Red 521	40 months	E	Mixed	18	62.49	0.171			9.47	2	65.89	-0.0255385	3.014	0.703846
Red 521	40 months	E	Mixed	19	64.67	0.158			10.19	2	68.07	-0.0385385	5.194	1.42385
Red 521	40 months	E	Mixed	20	63.37	0.191			9.61	2	66.77	-0.00553846	3.894	0.843846
Red 521	40 months	E	Mixed	21
Red 521	40 months	E	Mixed	22
Red 521	40 months	E	Mixed	23	62.97	0.173			9.57	2	66.37	-0.0235385	3.494	0.803846
Red 521	40 months	E	Mixed	24	62	0.17			9.55	2	65.4	-0.0265385	2.524	0.783846
Red 521	40 months	E	Mixed	25	60.16	0.178			9.4	2	63.56	-0.0185385	0.684	0.633846
Red 521	40 months	F	Mixed	1
Red 521	40 months	F	Mixed	2
Red 521	40 months	F	Mixed	3	54.85	0.162			8.7	2	58.25	-0.0345385	-4.626	-0.0661538
Red 521	40 months	F	Mixed	4	54.22	0.177			8.22	2	57.62	-0.0195385	-5.256	-0.546154
Red 521	40 months	F	Mixed	5	55.3	0.169			8.26	2	58.7	-0.0275385	-4.176	-0.506154
Red 521	40 months	F	Mixed	6	55.17	0.176			8.35	2	58.57	-0.0205385	-4.306	-0.416154
Red 521	40 months	F	Mixed	7	56.56	0.15			6.74	2	59.96	-0.0465385	-2.916	-2.02615
Red 521	40 months	F	Mixed	8	54.78	0.167			8.2	2	58.18	-0.0295385	-4.696	-0.566154
Red 521	40 months	F	Mixed	9	55.51	0.166			7.93	2	58.91	-0.0305385	-3.966	-0.836154
Red 521	40 months	F	Mixed	10	55.47	0.15			8.46	2	58.87	-0.0465385	-4.006	-0.306154
Red 521	40 months	F	Mixed	11	54.36	0.182			7.96	2	57.76	-0.0145385	-5.116	-0.806154
Red 521	40 months	F	Mixed	12	55.32	0.152			7.65	2	58.72	-0.0445385	-4.156	-1.11615
Red 521	40 months	F	Mixed	13	55.79	0.158			8.09	2	59.19	-0.0385385	-3.686	-0.676154
Red 521	40 months	F	Mixed	14	54.43	0.177			7.68	2	57.83	-0.0195385	-5.046	-1.08615
Red 521	40 months	F	Mixed	15	58.44	0.125			7.13	2	61.84	-0.0715385	-1.036	-1.63615
Red 521	40 months	F	Mixed	16	54.93	0.166			7.82	2	58.33	-0.0305385	-4.546	-0.946154
Red 521	40 months	F	Mixed	17	54.46	0.181			7.76	2	57.86	-0.0155385	-5.016	-1.00615
Red 521	40 months	F	Mixed	18
Red 521	40 months	F	Mixed	19	55.57	0.161			8.33	2	58.97	-0.0355385	-3.906	-0.436154
Red 521	40 months	F	Mixed	20
Red 521	40 months	F	Mixed	21
Red 521	40 months	F	Mixed	22
Red 521	40 months	F	Mixed	23	56.08	0.164			8.41	2	59.48	-0.0325385	-3.396	-0.356154
Red 521	40 months	F	Mixed	24	55.1	0.173			7.88	2	58.5	-0.0235385	-4.376	-0.886154
Red 521	40 months	F	Mixed	25	53.49	0.175			7.58	2	56.89	-0.0215385	-5.986	-1.18615

### Sheet: CV within fo mean
Supplemental Table 3C. Harmonic Raw Scores from Praat and Calculations for CV within a Syllable
Column	Description
A	Bird ID
B	Age (8, 24, or 40 months post-hatch)
C	Individual Syllable Identifier (A-F)
D	Syllable Type (Harmonic only)
E	Copy Number (up to 25)
F	fo mean (fundamental frequency in Hertz)
G	fo std (standard deviation of fo mean in Hertz)
H	CV (coeffient of variation) within that syllable copy calculated from Column G/F
BirdID	Agecategory	SyllLetter	SyllType	Copy#	fomean	fostd	CV fostd/fo mean
Red 521	8 months	D	Harmonic	1	812.9	13.7	0.0168532
Red 521	8 months	D	Harmonic	2	808	17	0.0210396
Red 521	8 months	D	Harmonic	3	797.4	29.6	0.0371206
Red 521	8 months	D	Harmonic	4	803.6	31.5	0.0391986
Red 521	8 months	D	Harmonic	5	822.4	21.2	0.0257782
Red 521	8 months	D	Harmonic	6	805.7	34.6	0.042944
Red 521	8 months	D	Harmonic	7	809.5	33.7	0.0416306
Red 521	8 months	D	Harmonic	8	807.8	37.5	0.0464224
Red 521	8 months	D	Harmonic	9	811.8	30.8	0.0379404
Red 521	8 months	D	Harmonic	10	810.7	29.7	0.036635
Red 521	8 months	D	Harmonic	11	812.1	30	0.0369413
Red 521	8 months	D	Harmonic	12	809.5	22.8	0.0281655
Red 521	8 months	D	Harmonic	13	810.2	24.1	0.0297457
Red 521	8 months	D	Harmonic	14	809.8	30.7	0.0379106
Red 521	8 months	D	Harmonic	15	805.5	36.3	0.0450652
Red 521	8 months	D	Harmonic	16	805.3	24.6	0.0305476
Red 521	8 months	D	Harmonic	17	818.6	10.7	0.0130711
Red 521	8 months	D	Harmonic	18	803.2	27.1	0.03374
Red 521	8 months	D	Harmonic	19	817.2	24.4	0.0298581
Red 521	8 months	D	Harmonic	20	814.5	17.7	0.0217311
Red 521	8 months	D	Harmonic	21	802.5	33	0.0411215
Red 521	8 months	D	Harmonic	22	808.5	23.8	0.0294372
Red 521	8 months	D	Harmonic	23	807.6	24.9	0.0308321
Red 521	8 months	D	Harmonic	24	813.5	22.9	0.02815
Red 521	8 months	D	Harmonic	25	814.2	32.1	0.0394252
Red 521	24 months	D	Harmonic	1	866.2	7	0.00808127
Red 521	24 months	D	Harmonic	2	854.3	6.6	0.00772562
Red 521	24 months	D	Harmonic	3	856.1	26.9	0.0314216
Red 521	24 months	D	Harmonic	4	861.2	19.9	0.0231073
Red 521	24 months	D	Harmonic	5	849.8	8.4	0.00988468
Red 521	24 months	D	Harmonic	6	843.3	8	0.00948654
Red 521	24 months	D	Harmonic	7	852.3	7.1	0.0083304
Red 521	24 months	D	Harmonic	8	867	68.5	0.0790081
Red 521	24 months	D	Harmonic	9	851.8	34.4	0.0403851
Red 521	24 months	D	Harmonic	10	835.5	4	0.00478755
Red 521	24 months	D	Harmonic	11	842.1	9.1	0.0108063
Red 521	24 months	D	Harmonic	12	848.4	5.9	0.00695427
Red 521	24 months	D	Harmonic	13	844.8	6	0.00710227
Red 521	24 months	D	Harmonic	14	847.6	5.3	0.00625295
Red 521	24 months	D	Harmonic	15	868	58	0.0668203
Red 521	24 months	D	Harmonic	16	847.7	4.8	0.00566238
Red 521	24 months	D	Harmonic	17	839.3	6.1	0.00726796
Red 521	24 months	D	Harmonic	18	838.2	4.9	0.00584586
Red 521	24 months	D	Harmonic	19	847.3	7.9	0.00932373
Red 521	24 months	D	Harmonic	20	861.2	30.1	0.0349512
Red 521	24 months	D	Harmonic	21	841.9	7.9	0.00938354
Red 521	24 months	D	Harmonic	22	851.8	11.4	0.0133834
Red 521	24 months	D	Harmonic	23	840.5	5.2	0.00618679
Red 521	24 months	D	Harmonic	24	845.6	6.9	0.00815989
Red 521	24 months	D	Harmonic	25	838.9	5.8	0.00691382
Red 521	40 months	D	Harmonic	1	871.1	14.5	0.0166456
Red 521	40 months	D	Harmonic	2	858.2	5.1	0.00594267
Red 521	40 months	D	Harmonic	3	890.3	136.7	0.153544
Red 521	40 months	D	Harmonic	4	937.6	203	0.21651
Red 521	40 months	D	Harmonic	5	853.5	12.5	0.0146456
Red 521	40 months	D	Harmonic	6	859.6	27.3	0.031759
Red 521	40 months	D	Harmonic	7	850.9	6.1	0.00716888
Red 521	40 months	D	Harmonic	8	856	23	0.0268692
Red 521	40 months	D	Harmonic	9	870.9	30.8	0.0353657
Red 521	40 months	D	Harmonic	10	868.9	24.7	0.0284267
Red 521	40 months	D	Harmonic	11	865.2	23.9	0.0276237
Red 521	40 months	D	Harmonic	12	871.1	22.9	0.0262886
Red 521	40 months	D	Harmonic	13	861	8.7	0.0101045
Red 521	40 months	D	Harmonic	14	864	5	0.00578704
Red 521	40 months	D	Harmonic	15	871.7	3.9	0.00447402
Red 521	40 months	D	Harmonic	16	863.8	15.2	0.0175967
Red 521	40 months	D	Harmonic	17	862.4	4.4	0.00510204
Red 521	40 months	D	Harmonic	18	877.5	58.3	0.0664387
Red 521	40 months	D	Harmonic	19	889.4	82.8	0.0930965
Red 521	40 months	D	Harmonic	20	898.4	105.7	0.117654
Red 521	40 months	D	Harmonic	21	864.2	4.9	0.00566998
Red 521	40 months	D	Harmonic	22	859.7	21.9	0.025474
Red 521	40 months	D	Harmonic	23	872	27.9	0.0319954
Red 521	40 months	D	Harmonic	24	869.3	35.3	0.0406074
Red 521	40 months	D	Harmonic	25	866.3	10	0.0115433

### Sheet: CV fo mean across renditions
Supplemental Table 3C. Harmonic Raw Scores from Praat and Calculations of CV Across Syllable Copies
Column	Description
A	Bird ID
B	Age (8, 24, or 40 months post-hatch)
C	Individual Syllable Identifier (A-F)
D	Syllable Type (Harmonic only)
E	Copy Number (up to 25)
F	fo mean (fundamental frequency in Hertz)
G	average of fo mean copies for that syllable
H	standard deviation of the average fo mean from Column G
I	CV (coeffient of variation) across syllable copies calculated from Column H/G
M-P	Summary Table CV across copies from Column I
BirdID	Agecategory	SyllLetter	SyllType	Copy#	fomean	avg mean	stdev	CV (stdev/mean)				Summary Table CV across copies
Red 521	8 months	D	Harmonic	1	812.9							Red 521	D	Harmonic	M3
Red 521	8 months	D	Harmonic	2	808								8 months		0.00678419
Red 521	8 months	D	Harmonic	3	797.4								24 months		0.0110308
Red 521	8 months	D	Harmonic	4	803.6								40 months		0.0205422
Red 521	8 months	D	Harmonic	5	822.4
Red 521	8 months	D	Harmonic	6	805.7
Red 521	8 months	D	Harmonic	7	809.5
Red 521	8 months	D	Harmonic	8	807.8
Red 521	8 months	D	Harmonic	9	811.8
Red 521	8 months	D	Harmonic	10	810.7
Red 521	8 months	D	Harmonic	11	812.1
Red 521	8 months	D	Harmonic	12	809.5
Red 521	8 months	D	Harmonic	13	810.2
Red 521	8 months	D	Harmonic	14	809.8
Red 521	8 months	D	Harmonic	15	805.5
Red 521	8 months	D	Harmonic	16	805.3
Red 521	8 months	D	Harmonic	17	818.6
Red 521	8 months	D	Harmonic	18	803.2
Red 521	8 months	D	Harmonic	19	817.2
Red 521	8 months	D	Harmonic	20	814.5
Red 521	8 months	D	Harmonic	21	802.5
Red 521	8 months	D	Harmonic	22	808.5
Red 521	8 months	D	Harmonic	23	807.6
Red 521	8 months	D	Harmonic	24	813.5
Red 521	8 months	D	Harmonic	25	814.2	809.68	5.49303	0.00678419
Red 521	24 months	D	Harmonic	1	866.2
Red 521	24 months	D	Harmonic	2	854.3
Red 521	24 months	D	Harmonic	3	856.1
Red 521	24 months	D	Harmonic	4	861.2
Red 521	24 months	D	Harmonic	5	849.8
Red 521	24 months	D	Harmonic	6	843.3
Red 521	24 months	D	Harmonic	7	852.3
Red 521	24 months	D	Harmonic	8	867
Red 521	24 months	D	Harmonic	9	851.8
Red 521	24 months	D	Harmonic	10	835.5
Red 521	24 months	D	Harmonic	11	842.1
Red 521	24 months	D	Harmonic	12	848.4
Red 521	24 months	D	Harmonic	13	844.8
Red 521	24 months	D	Harmonic	14	847.6
Red 521	24 months	D	Harmonic	15	868
Red 521	24 months	D	Harmonic	16	847.7
Red 521	24 months	D	Harmonic	17	839.3
Red 521	24 months	D	Harmonic	18	838.2
Red 521	24 months	D	Harmonic	19	847.3
Red 521	24 months	D	Harmonic	20	861.2
Red 521	24 months	D	Harmonic	21	841.9
Red 521	24 months	D	Harmonic	22	851.8
Red 521	24 months	D	Harmonic	23	840.5
Red 521	24 months	D	Harmonic	24	845.6
Red 521	24 months	D	Harmonic	25	838.9	849.632	9.37215	0.0110308
Red 521	40 months	D	Harmonic	1	871.1
Red 521	40 months	D	Harmonic	2	858.2
Red 521	40 months	D	Harmonic	3	890.3
Red 521	40 months	D	Harmonic	4	937.6
Red 521	40 months	D	Harmonic	5	853.5
Red 521	40 months	D	Harmonic	6	859.6
Red 521	40 months	D	Harmonic	7	850.9
Red 521	40 months	D	Harmonic	8	856
Red 521	40 months	D	Harmonic	9	870.9
Red 521	40 months	D	Harmonic	10	868.9
Red 521	40 months	D	Harmonic	11	865.2
Red 521	40 months	D	Harmonic	12	871.1
Red 521	40 months	D	Harmonic	13	861
Red 521	40 months	D	Harmonic	14	864
Red 521	40 months	D	Harmonic	15	871.7
Red 521	40 months	D	Harmonic	16	863.8
Red 521	40 months	D	Harmonic	17	862.4
Red 521	40 months	D	Harmonic	18	877.5
Red 521	40 months	D	Harmonic	19	889.4
Red 521	40 months	D	Harmonic	20	898.4
Red 521	40 months	D	Harmonic	21	864.2
Red 521	40 months	D	Harmonic	22	859.7
Red 521	40 months	D	Harmonic	23	872
Red 521	40 months	D	Harmonic	24	869.3
Red 521	40 months	D	Harmonic	25	866.3	870.92	17.8906	0.0205422
