## Supplementary material for "Voice Changes in Aging Birdsong: A Longitudinal Study in Adult Male Zebra Finches": Supp Table 4A R535 M1.xlsx

### Sheet: R535 M1 stats
Supplemental Table 4A. SPSS Statistical Output from the Generalized Linear Model for Bird R35 Morning 1.
Values comes from the Tests of Model Effects, reporting the Wald-Chi Square Value for the interaction of age x syllable type, degrees of freedom (df), and p-value (p>0.05 not significant and reported as a 'dash' ).
For significant post-hoc p-values in these cells, they represent the Bonferroni corrected values.
The Fo mean, standard deviation (STD), and CV scores are only reported for the harmonic syllables (interaction with Age only).
Column	Description
A	Bird ID, Song Feature, Syllable Type (Harmonic, Mixed, Noisy)
B	Age comparison (8 months, young adult vs. 24 months, middle age) with p-value
C	Age Comparison (24 months, middle age versus 40 months, older ages) with p-value
D	Age Comparison (8 months, young adult vs. 40 months, older ages) with p-value
Bird R535
	Morning 1
	8 v 24 mo	24 v 40 mo	8 v 40 mo
Syllable Duration, Wald-chi sq =44.043; df=6, p<0.001
Harmonic	-	-	-
Mixed	p=0.000	-	p=0.000
Noisy	p=0.000	-	p=0.009
Intensity Mean, Wald-chi sq =65.195; df=6, p<0.001
Harmonic	-	-	-
Mixed	p=0.012	p=0.000	p=0.000
Noisy	-	-	-
CPPS mean, Wald-chi sq =6.481; df=6, p=0.372
Harmonic	-	-	-
Mixed	-	-	-
Noisy	-	-	-
Fo mean, Wald-chi sq =455.881; df=2, p<0.001
Harmonic	p=0.000	p=0.000	p=0.000
Fo STD, Wald-chi sq =47.599; df=2, p<0.001
Harmonic	p=0.032	p=0.000	p=0.000
CV within syllable (STD/Fo), Wald-chi sq =54.220; df=2, p<0.001
Harmonic	p=0.005	p=0.000	p=0.000

### Sheet: R535 M1 features
Supplemental Table 4A. Raw Scores from Praat and GLM Residuals from SPSS
Column	Description							Column	Description
A	Bird ID							L	Corrected Intensity (decibels) from Column F based on bird's chamber location and calibration factor						(CH) Chamber #: Sound Intensity Correction to Original Raw Values
B	Age (8, 24, or 40 months post-hatch)							M-Q	Residual Output from General Linearized Model for song features						1 Add 7.7 dB to each value
C	Individual Syllable Identifier (A-F)														2 Add 3.4 dB to each value
D	Syllable Type (Harmonic, Mixed or Noisy)														3 Subtract 3.4 dB from each value
E	Copy Number (up to 25)														4 Add 4 dB to each value
F	Intensity (decibels)														5 Add 4.5 dB to each value
G	Duration (seconds)														6 Add 5.4 dB to each value
H	fo mean (fundamental frequency in Hertz, only for harmonic syllables)
I	fo std (standard deviation of fo mean in Hertz, only for harmonic syllables)
J	cpps expo (cepstal peak prominence smooth, exponential in decibels)
K	chamber location for finch song recording (used for calibration of intensity in L)
BirdID	Agecategory	SyllLetter	SyllType	Copy#	intensity	duration	fomean	fostd	cpps expo	chamber	corrintensity	Residualdura	Residualcorrint	Residualcppsgetexpoall	Residualfomean	Residualfostd
Red 535	8 months	A	Noisy	1	46.17	0.113			6.75	1	53.87	0.0108	-1.1952	-0.5216
Red 535	8 months	A	Noisy	2	45.15	0.098			6.99	1	52.85	-0.0042	-2.2152	-0.2816
Red 535	8 months	A	Noisy	3	46.45	0.099			6.9	1	54.15	-0.0032	-0.9152	-0.3716
Red 535	8 months	A	Noisy	4	47.21	0.102			6.79	1	54.91	-0.0002	-0.1552	-0.4816
Red 535	8 months	A	Noisy	5	47.01	0.11			6.56	1	54.71	0.0078	-0.3552	-0.7116
Red 535	8 months	A	Noisy	6	47.17	0.12			6.41	1	54.87	0.0178	-0.1952	-0.8616
Red 535	8 months	A	Noisy	7	47.93	0.106			6.94	1	55.63	0.0038	0.5648	-0.3316
Red 535	8 months	A	Noisy	8	48.61	0.1			7.61	1	56.31	-0.0022	1.2448	0.3384
Red 535	8 months	A	Noisy	9	45.94	0.107			7.5	1	53.64	0.0048	-1.4252	0.2284
Red 535	8 months	A	Noisy	10	47.36	0.111			7.35	1	55.06	0.0088	-0.0052	0.0784
Red 535	8 months	A	Noisy	11	45.82	0.105			7.35	1	53.52	0.0028	-1.5452	0.0784
Red 535	8 months	A	Noisy	12	44.14	0.124			6.57	1	51.84	0.0218	-3.2252	-0.7016
Red 535	8 months	A	Noisy	13	47.95	0.105			7.77	1	55.65	0.0028	0.5848	0.4984
Red 535	8 months	A	Noisy	14	44.28	0.1			6.8	1	51.98	-0.0022	-3.0852	-0.4716
Red 535	8 months	A	Noisy	15	48.33	0.107			7.54	1	56.03	0.0048	0.9648	0.2684
Red 535	8 months	A	Noisy	16	49.24	0.086			7.6	1	56.94	-0.0162	1.8748	0.3284
Red 535	8 months	A	Noisy	17	49.68	0.098			7.84	1	57.38	-0.0042	2.3148	0.5684
Red 535	8 months	A	Noisy	18	49.64	0.083			7.82	1	57.34	-0.0192	2.2748	0.5484
Red 535	8 months	A	Noisy	19	48.28	0.097			7.4	1	55.98	-0.0052	0.9148	0.1284
Red 535	8 months	A	Noisy	20	48.83	0.093			7.91	1	56.53	-0.0092	1.4648	0.6384
Red 535	8 months	A	Noisy	21	43.99	0.107			6.5	1	51.69	0.0048	-3.3752	-0.7716
Red 535	8 months	A	Noisy	22	48.73	0.09			8.08	1	56.43	-0.0122	1.3648	0.8084
Red 535	8 months	A	Noisy	23	48.37	0.087			7.7	1	56.07	-0.0152	1.0048	0.4284
Red 535	8 months	A	Noisy	24	48.27	0.096			7.62	1	55.97	-0.0062	0.9048	0.3484
Red 535	8 months	A	Noisy	25	49.58	0.111			7.49	1	57.28	0.0088	2.2148	0.2184
Red 535	8 months	B	Mixed	1	53.72	0.207			6.87	1	61.42	0.007	-3.42342	-1.11151
Red 535	8 months	B	Mixed	2	53.35	0.201			7.46	1	61.05	0.001	-3.79342	-0.521507
Red 535	8 months	B	Mixed	3	54.09	0.211			7.19	1	61.79	0.011	-3.05342	-0.791507
Red 535	8 months	B	Mixed	4	54.58	0.212			7.04	1	62.28	0.012	-2.56342	-0.941507
Red 535	8 months	B	Mixed	5	55.22	0.204			6.98	1	62.92	0.004	-1.92342	-1.00151
Red 535	8 months	B	Mixed	6	58.3	0.205			7.29	1	66	0.005	1.15658	-0.691507
Red 535	8 months	B	Mixed	7	57.12	0.208			7.51	1	64.82	0.008	-0.0234247	-0.471507
Red 535	8 months	B	Mixed	8	56.64	0.202			7.13	1	64.34	0.002	-0.503425	-0.851507
Red 535	8 months	B	Mixed	9	57.7	0.211			7.37	1	65.4	0.011	0.556575	-0.611507
Red 535	8 months	B	Mixed	10	56.99	0.204			7.66	1	64.69	0.004	-0.153425	-0.321507
Red 535	8 months	B	Mixed	11	54.54	0.213			7.3	1	62.24	0.013	-2.60342	-0.681507
Red 535	8 months	B	Mixed	12	55.85	0.208			7.08	1	63.55	0.008	-1.29342	-0.901507
Red 535	8 months	B	Mixed	13	57.29	0.208			7.65	1	64.99	0.008	0.146575	-0.331507
Red 535	8 months	B	Mixed	14	57.35	0.201			7.53	1	65.05	0.001	0.206575	-0.451507
Red 535	8 months	B	Mixed	15	56.44	0.212			7.64	1	64.14	0.012	-0.703425	-0.341507
Red 535	8 months	B	Mixed	16	58.68	0.205			7.58	1	66.38	0.005	1.53658	-0.401507
Red 535	8 months	B	Mixed	17	56.68	0.213			7.41	1	64.38	0.013	-0.463425	-0.571507
Red 535	8 months	B	Mixed	18	58.13	0.205			7.55	1	65.83	0.005	0.986575	-0.431507
Red 535	8 months	B	Mixed	19	59.85	0.211			7.75	1	67.55	0.011	2.70658	-0.231507
Red 535	8 months	B	Mixed	20	56.54	0.207			7.56	1	64.24	0.007	-0.603425	-0.421507
Red 535	8 months	B	Mixed	21	55.38	0.206			7.39	1	63.08	0.006	-1.76342	-0.591507
Red 535	8 months	B	Mixed	22	59.05	0.21			7.58	1	66.75	0.01	1.90658	-0.401507
Red 535	8 months	B	Mixed	23	55.76	0.219			7.51	1	63.46	0.019	-1.38342	-0.471507
Red 535	8 months	B	Mixed	24	59.25	0.202			7.68	1	66.95	0.002	2.10658	-0.301507
Red 535	8 months	B	Mixed	25	58.6	0.207			7.31	1	66.3	0.007	1.45658	-0.671507
Red 535	8 months	C	?	1	55.11	0.091			5.46	1	62.81	0.00596	-2.9384	-0.58
Red 535	8 months	C	?	2	55.68	0.083			6.27	1	63.38	-0.00204	-2.3684	0.23
Red 535	8 months	C	?	3	58.99	0.08			6.06	1	66.69	-0.00504	0.9416	0.02
Red 535	8 months	C	?	4	60.6	0.084			5.83	1	68.3	-0.00104	2.5516	-0.21
Red 535	8 months	C	?	5	58.46	0.086			6.28	1	66.16	0.00096	0.4116	0.24
Red 535	8 months	C	?	6	57.29	0.079			6.02	1	64.99	-0.00604	-0.7584	-0.02
Red 535	8 months	C	?	7	57.52	0.079			5.77	1	65.22	-0.00604	-0.5284	-0.27
Red 535	8 months	C	?	8	57.98	0.078			5.61	1	65.68	-0.00704	-0.0684	-0.43
Red 535	8 months	C	?	9	58.58	0.087			6.47	1	66.28	0.00196	0.5316	0.43
Red 535	8 months	C	?	10	57.88	0.086			5.43	1	65.58	0.00096	-0.1684	-0.61
Red 535	8 months	C	?	11	58.37	0.088			6.52	1	66.07	0.00296	0.3216	0.48
Red 535	8 months	C	?	12	58.88	0.09			6.15	1	66.58	0.00496	0.8316	0.11
Red 535	8 months	C	?	13	54.23	0.089			5.85	1	61.93	0.00396	-3.8184	-0.19
Red 535	8 months	C	?	14	55.86	0.083			6.06	1	63.56	-0.00204	-2.1884	0.02
Red 535	8 months	C	?	15	59.46	0.081			6.38	1	67.16	-0.00404	1.4116	0.34
Red 535	8 months	C	?	16	63.38	0.091			6.24	1	71.08	0.00596	5.3316	0.2
Red 535	8 months	C	?	17	61.09	0.086			5.84	1	68.79	0.00096	3.0416	-0.2
Red 535	8 months	C	?	18	59.56	0.083			6.71	1	67.26	-0.00204	1.5116	0.67
Red 535	8 months	C	?	19	57.86	0.082			6.07	1	65.56	-0.00304	-0.1884	0.03
Red 535	8 months	C	?	20	57.77	0.09			6.45	1	65.47	0.00496	-0.2784	0.41
Red 535	8 months	C	?	21	57.06	0.082			5.63	1	64.76	-0.00304	-0.9884	-0.41
Red 535	8 months	C	?	22	54.58	0.092			5.65	1	62.28	0.00696	-3.4684	-0.39
Red 535	8 months	C	?	23	58.84	0.087			6.3	1	66.54	0.00196	0.7916	0.26
Red 535	8 months	C	?	24	57.47	0.084			6	1	65.17	-0.00104	-0.5784	-0.04
Red 535	8 months	C	?	25	58.71	0.085			5.95	1	66.41	-4e-05	0.6616	-0.09
Red 535	8 months	D	Mixed	1	54.36	0.199			9.73	1	62.06	-0.001	-2.78342	1.74849
Red 535	8 months	D	Mixed	2	55.37	0.21			9.56	1	63.07	0.01	-1.77342	1.57849
Red 535	8 months	D	Mixed	3	56.11	0.206			9.64	1	63.81	0.006	-1.03342	1.65849
Red 535	8 months	D	Mixed	4	55.93	0.209			9.51	1	63.63	0.009	-1.21342	1.52849
Red 535	8 months	D	Mixed	5	56.52	0.214			9.44	1	64.22	0.014	-0.623425	1.45849
Red 535	8 months	D	Mixed	6	58.16	0.216			9.49	1	65.86	0.016	1.01658	1.50849
Red 535	8 months	D	Mixed	7	59.35	0.215			10	1	67.05	0.015	2.20658	2.01849
Red 535	8 months	D	Mixed	8	57.05	0.213			9.78	1	64.75	0.013	-0.0934247	1.79849
Red 535	8 months	D	Mixed	9	57.21	0.208			9.36	1	64.91	0.008	0.0665753	1.37849
Red 535	8 months	D	Mixed	10	57.05	0.211			9.5	1	64.75	0.011	-0.0934247	1.51849
Red 535	8 months	D	Mixed	11	55.64	0.21			9.53	1	63.34	0.01	-1.50342	1.54849
Red 535	8 months	D	Mixed	12	56.29	0.208			9.15	1	63.99	0.008	-0.853425	1.16849
Red 535	8 months	D	Mixed	13	55.72	0.202			9.32	1	63.42	0.002	-1.42342	1.33849
Red 535	8 months	D	Mixed	14	55.91	0.211			9.55	1	63.61	0.011	-1.23342	1.56849
Red 535	8 months	D	Mixed	15	57.12	0.212			9.55	1	64.82	0.012	-0.0234247	1.56849
Red 535	8 months	D	Mixed	16	56.46	0.21			9.7	1	64.16	0.01	-0.683425	1.71849
Red 535	8 months	D	Mixed	17	57.09	0.213			9.59	1	64.79	0.013	-0.0534247	1.60849
Red 535	8 months	D	Mixed	18	56.9	0.214			9.39	1	64.6	0.014	-0.243425	1.40849
Red 535	8 months	D	Mixed	19	57.38	0.214			9.78	1	65.08	0.014	0.236575	1.79849
Red 535	8 months	D	Mixed	20	56.61	0.21			9.76	1	64.31	0.01	-0.533425	1.77849
Red 535	8 months	D	Mixed	21	56.35	0.206			9.81	1	64.05	0.006	-0.793425	1.82849
Red 535	8 months	D	Mixed	22	57.74	0.21			9.84	1	65.44	0.01	0.596575	1.85849
Red 535	8 months	D	Mixed	23	56.32	0.207			9.71	1	64.02	0.007	-0.823425	1.72849
Red 535	8 months	D	Mixed	24	57.68	0.209			9.93	1	65.38	0.009	0.536575	1.94849
Red 535	8 months	D	Mixed	25	58.27	0.215			9.41	1	65.97	0.015	1.12658	1.42849
Red 535	8 months	E	Harmonic	1	58.77	0.135	808.6	8.4	14.47	1	66.47	-0.00372	0.7012	-0.1472	27.776	-16.104
Red 535	8 months	E	Harmonic	2	58.01	0.136	795.2	18.3	14.7	1	65.71	-0.00272	-0.0588	0.0828	14.376	-6.204
Red 535	8 months	E	Harmonic	3	57.23	0.147	790.4	14	14.84	1	64.93	0.00828	-0.8388	0.2228	9.576	-10.504
Red 535	8 months	E	Harmonic	4	58.96	0.135	777.6	33.2	13.99	1	66.66	-0.00372	0.8912	-0.6272	-3.224	8.696
Red 535	8 months	E	Harmonic	5	60.32	0.134	793.7	23	14.14	1	68.02	-0.00472	2.2512	-0.4772	12.876	-1.504
Red 535	8 months	E	Harmonic	6	59.23	0.142	792.3	17	14.53	1	66.93	0.00328	1.1612	-0.0872	11.476	-7.504
Red 535	8 months	E	Harmonic	7	59.45	0.134	791	25.4	15.02	1	67.15	-0.00472	1.3812	0.4028	10.176	0.896
Red 535	8 months	E	Harmonic	8	58.6	0.137	787.1	17	14.65	1	66.3	-0.00172	0.5312	0.0328	6.276	-7.504
Red 535	8 months	E	Harmonic	9	58.4	0.141	792.2	21.3	13.87	1	66.1	0.00228	0.3312	-0.7472	11.376	-3.204
Red 535	8 months	E	Harmonic	10	57.24	0.135	783	32.3	14.18	1	64.94	-0.00372	-0.8288	-0.4372	2.176	7.796
Red 535	8 months	E	Harmonic	11	59.77	0.139	782.3	28.7	14.95	1	67.47	0.00028	1.7012	0.3328	1.476	4.196
Red 535	8 months	E	Harmonic	12	58.7	0.14	787.5	34.4	14.76	1	66.4	0.00128	0.6312	0.1428	6.676	9.896
Red 535	8 months	E	Harmonic	13	58.1	0.139	791.6	15.7	15.55	1	65.8	0.00028	0.0312	0.9328	10.776	-8.804
Red 535	8 months	E	Harmonic	14	45.67	0.135	702.3	22.2	11.52	1	53.37	-0.00372	-12.3988	-3.0972	-78.524	-2.304
Red 535	8 months	E	Harmonic	15	58.72	0.132	769.6	33.5	14.55	1	66.42	-0.00672	0.6512	-0.0672	-11.224	8.996
Red 535	8 months	E	Harmonic	16	59.58	0.141	770.7	19.6	15.31	1	67.28	0.00228	1.5112	0.6928	-10.124	-4.904
Red 535	8 months	E	Harmonic	17	58.77	0.135	782.3	17.7	14.81	1	66.47	-0.00372	0.7012	0.1928	1.476	-6.804
Red 535	8 months	E	Harmonic	18	58.53	0.139	764.8	35.7	15.6	1	66.23	0.00028	0.4612	0.9828	-16.024	11.196
Red 535	8 months	E	Harmonic	19	57.3	0.134	776.1	42.6	14.78	1	65	-0.00472	-0.7688	0.1628	-4.724	18.096
Red 535	8 months	E	Harmonic	20	57.35	0.139	770	32.4	15.32	1	65.05	0.00028	-0.7188	0.7028	-10.824	7.896
Red 535	8 months	E	Harmonic	21	57.43	0.14	783.7	15.8	14.7	1	65.13	0.00128	-0.6388	0.0828	2.876	-8.704
Red 535	8 months	E	Harmonic	22	56.91	0.14	776.1	19.1	14.8	1	64.61	0.00128	-1.1588	0.1828	-4.724	-5.404
Red 535	8 months	E	Harmonic	23	57.56	0.145	763.9	32.6	14.77	1	65.26	0.00628	-0.5088	0.1528	-16.924	8.096
Red 535	8 months	E	Harmonic	24	60.52	0.148	786.4	38.3	14.63	1	68.22	0.00928	2.4512	0.0128	5.576	13.796
Red 535	8 months	E	Harmonic	25	60.6	0.146	802.2	14.4	14.99	1	68.3	0.00728	2.5312	0.3728	21.376	-10.104
Red 535	8 months	F	Mixed	1	57.09	0.172			7.67	1	64.79	-0.028	-0.0534247	-0.311507
Red 535	8 months	F	Mixed	2	55.91	0.198			6.53	1	63.61	-0.002	-1.23342	-1.45151
Red 535	8 months	F	Mixed	3	56.61	0.184			7.68	1	64.31	-0.016	-0.533425	-0.301507
Red 535	8 months	F	Mixed	4	57.73	0.188			6.68	1	65.43	-0.012	0.586575	-1.30151
Red 535	8 months	F	Mixed	5	57.81	0.185			7.15	1	65.51	-0.015	0.666575	-0.831507
Red 535	8 months	F	Mixed	6	60.28	0.177			7.25	1	67.98	-0.023	3.13658	-0.731507
Red 535	8 months	F	Mixed	7
Red 535	8 months	F	Mixed	8
Red 535	8 months	F	Mixed	9	59.19	0.17			6.56	1	66.89	-0.03	2.04658	-1.42151
Red 535	8 months	F	Mixed	10	57.38	0.187			6.48	1	65.08	-0.013	0.236575	-1.50151
Red 535	8 months	F	Mixed	11	58.45	0.181			6.7	1	66.15	-0.019	1.30658	-1.28151
Red 535	8 months	F	Mixed	12	59.83	0.183			7.14	1	67.53	-0.017	2.68658	-0.841507
Red 535	8 months	F	Mixed	13	56.76	0.177			6.48	1	64.46	-0.023	-0.383425	-1.50151
Red 535	8 months	F	Mixed	14	58.92	0.177			6.62	1	66.62	-0.023	1.77658	-1.36151
Red 535	8 months	F	Mixed	15	56.53	0.173			6.95	1	64.23	-0.027	-0.613425	-1.03151
Red 535	8 months	F	Mixed	16	56.81	0.173			6.6	1	64.51	-0.027	-0.333425	-1.38151
Red 535	8 months	F	Mixed	17	57.07	0.176			6.56	1	64.77	-0.024	-0.0734247	-1.42151
Red 535	8 months	F	Mixed	18	56.45	0.18			7.28	1	64.15	-0.02	-0.693425	-0.701507
Red 535	8 months	F	Mixed	19	57.85	0.174			6.84	1	65.55	-0.026	0.706575	-1.14151
Red 535	8 months	F	Mixed	20	58.01	0.178			6.78	1	65.71	-0.022	0.866575	-1.20151
Red 535	8 months	F	Mixed	21	58.86	0.181			6.61	1	66.56	-0.019	1.71658	-1.37151
Red 535	8 months	F	Mixed	22	58.06	0.175			6.56	1	65.76	-0.025	0.916575	-1.42151
Red 535	8 months	F	Mixed	23	57.55	0.195			6.54	1	65.25	-0.005	0.406575	-1.44151
Red 535	8 months	F	Mixed	24	60.47	0.189			6.68	1	68.17	-0.011	3.32658	-1.30151
Red 535	8 months	F	Mixed	25	62.16	0.183			7.26	1	69.86	-0.017	5.01658	-0.721507
Red 535	24 months	A	Noisy	1	45.69	0.076			6.76	1	53.39	-0.00775	0.955417	0.00625
Red 535	24 months	A	Noisy	2	43.01	0.088			6.17	1	50.71	0.00425	-1.72458	-0.58375
Red 535	24 months	A	Noisy	3	45.99	0.075			6.15	1	53.69	-0.00875	1.25542	-0.60375
Red 535	24 months	A	Noisy	4	46.51	0.083			6.36	1	54.21	-0.00075	1.77542	-0.39375
Red 535	24 months	A	Noisy	5	45.28	0.087			6.74	1	52.98	0.00325	0.545417	-0.01375
Red 535	24 months	A	Noisy	6	41.03	0.091			7.61	1	48.73	0.00725	-3.70458	0.85625
Red 535	24 months	A	Noisy	7	45.4	0.079			6.6	1	53.1	-0.00475	0.665417	-0.15375
Red 535	24 months	A	Noisy	8	41.84	0.091			7.07	1	49.54	0.00725	-2.89458	0.31625
Red 535	24 months	A	Noisy	9	44.56	0.086			6.79	1	52.26	0.00225	-0.174583	0.03625
Red 535	24 months	A	Noisy	10	43.22	0.082			6.41	1	50.92	-0.00175	-1.51458	-0.34375
Red 535	24 months	A	Noisy	11	46.58	0.08			6.53	1	54.28	-0.00375	1.84542	-0.22375
Red 535	24 months	A	Noisy	12	45.66	0.085			6.72	1	53.36	0.00125	0.925417	-0.03375
Red 535	24 months	A	Noisy	13	45.56	0.082			7.04	1	53.26	-0.00175	0.825417	0.28625
Red 535	24 months	A	Noisy	14	40.99	0.098			7.18	1	48.69	0.01425	-3.74458	0.42625
Red 535	24 months	A	Noisy	15	45.38	0.075			7.15	1	53.08	-0.00875	0.645417	0.39625
Red 535	24 months	A	Noisy	16	45.63	0.074			6.09	1	53.33	-0.00975	0.895417	-0.66375
Red 535	24 months	A	Noisy	17	45.38	0.08			6.41	1	53.08	-0.00375	0.645417	-0.34375
Red 535	24 months	A	Noisy	18	45.34	0.086			6.91	1	53.04	0.00225	0.605417	0.15625
Red 535	24 months	A	Noisy	19	39.7	0.108			6.57	1	47.4	0.02425	-5.03458	-0.18375
Red 535	24 months	A	Noisy	20	46.08	0.084			6.84	1	53.78	0.00025	1.34542	0.08625
Red 535	24 months	A	Noisy	21	45.85	0.078			6.5	1	53.55	-0.00575	1.11542	-0.25375
Red 535	24 months	A	Noisy	22
Red 535	24 months	A	Noisy	23	45.28	0.082			6.85	1	52.98	-0.00175	0.545417	0.09625
Red 535	24 months	A	Noisy	24	46.43	0.083			6.99	1	54.13	-0.00075	1.69542	0.23625
Red 535	24 months	A	Noisy	25	47.24	0.077			7.65	1	54.94	-0.00675	2.50542	0.89625
Red 535	24 months	B	Mixed	1	55.32	0.194			6.99	1	63.02	0.00784722	0.105417	-1.04153
Red 535	24 months	B	Mixed	2	55.11	0.187			7.46	1	62.81	0.000847222	-0.104583	-0.571528
Red 535	24 months	B	Mixed	3	57.29	0.189			7.51	1	64.99	0.00284722	2.07542	-0.521528
Red 535	24 months	B	Mixed	4	57.18	0.187			7.13	1	64.88	0.000847222	1.96542	-0.901528
Red 535	24 months	B	Mixed	5	56.17	0.192			7.16	1	63.87	0.00584722	0.955417	-0.871528
Red 535	24 months	B	Mixed	6	54.47	0.193			7.02	1	62.17	0.00684722	-0.744583	-1.01153
Red 535	24 months	B	Mixed	7	55.34	0.198			7.15	1	63.04	0.0118472	0.125417	-0.881528
Red 535	24 months	B	Mixed	8	53.98	0.193			7.01	1	61.68	0.00684722	-1.23458	-1.02153
Red 535	24 months	B	Mixed	9	54.35	0.189			7.38	1	62.05	0.00284722	-0.864583	-0.651528
Red 535	24 months	B	Mixed	10	55.05	0.199			7.26	1	62.75	0.0128472	-0.164583	-0.771528
Red 535	24 months	B	Mixed	11	57.71	0.2			7.15	1	65.41	0.0138472	2.49542	-0.881528
Red 535	24 months	B	Mixed	12	55.96	0.192			7.06	1	63.66	0.00584722	0.745417	-0.971528
Red 535	24 months	B	Mixed	13	55.98	0.191			7.1	1	63.68	0.00484722	0.765417	-0.931528
Red 535	24 months	B	Mixed	14	54.34	0.189			7.44	1	62.04	0.00284722	-0.874583	-0.591528
Red 535	24 months	B	Mixed	15	54.85	0.185			7.11	1	62.55	-0.00115278	-0.364583	-0.921528
Red 535	24 months	B	Mixed	16	54.41	0.193			6.97	1	62.11	0.00684722	-0.804583	-1.06153
Red 535	24 months	B	Mixed	17	56.62	0.19			7.21	1	64.32	0.00384722	1.40542	-0.821528
Red 535	24 months	B	Mixed	18	54.68	0.189			7.56	1	62.38	0.00284722	-0.534583	-0.471528
Red 535	24 months	B	Mixed	19	54.24	0.188			6.69	1	61.94	0.00184722	-0.974583	-1.34153
Red 535	24 months	B	Mixed	20	57.31	0.189			7.57	1	65.01	0.00284722	2.09542	-0.461528
Red 535	24 months	B	Mixed	21	56.44	0.189			7.33	1	64.14	0.00284722	1.22542	-0.701528
Red 535	24 months	B	Mixed	22
Red 535	24 months	B	Mixed	23	53.92	0.188			7.3	1	61.62	0.00184722	-1.29458	-0.731528
Red 535	24 months	B	Mixed	24	58.55	0.19			7.18	1	66.25	0.00384722	3.33542	-0.851528
Red 535	24 months	B	Mixed	25	54.4	0.187			7.63	1	62.1	0.000847222	-0.814583	-0.401528
Red 535	24 months	C	?	1	49.01	0.071			5.43	1	56.71	-0.00758333	-2.3196	-0.759167
Red 535	24 months	C	?	2	54.46	0.074			6.13	1	62.16	-0.00458333	3.1304	-0.0591667
Red 535	24 months	C	?	3	54.91	0.081			6.29	1	62.61	0.00241667	3.5804	0.100833
Red 535	24 months	C	?	4	54.15	0.077			5.93	1	61.85	-0.00158333	2.8204	-0.259167
Red 535	24 months	C	?	5	52.77	0.081			6.58	1	60.47	0.00241667	1.4404	0.390833
Red 535	24 months	C	?	6	48.03	0.069			5.63	1	55.73	-0.00958333	-3.2996	-0.559167
Red 535	24 months	C	?	7	53.13	0.08			6.35	1	60.83	0.00141667	1.8004	0.160833
Red 535	24 months	C	?	8	52.24	0.079			6.31	1	59.94	0.000416667	0.9104	0.120833
Red 535	24 months	C	?	9	49.1	0.094			5.88	1	56.8	0.0154167	-2.2296	-0.309167
Red 535	24 months	C	?	10	50.7	0.078			5.94	1	58.4	-0.000583333	-0.6296	-0.249167
Red 535	24 months	C	?	11	54.41	0.074			6.41	1	62.11	-0.00458333	3.0804	0.220833
Red 535	24 months	C	?	12	51.95	0.081			6.28	1	59.65	0.00241667	0.6204	0.0908333
Red 535	24 months	C	?	13	54.33	0.076			6.12	1	62.03	-0.00258333	3.0004	-0.0691667
Red 535	24 months	C	?	14	54.79	0.075			5.98	1	62.49	-0.00358333	3.4604	-0.209167
Red 535	24 months	C	?	15	56.87	0.073			6.34	1	64.57	-0.00558333	5.5404	0.150833
Red 535	24 months	C	?	16	53.33	0.08			6.7	1	61.03	0.00141667	2.0004	0.510833
Red 535	24 months	C	?	17	53.57	0.076			6.78	1	61.27	-0.00258333	2.2404	0.590833
Red 535	24 months	C	?	18	55.55	0.08			6.97	1	63.25	0.00141667	4.2204	0.780833
Red 535	24 months	C	?	19	56.05	0.076			6.03	1	63.75	-0.00258333	4.7204	-0.159167
Red 535	24 months	C	?	20	54.29	0.081			6.07	1	61.99	0.00241667	2.9604	-0.119167
Red 535	24 months	C	?	21	53.34	0.084			6.1	1	61.04	0.00541667	2.0104	-0.0891667
Red 535	24 months	C	?	22
Red 535	24 months	C	?	23	57.72	0.08			6.18	1	65.42	0.00141667	6.3904	-0.00916667
Red 535	24 months	C	?	24	56.2	0.085			6.25	1	63.9	0.00641667	4.8704	0.0608333
Red 535	24 months	C	?	25	52.34	0.081			5.86	1	60.04	0.00241667	1.0104	-0.329167
Red 535	24 months	D	Mixed	1	54.06	0.2			10.14	1	61.76	0.0138472	-1.15458	2.10847
Red 535	24 months	D	Mixed	2	55.35	0.197			9.77	1	63.05	0.0108472	0.135417	1.73847
Red 535	24 months	D	Mixed	3	55.11	0.195			9.76	1	62.81	0.00884722	-0.104583	1.72847
Red 535	24 months	D	Mixed	4	54.73	0.205			9.41	1	62.43	0.0188472	-0.484583	1.37847
Red 535	24 months	D	Mixed	5	54.75	0.202			9.37	1	62.45	0.0158472	-0.464583	1.33847
Red 535	24 months	D	Mixed	6	55.52	0.201			9.63	1	63.22	0.0148472	0.305417	1.59847
Red 535	24 months	D	Mixed	7	55.68	0.19			9.8	1	63.38	0.00384722	0.465417	1.76847
Red 535	24 months	D	Mixed	8	54.88	0.197			9.4	1	62.58	0.0108472	-0.334583	1.36847
Red 535	24 months	D	Mixed	9	55.69	0.187			9.81	1	63.39	0.000847222	0.475417	1.77847
Red 535	24 months	D	Mixed	10	54.35	0.193			10.04	1	62.05	0.00684722	-0.864583	2.00847
Red 535	24 months	D	Mixed	11	56.49	0.198			10.14	1	64.19	0.0118472	1.27542	2.10847
Red 535	24 months	D	Mixed	12	55.99	0.202			9.74	1	63.69	0.0158472	0.775417	1.70847
Red 535	24 months	D	Mixed	13	56.01	0.203			9.68	1	63.71	0.0168472	0.795417	1.64847
Red 535	24 months	D	Mixed	14	55.42	0.206			10.2	1	63.12	0.0198472	0.205417	2.16847
Red 535	24 months	D	Mixed	15	57.18	0.199			10.37	1	64.88	0.0128472	1.96542	2.33847
Red 535	24 months	D	Mixed	16	54.87	0.197			9.85	1	62.57	0.0108472	-0.344583	1.81847
Red 535	24 months	D	Mixed	17	55.92	0.204			9.87	1	63.62	0.0178472	0.705417	1.83847
Red 535	24 months	D	Mixed	18	56.16	0.195			9.72	1	63.86	0.00884722	0.945417	1.68847
Red 535	24 months	D	Mixed	19	55.2	0.202			9.58	1	62.9	0.0158472	-0.0145833	1.54847
Red 535	24 months	D	Mixed	20	56.53	0.2			9.63	1	64.23	0.0138472	1.31542	1.59847
Red 535	24 months	D	Mixed	21	56.48	0.202			10.06	1	64.18	0.0158472	1.26542	2.02847
Red 535	24 months	D	Mixed	22
Red 535	24 months	D	Mixed	23	51.12	0.206			9.77	1	58.82	0.0198472	-4.09458	1.73847
Red 535	24 months	D	Mixed	24	56.97	0.196			9.78	1	64.67	0.00984722	1.75542	1.74847
Red 535	24 months	D	Mixed	25	55.02	0.203			10.06	1	62.72	0.0168472	-0.194583	2.02847
Red 535	24 months	E	Harmonic	1	57.64	0.142	838.6	26	14.5	1	65.34	-0.000916667	-1.125	-0.244583	3.45833	8.26667
Red 535	24 months	E	Harmonic	2	58.74	0.145	836.8	17.8	15.29	1	66.44	0.00208333	-0.025	0.545417	1.65833	0.0666667
Red 535	24 months	E	Harmonic	3	59.05	0.143	831.5	39.9	14.85	1	66.75	8.33333e-05	0.285	0.105417	-3.64167	22.1667
Red 535	24 months	E	Harmonic	4	59.7	0.148	846.4	18.7	14.55	1	67.4	0.00508333	0.935	-0.194583	11.2583	0.966667
Red 535	24 months	E	Harmonic	5	59.42	0.142	835.3	9.1	14.36	1	67.12	-0.000916667	0.655	-0.384583	0.158333	-8.63333
Red 535	24 months	E	Harmonic	6	60.01	0.136	841.7	13.2	15.54	1	67.71	-0.00691667	1.245	0.795417	6.55833	-4.53333
Red 535	24 months	E	Harmonic	7	59	0.139	841.9	20.9	14.36	1	66.7	-0.00391667	0.235	-0.384583	6.75833	3.16667
Red 535	24 months	E	Harmonic	8	59.17	0.143	852.3	26.7	14.27	1	66.87	8.33333e-05	0.405	-0.474583	17.1583	8.96667
Red 535	24 months	E	Harmonic	9	57.83	0.154	832.4	9.9	14.24	1	65.53	0.0110833	-0.935	-0.504583	-2.74167	-7.83333
Red 535	24 months	E	Harmonic	10	59.99	0.143	846.1	10.2	14.49	1	67.69	8.33333e-05	1.225	-0.254583	10.9583	-7.53333
Red 535	24 months	E	Harmonic	11	60.39	0.141	830.3	38.2	14.38	1	68.09	-0.00191667	1.625	-0.364583	-4.84167	20.4667
Red 535	24 months	E	Harmonic	12	59.24	0.141	837.9	11.9	15.37	1	66.94	-0.00191667	0.475	0.625417	2.75833	-5.83333
Red 535	24 months	E	Harmonic	13	59.33	0.143	836.8	5.8	14.87	1	67.03	8.33333e-05	0.565	0.125417	1.65833	-11.9333
Red 535	24 months	E	Harmonic	14	60.02	0.144	849.4	21.3	14.35	1	67.72	0.00108333	1.255	-0.394583	14.2583	3.56667
Red 535	24 months	E	Harmonic	15	59.55	0.144	831.8	7.7	14.93	1	67.25	0.00108333	0.785	0.185417	-3.34167	-10.0333
Red 535	24 months	E	Harmonic	16	57.91	0.143	820.4	38.6	14.62	1	65.61	8.33333e-05	-0.855	-0.124583	-14.7417	20.8667
Red 535	24 months	E	Harmonic	17	57.05	0.142	824.1	8	15	1	64.75	-0.000916667	-1.715	0.255417	-11.0417	-9.73333
Red 535	24 months	E	Harmonic	18	58.86	0.143	828.4	5.8	15.21	1	66.56	8.33333e-05	0.095	0.465417	-6.74167	-11.9333
Red 535	24 months	E	Harmonic	19	58.75	0.149	836.5	8.6	14.03	1	66.45	0.00608333	-0.015	-0.714583	1.35833	-9.13333
Red 535	24 months	E	Harmonic	20	57.86	0.145	830	3.2	15.04	1	65.56	0.00208333	-0.905	0.295417	-5.14167	-14.5333
Red 535	24 months	E	Harmonic	21	58.88	0.136	830.2	17.1	15.05	1	66.58	-0.00691667	0.115	0.305417	-4.94167	-0.633333
Red 535	24 months	E	Harmonic	22
Red 535	24 months	E	Harmonic	23	56.82	0.141	836.8	2.2	14.82	1	64.52	-0.00191667	-1.945	0.0754167	1.65833	-15.5333
Red 535	24 months	E	Harmonic	24	60.28	0.138	824.9	38.2	14.84	1	67.98	-0.00491667	1.515	0.0954167	-10.2417	20.4667
Red 535	24 months	E	Harmonic	25	54.87	0.145	822.9	26.6	14.91	1	62.57	0.00208333	-3.895	0.165417	-12.2417	8.86667
Red 535	24 months	F	Mixed	1	53.54	0.157			7.91	1	61.24	-0.0291528	-1.67458	-0.121528
Red 535	24 months	F	Mixed	2	53.01	0.173			7.87	1	60.71	-0.0131528	-2.20458	-0.161528
Red 535	24 months	F	Mixed	3	55.4	0.154			6.73	1	63.1	-0.0321528	0.185417	-1.30153
Red 535	24 months	F	Mixed	4	52.31	0.168			7.35	1	60.01	-0.0181528	-2.90458	-0.681528
Red 535	24 months	F	Mixed	5	53.26	0.17			7.51	1	60.96	-0.0161528	-1.95458	-0.521528
Red 535	24 months	F	Mixed	6	55.56	0.167			6.74	1	63.26	-0.0191528	0.345417	-1.29153
Red 535	24 months	F	Mixed	7	52.62	0.175			6.43	1	60.32	-0.0111528	-2.59458	-1.60153
Red 535	24 months	F	Mixed	8	54.74	0.158			6.96	1	62.44	-0.0281528	-0.474583	-1.07153
Red 535	24 months	F	Mixed	9	54.14	0.169			6.7	1	61.84	-0.0171528	-1.07458	-1.33153
Red 535	24 months	F	Mixed	10	56.53	0.155			6.75	1	64.23	-0.0311528	1.31542	-1.28153
Red 535	24 months	F	Mixed	11	52.92	0.161			6.49	1	60.62	-0.0251528	-2.29458	-1.54153
Red 535	24 months	F	Mixed	12	56.21	0.162			6.86	1	63.91	-0.0241528	0.995417	-1.17153
Red 535	24 months	F	Mixed	13	56.28	0.16			6.84	1	63.98	-0.0261528	1.06542	-1.19153
Red 535	24 months	F	Mixed	14	55.95	0.171			6.81	1	63.65	-0.0151528	0.735417	-1.22153
Red 535	24 months	F	Mixed	15	55.74	0.173			6.86	1	63.44	-0.0131528	0.525417	-1.17153
Red 535	24 months	F	Mixed	16	55.86	0.183			7.21	1	63.56	-0.00315278	0.645417	-0.821528
Red 535	24 months	F	Mixed	17	55.33	0.178			6.94	1	63.03	-0.00815278	0.115417	-1.09153
Red 535	24 months	F	Mixed	18	56.14	0.171			7.27	1	63.84	-0.0151528	0.925417	-0.761528
Red 535	24 months	F	Mixed	19	55.77	0.175			6.91	1	63.47	-0.0111528	0.555417	-1.12153
Red 535	24 months	F	Mixed	20	55.19	0.177			6.94	1	62.89	-0.00915278	-0.0245833	-1.09153
Red 535	24 months	F	Mixed	21	53.71	0.185			6.95	1	61.41	-0.00115278	-1.50458	-1.08153
Red 535	24 months	F	Mixed	22
Red 535	24 months	F	Mixed	23	55.11	0.163			7.44	1	62.81	-0.0231528	-0.104583	-0.591528
Red 535	24 months	F	Mixed	24	53.44	0.17			7.61	1	61.14	-0.0161528	-1.77458	-0.421528
Red 535	24 months	F	Mixed	25	53.54	0.167			7.24	1	61.24	-0.0191528	-1.67458	-0.791528
Red 535	40 months	A	Noisy	1	49.41	0.088			7.3	5	53.91	-0.0022	0.6268	0.3088
Red 535	40 months	A	Noisy	2	47.55	0.088			6.89	5	52.05	-0.0022	-1.2332	-0.1012
Red 535	40 months	A	Noisy	3	49.68	0.089			6.76	5	54.18	-0.0012	0.8968	-0.2312
Red 535	40 months	A	Noisy	4	49.63	0.091			7.21	5	54.13	0.0008	0.8468	0.2188
Red 535	40 months	A	Noisy	5	48.97	0.078			7.03	5	53.47	-0.0122	0.1868	0.0388
Red 535	40 months	A	Noisy	6	47.35	0.082			6.83	5	51.85	-0.0082	-1.4332	-0.1612
Red 535	40 months	A	Noisy	7	47.91	0.091			7.15	5	52.41	0.0008	-0.8732	0.1588
Red 535	40 months	A	Noisy	8	50.02	0.086			6.59	5	54.52	-0.0042	1.2368	-0.4012
Red 535	40 months	A	Noisy	9	49.9	0.09			7.03	5	54.4	-0.0002	1.1168	0.0388
Red 535	40 months	A	Noisy	10	49.78	0.086			6.45	5	54.28	-0.0042	0.9968	-0.5412
Red 535	40 months	A	Noisy	11	49.92	0.089			6.96	5	54.42	-0.0012	1.1368	-0.0312
Red 535	40 months	A	Noisy	12	49	0.089			6.77	5	53.5	-0.0012	0.2168	-0.2212
Red 535	40 months	A	Noisy	13	49.57	0.094			7.11	5	54.07	0.0038	0.7868	0.1188
Red 535	40 months	A	Noisy	14	49.77	0.093			7.48	5	54.27	0.0028	0.9868	0.4888
Red 535	40 months	A	Noisy	15	49.43	0.086			6.73	5	53.93	-0.0042	0.6468	-0.2612
Red 535	40 months	A	Noisy	16	46.59	0.108			6.95	5	51.09	0.0178	-2.1932	-0.0412
Red 535	40 months	A	Noisy	17	45.9	0.103			7.1	5	50.4	0.0128	-2.8832	0.1088
Red 535	40 months	A	Noisy	18	48.67	0.101			6.93	5	53.17	0.0108	-0.1132	-0.0612
Red 535	40 months	A	Noisy	19	49.09	0.097			6.75	5	53.59	0.0068	0.3068	-0.2412
Red 535	40 months	A	Noisy	20	46.47	0.104			7.17	5	50.97	0.0138	-2.3132	0.1788
Red 535	40 months	A	Noisy	21	50.56	0.077			7.47	5	55.06	-0.0132	1.7768	0.4788
Red 535	40 months	A	Noisy	22	44.4	0.099			6.89	5	48.9	0.0088	-4.3832	-0.1012
Red 535	40 months	A	Noisy	23	50	0.079			7.39	5	54.5	-0.0112	1.2168	0.3988
Red 535	40 months	A	Noisy	24	50.04	0.083			7.09	5	54.54	-0.0072	1.2568	0.0988
Red 535	40 months	A	Noisy	25	49.97	0.084			6.75	5	54.47	-0.0062	1.1868	-0.2412
Red 535	40 months	B	Mixed	1	58.11	0.19			7.34	5	62.61	0.00617333	3.2236	-0.632
Red 535	40 months	B	Mixed	2	54.52	0.19			6.74	5	59.02	0.00617333	-0.3664	-1.232
Red 535	40 months	B	Mixed	3	55.98	0.19			7.33	5	60.48	0.00617333	1.0936	-0.642
Red 535	40 months	B	Mixed	4	55.39	0.19			7.09	5	59.89	0.00617333	0.5036	-0.882
Red 535	40 months	B	Mixed	5	55.02	0.181			7.24	5	59.52	-0.00282667	0.1336	-0.732
Red 535	40 months	B	Mixed	6	54.22	0.184			7.48	5	58.72	0.000173333	-0.6664	-0.492
Red 535	40 months	B	Mixed	7	54.62	0.185			7.13	5	59.12	0.00117333	-0.2664	-0.842
Red 535	40 months	B	Mixed	8	57.43	0.189			7.46	5	61.93	0.00517333	2.5436	-0.512
Red 535	40 months	B	Mixed	9	56.06	0.193			7.58	5	60.56	0.00917333	1.1736	-0.392
Red 535	40 months	B	Mixed	10	57.29	0.192			7.71	5	61.79	0.00817333	2.4036	-0.262
Red 535	40 months	B	Mixed	11	57.26	0.187			7.65	5	61.76	0.00317333	2.3736	-0.322
Red 535	40 months	B	Mixed	12	57.19	0.194			7.34	5	61.69	0.0101733	2.3036	-0.632
Red 535	40 months	B	Mixed	13	57.64	0.189			7.58	5	62.14	0.00517333	2.7536	-0.392
Red 535	40 months	B	Mixed	14	57.86	0.186			7.4	5	62.36	0.00217333	2.9736	-0.572
Red 535	40 months	B	Mixed	15	58.36	0.186			7.65	5	62.86	0.00217333	3.4736	-0.322
Red 535	40 months	B	Mixed	16	57.46	0.189			7.43	5	61.96	0.00517333	2.5736	-0.542
Red 535	40 months	B	Mixed	17	57.6	0.18			7.26	5	62.1	-0.00382667	2.7136	-0.712
Red 535	40 months	B	Mixed	18	56.83	0.183			7.44	5	61.33	-0.000826667	1.9436	-0.532
Red 535	40 months	B	Mixed	19	56.96	0.19			7.36	5	61.46	0.00617333	2.0736	-0.612
Red 535	40 months	B	Mixed	20	57.21	0.185			7.51	5	61.71	0.00117333	2.3236	-0.462
Red 535	40 months	B	Mixed	21	58.02	0.184			7.68	5	62.52	0.000173333	3.1336	-0.292
Red 535	40 months	B	Mixed	22	56.25	0.193			6.98	5	60.75	0.00917333	1.3636	-0.992
Red 535	40 months	B	Mixed	23	56.29	0.188			7.61	5	60.79	0.00417333	1.4036	-0.362
Red 535	40 months	B	Mixed	24	56.34	0.186			7.9	5	60.84	0.00217333	1.4536	-0.072
Red 535	40 months	B	Mixed	25	56.36	0.186			7.77	5	60.86	0.00217333	1.4736	-0.202
Red 535	40 months	C	?	1	56.92	0.079			5.34	5	61.42	-0.00292	1.9316	-0.704
Red 535	40 months	C	?	2	57.22	0.084			5.7	5	61.72	0.00208	2.2316	-0.344
Red 535	40 months	C	?	3	54.32	0.079			6.56	5	58.82	-0.00292	-0.6684	0.516
Red 535	40 months	C	?	4	55.53	0.087			5.78	5	60.03	0.00508	0.5416	-0.264
Red 535	40 months	C	?	5	57.6	0.084			5.75	5	62.1	0.00208	2.6116	-0.294
Red 535	40 months	C	?	6	50.31	0.082			5.82	5	54.81	8e-05	-4.6784	-0.224
Red 535	40 months	C	?	7	51.4	0.077			5.6	5	55.9	-0.00492	-3.5884	-0.444
Red 535	40 months	C	?	8	54.28	0.08			5.45	5	58.78	-0.00192	-0.7084	-0.594
Red 535	40 months	C	?	9	59.18	0.08			5.71	5	63.68	-0.00192	4.1916	-0.334
Red 535	40 months	C	?	10	54.94	0.078			5.77	5	59.44	-0.00392	-0.0484	-0.274
Red 535	40 months	C	?	11	51.42	0.081			6.09	5	55.92	-0.00092	-3.5684	0.046
Red 535	40 months	C	?	12	53.3	0.083			5.8	5	57.8	0.00108	-1.6884	-0.244
Red 535	40 months	C	?	13	54.39	0.079			5.33	5	58.89	-0.00292	-0.5984	-0.714
Red 535	40 months	C	?	14	52.73	0.087			6.12	5	57.23	0.00508	-2.2584	0.076
Red 535	40 months	C	?	15	54.3	0.084			6.35	5	58.8	0.00208	-0.6884	0.306
Red 535	40 months	C	?	16	56.85	0.081			6.16	5	61.35	-0.00092	1.8616	0.116
Red 535	40 months	C	?	17	52.55	0.086			6.28	5	57.05	0.00408	-2.4384	0.236
Red 535	40 months	C	?	18	54.19	0.084			6.65	5	58.69	0.00208	-0.7984	0.606
Red 535	40 months	C	?	19	52.98	0.089			6.59	5	57.48	0.00708	-2.0084	0.546
Red 535	40 months	C	?	20	54.35	0.079			6.35	5	58.85	-0.00292	-0.6384	0.306
Red 535	40 months	C	?	21	55.7	0.077			6.13	5	60.2	-0.00492	0.7116	0.086
Red 535	40 months	C	?	22	56.37	0.081			6.7	5	60.87	-0.00092	1.3816	0.656
Red 535	40 months	C	?	23	57.78	0.079			6.31	5	62.28	-0.00292	2.7916	0.266
Red 535	40 months	C	?	24	56.35	0.086			5.79	5	60.85	0.00408	1.3616	-0.254
Red 535	40 months	C	?	25	59.75	0.082			6.97	5	64.25	8e-05	4.7616	0.926
Red 535	40 months	D	Mixed	1	52.18	0.199			9.28	5	56.68	0.0151733	-2.7064	1.308
Red 535	40 months	D	Mixed	2	52.06	0.194			9.27	5	56.56	0.0101733	-2.8264	1.298
Red 535	40 months	D	Mixed	3	49.6	0.208			9.33	5	54.1	0.0241733	-5.2864	1.358
Red 535	40 months	D	Mixed	4	50.44	0.2			8.85	5	54.94	0.0161733	-4.4464	0.878
Red 535	40 months	D	Mixed	5	50.55	0.191			9.51	5	55.05	0.00717333	-4.3364	1.538
Red 535	40 months	D	Mixed	6	52.07	0.201			9.17	5	56.57	0.0171733	-2.8164	1.198
Red 535	40 months	D	Mixed	7	51.56	0.196			9.46	5	56.06	0.0121733	-3.3264	1.488
Red 535	40 months	D	Mixed	8	52.74	0.197			9.38	5	57.24	0.0131733	-2.1464	1.408
Red 535	40 months	D	Mixed	9	51.69	0.201			9.69	5	56.19	0.0171733	-3.1964	1.718
Red 535	40 months	D	Mixed	10	51.97	0.207			9.56	5	56.47	0.0231733	-2.9164	1.588
Red 535	40 months	D	Mixed	11	53.55	0.201			9.76	5	58.05	0.0171733	-1.3364	1.788
Red 535	40 months	D	Mixed	12	52.59	0.197			9.53	5	57.09	0.0131733	-2.2964	1.558
Red 535	40 months	D	Mixed	13	53.29	0.202			9.31	5	57.79	0.0181733	-1.5964	1.338
Red 535	40 months	D	Mixed	14	52.88	0.2			9.3	5	57.38	0.0161733	-2.0064	1.328
Red 535	40 months	D	Mixed	15	51.96	0.203			9.66	5	56.46	0.0191733	-2.9264	1.688
Red 535	40 months	D	Mixed	16	52.53	0.198			9.76	5	57.03	0.0141733	-2.3564	1.788
Red 535	40 months	D	Mixed	17	53.3	0.201			9.09	5	57.8	0.0171733	-1.5864	1.118
Red 535	40 months	D	Mixed	18	52.65	0.195			9.54	5	57.15	0.0111733	-2.2364	1.568
Red 535	40 months	D	Mixed	19	52.76	0.188			9.72	5	57.26	0.00417333	-2.1264	1.748
Red 535	40 months	D	Mixed	20	55.55	0.196			9.13	5	60.05	0.0121733	0.6636	1.158
Red 535	40 months	D	Mixed	21	51.42	0.201			9.54	5	55.92	0.0171733	-3.4664	1.568
Red 535	40 months	D	Mixed	22	53.48	0.193			9.42	5	57.98	0.00917333	-1.4064	1.448
Red 535	40 months	D	Mixed	23	52.63	0.204			9.64	5	57.13	0.0201733	-2.2564	1.668
Red 535	40 months	D	Mixed	24	52.77	0.197			9.96	5	57.27	0.0131733	-2.1164	1.988
Red 535	40 months	D	Mixed	25	52.89	0.199			9.44	5	57.39	0.0151733	-1.9964	1.468
Red 535	40 months	E	Harmonic	1	61.06	0.136	856.7	4.6	15.2	5	65.56	-0.00156	0.7468	0.8996	0.908	-1.976
Red 535	40 months	E	Harmonic	2	60.78	0.129	866.9	3	15.22	5	65.28	-0.00856	0.4668	0.9196	11.108	-3.576
Red 535	40 months	E	Harmonic	3	59.74	0.151	843.6	36.3	13.45	5	64.24	0.01344	-0.5732	-0.8504	-12.192	29.724
Red 535	40 months	E	Harmonic	4	59.78	0.139	846.5	9.5	14.72	5	64.28	0.00144	-0.5332	0.4196	-9.292	2.924
Red 535	40 months	E	Harmonic	5	60.42	0.146	845.5	2.5	14.79	5	64.92	0.00844	0.1068	0.4896	-10.292	-4.076
Red 535	40 months	E	Harmonic	6	57.78	0.132	854.8	13.6	13.5	5	62.28	-0.00556	-2.5332	-0.8004	-0.992	7.024
Red 535	40 months	E	Harmonic	7	59.32	0.14	875.4	6.4	14.07	5	63.82	0.00244	-0.9932	-0.2304	19.608	-0.176
Red 535	40 months	E	Harmonic	8	60.21	0.142	860.7	4.6	14.24	5	64.71	0.00444	-0.1032	-0.0604	4.908	-1.976
Red 535	40 months	E	Harmonic	9	59.87	0.134	855.1	2.4	14.62	5	64.37	-0.00356	-0.4432	0.3196	-0.692	-4.176
Red 535	40 months	E	Harmonic	10	60.35	0.144	853.2	2.4	13.9	5	64.85	0.00644	0.0368	-0.4004	-2.592	-4.176
Red 535	40 months	E	Harmonic	11	58.06	0.14	850	4.1	12.96	5	62.56	0.00244	-2.2532	-1.3404	-5.792	-2.476
Red 535	40 months	E	Harmonic	12	60.18	0.139	861.8	3.8	13.62	5	64.68	0.00144	-0.1332	-0.6804	6.008	-2.776
Red 535	40 months	E	Harmonic	13	59.56	0.145	847	2.3	13.88	5	64.06	0.00744	-0.7532	-0.4204	-8.792	-4.276
Red 535	40 months	E	Harmonic	14	60.33	0.136	856.8	3.9	14.5	5	64.83	-0.00156	0.0168	0.1996	1.008	-2.676
Red 535	40 months	E	Harmonic	15	60.88	0.134	857	8.4	14.32	5	65.38	-0.00356	0.5668	0.0196	1.208	1.824
Red 535	40 months	E	Harmonic	16	61.74	0.141	855.2	4.5	14.98	5	66.24	0.00344	1.4268	0.6796	-0.592	-2.076
Red 535	40 months	E	Harmonic	17	61.14	0.13	854.7	3.8	14.57	5	65.64	-0.00756	0.8268	0.2696	-1.092	-2.776
Red 535	40 months	E	Harmonic	18	61.46	0.134	853.3	7.8	14.41	5	65.96	-0.00356	1.1468	0.1096	-2.492	1.224
Red 535	40 months	E	Harmonic	19	60.3	0.139	852.7	4.1	13.93	5	64.8	0.00144	-0.0132	-0.3704	-3.092	-2.476
Red 535	40 months	E	Harmonic	20	61.09	0.132	859.6	5.4	14.68	5	65.59	-0.00556	0.7768	0.3796	3.808	-1.176
Red 535	40 months	E	Harmonic	21	60.86	0.133	857.5	8	14.52	5	65.36	-0.00456	0.5468	0.2196	1.708	1.424
Red 535	40 months	E	Harmonic	22	60.61	0.137	859	7.7	13.74	5	65.11	-0.00056	0.2968	-0.5604	3.208	1.124
Red 535	40 months	E	Harmonic	23	61.13	0.137	862	5.4	14.85	5	65.63	-0.00056	0.8168	0.5496	6.208	-1.176
Red 535	40 months	E	Harmonic	24	60.75	0.13	857	3.8	14.79	5	65.25	-0.00756	0.4368	0.4896	1.208	-2.776
Red 535	40 months	E	Harmonic	25	60.43	0.139	852.8	6.1	14.05	5	64.93	0.00144	0.1168	-0.2504	-2.992	-0.476
Red 535	40 months	F	Mixed	1	56.88	0.167			7.11	5	61.38	-0.0168267	1.9936	-0.862
Red 535	40 months	F	Mixed	2	56.29	0.164			6.76	5	60.79	-0.0198267	1.4036	-1.212
Red 535	40 months	F	Mixed	3	55.19	0.172			6.94	5	59.69	-0.0118267	0.3036	-1.032
Red 535	40 months	F	Mixed	4	54.73	0.174			6.57	5	59.23	-0.00982667	-0.1564	-1.402
Red 535	40 months	F	Mixed	5	54.3	0.164			8.47	5	58.8	-0.0198267	-0.5864	0.498
Red 535	40 months	F	Mixed	6	53.97	0.161			7.37	5	58.47	-0.0228267	-0.9164	-0.602
Red 535	40 months	F	Mixed	7	56.78	0.166			6.9	5	61.28	-0.0178267	1.8936	-1.072
Red 535	40 months	F	Mixed	8	56.39	0.174			8.39	5	60.89	-0.00982667	1.5036	0.418
Red 535	40 months	F	Mixed	9	55.97	0.168			6.92	5	60.47	-0.0158267	1.0836	-1.052
Red 535	40 months	F	Mixed	10	56.17	0.138			7.04	5	60.67	-0.0458267	1.2836	-0.932
Red 535	40 months	F	Mixed	11	54.02	0.172			6.79	5	58.52	-0.0118267	-0.8664	-1.182
Red 535	40 months	F	Mixed	12	56.61	0.171			6.83	5	61.11	-0.0128267	1.7236	-1.142
Red 535	40 months	F	Mixed	13	55.56	0.164			6.68	5	60.06	-0.0198267	0.6736	-1.292
Red 535	40 months	F	Mixed	14	55.89	0.169			7.22	5	60.39	-0.0148267	1.0036	-0.752
Red 535	40 months	F	Mixed	15	54.27	0.174			6.6	5	58.77	-0.00982667	-0.6164	-1.372
Red 535	40 months	F	Mixed	16	57.04	0.174			7.24	5	61.54	-0.00982667	2.1536	-0.732
Red 535	40 months	F	Mixed	17	57.18	0.165			6.99	5	61.68	-0.0188267	2.2936	-0.982
Red 535	40 months	F	Mixed	18	55.08	0.168			6.9	5	59.58	-0.0158267	0.1936	-1.072
Red 535	40 months	F	Mixed	19	54.14	0.162			6.54	5	58.64	-0.0218267	-0.7464	-1.432
Red 535	40 months	F	Mixed	20	56.27	0.166			6.83	5	60.77	-0.0178267	1.3836	-1.142
Red 535	40 months	F	Mixed	21	55.68	0.146			7.18	5	60.18	-0.0378267	0.7936	-0.792
Red 535	40 months	F	Mixed	22	56.84	0.154			7.15	5	61.34	-0.0298267	1.9536	-0.822
Red 535	40 months	F	Mixed	23	56.09	0.169			6.8	5	60.59	-0.0148267	1.2036	-1.172
Red 535	40 months	F	Mixed	24	55.19	0.161			6.94	5	59.69	-0.0228267	0.3036	-1.032
Red 535	40 months	F	Mixed	25	54.57	0.165			6.78	5	59.07	-0.0188267	-0.3164	-1.192

### Sheet: CV within fo mean
Supplemental Table 4A. Harmonic Raw Scores from Praat and Calculations for CV within a Syllable
Column	Description
A	Bird ID
B	Age (8, 24, or 40 months post-hatch)
C	Individual Syllable Identifier (A-F)
D	Syllable Type (Harmonic only)
E	Copy Number (up to 25)
F	fo mean (fundamental frequency in Hertz)
G	fo std (standard deviation of fo mean in Hertz)
H	CV (coeffient of variation) within that syllable copy calculated from Column G/F
BirdID	Agecategory	SyllLetter	SyllType	Copy#	fomean	fostd	CV fostd/fo mean
Red 535	8 months	E	Harmonic	1	808.6	8.4	0.0103883
Red 535	8 months	E	Harmonic	2	795.2	18.3	0.0230131
Red 535	8 months	E	Harmonic	3	790.4	14	0.0177126
Red 535	8 months	E	Harmonic	4	777.6	33.2	0.0426955
Red 535	8 months	E	Harmonic	5	793.7	23	0.0289782
Red 535	8 months	E	Harmonic	6	792.3	17	0.0214565
Red 535	8 months	E	Harmonic	7	791	25.4	0.0321113
Red 535	8 months	E	Harmonic	8	787.1	17	0.0215983
Red 535	8 months	E	Harmonic	9	792.2	21.3	0.0268871
Red 535	8 months	E	Harmonic	10	783	32.3	0.0412516
Red 535	8 months	E	Harmonic	11	782.3	28.7	0.0366867
Red 535	8 months	E	Harmonic	12	787.5	34.4	0.0436825
Red 535	8 months	E	Harmonic	13	791.6	15.7	0.0198332
Red 535	8 months	E	Harmonic	14	702.3	22.2	0.0316104
Red 535	8 months	E	Harmonic	15	769.6	33.5	0.0435291
Red 535	8 months	E	Harmonic	16	770.7	19.6	0.0254314
Red 535	8 months	E	Harmonic	17	782.3	17.7	0.0226256
Red 535	8 months	E	Harmonic	18	764.8	35.7	0.0466789
Red 535	8 months	E	Harmonic	19	776.1	42.6	0.0548898
Red 535	8 months	E	Harmonic	20	770	32.4	0.0420779
Red 535	8 months	E	Harmonic	21	783.7	15.8	0.0201608
Red 535	8 months	E	Harmonic	22	776.1	19.1	0.0246102
Red 535	8 months	E	Harmonic	23	763.9	32.6	0.0426757
Red 535	8 months	E	Harmonic	24	786.4	38.3	0.048703
Red 535	8 months	E	Harmonic	25	802.2	14.4	0.0179506
Red 535	24 months	E	Harmonic	1	838.6	26	0.0310041
Red 535	24 months	E	Harmonic	2	836.8	17.8	0.0212715
Red 535	24 months	E	Harmonic	3	831.5	39.9	0.0479856
Red 535	24 months	E	Harmonic	4	846.4	18.7	0.0220936
Red 535	24 months	E	Harmonic	5	835.3	9.1	0.0108943
Red 535	24 months	E	Harmonic	6	841.7	13.2	0.0156825
Red 535	24 months	E	Harmonic	7	841.9	20.9	0.0248248
Red 535	24 months	E	Harmonic	8	852.3	26.7	0.031327
Red 535	24 months	E	Harmonic	9	832.4	9.9	0.0118933
Red 535	24 months	E	Harmonic	10	846.1	10.2	0.0120553
Red 535	24 months	E	Harmonic	11	830.3	38.2	0.0460075
Red 535	24 months	E	Harmonic	12	837.9	11.9	0.0142022
Red 535	24 months	E	Harmonic	13	836.8	5.8	0.00693117
Red 535	24 months	E	Harmonic	14	849.4	21.3	0.0250765
Red 535	24 months	E	Harmonic	15	831.8	7.7	0.00925703
Red 535	24 months	E	Harmonic	16	820.4	38.6	0.0470502
Red 535	24 months	E	Harmonic	17	824.1	8	0.00970756
Red 535	24 months	E	Harmonic	18	828.4	5.8	0.00700145
Red 535	24 months	E	Harmonic	19	836.5	8.6	0.0102809
Red 535	24 months	E	Harmonic	20	830	3.2	0.00385542
Red 535	24 months	E	Harmonic	21	830.2	17.1	0.0205974
Red 535	24 months	E	Harmonic	22			#DIV/0!
Red 535	24 months	E	Harmonic	23	836.8	2.2	0.00262906
Red 535	24 months	E	Harmonic	24	824.9	38.2	0.0463086
Red 535	24 months	E	Harmonic	25	822.9	26.6	0.0323247
Red 535	40 months	E	Harmonic	1	856.7	4.6	0.00536944
Red 535	40 months	E	Harmonic	2	866.9	3	0.00346061
Red 535	40 months	E	Harmonic	3	843.6	36.3	0.0430299
Red 535	40 months	E	Harmonic	4	846.5	9.5	0.0112227
Red 535	40 months	E	Harmonic	5	845.5	2.5	0.00295683
Red 535	40 months	E	Harmonic	6	854.8	13.6	0.0159102
Red 535	40 months	E	Harmonic	7	875.4	6.4	0.00731094
Red 535	40 months	E	Harmonic	8	860.7	4.6	0.00534449
Red 535	40 months	E	Harmonic	9	855.1	2.4	0.00280669
Red 535	40 months	E	Harmonic	10	853.2	2.4	0.00281294
Red 535	40 months	E	Harmonic	11	850	4.1	0.00482353
Red 535	40 months	E	Harmonic	12	861.8	3.8	0.00440938
Red 535	40 months	E	Harmonic	13	847	2.3	0.00271547
Red 535	40 months	E	Harmonic	14	856.8	3.9	0.00455182
Red 535	40 months	E	Harmonic	15	857	8.4	0.00980163
Red 535	40 months	E	Harmonic	16	855.2	4.5	0.00526193
Red 535	40 months	E	Harmonic	17	854.7	3.8	0.004446
Red 535	40 months	E	Harmonic	18	853.3	7.8	0.00914098
Red 535	40 months	E	Harmonic	19	852.7	4.1	0.00480826
Red 535	40 months	E	Harmonic	20	859.6	5.4	0.00628199
Red 535	40 months	E	Harmonic	21	857.5	8	0.00932945
Red 535	40 months	E	Harmonic	22	859	7.7	0.00896391
Red 535	40 months	E	Harmonic	23	862	5.4	0.0062645
Red 535	40 months	E	Harmonic	24	857	3.8	0.00443407
Red 535	40 months	E	Harmonic	25	852.8	6.1	0.00715291

### Sheet: CV fo mean across renditions
Supplemental Table 4A. Harmonic Raw Scores from Praat and Calculations of CV Across Syllable Copies
Column	Description
A	Bird ID
B	Age (8, 24, or 40 months post-hatch)
C	Individual Syllable Identifier (A-F)
D	Syllable Type (Harmonic only)
E	Copy Number (up to 25)
F	fo mean (fundamental frequency in Hertz)
G	average of fo mean copies for that syllable
H	standard deviation of the average fo mean from Column G
I	CV (coeffient of variation) across syllable copies calculated from Column H/G
M-P	Summary Table CV across copies from Column I
BirdID	Agecategory	SyllLetter	SyllType	Copy#	fomean	avg mean	stdev	CV (stdev/mean)				Summary Table CV across copies
Red 535	8 months	E	Harmonic	1	808.6							R535	E	Harmonic	M1
Red 535	8 months	E	Harmonic	2	795.2								8 months		0.0253669
Red 535	8 months	E	Harmonic	3	790.4								24 months		0.0100138
Red 535	8 months	E	Harmonic	4	777.6								40 months		0.00800115
Red 535	8 months	E	Harmonic	5	793.7
Red 535	8 months	E	Harmonic	6	792.3
Red 535	8 months	E	Harmonic	7	791
Red 535	8 months	E	Harmonic	8	787.1
Red 535	8 months	E	Harmonic	9	792.2
Red 535	8 months	E	Harmonic	10	783
Red 535	8 months	E	Harmonic	11	782.3
Red 535	8 months	E	Harmonic	12	787.5
Red 535	8 months	E	Harmonic	13	791.6
Red 535	8 months	E	Harmonic	14	702.3
Red 535	8 months	E	Harmonic	15	769.6
Red 535	8 months	E	Harmonic	16	770.7
Red 535	8 months	E	Harmonic	17	782.3
Red 535	8 months	E	Harmonic	18	764.8
Red 535	8 months	E	Harmonic	19	776.1
Red 535	8 months	E	Harmonic	20	770
Red 535	8 months	E	Harmonic	21	783.7
Red 535	8 months	E	Harmonic	22	776.1
Red 535	8 months	E	Harmonic	23	763.9
Red 535	8 months	E	Harmonic	24	786.4
Red 535	8 months	E	Harmonic	25	802.2	780.824	19.8071	0.0253669
Red 535	24 months	E	Harmonic	1	838.6
Red 535	24 months	E	Harmonic	2	836.8
Red 535	24 months	E	Harmonic	3	831.5
Red 535	24 months	E	Harmonic	4	846.4
Red 535	24 months	E	Harmonic	5	835.3
Red 535	24 months	E	Harmonic	6	841.7
Red 535	24 months	E	Harmonic	7	841.9
Red 535	24 months	E	Harmonic	8	852.3
Red 535	24 months	E	Harmonic	9	832.4
Red 535	24 months	E	Harmonic	10	846.1
Red 535	24 months	E	Harmonic	11	830.3
Red 535	24 months	E	Harmonic	12	837.9
Red 535	24 months	E	Harmonic	13	836.8
Red 535	24 months	E	Harmonic	14	849.4
Red 535	24 months	E	Harmonic	15	831.8
Red 535	24 months	E	Harmonic	16	820.4
Red 535	24 months	E	Harmonic	17	824.1
Red 535	24 months	E	Harmonic	18	828.4
Red 535	24 months	E	Harmonic	19	836.5
Red 535	24 months	E	Harmonic	20	830
Red 535	24 months	E	Harmonic	21	830.2
Red 535	24 months	E	Harmonic	22
Red 535	24 months	E	Harmonic	23	836.8
Red 535	24 months	E	Harmonic	24	824.9
Red 535	24 months	E	Harmonic	25	822.9	835.142	8.36296	0.0100138
Red 535	40 months	E	Harmonic	1	856.7
Red 535	40 months	E	Harmonic	2	866.9
Red 535	40 months	E	Harmonic	3	843.6
Red 535	40 months	E	Harmonic	4	846.5
Red 535	40 months	E	Harmonic	5	845.5
Red 535	40 months	E	Harmonic	6	854.8
Red 535	40 months	E	Harmonic	7	875.4
Red 535	40 months	E	Harmonic	8	860.7
Red 535	40 months	E	Harmonic	9	855.1
Red 535	40 months	E	Harmonic	10	853.2
Red 535	40 months	E	Harmonic	11	850
Red 535	40 months	E	Harmonic	12	861.8
Red 535	40 months	E	Harmonic	13	847
Red 535	40 months	E	Harmonic	14	856.8
Red 535	40 months	E	Harmonic	15	857
Red 535	40 months	E	Harmonic	16	855.2
Red 535	40 months	E	Harmonic	17	854.7
Red 535	40 months	E	Harmonic	18	853.3
Red 535	40 months	E	Harmonic	19	852.7
Red 535	40 months	E	Harmonic	20	859.6
Red 535	40 months	E	Harmonic	21	857.5
Red 535	40 months	E	Harmonic	22	859
Red 535	40 months	E	Harmonic	23	862
Red 535	40 months	E	Harmonic	24	857
Red 535	40 months	E	Harmonic	25	852.8	855.792	6.84732	0.00800115
