## Supplementary material for "Voice Changes in Aging Birdsong: A Longitudinal Study in Adult Male Zebra Finches": Supp Table 4B R535 M2.xlsx

### Sheet: R535 M2 stats
Supplemental Table 4B. SPSS Statistical Output from the Generalized Linear Model for Bird R35 Morning 2.
Values comes from the Tests of Model Effects, reporting the Wald-Chi Square Value for the interaction of age x syllable type, degrees of freedom (df), and p-value (p>0.05 not significant and reported as a 'dash' ).
For significant post-hoc p-values in these cells, they represent the Bonferroni corrected values.
The Fo mean, standard deviation (STD), and CV scores are only reported for the harmonic syllables (interaction with Age only).
Column	Description
A	Bird ID, Song Feature, Syllable Type (Harmonic, Mixed, Noisy)
B	Age comparison (8 months, young adult vs. 24 months, middle age) with p-value
C	Age Comparison (24 months, middle age versus 40 months, older ages) with p-value
D	Age Comparison (8 months, young adult vs. 40 months, older ages) with p-value
Bird R535
	Morning 2
	8 v 24 mo	24 v 40 mo	8 v 40 mo
Syllable Duration, Wald-chi sq =13.936; df=6, p=0.030
Harmonic	-	p=0.001	-
Mixed	-	p=0.004	p=0.000
Noisy	-	-	-
Intensity Mean, Wald-chi sq =144.750; df=6, p<0.001
Harmonic	p=0.000	-	p=0.000
Mixed	p=0.000	p=0.000	p=0.000
Noisy	p=0.000	-	p=0.000
CPPS mean, Wald-chi sq =12.579; df=6, p=0.050
Harmonic	-	-	-
Mixed	-	-	-
Noisy	-	-	-
Fo mean, Wald-chi sq =1189.897; df=2, p<0.001
Harmonic	p=0.000	p=0.000	p=0.000
Fo STD, Wald-chi sq =76.399; df=2, p<0.001
Harmonic	p=0.037	p=0.000	p=0.000
CV within syllable (STD/Fo), Wald-chi sq =86.240; df=2, p<0.001
Harmonic	p=0.004	p=0.000	p=0.000

### Sheet: R535 M2 features
Supplemental Table 4B. Raw Scores from Praat and GLM Residuals from SPSS
Column	Description							Column	Description
A	Bird ID							L	Corrected Intensity (decibels) from Column F based on bird's chamber location and calibration factor							(CH) Chamber #: Sound Intensity Correction to Original Raw Values
B	Age (8, 24, or 40 months post-hatch)							M-Q	Residual Output from General Linearized Model for song features							1 Add 7.7 dB to each value
C	Individual Syllable Identifier (A-F)															2 Add 3.4 dB to each value
D	Syllable Type (Harmonic, Mixed or Noisy)															3 Subtract 3.4 dB from each value
E	Copy Number (up to 25)															4 Add 4 dB to each value
F	Intensity (decibels)															5 Add 4.5 dB to each value
G	Duration (seconds)															6 Add 5.4 dB to each value
H	fo mean (fundamental frequency in Hertz, only for harmonic syllables)
I	fo std (standard deviation of fo mean in Hertz, only for harmonic syllables)
J	cpps expo (cepstal peak prominence smooth, exponential in decibels)
K	chamber location for finch song recording (used for calibration of intensity in L)
BirdID	Agecategory	SyllLetter	SyllType	Copy#	intensity	duration	fomean	fostd	cpps expo	chamber	corrintensity	Residualdur	Residualcorrint	Residualcppsgetexpo	Residualfomean	Residualfostd
Red 535	8 months	A	Noisy	1	49.32	0.121			6.64	1	57.02	0.02336	-0.124	-0.5796
Red 535	8 months	A	Noisy	2	51.51	0.091			7.09	1	59.21	-0.00664	2.066	-0.1296
Red 535	8 months	A	Noisy	3	49.64	0.107			7.45	1	57.34	0.00936	0.196	0.2304
Red 535	8 months	A	Noisy	4	46.85	0.112			6.99	1	54.55	0.01436	-2.594	-0.2296
Red 535	8 months	A	Noisy	5	50.4	0.103			7.32	1	58.1	0.00536	0.956	0.1004
Red 535	8 months	A	Noisy	6	49.22	0.083			7.11	1	56.92	-0.01464	-0.224	-0.1096
Red 535	8 months	A	Noisy	7	49.35	0.099			7.31	1	57.05	0.00136	-0.094	0.0904
Red 535	8 months	A	Noisy	8	49.89	0.1			7.45	1	57.59	0.00236	0.446	0.2304
Red 535	8 months	A	Noisy	9	49.49	0.095			7.03	1	57.19	-0.00264	0.046	-0.1896
Red 535	8 months	A	Noisy	10	50.41	0.094			7.27	1	58.11	-0.00364	0.966	0.0504
Red 535	8 months	A	Noisy	11	48.05	0.106			7.1	1	55.75	0.00836	-1.394	-0.1196
Red 535	8 months	A	Noisy	12	48.76	0.095			6.92	1	56.46	-0.00264	-0.684	-0.2996
Red 535	8 months	A	Noisy	13	50.34	0.095			7.45	1	58.04	-0.00264	0.896	0.2304
Red 535	8 months	A	Noisy	14	50.16	0.084			7.27	1	57.86	-0.01364	0.716	0.0504
Red 535	8 months	A	Noisy	15	50.37	0.092			7.82	1	58.07	-0.00564	0.926	0.6004
Red 535	8 months	A	Noisy	16	49.75	0.096			8.35	1	57.45	-0.00164	0.306	1.1304
Red 535	8 months	A	Noisy	17	50.44	0.09			7.6	1	58.14	-0.00764	0.996	0.3804
Red 535	8 months	A	Noisy	18	50.56	0.095			7.52	1	58.26	-0.00264	1.116	0.3004
Red 535	8 months	A	Noisy	19	49.93	0.103			7.43	1	57.63	0.00536	0.486	0.2104
Red 535	8 months	A	Noisy	20	51.13	0.086			7.51	1	58.83	-0.01164	1.686	0.2904
Red 535	8 months	A	Noisy	21	47.5	0.096			6.83	1	55.2	-0.00164	-1.944	-0.3896
Red 535	8 months	A	Noisy	22	48.1	0.11			6.98	1	55.8	0.01236	-1.344	-0.2396
Red 535	8 months	A	Noisy	23	46.84	0.102			6.68	1	54.54	0.00436	-2.604	-0.5396
Red 535	8 months	A	Noisy	24	49.23	0.087			6.64	1	56.93	-0.01064	-0.214	-0.5796
Red 535	8 months	A	Noisy	25	48.86	0.099			6.73	1	56.56	0.00136	-0.584	-0.4896
Red 535	8 months	B	Mixed	1	58.27	0.213			7.2	1	65.97	0.01748	0.274267	-0.590933
Red 535	8 months	B	Mixed	2	57.84	0.216			7.17	1	65.54	0.02048	-0.155733	-0.620933
Red 535	8 months	B	Mixed	3	58.47	0.212			7.22	1	66.17	0.01648	0.474267	-0.570933
Red 535	8 months	B	Mixed	4	55.84	0.206			7.14	1	63.54	0.01048	-2.15573	-0.650933
Red 535	8 months	B	Mixed	5	55.18	0.209			6.93	1	62.88	0.01348	-2.81573	-0.860933
Red 535	8 months	B	Mixed	6	56.55	0.198			7.35	1	64.25	0.00248	-1.44573	-0.440933
Red 535	8 months	B	Mixed	7	56.23	0.21			7.01	1	63.93	0.01448	-1.76573	-0.780933
Red 535	8 months	B	Mixed	8	55.62	0.213			6.98	1	63.32	0.01748	-2.37573	-0.810933
Red 535	8 months	B	Mixed	9	58.01	0.213			7.32	1	65.71	0.01748	0.0142667	-0.470933
Red 535	8 months	B	Mixed	10	57.17	0.211			7.1	1	64.87	0.01548	-0.825733	-0.690933
Red 535	8 months	B	Mixed	11	55.72	0.21			7.13	1	63.42	0.01448	-2.27573	-0.660933
Red 535	8 months	B	Mixed	12	56.95	0.208			7.07	1	64.65	0.01248	-1.04573	-0.720933
Red 535	8 months	B	Mixed	13	56.03	0.208			7.25	1	63.73	0.01248	-1.96573	-0.540933
Red 535	8 months	B	Mixed	14	57.34	0.215			7.48	1	65.04	0.01948	-0.655733	-0.310933
Red 535	8 months	B	Mixed	15	55.59	0.206			7.02	1	63.29	0.01048	-2.40573	-0.770933
Red 535	8 months	B	Mixed	16	56.59	0.209			7.08	1	64.29	0.01348	-1.40573	-0.710933
Red 535	8 months	B	Mixed	17	55.67	0.212			7.01	1	63.37	0.01648	-2.32573	-0.780933
Red 535	8 months	B	Mixed	18	57.83	0.202			7.16	1	65.53	0.00648	-0.165733	-0.630933
Red 535	8 months	B	Mixed	19	57.56	0.201			6.91	1	65.26	0.00548	-0.435733	-0.880933
Red 535	8 months	B	Mixed	20	55.85	0.205			7.46	1	63.55	0.00948	-2.14573	-0.330933
Red 535	8 months	B	Mixed	21	54.68	0.213			6.64	1	62.38	0.01748	-3.31573	-1.15093
Red 535	8 months	B	Mixed	22	56.6	0.218			6.97	1	64.3	0.02248	-1.39573	-0.820933
Red 535	8 months	B	Mixed	23	55.62	0.205			6.79	1	63.32	0.00948	-2.37573	-1.00093
Red 535	8 months	B	Mixed	24	54.07	0.207			7.04	1	61.77	0.01148	-3.92573	-0.750933
Red 535	8 months	B	Mixed	25	55.05	0.21			7.12	1	62.75	0.01448	-2.94573	-0.670933
Red 535	8 months	C	?	1	59.02	0.074			6.21	1	66.72	-0.00332	-0.5076	0.0712
Red 535	8 months	C	?	2	58.84	0.075			6.46	1	66.54	-0.00232	-0.6876	0.3212
Red 535	8 months	C	?	3	57.2	0.073			5.71	1	64.9	-0.00432	-2.3276	-0.4288
Red 535	8 months	C	?	4	59.87	0.082			6.2	1	67.57	0.00468	0.3424	0.0612
Red 535	8 months	C	?	5	60.43	0.076			6.11	1	68.13	-0.00132	0.9024	-0.0288
Red 535	8 months	C	?	6	59.08	0.077			6.25	1	66.78	-0.00032	-0.4476	0.1112
Red 535	8 months	C	?	7	62.22	0.073			6.1	1	69.92	-0.00432	2.6924	-0.0388
Red 535	8 months	C	?	8	59.24	0.082			6.12	1	66.94	0.00468	-0.2876	-0.0188
Red 535	8 months	C	?	9	60.46	0.076			5.8	1	68.16	-0.00132	0.9324	-0.3388
Red 535	8 months	C	?	10	61.42	0.074			6.39	1	69.12	-0.00332	1.8924	0.2512
Red 535	8 months	C	?	11	58.97	0.08			6.06	1	66.67	0.00268	-0.5576	-0.0788
Red 535	8 months	C	?	12	61.26	0.075			5.9	1	68.96	-0.00232	1.7324	-0.2388
Red 535	8 months	C	?	13	60.14	0.078			6.6	1	67.84	0.00068	0.6124	0.4612
Red 535	8 months	C	?	14	60.11	0.079			6.13	1	67.81	0.00168	0.5824	-0.0088
Red 535	8 months	C	?	15	61	0.08			5.78	1	68.7	0.00268	1.4724	-0.3588
Red 535	8 months	C	?	16	57.73	0.076			6.47	1	65.43	-0.00132	-1.7976	0.3312
Red 535	8 months	C	?	17	60.94	0.078			6.01	1	68.64	0.00068	1.4124	-0.1288
Red 535	8 months	C	?	18	60.2	0.081			5.76	1	67.9	0.00368	0.6724	-0.3788
Red 535	8 months	C	?	19	59.79	0.077			5.77	1	67.49	-0.00032	0.2624	-0.3688
Red 535	8 months	C	?	20	62.47	0.082			5.71	1	70.17	0.00468	2.9424	-0.4288
Red 535	8 months	C	?	21	57.44	0.079			5.8	1	65.14	0.00168	-2.0876	-0.3388
Red 535	8 months	C	?	22	56.23	0.075			6.35	1	63.93	-0.00232	-3.2976	0.2112
Red 535	8 months	C	?	23	57.91	0.072			6.57	1	65.61	-0.00532	-1.6176	0.4312
Red 535	8 months	C	?	24	59.87	0.086			6.66	1	67.57	0.00868	0.3424	0.5212
Red 535	8 months	C	?	25	56.35	0.073			6.55	1	64.05	-0.00432	-3.1776	0.4112
Red 535	8 months	D	Mixed	1	58.63	0.201			9.72	1	66.33	0.00548	0.634267	1.92907
Red 535	8 months	D	Mixed	2	58.08	0.198			9.61	1	65.78	0.00248	0.0842667	1.81907
Red 535	8 months	D	Mixed	3	57.62	0.215			9.14	1	65.32	0.01948	-0.375733	1.34907
Red 535	8 months	D	Mixed	4	58.19	0.213			9.63	1	65.89	0.01748	0.194267	1.83907
Red 535	8 months	D	Mixed	5	58.58	0.206			9.8	1	66.28	0.01048	0.584267	2.00907
Red 535	8 months	D	Mixed	6	58.88	0.209			9.49	1	66.58	0.01348	0.884267	1.69907
Red 535	8 months	D	Mixed	7	58.77	0.2			9.37	1	66.47	0.00448	0.774267	1.57907
Red 535	8 months	D	Mixed	8	58.35	0.215			9.48	1	66.05	0.01948	0.354267	1.68907
Red 535	8 months	D	Mixed	9	58.49	0.207			9.24	1	66.19	0.01148	0.494267	1.44907
Red 535	8 months	D	Mixed	10	58.56	0.216			9.53	1	66.26	0.02048	0.564267	1.73907
Red 535	8 months	D	Mixed	11	58.45	0.213			9.4	1	66.15	0.01748	0.454267	1.60907
Red 535	8 months	D	Mixed	12	59.31	0.2			9.43	1	67.01	0.00448	1.31427	1.63907
Red 535	8 months	D	Mixed	13	58.85	0.211			9.39	1	66.55	0.01548	0.854267	1.59907
Red 535	8 months	D	Mixed	14	58.34	0.205			9.46	1	66.04	0.00948	0.344267	1.66907
Red 535	8 months	D	Mixed	15	58.03	0.209			9.73	1	65.73	0.01348	0.0342667	1.93907
Red 535	8 months	D	Mixed	16	59.18	0.2			9.88	1	66.88	0.00448	1.18427	2.08907
Red 535	8 months	D	Mixed	17	58.09	0.209			9.58	1	65.79	0.01348	0.0942667	1.78907
Red 535	8 months	D	Mixed	18	58.92	0.207			9.33	1	66.62	0.01148	0.924267	1.53907
Red 535	8 months	D	Mixed	19	59.36	0.2			9.59	1	67.06	0.00448	1.36427	1.79907
Red 535	8 months	D	Mixed	20	58.76	0.198			9.8	1	66.46	0.00248	0.764267	2.00907
Red 535	8 months	D	Mixed	21	58.59	0.205			9.38	1	66.29	0.00948	0.594267	1.58907
Red 535	8 months	D	Mixed	22	57.97	0.2			9.6	1	65.67	0.00448	-0.0257333	1.80907
Red 535	8 months	D	Mixed	23	55.54	0.207			9.27	1	63.24	0.01148	-2.45573	1.47907
Red 535	8 months	D	Mixed	24	55.35	0.213			9.13	1	63.05	0.01748	-2.64573	1.33907
Red 535	8 months	D	Mixed	25	55.53	0.21			9.42	1	63.23	0.01448	-2.46573	1.62907
Red 535	8 months	E	Harmonic	1	60.54	0.158	783	21.6	13.02	1	68.24	0.02384	1.3928	-1.69	2.488	-7.176
Red 535	8 months	E	Harmonic	2	60.45	0.146	763.7	31.7	14.59	1	68.15	0.01184	1.3028	-0.12	-16.812	2.924
Red 535	8 months	E	Harmonic	3	60.22	0.139	773.9	33.2	13.74	1	67.92	0.00484	1.0728	-0.97	-6.612	4.424
Red 535	8 months	E	Harmonic	4	61.29	0.147	786.3	28.7	14.94	1	68.99	0.01284	2.1428	0.23	5.788	-0.076
Red 535	8 months	E	Harmonic	5	59.6	0.128	781.7	33.1	15.7	1	67.3	-0.00616	0.4528	0.99	1.188	4.324
Red 535	8 months	E	Harmonic	6	60.04	0.128	793	26.2	15.89	1	67.74	-0.00616	0.8928	1.18	12.488	-2.576
Red 535	8 months	E	Harmonic	7	59.06	0.132	786.8	23.7	14.78	1	66.76	-0.00216	-0.0872	0.07	6.288	-5.076
Red 535	8 months	E	Harmonic	8	58.29	0.147	775	30.7	14.46	1	65.99	0.01284	-0.8572	-0.25	-5.512	1.924
Red 535	8 months	E	Harmonic	9	59.99	0.141	779.8	36.4	14.65	1	67.69	0.00684	0.8428	-0.06	-0.712	7.624
Red 535	8 months	E	Harmonic	10	58.67	0.132	766	40.3	14.92	1	66.37	-0.00216	-0.4772	0.21	-14.512	11.524
Red 535	8 months	E	Harmonic	11	58.09	0.13	775.5	32.2	14.87	1	65.79	-0.00416	-1.0572	0.16	-5.012	3.424
Red 535	8 months	E	Harmonic	12	59.29	0.126	787.8	30.7	13.49	1	66.99	-0.00816	0.1428	-1.22	7.288	1.924
Red 535	8 months	E	Harmonic	13	59.39	0.133	773.7	33.6	14.92	1	67.09	-0.00116	0.2428	0.21	-6.812	4.824
Red 535	8 months	E	Harmonic	14	58.41	0.146	771.5	32.3	15.19	1	66.11	0.01184	-0.7372	0.48	-9.012	3.524
Red 535	8 months	E	Harmonic	15	58.28	0.131	781.3	27.6	14.27	1	65.98	-0.00316	-0.8672	-0.44	0.788	-1.176
Red 535	8 months	E	Harmonic	16	58.94	0.143	783.7	21.2	15.17	1	66.64	0.00884	-0.2072	0.46	3.188	-7.576
Red 535	8 months	E	Harmonic	17	57.26	0.127	775.2	25	15.23	1	64.96	-0.00716	-1.8872	0.52	-5.312	-3.776
Red 535	8 months	E	Harmonic	18	59.37	0.128	786.1	29.9	15.24	1	67.07	-0.00616	0.2228	0.53	5.588	1.124
Red 535	8 months	E	Harmonic	19	58.82	0.131	779.7	37	13.76	1	66.52	-0.00316	-0.3272	-0.95	-0.812	8.224
Red 535	8 months	E	Harmonic	20	58.54	0.122	781.2	17.2	14.56	1	66.24	-0.01216	-0.6072	-0.15	0.688	-11.576
Red 535	8 months	E	Harmonic	21	59.37	0.122	793.3	18.6	15.01	1	67.07	-0.01216	0.2228	0.3	12.788	-10.176
Red 535	8 months	E	Harmonic	22	60.9	0.131	782.7	41.6	14.49	1	68.6	-0.00316	1.7528	-0.22	2.188	12.824
Red 535	8 months	E	Harmonic	23	58.53	0.127	789.6	22.3	14.98	1	66.23	-0.00716	-0.6172	0.27	9.088	-6.476
Red 535	8 months	E	Harmonic	24	57.26	0.128	771.2	21.8	15.72	1	64.96	-0.00616	-1.8872	1.01	-9.312	-6.976
Red 535	8 months	E	Harmonic	25	58.08	0.131	791.1	22.8	14.16	1	65.78	-0.00316	-1.0672	-0.55	10.588	-5.976
Red 535	8 months	F	Mixed	1	58.86	0.183			7	1	66.56	-0.01252	0.864267	-0.790933
Red 535	8 months	F	Mixed	2	58.78	0.186			6.92	1	66.48	-0.00952	0.784267	-0.870933
Red 535	8 months	F	Mixed	3	59.64	0.184			6.21	1	67.34	-0.01152	1.64427	-1.58093
Red 535	8 months	F	Mixed	4	59.9	0.167			7.02	1	67.6	-0.02852	1.90427	-0.770933
Red 535	8 months	F	Mixed	5	59.53	0.17			6.92	1	67.23	-0.02552	1.53427	-0.870933
Red 535	8 months	F	Mixed	6	59.51	0.172			6.46	1	67.21	-0.02352	1.51427	-1.33093
Red 535	8 months	F	Mixed	7	59.95	0.178			6.81	1	67.65	-0.01752	1.95427	-0.980933
Red 535	8 months	F	Mixed	8	60.54	0.169			7.01	1	68.24	-0.02652	2.54427	-0.780933
Red 535	8 months	F	Mixed	9	60.33	0.162			6.78	1	68.03	-0.03352	2.33427	-1.01093
Red 535	8 months	F	Mixed	10	59.14	0.175			6.72	1	66.84	-0.02052	1.14427	-1.07093
Red 535	8 months	F	Mixed	11	61.93	0.164			6.68	1	69.63	-0.03152	3.93427	-1.11093
Red 535	8 months	F	Mixed	12	59.23	0.161			6.49	1	66.93	-0.03452	1.23427	-1.30093
Red 535	8 months	F	Mixed	13	59.39	0.169			6.52	1	67.09	-0.02652	1.39427	-1.27093
Red 535	8 months	F	Mixed	14	58.32	0.171			6.81	1	66.02	-0.02452	0.324267	-0.980933
Red 535	8 months	F	Mixed	15	59.08	0.177			6.59	1	66.78	-0.01852	1.08427	-1.20093
Red 535	8 months	F	Mixed	16	60.48	0.166			6.98	1	68.18	-0.02952	2.48427	-0.810933
Red 535	8 months	F	Mixed	17	58.09	0.166			6.96	1	65.79	-0.02952	0.0942667	-0.830933
Red 535	8 months	F	Mixed	18	61.83	0.162			6.81	1	69.53	-0.03352	3.83427	-0.980933
Red 535	8 months	F	Mixed	19	60.26	0.169			6.5	1	67.96	-0.02652	2.26427	-1.29093
Red 535	8 months	F	Mixed	20	57.95	0.172			6.7	1	65.65	-0.02352	-0.0457333	-1.09093
Red 535	8 months	F	Mixed	21	58.86	0.169			6.58	1	66.56	-0.02652	0.864267	-1.21093
Red 535	8 months	F	Mixed	22	59.89	0.176			6.58	1	67.59	-0.01952	1.89427	-1.21093
Red 535	8 months	F	Mixed	23	59.14	0.156			7.08	1	66.84	-0.03952	1.14427	-0.710933
Red 535	8 months	F	Mixed	24	56.4	0.173			7.17	1	64.1	-0.02252	-1.59573	-0.620933
Red 535	8 months	F	Mixed	25	57.9	0.17			7.07	1	65.6	-0.02552	-0.0957333	-0.720933
Red 535	24 months	A	Noisy	1	44.04	0.119			7.54	1	51.74	0.01752	-2.016	0.2552
Red 535	24 months	A	Noisy	2	46.13	0.105			7.06	1	53.83	0.00352	0.074	-0.2248
Red 535	24 months	A	Noisy	3	46.56	0.101			7.04	1	54.26	-0.00048	0.504	-0.2448
Red 535	24 months	A	Noisy	4	45.87	0.102			7.33	1	53.57	0.00052	-0.186	0.0452
Red 535	24 months	A	Noisy	5	46.82	0.102			7.43	1	54.52	0.00052	0.764	0.1452
Red 535	24 months	A	Noisy	6	46.48	0.102			6.91	1	54.18	0.00052	0.424	-0.3748
Red 535	24 months	A	Noisy	7	45.84	0.101			7.24	1	53.54	-0.00048	-0.216	-0.0448
Red 535	24 months	A	Noisy	8	45.7	0.1			7.19	1	53.4	-0.00148	-0.356	-0.0948
Red 535	24 months	A	Noisy	9	46.26	0.096			7.31	1	53.96	-0.00548	0.204	0.0252
Red 535	24 months	A	Noisy	10	46.92	0.102			6.79	1	54.62	0.00052	0.864	-0.4948
Red 535	24 months	A	Noisy	11	46.22	0.101			7.15	1	53.92	-0.00048	0.164	-0.1348
Red 535	24 months	A	Noisy	12	46.08	0.1			7.53	1	53.78	-0.00148	0.024	0.2452
Red 535	24 months	A	Noisy	13	46.23	0.103			7.32	1	53.93	0.00152	0.174	0.0352
Red 535	24 months	A	Noisy	14	45.8	0.101			7.58	1	53.5	-0.00048	-0.256	0.2952
Red 535	24 months	A	Noisy	15	45.6	0.103			7.3	1	53.3	0.00152	-0.456	0.0152
Red 535	24 months	A	Noisy	16	46.45	0.092			7.84	1	54.15	-0.00948	0.394	0.5552
Red 535	24 months	A	Noisy	17	44.77	0.106			7.22	1	52.47	0.00452	-1.286	-0.0648
Red 535	24 months	A	Noisy	18	46.61	0.093			7.72	1	54.31	-0.00848	0.554	0.4352
Red 535	24 months	A	Noisy	19	45.4	0.106			7.19	1	53.1	0.00452	-0.656	-0.0948
Red 535	24 months	A	Noisy	20	45.6	0.1			7.09	1	53.3	-0.00148	-0.456	-0.1948
Red 535	24 months	A	Noisy	21	46.23	0.105			7.11	1	53.93	0.00352	0.174	-0.1748
Red 535	24 months	A	Noisy	22	46.57	0.096			7.11	1	54.27	-0.00548	0.514	-0.1748
Red 535	24 months	A	Noisy	23	46.39	0.098			7.67	1	54.09	-0.00348	0.334	0.3852
Red 535	24 months	A	Noisy	24	46.26	0.102			7.33	1	53.96	0.00052	0.204	0.0452
Red 535	24 months	A	Noisy	25	46.57	0.101			7.12	1	54.27	-0.00048	0.514	-0.1648
Red 535	24 months	B	Mixed	1	52.78	0.201			7.08	1	60.48	0.00814667	-1.78613	-1.04667
Red 535	24 months	B	Mixed	2	56	0.206			7.14	1	63.7	0.0131467	1.43387	-0.986667
Red 535	24 months	B	Mixed	3	55.53	0.205			7.35	1	63.23	0.0121467	0.963867	-0.776667
Red 535	24 months	B	Mixed	4	54.95	0.201			7.64	1	62.65	0.00814667	0.383867	-0.486667
Red 535	24 months	B	Mixed	5	55.43	0.201			7.41	1	63.13	0.00814667	0.863867	-0.716667
Red 535	24 months	B	Mixed	6	55.55	0.204			7.6	1	63.25	0.0111467	0.983867	-0.526667
Red 535	24 months	B	Mixed	7	54.58	0.203			7.63	1	62.28	0.0101467	0.0138667	-0.496667
Red 535	24 months	B	Mixed	8	55.83	0.209			7.19	1	63.53	0.0161467	1.26387	-0.936667
Red 535	24 months	B	Mixed	9	55.32	0.203			7.22	1	63.02	0.0101467	0.753867	-0.906667
Red 535	24 months	B	Mixed	10	54.82	0.205			7.12	1	62.52	0.0121467	0.253867	-1.00667
Red 535	24 months	B	Mixed	11	55.92	0.195			7.45	1	63.62	0.00214667	1.35387	-0.676667
Red 535	24 months	B	Mixed	12	56.08	0.2			7.43	1	63.78	0.00714667	1.51387	-0.696667
Red 535	24 months	B	Mixed	13	55.58	0.199			7.47	1	63.28	0.00614667	1.01387	-0.656667
Red 535	24 months	B	Mixed	14	54.93	0.201			7.33	1	62.63	0.00814667	0.363867	-0.796667
Red 535	24 months	B	Mixed	15	53.5	0.201			7.21	1	61.2	0.00814667	-1.06613	-0.916667
Red 535	24 months	B	Mixed	16	54.25	0.197			7.36	1	61.95	0.00414667	-0.316133	-0.766667
Red 535	24 months	B	Mixed	17	54.87	0.198			6.72	1	62.57	0.00514667	0.303867	-1.40667
Red 535	24 months	B	Mixed	18	54.79	0.204			7.37	1	62.49	0.0111467	0.223867	-0.756667
Red 535	24 months	B	Mixed	19	55.3	0.203			7.27	1	63	0.0101467	0.733867	-0.856667
Red 535	24 months	B	Mixed	20	55.02	0.206			6.99	1	62.72	0.0131467	0.453867	-1.13667
Red 535	24 months	B	Mixed	21	55.52	0.203			7.18	1	63.22	0.0101467	0.953867	-0.946667
Red 535	24 months	B	Mixed	22	55.25	0.195			7.46	1	62.95	0.00214667	0.683867	-0.666667
Red 535	24 months	B	Mixed	23	55.23	0.201			7.26	1	62.93	0.00814667	0.663867	-0.866667
Red 535	24 months	B	Mixed	24	56.16	0.199			7.17	1	63.86	0.00614667	1.59387	-0.956667
Red 535	24 months	B	Mixed	25	55.58	0.203			7.14	1	63.28	0.0101467	1.01387	-0.986667
Red 535	24 months	C	?	1	47.57	0.063			5.18	1	55.27	-0.00432	-6.2332	-0.4604
Red 535	24 months	C	?	2	55.33	0.067			5.34	1	63.03	-0.00032	1.5268	-0.3004
Red 535	24 months	C	?	3	54.64	0.071			5.5	1	62.34	0.00368	0.8368	-0.1404
Red 535	24 months	C	?	4	53.5	0.064			5.31	1	61.2	-0.00332	-0.3032	-0.3304
Red 535	24 months	C	?	5	54.74	0.072			5.83	1	62.44	0.00468	0.9368	0.1896
Red 535	24 months	C	?	6	56.89	0.066			5.77	1	64.59	-0.00132	3.0868	0.1296
Red 535	24 months	C	?	7	55.45	0.068			5.67	1	63.15	0.00068	1.6468	0.0296
Red 535	24 months	C	?	8	54.84	0.069			5.23	1	62.54	0.00168	1.0368	-0.4104
Red 535	24 months	C	?	9	52.75	0.073			5.57	1	60.45	0.00568	-1.0532	-0.0704
Red 535	24 months	C	?	10	56.5	0.067			6.41	1	64.2	-0.00032	2.6968	0.7696
Red 535	24 months	C	?	11	56.78	0.066			5.31	1	64.48	-0.00132	2.9768	-0.3304
Red 535	24 months	C	?	12	50.38	0.066			6.35	1	58.08	-0.00132	-3.4232	0.7096
Red 535	24 months	C	?	13	52.29	0.07			5.87	1	59.99	0.00268	-1.5132	0.2296
Red 535	24 months	C	?	14	52	0.072			6.07	1	59.7	0.00468	-1.8032	0.4296
Red 535	24 months	C	?	15	50.6	0.067			5.53	1	58.3	-0.00032	-3.2032	-0.1104
Red 535	24 months	C	?	16	50.45	0.065			5.5	1	58.15	-0.00232	-3.3532	-0.1404
Red 535	24 months	C	?	17	54.19	0.071			5.64	1	61.89	0.00368	0.3868	-0.0004
Red 535	24 months	C	?	18	54.97	0.064			5.68	1	62.67	-0.00332	1.1668	0.0396
Red 535	24 months	C	?	19	52.87	0.072			5.35	1	60.57	0.00468	-0.9332	-0.2904
Red 535	24 months	C	?	20	56.02	0.062			5.38	1	63.72	-0.00532	2.2168	-0.2604
Red 535	24 months	C	?	21	51.23	0.067			5.56	1	58.93	-0.00032	-2.5732	-0.0804
Red 535	24 months	C	?	22	57.74	0.065			6.25	1	65.44	-0.00232	3.9368	0.6096
Red 535	24 months	C	?	23	52.77	0.067			5.77	1	60.47	-0.00032	-1.0332	0.1296
Red 535	24 months	C	?	24	55.83	0.06			5.31	1	63.53	-0.00732	2.0268	-0.3304
Red 535	24 months	C	?	25	54.75	0.069			5.63	1	62.45	0.00168	0.9468	-0.0104
Red 535	24 months	D	Mixed	1	55.12	0.208			9.75	1	62.82	0.0151467	0.553867	1.62333
Red 535	24 months	D	Mixed	2	54.44	0.208			10.11	1	62.14	0.0151467	-0.126133	1.98333
Red 535	24 months	D	Mixed	3	56.24	0.206			9.87	1	63.94	0.0131467	1.67387	1.74333
Red 535	24 months	D	Mixed	4	55.71	0.204			9.94	1	63.41	0.0111467	1.14387	1.81333
Red 535	24 months	D	Mixed	5	55.65	0.212			10.09	1	63.35	0.0191467	1.08387	1.96333
Red 535	24 months	D	Mixed	6	54.33	0.215			9.58	1	62.03	0.0221467	-0.236133	1.45333
Red 535	24 months	D	Mixed	7	53.88	0.205			10.05	1	61.58	0.0121467	-0.686133	1.92333
Red 535	24 months	D	Mixed	8	52.81	0.203			9.66	1	60.51	0.0101467	-1.75613	1.53333
Red 535	24 months	D	Mixed	9	55.02	0.202			9.86	1	62.72	0.00914667	0.453867	1.73333
Red 535	24 months	D	Mixed	10	54.83	0.197			10.34	1	62.53	0.00414667	0.263867	2.21333
Red 535	24 months	D	Mixed	11	54.1	0.201			10.15	1	61.8	0.00814667	-0.466133	2.02333
Red 535	24 months	D	Mixed	12	52.7	0.2			9.42	1	60.4	0.00714667	-1.86613	1.29333
Red 535	24 months	D	Mixed	13	50.99	0.206			9.5	1	58.69	0.0131467	-3.57613	1.37333
Red 535	24 months	D	Mixed	14	53.56	0.208			10.02	1	61.26	0.0151467	-1.00613	1.89333
Red 535	24 months	D	Mixed	15	53.37	0.21			10.07	1	61.07	0.0171467	-1.19613	1.94333
Red 535	24 months	D	Mixed	16	53.92	0.193			10.9	1	61.62	0.000146667	-0.646133	2.77333
Red 535	24 months	D	Mixed	17	52.51	0.19			10.26	1	60.21	-0.00285333	-2.05613	2.13333
Red 535	24 months	D	Mixed	18	51.11	0.203			9.1	1	58.81	0.0101467	-3.45613	0.973333
Red 535	24 months	D	Mixed	19	55.11	0.193			10.18	1	62.81	0.000146667	0.543867	2.05333
Red 535	24 months	D	Mixed	20	53.63	0.194			10.05	1	61.33	0.00114667	-0.936133	1.92333
Red 535	24 months	D	Mixed	21	54.53	0.194			10.47	1	62.23	0.00114667	-0.0361333	2.34333
Red 535	24 months	D	Mixed	22	53.74	0.194			10.32	1	61.44	0.00114667	-0.826133	2.19333
Red 535	24 months	D	Mixed	23	54.43	0.199			10.1	1	62.13	0.00614667	-0.136133	1.97333
Red 535	24 months	D	Mixed	24	54.85	0.19			10.38	1	62.55	-0.00285333	0.283867	2.25333
Red 535	24 months	D	Mixed	25	56.46	0.196			10.17	1	64.16	0.00314667	1.89387	2.04333
Red 535	24 months	E	Harmonic	1	54.23	0.152	856	5.1	13.26	1	61.93	0.01144	-1.774	-1.0952	19.888	-16.944
Red 535	24 months	E	Harmonic	2	57.11	0.154	836.9	45.3	13.47	1	64.81	0.01344	1.106	-0.8852	0.788	23.256
Red 535	24 months	E	Harmonic	3	57.45	0.145	843	33.1	14.28	1	65.15	0.00444	1.446	-0.0752	6.888	11.056
Red 535	24 months	E	Harmonic	4	55.81	0.142	835.7	31.4	14.67	1	63.51	0.00144	-0.194	0.3148	-0.412	9.356
Red 535	24 months	E	Harmonic	5	56.87	0.138	848.2	7.5	13.2	1	64.57	-0.00256	0.866	-1.1552	12.088	-14.544
Red 535	24 months	E	Harmonic	6	57.23	0.139	846.4	7.2	14.32	1	64.93	-0.00156	1.226	-0.0352	10.288	-14.844
Red 535	24 months	E	Harmonic	7	56.45	0.14	829.4	33.6	14.13	1	64.15	-0.00056	0.446	-0.2252	-6.712	11.556
Red 535	24 months	E	Harmonic	8	54.92	0.143	846.8	5.6	13.35	1	62.62	0.00244	-1.084	-1.0052	10.688	-16.444
Red 535	24 months	E	Harmonic	9	55.06	0.146	822.2	33.5	13.53	1	62.76	0.00544	-0.944	-0.8252	-13.912	11.456
Red 535	24 months	E	Harmonic	10	55.95	0.141	838.5	10.9	14.09	1	63.65	0.00044	-0.054	-0.2652	2.388	-11.144
Red 535	24 months	E	Harmonic	11	55.66	0.136	830.3	32.1	15.02	1	63.36	-0.00456	-0.344	0.6648	-5.812	10.056
Red 535	24 months	E	Harmonic	12	54.25	0.137	838.1	7.4	14.2	1	61.95	-0.00356	-1.754	-0.1552	1.988	-14.644
Red 535	24 months	E	Harmonic	13	55.11	0.133	833.3	23	14.58	1	62.81	-0.00756	-0.894	0.2248	-2.812	0.956
Red 535	24 months	E	Harmonic	14	54.17	0.144	830.8	6.2	14.61	1	61.87	0.00344	-1.834	0.2548	-5.312	-15.844
Red 535	24 months	E	Harmonic	15	54.36	0.148	833.8	3.8	14.54	1	62.06	0.00744	-1.644	0.1848	-2.312	-18.244
Red 535	24 months	E	Harmonic	16	56.13	0.142	828.3	36.5	14.92	1	63.83	0.00144	0.126	0.5648	-7.812	14.456
Red 535	24 months	E	Harmonic	17	54.24	0.137	820.6	26.1	15.09	1	61.94	-0.00356	-1.764	0.7348	-15.512	4.056
Red 535	24 months	E	Harmonic	18	58.1	0.129	833.7	31.6	15.29	1	65.8	-0.01156	2.096	0.9348	-2.412	9.556
Red 535	24 months	E	Harmonic	19	55.5	0.139	828.3	20.8	15	1	63.2	-0.00156	-0.504	0.6448	-7.812	-1.244
Red 535	24 months	E	Harmonic	20	55.78	0.15	835.5	7.3	14.47	1	63.48	0.00944	-0.224	0.1148	-0.612	-14.744
Red 535	24 months	E	Harmonic	21	57.1	0.147	826.8	43.1	12.69	1	64.8	0.00644	1.096	-1.6652	-9.312	21.056
Red 535	24 months	E	Harmonic	22	58.13	0.128	841.1	18.5	15.29	1	65.83	-0.01256	2.126	0.9348	4.988	-3.544
Red 535	24 months	E	Harmonic	23	54.88	0.139	837.1	3.3	14.41	1	62.58	-0.00156	-1.124	0.0548	0.988	-18.744
Red 535	24 months	E	Harmonic	24	57.79	0.132	837.2	49.5	15.19	1	65.49	-0.00856	1.786	0.8348	1.088	27.456
Red 535	24 months	E	Harmonic	25	57.82	0.133	844.8	28.7	15.28	1	65.52	-0.00756	1.816	0.9248	8.688	6.656
Red 535	24 months	F	Mixed	1	55.83	0.187			7.2	1	63.53	-0.00585333	1.26387	-0.926667
Red 535	24 months	F	Mixed	2	53.51	0.181			6.96	1	61.21	-0.0118533	-1.05613	-1.16667
Red 535	24 months	F	Mixed	3	54.52	0.179			7.38	1	62.22	-0.0138533	-0.0461333	-0.746667
Red 535	24 months	F	Mixed	4	51.73	0.176			6.96	1	59.43	-0.0168533	-2.83613	-1.16667
Red 535	24 months	F	Mixed	5	53.55	0.179			6.97	1	61.25	-0.0138533	-1.01613	-1.15667
Red 535	24 months	F	Mixed	6	54.46	0.185			7.03	1	62.16	-0.00785333	-0.106133	-1.09667
Red 535	24 months	F	Mixed	7	53.64	0.18			6.99	1	61.34	-0.0128533	-0.926133	-1.13667
Red 535	24 months	F	Mixed	8	54.83	0.175			7.76	1	62.53	-0.0178533	0.263867	-0.366667
Red 535	24 months	F	Mixed	9	55.06	0.178			6.52	1	62.76	-0.0148533	0.493867	-1.60667
Red 535	24 months	F	Mixed	10	54.58	0.181			6.74	1	62.28	-0.0118533	0.0138667	-1.38667
Red 535	24 months	F	Mixed	11	55.01	0.176			7.3	1	62.71	-0.0168533	0.443867	-0.826667
Red 535	24 months	F	Mixed	12	55.31	0.173			6.56	1	63.01	-0.0198533	0.743867	-1.56667
Red 535	24 months	F	Mixed	13	54.42	0.175			7.72	1	62.12	-0.0178533	-0.146133	-0.406667
Red 535	24 months	F	Mixed	14	53.76	0.182			7.19	1	61.46	-0.0108533	-0.806133	-0.936667
Red 535	24 months	F	Mixed	15	54.81	0.182			7.66	1	62.51	-0.0108533	0.243867	-0.466667
Red 535	24 months	F	Mixed	16	54.83	0.172			6.56	1	62.53	-0.0208533	0.263867	-1.56667
Red 535	24 months	F	Mixed	17	54.45	0.166			7.14	1	62.15	-0.0268533	-0.116133	-0.986667
Red 535	24 months	F	Mixed	18	54.52	0.174			6.66	1	62.22	-0.0188533	-0.0461333	-1.46667
Red 535	24 months	F	Mixed	19	52.07	0.17			8	1	59.77	-0.0228533	-2.49613	-0.126667
Red 535	24 months	F	Mixed	20	55.52	0.17			6.89	1	63.22	-0.0228533	0.953867	-1.23667
Red 535	24 months	F	Mixed	21	56.76	0.168			7.35	1	64.46	-0.0248533	2.19387	-0.776667
Red 535	24 months	F	Mixed	22	54.89	0.172			6.55	1	62.59	-0.0208533	0.323867	-1.57667
Red 535	24 months	F	Mixed	23	54.11	0.168			6.36	1	61.81	-0.0248533	-0.456133	-1.76667
Red 535	24 months	F	Mixed	24	53.67	0.174			7	1	61.37	-0.0188533	-0.896133	-1.12667
Red 535	24 months	F	Mixed	25	54.81	0.167			7.52	1	62.51	-0.0258533	0.243867	-0.606667
Red 535	40 months	A	Noisy	1	49.26	0.102			8.03	5	53.76	0.00833333	0.369583	0.637917
Red 535	40 months	A	Noisy	2	48.91	0.103			7.42	5	53.41	0.00933333	0.0195833	0.0279167
Red 535	40 months	A	Noisy	3	47.52	0.095			7.07	5	52.02	0.00133333	-1.37042	-0.322083
Red 535	40 months	A	Noisy	4
Red 535	40 months	A	Noisy	5	49.7	0.088			7.43	5	54.2	-0.00566667	0.809583	0.0379167
Red 535	40 months	A	Noisy	6	48.17	0.098			7.56	5	52.67	0.00433333	-0.720417	0.167917
Red 535	40 months	A	Noisy	7	48.99	0.099			7.25	5	53.49	0.00533333	0.0995833	-0.142083
Red 535	40 months	A	Noisy	8	49.77	0.087			7.51	5	54.27	-0.00666667	0.879583	0.117917
Red 535	40 months	A	Noisy	9	48.85	0.097			7.49	5	53.35	0.00333333	-0.0404167	0.0979167
Red 535	40 months	A	Noisy	10	41.24	0.107			6.94	5	45.74	0.0133333	-7.65042	-0.452083
Red 535	40 months	A	Noisy	11	49.21	0.093			7.85	5	53.71	-0.000666667	0.319583	0.457917
Red 535	40 months	A	Noisy	12	49.26	0.097			7.11	5	53.76	0.00333333	0.369583	-0.282083
Red 535	40 months	A	Noisy	13	50.05	0.086			7.71	5	54.55	-0.00766667	1.15958	0.317917
Red 535	40 months	A	Noisy	14	47.59	0.095			7.1	5	52.09	0.00133333	-1.30042	-0.292083
Red 535	40 months	A	Noisy	15	49.37	0.092			7.58	5	53.87	-0.00166667	0.479583	0.187917
Red 535	40 months	A	Noisy	16	49.44	0.09			7.64	5	53.94	-0.00366667	0.549583	0.247917
Red 535	40 months	A	Noisy	17	48.93	0.093			7.31	5	53.43	-0.000666667	0.0395833	-0.0820833
Red 535	40 months	A	Noisy	18	49.06	0.095			7.94	5	53.56	0.00133333	0.169583	0.547917
Red 535	40 months	A	Noisy	19	49.1	0.092			6.91	5	53.6	-0.00166667	0.209583	-0.482083
Red 535	40 months	A	Noisy	20	49.88	0.088			7.43	5	54.38	-0.00566667	0.989583	0.0379167
Red 535	40 months	A	Noisy	21	49.17	0.096			7.43	5	53.67	0.00233333	0.279583	0.0379167
Red 535	40 months	A	Noisy	22	50.24	0.08			7.08	5	54.74	-0.0136667	1.34958	-0.312083
Red 535	40 months	A	Noisy	23	49.75	0.095			7.33	5	54.25	0.00133333	0.859583	-0.0620833
Red 535	40 months	A	Noisy	24	49.68	0.092			7.48	5	54.18	-0.00166667	0.789583	0.0879167
Red 535	40 months	A	Noisy	25	50.23	0.088			6.81	5	54.73	-0.00566667	1.33958	-0.582083
Red 535	40 months	B	Mixed	1	56.34	0.2			7.33	5	60.84	0.01616	1.3212	-0.778
Red 535	40 months	B	Mixed	2	56.51	0.202			7.46	5	61.01	0.01816	1.4912	-0.648
Red 535	40 months	B	Mixed	3	55.42	0.195			7.7	5	59.92	0.01116	0.4012	-0.408
Red 535	40 months	B	Mixed	4	55.74	0.325			8.86	5	60.24	0.14116	0.7212	0.752
Red 535	40 months	B	Mixed	5	57.01	0.194			7.42	5	61.51	0.01016	1.9912	-0.688
Red 535	40 months	B	Mixed	6	56.69	0.19			8.2	5	61.19	0.00616	1.6712	0.092
Red 535	40 months	B	Mixed	7	56.57	0.195			7.73	5	61.07	0.01116	1.5512	-0.378
Red 535	40 months	B	Mixed	8	57.29	0.191			7.52	5	61.79	0.00716	2.2712	-0.588
Red 535	40 months	B	Mixed	9	57.25	0.191			7.57	5	61.75	0.00716	2.2312	-0.538
Red 535	40 months	B	Mixed	10	55.98	0.193			7.67	5	60.48	0.00916	0.9612	-0.438
Red 535	40 months	B	Mixed	11	56.64	0.199			7.61	5	61.14	0.01516	1.6212	-0.498
Red 535	40 months	B	Mixed	12	57.37	0.195			7.44	5	61.87	0.01116	2.3512	-0.668
Red 535	40 months	B	Mixed	13	57.38	0.191			7.75	5	61.88	0.00716	2.3612	-0.358
Red 535	40 months	B	Mixed	14	55.91	0.194			7.99	5	60.41	0.01016	0.8912	-0.118
Red 535	40 months	B	Mixed	15	56.11	0.196			7.59	5	60.61	0.01216	1.0912	-0.518
Red 535	40 months	B	Mixed	16	56.18	0.193			7.58	5	60.68	0.00916	1.1612	-0.528
Red 535	40 months	B	Mixed	17	57	0.191			7.54	5	61.5	0.00716	1.9812	-0.568
Red 535	40 months	B	Mixed	18	56.89	0.19			7.44	5	61.39	0.00616	1.8712	-0.668
Red 535	40 months	B	Mixed	19	56.56	0.191			7.89	5	61.06	0.00716	1.5412	-0.218
Red 535	40 months	B	Mixed	20	57.04	0.192			7.81	5	61.54	0.00816	2.0212	-0.298
Red 535	40 months	B	Mixed	21	57.2	0.191			7.43	5	61.7	0.00716	2.1812	-0.678
Red 535	40 months	B	Mixed	22	57.53	0.193			7.23	5	62.03	0.00916	2.5112	-0.878
Red 535	40 months	B	Mixed	23	56.55	0.194			7.34	5	61.05	0.01016	1.5312	-0.768
Red 535	40 months	B	Mixed	24	57.81	0.193			7.25	5	62.31	0.00916	2.7912	-0.858
Red 535	40 months	B	Mixed	25	57.64	0.192			7.34	5	62.14	0.00816	2.6212	-0.768
Red 535	40 months	C	?	1	55.86	0.068			5.63	5	60.36	0.0046	1.3132	-0.124
Red 535	40 months	C	?	2	52.63	0.069			5.31	5	57.13	0.0056	-1.9168	-0.444
Red 535	40 months	C	?	3	50.88	0.066			5.66	5	55.38	0.0026	-3.6668	-0.094
Red 535	40 months	C	?	4	52.62	0.062			5.28	5	57.12	-0.0014	-1.9268	-0.474
Red 535	40 months	C	?	5	53.05	0.067			5.59	5	57.55	0.0036	-1.4968	-0.164
Red 535	40 months	C	?	6	54.22	0.07			6.02	5	58.72	0.0066	-0.3268	0.266
Red 535	40 months	C	?	7	56.63	0.065			5.54	5	61.13	0.0016	2.0832	-0.214
Red 535	40 months	C	?	8	53.8	0.065			5.97	5	58.3	0.0016	-0.7468	0.216
Red 535	40 months	C	?	9	54.68	0.059			4.99	5	59.18	-0.0044	0.1332	-0.764
Red 535	40 months	C	?	10	55.98	0.058			6.44	5	60.48	-0.0054	1.4332	0.686
Red 535	40 months	C	?	11	56.47	0.063			6.47	5	60.97	-0.0004	1.9232	0.716
Red 535	40 months	C	?	12	55.36	0.069			5.78	5	59.86	0.0056	0.8132	0.026
Red 535	40 months	C	?	13	56.26	0.063			5.48	5	60.76	-0.0004	1.7132	-0.274
Red 535	40 months	C	?	14	50.24	0.06			5.39	5	54.74	-0.0034	-4.3068	-0.364
Red 535	40 months	C	?	15	54.47	0.064			5.85	5	58.97	0.0006	-0.0768	0.096
Red 535	40 months	C	?	16	54.58	0.062			6	5	59.08	-0.0014	0.0332	0.246
Red 535	40 months	C	?	17	54.62	0.064			5.6	5	59.12	0.0006	0.0732	-0.154
Red 535	40 months	C	?	18	56.07	0.066			5.86	5	60.57	0.0026	1.5232	0.106
Red 535	40 months	C	?	19	54.9	0.062			6.41	5	59.4	-0.0014	0.3532	0.656
Red 535	40 months	C	?	20	53.52	0.059			5.18	5	58.02	-0.0044	-1.0268	-0.574
Red 535	40 months	C	?	21	52.07	0.066			5.73	5	56.57	0.0026	-2.4768	-0.024
Red 535	40 months	C	?	22	55.68	0.057			5.64	5	60.18	-0.0064	1.1332	-0.114
Red 535	40 months	C	?	23	57.87	0.059			7.17	5	62.37	-0.0044	3.3232	1.416
Red 535	40 months	C	?	24	53.96	0.059			5.25	5	58.46	-0.0044	-0.5868	-0.504
Red 535	40 months	C	?	25	57.25	0.063			5.61	5	61.75	-0.0004	2.7032	-0.144
Red 535	40 months	D	Mixed	1	52.5	0.202			9.47	5	57	0.01816	-2.5188	1.362
Red 535	40 months	D	Mixed	2	52.35	0.188			9.71	5	56.85	0.00416	-2.6688	1.602
Red 535	40 months	D	Mixed	3	52.84	0.197			9.39	5	57.34	0.01316	-2.1788	1.282
Red 535	40 months	D	Mixed	4	51.68	0.199			9.71	5	56.18	0.01516	-3.3388	1.602
Red 535	40 months	D	Mixed	5	53.71	0.189			9.59	5	58.21	0.00516	-1.3088	1.482
Red 535	40 months	D	Mixed	6	53.27	0.188			9.89	5	57.77	0.00416	-1.7488	1.782
Red 535	40 months	D	Mixed	7	53.89	0.185			9.87	5	58.39	0.00116	-1.1288	1.762
Red 535	40 months	D	Mixed	8	53.37	0.189			9.78	5	57.87	0.00516	-1.6488	1.672
Red 535	40 months	D	Mixed	9	53.72	0.196			9.92	5	58.22	0.01216	-1.2988	1.812
Red 535	40 months	D	Mixed	10	54.94	0.186			9.86	5	59.44	0.00216	-0.0788	1.752
Red 535	40 months	D	Mixed	11	52.97	0.195			9.83	5	57.47	0.01116	-2.0488	1.722
Red 535	40 months	D	Mixed	12	52.58	0.192			9.68	5	57.08	0.00816	-2.4388	1.572
Red 535	40 months	D	Mixed	13	53.15	0.194			9.98	5	57.65	0.01016	-1.8688	1.872
Red 535	40 months	D	Mixed	14	53.44	0.188			9.97	5	57.94	0.00416	-1.5788	1.862
Red 535	40 months	D	Mixed	15	53.67	0.195			9.99	5	58.17	0.01116	-1.3488	1.882
Red 535	40 months	D	Mixed	16	53.82	0.188			10.05	5	58.32	0.00416	-1.1988	1.942
Red 535	40 months	D	Mixed	17	53.24	0.187			10.29	5	57.74	0.00316	-1.7788	2.182
Red 535	40 months	D	Mixed	18	52.84	0.181			9.79	5	57.34	-0.00284	-2.1788	1.682
Red 535	40 months	D	Mixed	19	55.01	0.187			10.09	5	59.51	0.00316	-0.0088	1.982
Red 535	40 months	D	Mixed	20	53.35	0.195			9.69	5	57.85	0.01116	-1.6688	1.582
Red 535	40 months	D	Mixed	21	54.73	0.183			10.08	5	59.23	-0.00084	-0.2888	1.972
Red 535	40 months	D	Mixed	22	52.99	0.187			9.86	5	57.49	0.00316	-2.0288	1.752
Red 535	40 months	D	Mixed	23	52.79	0.192			9.35	5	57.29	0.00816	-2.2288	1.242
Red 535	40 months	D	Mixed	24	52.51	0.193			9.5	5	57.01	0.00916	-2.5088	1.392
Red 535	40 months	D	Mixed	25	53.39	0.189			9.67	5	57.89	0.00516	-1.6288	1.562
Red 535	40 months	E	Harmonic	1	59.72	0.128	866.6	7.4	14.12	5	64.22	0.00424	-0.4356	-0.8864	17.792	1.496
Red 535	40 months	E	Harmonic	2	59.64	0.123	862.5	19.1	15.26	5	64.14	-0.00076	-0.5156	0.2536	13.692	13.196
Red 535	40 months	E	Harmonic	3	58.67	0.123	850	2.7	15.33	5	63.17	-0.00076	-1.4856	0.3236	1.192	-3.204
Red 535	40 months	E	Harmonic	4	58.51	0.123	847.4	7.6	14.42	5	63.01	-0.00076	-1.6456	-0.5864	-1.408	1.696
Red 535	40 months	E	Harmonic	5	60.62	0.13	849.7	5.2	14.85	5	65.12	0.00624	0.4644	-0.1564	0.892	-0.704
Red 535	40 months	E	Harmonic	6	60.88	0.12	857.3	6.3	15.39	5	65.38	-0.00376	0.7244	0.3836	8.492	0.396
Red 535	40 months	E	Harmonic	7	60.34	0.126	845.5	5.3	14.67	5	64.84	0.00224	0.1844	-0.3364	-3.308	-0.604
Red 535	40 months	E	Harmonic	8	60.4	0.125	849.1	3.5	15.15	5	64.9	0.00124	0.2444	0.1436	0.292	-2.404
Red 535	40 months	E	Harmonic	9	58.03	0.122	841.4	2.6	15.54	5	62.53	-0.00176	-2.1256	0.5336	-7.408	-3.304
Red 535	40 months	E	Harmonic	10	61.34	0.119	853.8	3.6	15.62	5	65.84	-0.00476	1.1844	0.6136	4.992	-2.304
Red 535	40 months	E	Harmonic	11	60.37	0.123	844.6	6.8	14.41	5	64.87	-0.00076	0.2144	-0.5964	-4.208	0.896
Red 535	40 months	E	Harmonic	12	60.26	0.125	846.9	3	14.89	5	64.76	0.00124	0.1044	-0.1164	-1.908	-2.904
Red 535	40 months	E	Harmonic	13	61.01	0.122	849.6	1.8	15.26	5	65.51	-0.00176	0.8544	0.2536	0.792	-4.104
Red 535	40 months	E	Harmonic	14	59.45	0.135	839.2	5.7	15.09	5	63.95	0.01124	-0.7056	0.0836	-9.608	-0.204
Red 535	40 months	E	Harmonic	15	58.36	0.127	843.9	2	14.12	5	62.86	0.00324	-1.7956	-0.8864	-4.908	-3.904
Red 535	40 months	E	Harmonic	16	58.39	0.126	843.9	2.1	14.36	5	62.89	0.00224	-1.7656	-0.6464	-4.908	-3.804
Red 535	40 months	E	Harmonic	17	60.19	0.118	846.8	6.3	15.41	5	64.69	-0.00576	0.0344	0.4036	-2.008	0.396
Red 535	40 months	E	Harmonic	18	60.9	0.123	840	21.9	14.81	5	65.4	-0.00076	0.7444	-0.1964	-8.808	15.996
Red 535	40 months	E	Harmonic	19	60.11	0.12	848.7	4.3	14.66	5	64.61	-0.00376	-0.0456	-0.3464	-0.108	-1.604
Red 535	40 months	E	Harmonic	20	59.12	0.124	847.1	7.7	15.26	5	63.62	0.00024	-1.0356	0.2536	-1.708	1.796
Red 535	40 months	E	Harmonic	21	60.18	0.116	846.3	4.9	15.09	5	64.68	-0.00776	0.0244	0.0836	-2.508	-1.004
Red 535	40 months	E	Harmonic	22	61.11	0.128	852	8.7	14.48	5	65.61	0.00424	0.9544	-0.5264	3.192	2.796
Red 535	40 months	E	Harmonic	23	62.34	0.118	849.5	2.9	16.08	5	66.84	-0.00576	2.1844	1.0736	0.692	-3.004
Red 535	40 months	E	Harmonic	24	61.48	0.119	849.2	2.6	15.53	5	65.98	-0.00476	1.3244	0.5236	0.392	-3.304
Red 535	40 months	E	Harmonic	25	62.47	0.131	849.2	3.6	15.36	5	66.97	0.00724	2.3144	0.3536	0.392	-2.304
Red 535	40 months	F	Mixed	1	55.54	0.167			6.9	5	60.04	-0.01684	0.5212	-1.208
Red 535	40 months	F	Mixed	2	54.09	0.171			6.62	5	58.59	-0.01284	-0.9288	-1.488
Red 535	40 months	F	Mixed	3	53.92	0.167			6.83	5	58.42	-0.01684	-1.0988	-1.278
Red 535	40 months	F	Mixed	4	53.5	0.161			6.87	5	58	-0.02284	-1.5188	-1.238
Red 535	40 months	F	Mixed	5	54.65	0.166			6.86	5	59.15	-0.01784	-0.3688	-1.248
Red 535	40 months	F	Mixed	6	55.21	0.164			6.75	5	59.71	-0.01984	0.1912	-1.358
Red 535	40 months	F	Mixed	7	53.85	0.166			6.78	5	58.35	-0.01784	-1.1688	-1.328
Red 535	40 months	F	Mixed	8	55.04	0.157			7.03	5	59.54	-0.02684	0.0212	-1.078
Red 535	40 months	F	Mixed	9	55.44	0.167			6.72	5	59.94	-0.01684	0.4212	-1.388
Red 535	40 months	F	Mixed	10	57	0.149			8.14	5	61.5	-0.03484	1.9812	0.032
Red 535	40 months	F	Mixed	11	55.99	0.163			6.82	5	60.49	-0.02084	0.9712	-1.288
Red 535	40 months	F	Mixed	12	55.11	0.163			6.95	5	59.61	-0.02084	0.0912	-1.158
Red 535	40 months	F	Mixed	13	54.55	0.162			7.25	5	59.05	-0.02184	-0.4688	-0.858
Red 535	40 months	F	Mixed	14	55.33	0.17			7.69	5	59.83	-0.01384	0.3112	-0.418
Red 535	40 months	F	Mixed	15	54.59	0.162			6.44	5	59.09	-0.02184	-0.4288	-1.668
Red 535	40 months	F	Mixed	16	54.63	0.161			6.61	5	59.13	-0.02284	-0.3888	-1.498
Red 535	40 months	F	Mixed	17	55.86	0.157			6.82	5	60.36	-0.02684	0.8412	-1.288
Red 535	40 months	F	Mixed	18	55.18	0.16			6.8	5	59.68	-0.02384	0.1612	-1.308
Red 535	40 months	F	Mixed	19	53.89	0.16			7.09	5	58.39	-0.02384	-1.1288	-1.018
Red 535	40 months	F	Mixed	20	56.14	0.156			6.67	5	60.64	-0.02784	1.1212	-1.438
Red 535	40 months	F	Mixed	21	54.7	0.157			6.79	5	59.2	-0.02684	-0.3188	-1.318
Red 535	40 months	F	Mixed	22	53.45	0.16			6.8	5	57.95	-0.02384	-1.5688	-1.308
Red 535	40 months	F	Mixed	23	54.74	0.159			6.7	5	59.24	-0.02484	-0.2788	-1.408
Red 535	40 months	F	Mixed	24	56.75	0.161			6.74	5	61.25	-0.02284	1.7312	-1.368
Red 535	40 months	F	Mixed	25	55.9	0.166			6.73	5	60.4	-0.01784	0.8812	-1.378

### Sheet: CV within fo mean
Supplemental Table 4B. Harmonic Raw Scores from Praat and Calculations for CV within a Syllable
Column	Description
A	Bird ID
B	Age (8, 24, or 40 months post-hatch)
C	Individual Syllable Identifier (A-F)
D	Syllable Type (Harmonic only)
E	Copy Number (up to 25)
F	fo mean (fundamental frequency in Hertz)
G	fo std (standard deviation of fo mean in Hertz)
H	CV (coeffient of variation) within that syllable copy calculated from Column G/F
BirdID	Agecategory	SyllLetter	SyllType	Copy#	fomean	fostd	CV fostd/fo mean
Red 535	8 months	E	Harmonic	1	783	21.6	0.0275862
Red 535	8 months	E	Harmonic	2	763.7	31.7	0.0415084
Red 535	8 months	E	Harmonic	3	773.9	33.2	0.0428996
Red 535	8 months	E	Harmonic	4	786.3	28.7	0.0365001
Red 535	8 months	E	Harmonic	5	781.7	33.1	0.0423436
Red 535	8 months	E	Harmonic	6	793	26.2	0.0330391
Red 535	8 months	E	Harmonic	7	786.8	23.7	0.030122
Red 535	8 months	E	Harmonic	8	775	30.7	0.0396129
Red 535	8 months	E	Harmonic	9	779.8	36.4	0.0466786
Red 535	8 months	E	Harmonic	10	766	40.3	0.052611
Red 535	8 months	E	Harmonic	11	775.5	32.2	0.0415216
Red 535	8 months	E	Harmonic	12	787.8	30.7	0.0389693
Red 535	8 months	E	Harmonic	13	773.7	33.6	0.0434277
Red 535	8 months	E	Harmonic	14	771.5	32.3	0.0418665
Red 535	8 months	E	Harmonic	15	781.3	27.6	0.0353257
Red 535	8 months	E	Harmonic	16	783.7	21.2	0.0270512
Red 535	8 months	E	Harmonic	17	775.2	25	0.0322497
Red 535	8 months	E	Harmonic	18	786.1	29.9	0.0380359
Red 535	8 months	E	Harmonic	19	779.7	37	0.0474541
Red 535	8 months	E	Harmonic	20	781.2	17.2	0.0220174
Red 535	8 months	E	Harmonic	21	793.3	18.6	0.0234464
Red 535	8 months	E	Harmonic	22	782.7	41.6	0.0531494
Red 535	8 months	E	Harmonic	23	789.6	22.3	0.0282421
Red 535	8 months	E	Harmonic	24	771.2	21.8	0.0282676
Red 535	8 months	E	Harmonic	25	791.1	22.8	0.0288206
Red 535	24 months	E	Harmonic	1	856	5.1	0.00595794
Red 535	24 months	E	Harmonic	2	836.9	45.3	0.0541283
Red 535	24 months	E	Harmonic	3	843	33.1	0.0392645
Red 535	24 months	E	Harmonic	4	835.7	31.4	0.0375733
Red 535	24 months	E	Harmonic	5	848.2	7.5	0.00884225
Red 535	24 months	E	Harmonic	6	846.4	7.2	0.00850662
Red 535	24 months	E	Harmonic	7	829.4	33.6	0.0405112
Red 535	24 months	E	Harmonic	8	846.8	5.6	0.00661313
Red 535	24 months	E	Harmonic	9	822.2	33.5	0.0407443
Red 535	24 months	E	Harmonic	10	838.5	10.9	0.0129994
Red 535	24 months	E	Harmonic	11	830.3	32.1	0.0386607
Red 535	24 months	E	Harmonic	12	838.1	7.4	0.0088295
Red 535	24 months	E	Harmonic	13	833.3	23	0.0276011
Red 535	24 months	E	Harmonic	14	830.8	6.2	0.00746269
Red 535	24 months	E	Harmonic	15	833.8	3.8	0.00455745
Red 535	24 months	E	Harmonic	16	828.3	36.5	0.0440662
Red 535	24 months	E	Harmonic	17	820.6	26.1	0.031806
Red 535	24 months	E	Harmonic	18	833.7	31.6	0.0379033
Red 535	24 months	E	Harmonic	19	828.3	20.8	0.0251117
Red 535	24 months	E	Harmonic	20	835.5	7.3	0.00873728
Red 535	24 months	E	Harmonic	21	826.8	43.1	0.0521287
Red 535	24 months	E	Harmonic	22	841.1	18.5	0.021995
Red 535	24 months	E	Harmonic	23	837.1	3.3	0.00394218
Red 535	24 months	E	Harmonic	24	837.2	49.5	0.0591257
Red 535	24 months	E	Harmonic	25	844.8	28.7	0.0339725
Red 535	40 months	E	Harmonic	1	866.6	7.4	0.00853912
Red 535	40 months	E	Harmonic	2	862.5	19.1	0.0221449
Red 535	40 months	E	Harmonic	3	850	2.7	0.00317647
Red 535	40 months	E	Harmonic	4	847.4	7.6	0.00896861
Red 535	40 months	E	Harmonic	5	849.7	5.2	0.00611981
Red 535	40 months	E	Harmonic	6	857.3	6.3	0.00734865
Red 535	40 months	E	Harmonic	7	845.5	5.3	0.00626848
Red 535	40 months	E	Harmonic	8	849.1	3.5	0.00412201
Red 535	40 months	E	Harmonic	9	841.4	2.6	0.00309009
Red 535	40 months	E	Harmonic	10	853.8	3.6	0.00421644
Red 535	40 months	E	Harmonic	11	844.6	6.8	0.00805115
Red 535	40 months	E	Harmonic	12	846.9	3	0.00354233
Red 535	40 months	E	Harmonic	13	849.6	1.8	0.00211864
Red 535	40 months	E	Harmonic	14	839.2	5.7	0.00679218
Red 535	40 months	E	Harmonic	15	843.9	2	0.00236995
Red 535	40 months	E	Harmonic	16	843.9	2.1	0.00248845
Red 535	40 months	E	Harmonic	17	846.8	6.3	0.00743977
Red 535	40 months	E	Harmonic	18	840	21.9	0.0260714
Red 535	40 months	E	Harmonic	19	848.7	4.3	0.00506657
Red 535	40 months	E	Harmonic	20	847.1	7.7	0.00908984
Red 535	40 months	E	Harmonic	21	846.3	4.9	0.00578991
Red 535	40 months	E	Harmonic	22	852	8.7	0.0102113
Red 535	40 months	E	Harmonic	23	849.5	2.9	0.00341377
Red 535	40 months	E	Harmonic	24	849.2	2.6	0.00306171
Red 535	40 months	E	Harmonic	25	849.2	3.6	0.00423928

### Sheet: CV fo mean across renditions
Supplemental Table 4B. Harmonic Raw Scores from Praat and Calculations of CV Across Syllable Copies
Column	Description
A	Bird ID
B	Age (8, 24, or 40 months post-hatch)
C	Individual Syllable Identifier (A-F)
D	Syllable Type (Harmonic only)
E	Copy Number (up to 25)
F	fo mean (fundamental frequency in Hertz)
G	average of fo mean copies for that syllable
H	standard deviation of the average fo mean from Column G
I	CV (coeffient of variation) across syllable copies calculated from Column H/G
M-P	Summary Table CV across copies from Column I
BirdID	Agecategory	SyllLetter	SyllType	Copy#	fomean	avg mean	stdev	CV (stdev/mean)				Summary Table CV across copies
Red 535	8 months	E	Harmonic	1	783							R535	E	Harmonic	M2
Red 535	8 months	E	Harmonic	2	763.7								8 months		0.0102343
Red 535	8 months	E	Harmonic	3	773.9								24 months		0.0100409
Red 535	8 months	E	Harmonic	4	786.3								40 months		0.00735517
Red 535	8 months	E	Harmonic	5	781.7
Red 535	8 months	E	Harmonic	6	793
Red 535	8 months	E	Harmonic	7	786.8
Red 535	8 months	E	Harmonic	8	775
Red 535	8 months	E	Harmonic	9	779.8
Red 535	8 months	E	Harmonic	10	766
Red 535	8 months	E	Harmonic	11	775.5
Red 535	8 months	E	Harmonic	12	787.8
Red 535	8 months	E	Harmonic	13	773.7
Red 535	8 months	E	Harmonic	14	771.5
Red 535	8 months	E	Harmonic	15	781.3
Red 535	8 months	E	Harmonic	16	783.7
Red 535	8 months	E	Harmonic	17	775.2
Red 535	8 months	E	Harmonic	18	786.1
Red 535	8 months	E	Harmonic	19	779.7
Red 535	8 months	E	Harmonic	20	781.2
Red 535	8 months	E	Harmonic	21	793.3
Red 535	8 months	E	Harmonic	22	782.7
Red 535	8 months	E	Harmonic	23	789.6
Red 535	8 months	E	Harmonic	24	771.2
Red 535	8 months	E	Harmonic	25	791.1	780.512	7.98798	0.0102343
Red 535	24 months	E	Harmonic	1	856
Red 535	24 months	E	Harmonic	2	836.9
Red 535	24 months	E	Harmonic	3	843
Red 535	24 months	E	Harmonic	4	835.7
Red 535	24 months	E	Harmonic	5	848.2
Red 535	24 months	E	Harmonic	6	846.4
Red 535	24 months	E	Harmonic	7	829.4
Red 535	24 months	E	Harmonic	8	846.8
Red 535	24 months	E	Harmonic	9	822.2
Red 535	24 months	E	Harmonic	10	838.5
Red 535	24 months	E	Harmonic	11	830.3
Red 535	24 months	E	Harmonic	12	838.1
Red 535	24 months	E	Harmonic	13	833.3
Red 535	24 months	E	Harmonic	14	830.8
Red 535	24 months	E	Harmonic	15	833.8
Red 535	24 months	E	Harmonic	16	828.3
Red 535	24 months	E	Harmonic	17	820.6
Red 535	24 months	E	Harmonic	18	833.7
Red 535	24 months	E	Harmonic	19	828.3
Red 535	24 months	E	Harmonic	20	835.5
Red 535	24 months	E	Harmonic	21	826.8
Red 535	24 months	E	Harmonic	22	841.1
Red 535	24 months	E	Harmonic	23	837.1
Red 535	24 months	E	Harmonic	24	837.2
Red 535	24 months	E	Harmonic	25	844.8	836.112	8.39535	0.0100409
Red 535	40 months	E	Harmonic	1	866.6
Red 535	40 months	E	Harmonic	2	862.5
Red 535	40 months	E	Harmonic	3	850
Red 535	40 months	E	Harmonic	4	847.4
Red 535	40 months	E	Harmonic	5	849.7
Red 535	40 months	E	Harmonic	6	857.3
Red 535	40 months	E	Harmonic	7	845.5
Red 535	40 months	E	Harmonic	8	849.1
Red 535	40 months	E	Harmonic	9	841.4
Red 535	40 months	E	Harmonic	10	853.8
Red 535	40 months	E	Harmonic	11	844.6
Red 535	40 months	E	Harmonic	12	846.9
Red 535	40 months	E	Harmonic	13	849.6
Red 535	40 months	E	Harmonic	14	839.2
Red 535	40 months	E	Harmonic	15	843.9
Red 535	40 months	E	Harmonic	16	843.9
Red 535	40 months	E	Harmonic	17	846.8
Red 535	40 months	E	Harmonic	18	840
Red 535	40 months	E	Harmonic	19	848.7
Red 535	40 months	E	Harmonic	20	847.1
Red 535	40 months	E	Harmonic	21	846.3
Red 535	40 months	E	Harmonic	22	852
Red 535	40 months	E	Harmonic	23	849.5
Red 535	40 months	E	Harmonic	24	849.2
Red 535	40 months	E	Harmonic	25	849.2	848.808	6.24312	0.00735517
