## Supplementary material for "Voice Changes in Aging Birdsong: A Longitudinal Study in Adult Male Zebra Finches": Supp Table 4C R535 M3.xlsx

### Sheet: R535 M3 stats
Supplemental Table 4C. SPSS Statistical Output from the Generalized Linear Model for Bird R35 Morning 3.
Values comes from the Tests of Model Effects, reporting the Wald-Chi Square Value for the interaction of age x syllable type, degrees of freedom (df), and p-value (p>0.05 not significant and reported as a 'dash' ).
For significant post-hoc p-values in these cells, they represent the Bonferroni corrected values.
The Fo mean, standard deviation (STD), and CV scores are only reported for the harmonic syllables (interaction with Age only).
Column	Description
A	Bird ID, Song Feature, Syllable Type (Harmonic, Mixed, Noisy)
B	Age comparison (8 months, young adult vs. 24 months, middle age) with p-value
C	Age Comparison (24 months, middle age versus 40 months, older ages) with p-value
D	Age Comparison (8 months, young adult vs. 40 months, older ages) with p-value
Bird R535
	Morning 3
	8 v 24 mo	24 v 40 mo	8 v 40 mo
Syllable Duration, Wald-chi sq =21.317; df=6, p=0.002
Harmonic	-	-	-
Mixed	-	p=0.000	p=0.000
Noisy	-	-	-
Intensity Mean, Wald-chi sq =165.227; df=6, p<0.001
Harmonic	p=0.000	p=0.005	p=0.000
Mixed	p=0.000	p=0.000	p=0.000
Noisy	p=0.000	-	p=0.000
CPPS mean, Wald-chi sq =4.794; df=6, p<0.571
Harmonic	-	-	-
Mixed	-	-	-
Noisy	-	-	-
Fo mean, Wald-chi sq =726.424; df=2, p<0.001
Harmonic	p=0.000	p=0.000	p=0.000
Fo STD, Wald-chi sq =64.588; df=2, p<0.001
Harmonic	p=0.010	p=0.000	p=0.000
CV within syllable (STD/Fo), Wald-chi sq =72.111; df=2, p<0.001
Harmonic	p=0.002	p=0.000	p=0.000

### Sheet: R535 M3 features
Supplemental Table 4C. Raw Scores from Praat and GLM Residuals from SPSS
Column	Description							Column	Description
A	Bird ID							L	Corrected Intensity (decibels) from Column F based on bird's chamber location and calibration factor						(CH) Chamber #: Sound Intensity Correction to Original Raw Values
B	Age (8, 24, or 40 months post-hatch)							M-Q	Residual Output from General Linearized Model for song features						1 Add 7.7 dB to each value
C	Individual Syllable Identifier (A-F)														2 Add 3.4 dB to each value
D	Syllable Type (Harmonic, Mixed or Noisy)														3 Subtract 3.4 dB from each value
E	Copy Number (up to 25)														4 Add 4 dB to each value
F	Intensity (decibels)														5 Add 4.5 dB to each value
G	Duration (seconds)														6 Add 5.4 dB to each value
H	fo mean (fundamental frequency in Hertz, only for harmonic syllables)
I	fo std (standard deviation of fo mean in Hertz, only for harmonic syllables)
J	cpps expo (cepstal peak prominence smooth, exponential in decibels)
K	chamber location for finch song recording (used for calibration of intensity in L)
BirdID	Agecategory	SyllLetter	SyllType	Copy#	intensity	duration	fomean	fostd	cpps expo	chamber	corrintensity	Residualduration	Residualcorrint	Residualcppsgetexpo	Residualfomean	Residualfostd
Red 535	8 months	A	Noisy	1	53.3	0.092			7.81	1	61	-0.00336	2.2908	0.3036
Red 535	8 months	A	Noisy	2	50.7	0.091			8.13	1	58.4	-0.00436	-0.3092	0.6236
Red 535	8 months	A	Noisy	3	53.67	0.086			7.65	1	61.37	-0.00936	2.6608	0.1436
Red 535	8 months	A	Noisy	4	53.23	0.083			7.32	1	60.93	-0.01236	2.2208	-0.1864
Red 535	8 months	A	Noisy	5	52.83	0.096			8.13	1	60.53	0.00064	1.8208	0.6236
Red 535	8 months	A	Noisy	6	52.9	0.086			7.92	1	60.6	-0.00936	1.8908	0.4136
Red 535	8 months	A	Noisy	7	49.18	0.107			6.69	1	56.88	0.01164	-1.8292	-0.8164
Red 535	8 months	A	Noisy	8	52.27	0.085			7.84	1	59.97	-0.01036	1.2608	0.3336
Red 535	8 months	A	Noisy	9	47.65	0.11			6.95	1	55.35	0.01464	-3.3592	-0.5564
Red 535	8 months	A	Noisy	10	50.76	0.102			7.95	1	58.46	0.00664	-0.2492	0.4436
Red 535	8 months	A	Noisy	11	50.13	0.106			7.25	1	57.83	0.01064	-0.8792	-0.2564
Red 535	8 months	A	Noisy	12	50.51	0.094			7.2	1	58.21	-0.00136	-0.4992	-0.3064
Red 535	8 months	A	Noisy	13	50.7	0.095			7.34	1	58.4	-0.00036	-0.3092	-0.1664
Red 535	8 months	A	Noisy	14	51.61	0.088			8.26	1	59.31	-0.00736	0.6008	0.7536
Red 535	8 months	A	Noisy	15	50.5	0.095			7.63	1	58.2	-0.00036	-0.5092	0.1236
Red 535	8 months	A	Noisy	16	51.39	0.092			7.26	1	59.09	-0.00336	0.3808	-0.2464
Red 535	8 months	A	Noisy	17	50.78	0.086			7.51	1	58.48	-0.00936	-0.2292	0.0036
Red 535	8 months	A	Noisy	18	50.91	0.095			7.3	1	58.61	-0.00036	-0.0992	-0.2064
Red 535	8 months	A	Noisy	19	48.02	0.108			7.04	1	55.72	0.01264	-2.9892	-0.4664
Red 535	8 months	A	Noisy	20	50.84	0.1			7.63	1	58.54	0.00464	-0.1692	0.1236
Red 535	8 months	A	Noisy	21	50.42	0.092			7.47	1	58.12	-0.00336	-0.5892	-0.0364
Red 535	8 months	A	Noisy	22	50.64	0.101			7.86	1	58.34	0.00564	-0.3692	0.3536
Red 535	8 months	A	Noisy	23	50.81	0.096			7.19	1	58.51	0.00064	-0.1992	-0.3164
Red 535	8 months	A	Noisy	24	51.49	0.094			7.18	1	59.19	-0.00136	0.4808	-0.3264
Red 535	8 months	A	Noisy	25	49.99	0.104			7.15	1	57.69	0.00864	-1.0192	-0.3564
Red 535	8 months	B	Mixed	1	58.25	0.213			6.88	1	65.95	0.0159855	-0.87806	-1.2158
Red 535	8 months	B	Mixed	2	58.01	0.208			7.31	1	65.71	0.0109855	-1.11806	-0.785797
Red 535	8 months	B	Mixed	3	58.95	0.208			7.46	1	66.65	0.0109855	-0.17806	-0.635797
Red 535	8 months	B	Mixed	4	59.38	0.21			7.71	1	67.08	0.0129855	0.25194	-0.385797
Red 535	8 months	B	Mixed	5	58.76	0.207			7.24	1	66.46	0.00998551	-0.36806	-0.855797
Red 535	8 months	B	Mixed	6	58.28	0.213			7.24	1	65.98	0.0159855	-0.84806	-0.855797
Red 535	8 months	B	Mixed	7	56.61	0.211			7.05	1	64.31	0.0139855	-2.51806	-1.0458
Red 535	8 months	B	Mixed	8	56.8	0.204			7.05	1	64.5	0.00698551	-2.32806	-1.0458
Red 535	8 months	B	Mixed	9	57.75	0.204			7.06	1	65.45	0.00698551	-1.37806	-1.0358
Red 535	8 months	B	Mixed	10	58.02	0.211			7.09	1	65.72	0.0139855	-1.10806	-1.0058
Red 535	8 months	B	Mixed	11	57.34	0.207			7.31	1	65.04	0.00998551	-1.78806	-0.785797
Red 535	8 months	B	Mixed	12	57.64	0.215			7.28	1	65.34	0.0179855	-1.48806	-0.815797
Red 535	8 months	B	Mixed	13	57.37	0.208			7.11	1	65.07	0.0109855	-1.75806	-0.985797
Red 535	8 months	B	Mixed	14	57.82	0.209			7.3	1	65.52	0.0119855	-1.30806	-0.795797
Red 535	8 months	B	Mixed	15	57.34	0.213			7.27	1	65.04	0.0159855	-1.78806	-0.825797
Red 535	8 months	B	Mixed	16	57.19	0.209			7.26	1	64.89	0.0119855	-1.93806	-0.835797
Red 535	8 months	B	Mixed	17	56.53	0.214			6.94	1	64.23	0.0169855	-2.59806	-1.1558
Red 535	8 months	B	Mixed	18	57.23	0.205			7.31	1	64.93	0.00798551	-1.89806	-0.785797
Red 535	8 months	B	Mixed	19	56	0.211			7.04	1	63.7	0.0139855	-3.12806	-1.0558
Red 535	8 months	B	Mixed	20	56.77	0.216			6.98	1	64.47	0.0189855	-2.35806	-1.1158
Red 535	8 months	B	Mixed	21	58.02	0.207			7.6	1	65.72	0.00998551	-1.10806	-0.495797
Red 535	8 months	B	Mixed	22	58.42	0.213			7.28	1	66.12	0.0159855	-0.70806	-0.815797
Red 535	8 months	B	Mixed	23	58.41	0.213			7.1	1	66.11	0.0159855	-0.71806	-0.995797
Red 535	8 months	B	Mixed	24	56.95	0.215			7.16	1	64.65	0.0179855	-2.17806	-0.935797
Red 535	8 months	B	Mixed	25	58.79	0.209			7.19	1	66.49	0.0119855	-0.33806	-0.905797
Red 535	8 months	C	?	1	66.2	0.074			5.92	1	73.9	0.0004	3.1084	-0.1428
Red 535	8 months	C	?	2	64.45	0.069			5.89	1	72.15	-0.0046	1.3584	-0.1728
Red 535	8 months	C	?	3	65.5	0.069			5.53	1	73.2	-0.0046	2.4084	-0.5328
Red 535	8 months	C	?	4	64.19	0.076			6.68	1	71.89	0.0024	1.0984	0.6172
Red 535	8 months	C	?	5	64.99	0.077			6.04	1	72.69	0.0034	1.8984	-0.0228
Red 535	8 months	C	?	6	64.88	0.072			5.65	1	72.58	-0.0016	1.7884	-0.4128
Red 535	8 months	C	?	7	61.01	0.071			6.39	1	68.71	-0.0026	-2.0816	0.3272
Red 535	8 months	C	?	8	61.49	0.073			5.92	1	69.19	-0.0006	-1.6016	-0.1428
Red 535	8 months	C	?	9	63.73	0.075			5.57	1	71.43	0.0014	0.6384	-0.4928
Red 535	8 months	C	?	10	62.37	0.073			6.23	1	70.07	-0.0006	-0.7216	0.1672
Red 535	8 months	C	?	11	61.76	0.072			5.99	1	69.46	-0.0016	-1.3316	-0.0728
Red 535	8 months	C	?	12	62.93	0.073			6.51	1	70.63	-0.0006	-0.1616	0.4472
Red 535	8 months	C	?	13	62.12	0.074			6.12	1	69.82	0.0004	-0.9716	0.0572
Red 535	8 months	C	?	14	62.79	0.071			5.79	1	70.49	-0.0026	-0.3016	-0.2728
Red 535	8 months	C	?	15	63.27	0.073			6.51	1	70.97	-0.0006	0.1784	0.4472
Red 535	8 months	C	?	16	58.95	0.07			6.16	1	66.65	-0.0036	-4.1416	0.0972
Red 535	8 months	C	?	17	64.11	0.076			5.79	1	71.81	0.0024	1.0184	-0.2728
Red 535	8 months	C	?	18	63.85	0.075			5.87	1	71.55	0.0014	0.7584	-0.1928
Red 535	8 months	C	?	19	65.2	0.067			6.16	1	72.9	-0.0066	2.1084	0.0972
Red 535	8 months	C	?	20	61.95	0.082			6.33	1	69.65	0.0084	-1.1416	0.2672
Red 535	8 months	C	?	21	60.82	0.079			5.96	1	68.52	0.0054	-2.2716	-0.1028
Red 535	8 months	C	?	22	63.01	0.071			6.17	1	70.71	-0.0026	-0.0816	0.1072
Red 535	8 months	C	?	23	64.32	0.075			6.41	1	72.02	0.0014	1.2284	0.3472
Red 535	8 months	C	?	24	62.02	0.08			6.29	1	69.72	0.0064	-1.0716	0.2272
Red 535	8 months	C	?	25	61.38	0.073			5.69	1	69.08	-0.0006	-1.7116	-0.3728
Red 535	8 months	D	Mixed	1	56.32	0.198			9.94	1	64.02	0.000985507	-2.80806	1.8442
Red 535	8 months	D	Mixed	2	57.45	0.202			9.81	1	65.15	0.00498551	-1.67806	1.7142
Red 535	8 months	D	Mixed	3	58.73	0.194			9.9	1	66.43	-0.00301449	-0.39806	1.8042
Red 535	8 months	D	Mixed	4	57.19	0.202			9.72	1	64.89	0.00498551	-1.93806	1.6242
Red 535	8 months	D	Mixed	5	59.06	0.199			9.96	1	66.76	0.00198551	-0.0680597	1.8642
Red 535	8 months	D	Mixed	6	58.13	0.207			9.73	1	65.83	0.00998551	-0.99806	1.6342
Red 535	8 months	D	Mixed	7	59.44	0.202			9.87	1	67.14	0.00498551	0.31194	1.7742
Red 535	8 months	D	Mixed	8	58.84	0.212			9.85	1	66.54	0.0149855	-0.28806	1.7542
Red 535	8 months	D	Mixed	9	58.91	0.197			9.7	1	66.61	-1.44928e-05	-0.21806	1.6042
Red 535	8 months	D	Mixed	10	57.9	0.204			9.86	1	65.6	0.00698551	-1.22806	1.7642
Red 535	8 months	D	Mixed	11	60.27	0.203			9.5	1	67.97	0.00598551	1.14194	1.4042
Red 535	8 months	D	Mixed	12	60.08	0.205			9.81	1	67.78	0.00798551	0.95194	1.7142
Red 535	8 months	D	Mixed	13	59.52	0.207			9.53	1	67.22	0.00998551	0.39194	1.4342
Red 535	8 months	D	Mixed	14	59.48	0.204			9.91	1	67.18	0.00698551	0.35194	1.8142
Red 535	8 months	D	Mixed	15	59.36	0.211			9.79	1	67.06	0.0139855	0.23194	1.6942
Red 535	8 months	D	Mixed	16	59.05	0.217			9.54	1	66.75	0.0199855	-0.0780597	1.4442
Red 535	8 months	D	Mixed	17	59.77	0.193			9.55	1	67.47	-0.00401449	0.64194	1.4542
Red 535	8 months	D	Mixed	18	59.07	0.208			9.61	1	66.77	0.0109855	-0.0580597	1.5142
Red 535	8 months	D	Mixed	19	59.88	0.202			10.1	1	67.58	0.00498551	0.75194	2.0042
Red 535	8 months	D	Mixed	20	59.51	0.212			9.86	1	67.21	0.0149855	0.38194	1.7642
Red 535	8 months	D	Mixed	21	59.34	0.198			9.9	1	67.04	0.000985507	0.21194	1.8042
Red 535	8 months	D	Mixed	22	59.83	0.205			10	1	67.53	0.00798551	0.70194	1.9042
Red 535	8 months	D	Mixed	23	59.63	0.209			9.48	1	67.33	0.0119855	0.50194	1.3842
Red 535	8 months	D	Mixed	24	60.28	0.209			9.69	1	67.98	0.0119855	1.15194	1.5942
Red 535	8 months	D	Mixed	25	59.72	0.206			9.63	1	67.42	0.00898551	0.59194	1.5342
Red 535	8 months	E	Harmonic	1	61.96	0.136	777	28.1	15.5	1	69.66	0.00112	0.972	0.7928	-15.628	-3.612
Red 535	8 months	E	Harmonic	2	63.68	0.129	786.9	36.8	15.08	1	71.38	-0.00588	2.692	0.3728	-5.728	5.088
Red 535	8 months	E	Harmonic	3	64.18	0.125	805.3	38	14.48	1	71.88	-0.00988	3.192	-0.2272	12.672	6.288
Red 535	8 months	E	Harmonic	4	64.47	0.132	790.5	24.1	15.88	1	72.17	-0.00288	3.482	1.1728	-2.128	-7.612
Red 535	8 months	E	Harmonic	5	64.43	0.129	792.5	29.4	16	1	72.13	-0.00588	3.442	1.2928	-0.128	-2.312
Red 535	8 months	E	Harmonic	6	62.57	0.142	795.3	24.2	14.74	1	70.27	0.00712	1.582	0.0328	2.672	-7.512
Red 535	8 months	E	Harmonic	7	59.56	0.135	799.4	32.2	14.72	1	67.26	0.00012	-1.428	0.0128	6.772	0.488
Red 535	8 months	E	Harmonic	8	57.67	0.128	790.2	14.7	16.2	1	65.37	-0.00688	-3.318	1.4928	-2.428	-17.012
Red 535	8 months	E	Harmonic	9	59.96	0.138	782.3	39.4	13.81	1	67.66	0.00312	-1.028	-0.8972	-10.328	7.688
Red 535	8 months	E	Harmonic	10	61.42	0.136	802.6	26	14.92	1	69.12	0.00112	0.432	0.2128	9.972	-5.712
Red 535	8 months	E	Harmonic	11	62.07	0.13	803.7	42.2	14.12	1	69.77	-0.00488	1.082	-0.5872	11.072	10.488
Red 535	8 months	E	Harmonic	12	59.03	0.142	800.9	18.7	14.64	1	66.73	0.00712	-1.958	-0.0672	8.272	-13.012
Red 535	8 months	E	Harmonic	13	60.14	0.137	793.3	38.2	14.94	1	67.84	0.00212	-0.848	0.2328	0.672	6.488
Red 535	8 months	E	Harmonic	14	58.17	0.142	773.7	37.5	14.33	1	65.87	0.00712	-2.818	-0.3772	-18.928	5.788
Red 535	8 months	E	Harmonic	15	59.69	0.134	779.9	32.6	14.54	1	67.39	-0.00088	-1.298	-0.1672	-12.728	0.888
Red 535	8 months	E	Harmonic	16	58.63	0.133	783.3	29.6	15.02	1	66.33	-0.00188	-2.358	0.3128	-9.328	-2.112
Red 535	8 months	E	Harmonic	17	62.53	0.127	797.2	46	15.04	1	70.23	-0.00788	1.542	0.3328	4.572	14.288
Red 535	8 months	E	Harmonic	18	60.55	0.136	795.9	32.7	14.74	1	68.25	0.00112	-0.438	0.0328	3.272	0.988
Red 535	8 months	E	Harmonic	19	61.64	0.136	795.7	38.2	14.3	1	69.34	0.00112	0.652	-0.4072	3.072	6.488
Red 535	8 months	E	Harmonic	20	59.1	0.139	778.3	38.4	15.29	1	66.8	0.00412	-1.888	0.5828	-14.328	6.688
Red 535	8 months	E	Harmonic	21	59.95	0.124	807.7	14.9	13.98	1	67.65	-0.01088	-1.038	-0.7272	15.072	-16.812
Red 535	8 months	E	Harmonic	22	61.03	0.142	800.9	33.1	14.24	1	68.73	0.00712	0.042	-0.4672	8.272	1.388
Red 535	8 months	E	Harmonic	23	61.64	0.14	796.1	42.6	13.22	1	69.34	0.00512	0.652	-1.4872	3.472	10.888
Red 535	8 months	E	Harmonic	24	59.4	0.14	790.1	29.2	13.83	1	67.1	0.00512	-1.588	-0.8772	-2.528	-2.512
Red 535	8 months	E	Harmonic	25	61.23	0.14	797	26	14.12	1	68.93	0.00512	0.242	-0.5872	4.372	-5.712
Red 535	8 months	F	Mixed	1						1	70.84		4.01194
Red 535	8 months	F	Mixed	2	63.14	0.167			7.36	1	70.25	-0.0300145	3.42194	-0.735797
Red 535	8 months	F	Mixed	3	62.55	0.15			6.74	1	71.5	-0.0470145	4.67194	-1.3558
Red 535	8 months	F	Mixed	4						1	70.03		3.20194
Red 535	8 months	F	Mixed	5	63.8	0.171			7.07	1	68.42	-0.0260145	1.59194	-1.0258
Red 535	8 months	F	Mixed	6	62.33	0.169			7.06	1	67.19	-0.0280145	0.36194	-1.0358
Red 535	8 months	F	Mixed	7	60.72	0.163			6.88	1	68.19	-0.0340145	1.36194	-1.2158
Red 535	8 months	F	Mixed	8						1	68.24		1.41194
Red 535	8 months	F	Mixed	9	59.49	0.171			6.76	1	67.07	-0.0260145	0.24194	-1.3358
Red 535	8 months	F	Mixed	10	60.49	0.178			7.55	1	69.63	-0.0190145	2.80194	-0.545797
Red 535	8 months	F	Mixed	11	60.54	0.172			6.49	1	69.08	-0.0250145	2.25194	-1.6058
Red 535	8 months	F	Mixed	12	59.37	0.165			6.38	1	68.46	-0.0320145	1.63194	-1.7158
Red 535	8 months	F	Mixed	13	61.93	0.175			7.64	1	67.01	-0.0220145	0.18194	-0.455797
Red 535	8 months	F	Mixed	14						1
Red 535	8 months	F	Mixed	15						1
Red 535	8 months	F	Mixed	16	61.38	0.169			7.13	1	69.55	-0.0280145	2.72194	-0.965797
Red 535	8 months	F	Mixed	17	60.76	0.167			6.67	1	70.41	-0.0300145	3.58194	-1.4258
Red 535	8 months	F	Mixed	18	59.31	0.183			6.55	1	68.03	-0.0140145	1.20194	-1.5458
Red 535	8 months	F	Mixed	19	62.28	0.161			8.1	1	69.19	-0.0360145	2.36194	0.0042029
Red 535	8 months	F	Mixed	20
Red 535	8 months	F	Mixed	21	62.34	0.176			7.16	1		-0.0210145		-0.935797
Red 535	8 months	F	Mixed	22	61.85	0.175			6.69	1		-0.0220145		-1.4058
Red 535	8 months	F	Mixed	23	62.71	0.177			7.51	1		-0.0200145		-0.585797
Red 535	8 months	F	Mixed	24	60.33	0.176			6.53	1		-0.0210145		-1.5658
Red 535	8 months	F	Mixed	25	61.49	0.17			7.88	1		-0.0270145		-0.215797
Red 535	24 months	A	Noisy	1	47.73	0.092			8.04	1	55.43	-0.00268	1.90958	0.4396
Red 535	24 months	A	Noisy	2	46.2	0.094			6.93	1	53.9	-0.00068	0.379583	-0.6704
Red 535	24 months	A	Noisy	3	46.09	0.092			7.29	1	53.79	-0.00268	0.269583	-0.3104
Red 535	24 months	A	Noisy	4	45.84	0.098			7.46	1	53.54	0.00332	0.0195833	-0.1404
Red 535	24 months	A	Noisy	5	46.11	0.09			7.79	1	53.81	-0.00468	0.289583	0.1896
Red 535	24 months	A	Noisy	6	45.99	0.104			7.12	1	53.69	0.00932	0.169583	-0.4804
Red 535	24 months	A	Noisy	7	46.4	0.089			7.52	1	54.1	-0.00568	0.579583	-0.0804
Red 535	24 months	A	Noisy	8	46.05	0.101			7.28	1	53.75	0.00632	0.229583	-0.3204
Red 535	24 months	A	Noisy	9	46.69	0.098			7.32	1	54.39	0.00332	0.869583	-0.2804
Red 535	24 months	A	Noisy	10	45.04	0.095			7.46	1	52.74	0.00032	-0.780417	-0.1404
Red 535	24 months	A	Noisy	11	46.52	0.095			8.22	1	54.22	0.00032	0.699583	0.6196
Red 535	24 months	A	Noisy	12	45.66	0.094			7.96	1	53.36	-0.00068	-0.160417	0.3596
Red 535	24 months	A	Noisy	13	46.09	0.095			7.6	1	53.79	0.00032	0.269583	-0.0004
Red 535	24 months	A	Noisy	14	45.24	0.097			7.8	1	52.94	0.00232	-0.580417	0.1996
Red 535	24 months	A	Noisy	15	45.17	0.089			8.04	1	52.87	-0.00568	-0.650417	0.4396
Red 535	24 months	A	Noisy	16	45.72	0.094			7.41	1	53.42	-0.00068	-0.100417	-0.1904
Red 535	24 months	A	Noisy	17	45.51	0.097			7.86	1	53.21	0.00232	-0.310417	0.2596
Red 535	24 months	A	Noisy	18	44.81	0.094			7.67	1	52.51	-0.00068	-1.01042	0.0696
Red 535	24 months	A	Noisy	19	45.38	0.092			7.45	1	53.08	-0.00268	-0.440417	-0.1504
Red 535	24 months	A	Noisy	20	45.52	0.099			7.46	1	53.22	0.00432	-0.300417	-0.1404
Red 535	24 months	A	Noisy	21	45.74	0.097			6.99	1	53.44	0.00232	-0.0804167	-0.6104
Red 535	24 months	A	Noisy	22	45.02	0.089			8.11	1		-0.00568		0.5096
Red 535	24 months	A	Noisy	23	45.85	0.091			7.88	1	53.55	-0.00368	0.0295833	0.2796
Red 535	24 months	A	Noisy	24	45.19	0.094			7.48	1	52.89	-0.00068	-0.630417	-0.1204
Red 535	24 months	A	Noisy	25	45.15	0.097			7.87	1	52.85	0.00232	-0.670417	0.2696
Red 535	24 months	B	Mixed	1	56.37	0.197			7.15	1	64.07	0.00469444	1.55897	-1.11333
Red 535	24 months	B	Mixed	2	54.39	0.195			7.44	1	62.09	0.00269444	-0.421029	-0.823333
Red 535	24 months	B	Mixed	3	55.88	0.201			7.5	1	63.58	0.00869444	1.06897	-0.763333
Red 535	24 months	B	Mixed	4	56.23	0.198			7.56	1	63.93	0.00569444	1.41897	-0.703333
Red 535	24 months	B	Mixed	5	56.31	0.204			7.45	1	64.01	0.0116944	1.49897	-0.813333
Red 535	24 months	B	Mixed	6	54.95	0.199			7.36	1	62.65	0.00669444	0.138971	-0.903333
Red 535	24 months	B	Mixed	7	55.63	0.205			7.17	1	63.33	0.0126944	0.818971	-1.09333
Red 535	24 months	B	Mixed	8	55.62	0.2			7.48	1	63.32	0.00769444	0.808971	-0.783333
Red 535	24 months	B	Mixed	9	55.99	0.197			7.37	1	63.69	0.00469444	1.17897	-0.893333
Red 535	24 months	B	Mixed	10	56.37	0.194			7.29	1	64.07	0.00169444	1.55897	-0.973333
Red 535	24 months	B	Mixed	11	56.03	0.194			7.74	1	63.73	0.00169444	1.21897	-0.523333
Red 535	24 months	B	Mixed	12	53.16	0.195			7.58	1	60.86	0.00269444	-1.65103	-0.683333
Red 535	24 months	B	Mixed	13	54.63	0.205			7.56	1	62.33	0.0126944	-0.181029	-0.703333
Red 535	24 months	B	Mixed	14	54.89	0.2			7.5	1	62.59	0.00769444	0.0789706	-0.763333
Red 535	24 months	B	Mixed	15	54.81	0.198			7.72	1	62.51	0.00569444	-0.00102941	-0.543333
Red 535	24 months	B	Mixed	16	55.55	0.2			7.58	1	63.25	0.00769444	0.738971	-0.683333
Red 535	24 months	B	Mixed	17	53.97	0.207			7.61	1	61.67	0.0146944	-0.841029	-0.653333
Red 535	24 months	B	Mixed	18	55.25	0.201			7.39	1	62.95	0.00869444	0.438971	-0.873333
Red 535	24 months	B	Mixed	19	55.05	0.195			7.64	1	62.75	0.00269444	0.238971	-0.623333
Red 535	24 months	B	Mixed	20	54.78	0.203			7.47	1	62.48	0.0106944	-0.0310294	-0.793333
Red 535	24 months	B	Mixed	21	54.22	0.195			7.74	1	61.92	0.00269444	-0.591029	-0.523333
Red 535	24 months	B	Mixed	22	54.13	0.207			7.25	1		0.0146944		-1.01333
Red 535	24 months	B	Mixed	23	53.77	0.202			7.71	1	61.47	0.00969444	-1.04103	-0.553333
Red 535	24 months	B	Mixed	24	55.93	0.197			7.61	1	63.63	0.00469444	1.11897	-0.653333
Red 535	24 months	B	Mixed	25	55.74	0.191			7.85	1	63.44	-0.00130556	0.928971	-0.413333
Red 535	24 months	C	?	1	50.86	0.064			5.87	1	58.56	-0.0018	-4.1556	0.2152
Red 535	24 months	C	?	2	51.8	0.066			5.88	1	59.5	0.0002	-3.2156	0.2252
Red 535	24 months	C	?	3	51.97	0.07			5.45	1	59.67	0.0042	-3.0456	-0.2048
Red 535	24 months	C	?	4	51.02	0.07			5.26	1	58.72	0.0042	-3.9956	-0.3948
Red 535	24 months	C	?	5	54.07	0.069			5.74	1	61.77	0.0032	-0.9456	0.0852
Red 535	24 months	C	?	6	54.8	0.065			5.8	1	62.5	-0.0008	-0.2156	0.1452
Red 535	24 months	C	?	7	54.28	0.071			5.28	1	61.98	0.0052	-0.7356	-0.3748
Red 535	24 months	C	?	8	54.81	0.066			6.45	1	62.51	0.0002	-0.2056	0.7952
Red 535	24 months	C	?	9	55.49	0.067			5.43	1	63.19	0.0012	0.4744	-0.2248
Red 535	24 months	C	?	10	52.35	0.063			5.28	1	60.05	-0.0028	-2.6656	-0.3748
Red 535	24 months	C	?	11	58.26	0.066			5.27	1	65.96	0.0002	3.2444	-0.3848
Red 535	24 months	C	?	12	56.2	0.06			5.49	1	63.9	-0.0058	1.1844	-0.1648
Red 535	24 months	C	?	13	55.46	0.073			5.51	1	63.16	0.0072	0.4444	-0.1448
Red 535	24 months	C	?	14	55.77	0.063			5.54	1	63.47	-0.0028	0.7544	-0.1148
Red 535	24 months	C	?	15	56.85	0.066			5.98	1	64.55	0.0002	1.8344	0.3252
Red 535	24 months	C	?	16	53.96	0.064			5.55	1	61.66	-0.0018	-1.0556	-0.1048
Red 535	24 months	C	?	17	56.41	0.064			6.61	1	64.11	-0.0018	1.3944	0.9552
Red 535	24 months	C	?	18	57.76	0.06			5.36	1	65.46	-0.0058	2.7444	-0.2948
Red 535	24 months	C	?	19	55.77	0.068			5.59	1	63.47	0.0022	0.7544	-0.0648
Red 535	24 months	C	?	20	55.73	0.064			5.7	1	63.43	-0.0018	0.7144	0.0452
Red 535	24 months	C	?	21	56.28	0.069			5.7	1	63.98	0.0032	1.2644	0.0452
Red 535	24 months	C	?	22	56.5	0.068			5.5	1	64.2	0.0022	1.4844	-0.1548
Red 535	24 months	C	?	23	55.27	0.065			5.85	1	62.97	-0.0008	0.2544	0.1952
Red 535	24 months	C	?	24	55.53	0.064			5.05	1	63.23	-0.0018	0.5144	-0.6048
Red 535	24 months	C	?	25	58.19	0.06			6.23	1	65.89	-0.0058	3.1744	0.5752
Red 535	24 months	D	Mixed	1	55.37	0.205			9.65	1	63.07	0.0126944	0.558971	1.38667
Red 535	24 months	D	Mixed	2	55.75	0.191			9.97	1	63.45	-0.00130556	0.938971	1.70667
Red 535	24 months	D	Mixed	3	54.73	0.205			9.87	1	62.43	0.0126944	-0.0810294	1.60667
Red 535	24 months	D	Mixed	4	56.65	0.201			10.25	1	64.35	0.00869444	1.83897	1.98667
Red 535	24 months	D	Mixed	5	54.08	0.199			10.14	1	61.78	0.00669444	-0.731029	1.87667
Red 535	24 months	D	Mixed	6	54.9	0.199			9.69	1	62.6	0.00669444	0.0889706	1.42667
Red 535	24 months	D	Mixed	7	54.7	0.207			9.8	1	62.4	0.0146944	-0.111029	1.53667
Red 535	24 months	D	Mixed	8	54.75	0.207			9.68	1	62.45	0.0146944	-0.0610294	1.41667
Red 535	24 months	D	Mixed	9	54.02	0.205			9.88	1	61.72	0.0126944	-0.791029	1.61667
Red 535	24 months	D	Mixed	10	54.88	0.201			9.83	1	62.58	0.00869444	0.0689706	1.56667
Red 535	24 months	D	Mixed	11	54.53	0.201			9.64	1	62.23	0.00869444	-0.281029	1.37667
Red 535	24 months	D	Mixed	12	54.02	0.202			10.15	1	61.72	0.00969444	-0.791029	1.88667
Red 535	24 months	D	Mixed	13	54.97	0.208			9.95	1	62.67	0.0156944	0.158971	1.68667
Red 535	24 months	D	Mixed	14	56.02	0.189			10.02	1	63.72	-0.00330556	1.20897	1.75667
Red 535	24 months	D	Mixed	15	54.8	0.201			10.15	1	62.5	0.00869444	-0.0110294	1.88667
Red 535	24 months	D	Mixed	16	55.14	0.198			10.02	1	62.84	0.00569444	0.328971	1.75667
Red 535	24 months	D	Mixed	17	55.41	0.203			10.02	1	63.11	0.0106944	0.598971	1.75667
Red 535	24 months	D	Mixed	18	55.19	0.208			10.14	1	62.89	0.0156944	0.378971	1.87667
Red 535	24 months	D	Mixed	19	55.49	0.207			9.62	1	63.19	0.0146944	0.678971	1.35667
Red 535	24 months	D	Mixed	20	54.73	0.208			10.01	1	62.43	0.0156944	-0.0810294	1.74667
Red 535	24 months	D	Mixed	21	54.8	0.191			10.48	1	62.5	-0.00130556	-0.0110294	2.21667
Red 535	24 months	D	Mixed	22	55.59	0.198			9.8	1		0.00569444		1.53667
Red 535	24 months	D	Mixed	23	54.58	0.201			10.09	1	62.28	0.00869444	-0.231029	1.82667
Red 535	24 months	D	Mixed	24	54.78	0.194			10.13	1	62.48	0.00169444	-0.0310294	1.86667
Red 535	24 months	D	Mixed	25	55.75	0.199			10.28	1	63.45	0.00669444	0.938971	2.01667
Red 535	24 months	E	Harmonic	1	55.97	0.137	844.1	35.1	14.65	1	63.67	-0.00504	-2.1825	-0.3172	5.456	12.324
Red 535	24 months	E	Harmonic	2	56.76	0.131	859.1	2.6	14.31	1	64.46	-0.01104	-1.3925	-0.6572	20.456	-20.176
Red 535	24 months	E	Harmonic	3	57.88	0.139	855.8	4.4	15.44	1	65.58	-0.00304	-0.2725	0.4728	17.156	-18.376
Red 535	24 months	E	Harmonic	4	56.42	0.147	846	5.5	13.72	1	64.12	0.00496	-1.7325	-1.2472	7.356	-17.276
Red 535	24 months	E	Harmonic	5	56.74	0.141	832.9	41.7	14.77	1	64.44	-0.00104	-1.4125	-0.1972	-5.744	18.924
Red 535	24 months	E	Harmonic	6	56.92	0.157	841.5	5.2	14.34	1	64.62	0.01496	-1.2325	-0.6272	2.856	-17.576
Red 535	24 months	E	Harmonic	7	57.34	0.146	829	20.9	15.21	1	65.04	0.00396	-0.8125	0.2428	-9.644	-1.876
Red 535	24 months	E	Harmonic	8	57.81	0.143	832.6	49.7	15.1	1	65.51	0.00096	-0.3425	0.1328	-6.044	26.924
Red 535	24 months	E	Harmonic	9	57.3	0.143	846	5.9	14.27	1	65	0.00096	-0.8525	-0.6972	7.356	-16.876
Red 535	24 months	E	Harmonic	10	58.65	0.135	853.8	8.4	14.14	1	66.35	-0.00704	0.4975	-0.8272	15.156	-14.376
Red 535	24 months	E	Harmonic	11	58.38	0.144	837	43.2	14.64	1	66.08	0.00196	0.2275	-0.3272	-1.644	20.424
Red 535	24 months	E	Harmonic	12	57.56	0.152	828.5	20.7	15.84	1	65.26	0.00996	-0.5925	0.8728	-10.144	-2.076
Red 535	24 months	E	Harmonic	13	57.54	0.136	843.4	20.2	15.45	1	65.24	-0.00604	-0.6125	0.4828	4.756	-2.576
Red 535	24 months	E	Harmonic	14	58.04	0.141	828.8	33.9	14.98	1	65.74	-0.00104	-0.1125	0.0128	-9.844	11.124
Red 535	24 months	E	Harmonic	15	59.43	0.135	846	14.2	16.4	1	67.13	-0.00704	1.2775	1.4328	7.356	-8.576
Red 535	24 months	E	Harmonic	16	59.58	0.142	841.9	28.5	15.65	1	67.28	-4e-05	1.4275	0.6828	3.256	5.724
Red 535	24 months	E	Harmonic	17	59.93	0.139	840.9	3.6	16.35	1	67.63	-0.00304	1.7775	1.3828	2.256	-19.176
Red 535	24 months	E	Harmonic	18	57.88	0.14	827.3	40.5	14.37	1	65.58	-0.00204	-0.2725	-0.5972	-11.344	17.724
Red 535	24 months	E	Harmonic	19	58.99	0.145	834	31.1	15.3	1	66.69	0.00296	0.8375	0.3328	-4.644	8.324
Red 535	24 months	E	Harmonic	20	60.37	0.142	829.8	34.4	15.08	1	68.07	-4e-05	2.2175	0.1128	-8.844	11.624
Red 535	24 months	E	Harmonic	21	60.37	0.14	832.1	22.8	15.62	1	68.07	-0.00204	2.2175	0.6528	-6.544	0.024
Red 535	24 months	E	Harmonic	22	59.75	0.143	841.7	16.1	13.94	1		0.00096		-1.0272	3.056	-6.676
Red 535	24 months	E	Harmonic	23	57.91	0.14	825.4	35	14.65	1	65.61	-0.00204	-0.2425	-0.3172	-13.244	12.224
Red 535	24 months	E	Harmonic	24	58.71	0.144	826	41.3	14.92	1	66.41	0.00196	0.5575	-0.0472	-12.644	18.524
Red 535	24 months	E	Harmonic	25	59.18	0.149	842.5	4.5	15.04	1	66.88	0.00696	1.0275	0.0728	3.856	-18.276
Red 535	24 months	F	Mixed	1	54.13	0.175			7.23	1	61.83	-0.0173056	-0.681029	-1.03333
Red 535	24 months	F	Mixed	2	54.75	0.174			7.19	1	62.45	-0.0183056	-0.0610294	-1.07333
Red 535	24 months	F	Mixed	3	53.25	0.167			6.83	1	60.95	-0.0253056	-1.56103	-1.43333
Red 535	24 months	F	Mixed	4	52.78	0.17			7.48	1	60.48	-0.0223056	-2.03103	-0.783333
Red 535	24 months	F	Mixed	5	53.38	0.173			7.54	1	61.08	-0.0193056	-1.43103	-0.723333
Red 535	24 months	F	Mixed	6	52.54	0.191			6.56	1	60.24	-0.00130556	-2.27103	-1.70333
Red 535	24 months	F	Mixed	7						1
Red 535	24 months	F	Mixed	8						1
Red 535	24 months	F	Mixed	9	54.11	0.175			6.82	1	61.47	-0.0173056	-1.04103	-1.44333
Red 535	24 months	F	Mixed	10	53.98	0.169			7.1	1	62.92	-0.0233056	0.408971	-1.16333
Red 535	24 months	F	Mixed	11	53.77	0.182			6.59	1	61.79	-0.0103056	-0.721029	-1.67333
Red 535	24 months	F	Mixed	12						1	62.29		-0.221029
Red 535	24 months	F	Mixed	13	55.22	0.172			7.35	1	61.68	-0.0203056	-0.831029	-0.913333
Red 535	24 months	F	Mixed	14	54.09	0.176			7.88	1	61.89	-0.0163056	-0.621029	-0.383333
Red 535	24 months	F	Mixed	15	54.59	0.168			7.01	1	61.87	-0.0243056	-0.641029	-1.25333
Red 535	24 months	F	Mixed	16	53.98	0.181			6.91	1	63.46	-0.0113056	0.948971	-1.35333
Red 535	24 months	F	Mixed	17	54.19	0.17			7.18	1	61.89	-0.0223056	-0.621029	-1.08333
Red 535	24 months	F	Mixed	18	54.17	0.174			7.76	1	60.9	-0.0183056	-1.61103	-0.503333
Red 535	24 months	F	Mixed	19	55.76	0.177			8.9	1	61.62	-0.0153056	-0.891029	0.636667
Red 535	24 months	F	Mixed	20	54.64	0.171			7	1	63.23	-0.0213056	0.718971	-1.26333
Red 535	24 months	F	Mixed	21	53.2	0.174			6.73	1	61.48	-0.0183056	-1.03103	-1.53333
Red 535	24 months	F	Mixed	22	53.92	0.175			6.51	1	62.07	-0.0173056	-0.441029	-1.75333
Red 535	24 months	F	Mixed	23	55.53	0.171			7.91	1		-0.0213056		-0.353333
Red 535	24 months	F	Mixed	24	53.78	0.174			7.04	1		-0.0183056		-1.22333
Red 535	24 months	F	Mixed	25	54.37	0.179			6.46	1		-0.0133056		-1.80333
Red 535	40 months	A	Noisy	1	47.37	0.1			7.47	5	51.87	0.00166667	-1.45833	0.2725
Red 535	40 months	A	Noisy	2	48.88	0.099			7.4	5	53.38	0.000666667	0.0516667	0.2025
Red 535	40 months	A	Noisy	3	49.07	0.089			7.34	5	53.57	-0.00933333	0.241667	0.1425
Red 535	40 months	A	Noisy	4	45.08	0.098			7.01	5	49.58	-0.000333333	-3.74833	-0.1875
Red 535	40 months	A	Noisy	5	48.3	0.088			6.9	5	52.8	-0.0103333	-0.528333	-0.2975
Red 535	40 months	A	Noisy	6	57	0.155			7.21	5	61.5	0.0566667	8.17167	0.0125
Red 535	40 months	A	Noisy	7	47.86	0.095			7.4	5	52.36	-0.00333333	-0.968333	0.2025
Red 535	40 months	A	Noisy	8	47.7	0.101			7.15	5	52.2	0.00266667	-1.12833	-0.0475
Red 535	40 months	A	Noisy	9	49.79	0.091			7.82	5	54.29	-0.00733333	0.961667	0.6225
Red 535	40 months	A	Noisy	10	48.91	0.102			7.47	5	53.41	0.00366667	0.0816667	0.2725
Red 535	40 months	A	Noisy	11	48.59	0.09			6.8	5	53.09	-0.00833333	-0.238333	-0.3975
Red 535	40 months	A	Noisy	12	45.88	0.089			6.82	5	50.38	-0.00933333	-2.94833	-0.3775
Red 535	40 months	A	Noisy	13	46.96	0.093			6.97	5	51.46	-0.00533333	-1.86833	-0.2275
Red 535	40 months	A	Noisy	14	49.55	0.091			7.36	5	54.05	-0.00733333	0.721667	0.1625
Red 535	40 months	A	Noisy	15	49.86	0.093			7.44	5	54.36	-0.00533333	1.03167	0.2425
Red 535	40 months	A	Noisy	16	48.93	0.106			6.83	5	53.43	0.00766667	0.101667	-0.3675
Red 535	40 months	A	Noisy	17	49.82	0.093			7.68	5	54.32	-0.00533333	0.991667	0.4825
Red 535	40 months	A	Noisy	18	49.91	0.096			6.86	5	54.41	-0.00233333	1.08167	-0.3375
Red 535	40 months	A	Noisy	19	47.56	0.104			6.61	5	52.06	0.00566667	-1.26833	-0.5875
Red 535	40 months	A	Noisy	20	47.24	0.095			6.9	5	51.74	-0.00333333	-1.58833	-0.2975
Red 535	40 months	A	Noisy	21
Red 535	40 months	A	Noisy	22	48.67	0.104			6.69	5	53.17	0.00566667	-0.158333	-0.5075
Red 535	40 months	A	Noisy	23	49.73	0.098			7.5	5	54.23	-0.000333333	0.901667	0.3025
Red 535	40 months	A	Noisy	24	49.75	0.098			7.63	5	54.25	-0.000333333	0.921667	0.4325
Red 535	40 months	A	Noisy	25	49.47	0.092			7.48	5	53.97	-0.00633333	0.641667	0.2825
Red 535	40 months	B	Mixed	1	55.66	0.204			7.34	5	60.16	0.0167808	1.11685	-0.727945
Red 535	40 months	B	Mixed	2	55.34	0.196			6.94	5	59.84	0.00878082	0.796849	-1.12795
Red 535	40 months	B	Mixed	3	56.97	0.195			7.52	5	61.47	0.00778082	2.42685	-0.547945
Red 535	40 months	B	Mixed	4	56.15	0.197			7.64	5	60.65	0.00978082	1.60685	-0.427945
Red 535	40 months	B	Mixed	5	56.09	0.193			7.81	5	60.59	0.00578082	1.54685	-0.257945
Red 535	40 months	B	Mixed	6	57.6	0.119			7.97	5	62.1	-0.0682192	3.05685	-0.0979452
Red 535	40 months	B	Mixed	7	57.35	0.194			7.85	5	61.85	0.00678082	2.80685	-0.217945
Red 535	40 months	B	Mixed	8	56.61	0.197			7.29	5	61.11	0.00978082	2.06685	-0.777945
Red 535	40 months	B	Mixed	9	56.19	0.193			7.15	5	60.69	0.00578082	1.64685	-0.917945
Red 535	40 months	B	Mixed	10	55.68	0.197			7.44	5	60.18	0.00978082	1.13685	-0.627945
Red 535	40 months	B	Mixed	11	55.55	0.195			7.64	5	60.05	0.00778082	1.00685	-0.427945
Red 535	40 months	B	Mixed	12	55.77	0.202			7.47	5	60.27	0.0147808	1.22685	-0.597945
Red 535	40 months	B	Mixed	13	55.54	0.196			7.69	5	60.04	0.00878082	0.996849	-0.377945
Red 535	40 months	B	Mixed	14	55.7	0.195			7.82	5	60.2	0.00778082	1.15685	-0.247945
Red 535	40 months	B	Mixed	15	55.89	0.198			7.68	5	60.39	0.0107808	1.34685	-0.387945
Red 535	40 months	B	Mixed	16	56.07	0.203			7.44	5	60.57	0.0157808	1.52685	-0.627945
Red 535	40 months	B	Mixed	17	56.04	0.194			7.64	5	60.54	0.00678082	1.49685	-0.427945
Red 535	40 months	B	Mixed	18	56.41	0.191			7.59	5	60.91	0.00378082	1.86685	-0.477945
Red 535	40 months	B	Mixed	19	56.12	0.194			7.64	5	60.62	0.00678082	1.57685	-0.427945
Red 535	40 months	B	Mixed	20	55.55	0.193			7.44	5	60.05	0.00578082	1.00685	-0.627945
Red 535	40 months	B	Mixed	21	50.64	0.117			6.57	5	55.14	-0.0702192	-3.90315	-1.49795
Red 535	40 months	B	Mixed	22	55.87	0.205			7.29	5	60.37	0.0177808	1.32685	-0.777945
Red 535	40 months	B	Mixed	23	57.43	0.195			7.62	5	61.93	0.00778082	2.88685	-0.447945
Red 535	40 months	B	Mixed	24	56.92	0.193			7.07	5	61.42	0.00578082	2.37685	-0.997945
Red 535	40 months	B	Mixed	25	56.99	0.195			7.56	5	61.49	0.00778082	2.44685	-0.507945
Red 535	40 months	C	?	1	57.31	0.07			5.4	5	61.81	0.00432	1.912	-0.2904
Red 535	40 months	C	?	2	53.85	0.066			5.64	5	58.35	0.00032	-1.548	-0.0504
Red 535	40 months	C	?	3	53.97	0.071			5.6	5	58.47	0.00532	-1.428	-0.0904
Red 535	40 months	C	?	4	50.49	0.066			5.2	5	54.99	0.00032	-4.908	-0.4904
Red 535	40 months	C	?	5	55.3	0.064			5.47	5	59.8	-0.00168	-0.098	-0.2204
Red 535	40 months	C	?	6	55.6	0.064			5.04	5	60.1	-0.00168	0.202	-0.6504
Red 535	40 months	C	?	7	54.5	0.068			5.09	5	59	0.00232	-0.898	-0.6004
Red 535	40 months	C	?	8	53.65	0.068			4.95	5	58.15	0.00232	-1.748	-0.7404
Red 535	40 months	C	?	9	55.99	0.064			5.57	5	60.49	-0.00168	0.592	-0.1204
Red 535	40 months	C	?	10	54.29	0.067			5.35	5	58.79	0.00132	-1.108	-0.3404
Red 535	40 months	C	?	11	53.8	0.067			5.57	5	58.3	0.00132	-1.598	-0.1204
Red 535	40 months	C	?	12	52.29	0.065			5.89	5	56.79	-0.00068	-3.108	0.1996
Red 535	40 months	C	?	13	57.3	0.073			5.43	5	61.8	0.00732	1.902	-0.2604
Red 535	40 months	C	?	14	57.82	0.067			5.57	5	62.32	0.00132	2.422	-0.1204
Red 535	40 months	C	?	15	56.49	0.07			5.23	5	60.99	0.00432	1.092	-0.4604
Red 535	40 months	C	?	16	58.9	0.063			5.94	5	63.4	-0.00268	3.502	0.2496
Red 535	40 months	C	?	17	57.47	0.06			5.99	5	61.97	-0.00568	2.072	0.2996
Red 535	40 months	C	?	18	56.63	0.063			6.65	5	61.13	-0.00268	1.232	0.9596
Red 535	40 months	C	?	19	54.53	0.063			5.74	5	59.03	-0.00268	-0.868	0.0496
Red 535	40 months	C	?	20	57.8	0.066			5.88	5	62.3	0.00032	2.402	0.1896
Red 535	40 months	C	?	21	55.83	0.065			6.59	5	60.33	-0.00068	0.432	0.8996
Red 535	40 months	C	?	22	57.03	0.06			6.71	5	61.53	-0.00568	1.632	1.0196
Red 535	40 months	C	?	23	54.2	0.062			5.53	5	58.7	-0.00368	-1.198	-0.1604
Red 535	40 months	C	?	24	54.63	0.064			6.78	5	59.13	-0.00168	-0.768	1.0896
Red 535	40 months	C	?	25	55.28	0.066			5.45	5	59.78	0.00032	-0.118	-0.2404
Red 535	40 months	D	Mixed	1	52.63	0.191			9.7	5	57.13	0.00378082	-1.91315	1.63205
Red 535	40 months	D	Mixed	2	52.81	0.197			9.89	5	57.31	0.00978082	-1.73315	1.82205
Red 535	40 months	D	Mixed	3	52.95	0.194			9.73	5	57.45	0.00678082	-1.59315	1.66205
Red 535	40 months	D	Mixed	4	53.29	0.188			9.81	5	57.79	0.000780822	-1.25315	1.74205
Red 535	40 months	D	Mixed	5	52.89	0.194			9.92	5	57.39	0.00678082	-1.65315	1.85205
Red 535	40 months	D	Mixed	6	53.63	0.205			9.55	5	58.13	0.0177808	-0.913151	1.48205
Red 535	40 months	D	Mixed	7	53.96	0.193			9.75	5	58.46	0.00578082	-0.583151	1.68205
Red 535	40 months	D	Mixed	8	52.56	0.196			9.61	5	57.06	0.00878082	-1.98315	1.54205
Red 535	40 months	D	Mixed	9	52.81	0.198			9.87	5	57.31	0.0107808	-1.73315	1.80205
Red 535	40 months	D	Mixed	10	52.05	0.202			9.51	5	56.55	0.0147808	-2.49315	1.44205
Red 535	40 months	D	Mixed	11	52.46	0.206			9.72	5	56.96	0.0187808	-2.08315	1.65205
Red 535	40 months	D	Mixed	12	52.36	0.205			9.44	5	56.86	0.0177808	-2.18315	1.37205
Red 535	40 months	D	Mixed	13	52.47	0.198			9.98	5	56.97	0.0107808	-2.07315	1.91205
Red 535	40 months	D	Mixed	14	52.32	0.21			9.3	5	56.82	0.0227808	-2.22315	1.23205
Red 535	40 months	D	Mixed	15	52.66	0.2			10.02	5	57.16	0.0127808	-1.88315	1.95205
Red 535	40 months	D	Mixed	16	52.66	0.195			9.65	5	57.16	0.00778082	-1.88315	1.58205
Red 535	40 months	D	Mixed	17	52.77	0.203			9.84	5	57.27	0.0157808	-1.77315	1.77205
Red 535	40 months	D	Mixed	18	52.93	0.202			9.45	5	57.43	0.0147808	-1.61315	1.38205
Red 535	40 months	D	Mixed	19	52.25	0.201			9.54	5	56.75	0.0137808	-2.29315	1.47205
Red 535	40 months	D	Mixed	20	52.03	0.2			9.68	5	56.53	0.0127808	-2.51315	1.61205
Red 535	40 months	D	Mixed	21	52.19	0.2			9.61	5	56.69	0.0127808	-2.35315	1.54205
Red 535	40 months	D	Mixed	22	53.51	0.192			9.58	5	58.01	0.00478082	-1.03315	1.51205
Red 535	40 months	D	Mixed	23	54.27	0.205			9.54	5	58.77	0.0177808	-0.273151	1.47205
Red 535	40 months	D	Mixed	24	53.7	0.201			9.73	5	58.2	0.0137808	-0.843151	1.66205
Red 535	40 months	D	Mixed	25	53.05	0.202			9.76	5	57.55	0.0147808	-1.49315	1.69205
Red 535	40 months	E	Harmonic	1	58.28	0.133	862.9	5.4	14.22	5	62.78	-0.00075	-1.28833	-0.3625	5.78333	-1.94583
Red 535	40 months	E	Harmonic	2	60.23	0.132	859.2	7.8	15.69	5	64.73	-0.00175	0.661667	1.1075	2.08333	0.454167
Red 535	40 months	E	Harmonic	3	59.4	0.142	860.9	3.2	14.01	5	63.9	0.00825	-0.168333	-0.5725	3.78333	-4.14583
Red 535	40 months	E	Harmonic	4	59.35	0.141	869.6	4.3	12.27	5	63.85	0.00725	-0.218333	-2.3125	12.4833	-3.04583
Red 535	40 months	E	Harmonic	5
Red 535	40 months	E	Harmonic	6	58.78	0.132	859	3.8	14.53	5	63.28	-0.00175	-0.788333	-0.0525	1.88333	-3.54583
Red 535	40 months	E	Harmonic	7	59.87	0.127	861.1	2.6	13.85	5	64.37	-0.00675	0.301667	-0.7325	3.98333	-4.74583
Red 535	40 months	E	Harmonic	8	59.34	0.138	866.7	3.2	14.14	5	63.84	0.00425	-0.228333	-0.4425	9.58333	-4.14583
Red 535	40 months	E	Harmonic	9	60.69	0.127	858.5	8.5	15.38	5	65.19	-0.00675	1.12167	0.7975	1.38333	1.15417
Red 535	40 months	E	Harmonic	10	59.64	0.13	853.5	30.1	15.49	5	64.14	-0.00375	0.0716667	0.9075	-3.61667	22.7542
Red 535	40 months	E	Harmonic	11	59	0.13	858.2	5.4	14.77	5	63.5	-0.00375	-0.568333	0.1875	1.08333	-1.94583
Red 535	40 months	E	Harmonic	12	58.12	0.134	852.7	3.8	15.24	5	62.62	0.00025	-1.44833	0.6575	-4.41667	-3.54583
Red 535	40 months	E	Harmonic	13	59.93	0.14	850.6	3.4	14.34	5	64.43	0.00625	0.361667	-0.2425	-6.51667	-3.94583
Red 535	40 months	E	Harmonic	14	61.24	0.135	861.6	3.9	15.11	5	65.74	0.00125	1.67167	0.5275	4.48333	-3.44583
Red 535	40 months	E	Harmonic	15	58.34	0.131	846	17.9	15.08	5	62.84	-0.00275	-1.22833	0.4975	-11.1167	10.5542
Red 535	40 months	E	Harmonic	16	60.12	0.134	849	2.4	14.49	5	64.62	0.00025	0.551667	-0.0925	-8.11667	-4.94583
Red 535	40 months	E	Harmonic	17	58.41	0.141	849.6	7.2	14.2	5	62.91	0.00725	-1.15833	-0.3825	-7.51667	-0.145833
Red 535	40 months	E	Harmonic	18	59.31	0.134	859.4	2.6	14.12	5	63.81	0.00025	-0.258333	-0.4625	2.28333	-4.74583
Red 535	40 months	E	Harmonic	19	59.82	0.128	848	17.1	15.48	5	64.32	-0.00575	0.251667	0.8975	-9.11667	9.75417
Red 535	40 months	E	Harmonic	20	60.02	0.133	850.6	1.6	14.56	5	64.52	-0.00075	0.451667	-0.0225	-6.51667	-5.74583
Red 535	40 months	E	Harmonic	21	61.61	0.135	854	3.3	15.24	5	66.11	0.00125	2.04167	0.6575	-3.11667	-4.04583
Red 535	40 months	E	Harmonic	22	58.26	0.131	842	26	14.8	5	62.76	-0.00275	-1.30833	0.2175	-15.1167	18.6542
Red 535	40 months	E	Harmonic	23	59.23	0.136	865.7	5.8	13.57	5	63.73	0.00225	-0.338333	-1.0125	8.58333	-1.54583
Red 535	40 months	E	Harmonic	24	59.28	0.13	863.5	3.7	14.41	5	63.78	-0.00375	-0.288333	-0.1725	6.38333	-3.64583
Red 535	40 months	E	Harmonic	25	61.37	0.136	868.5	3.3	14.99	5	65.87	0.00225	1.80167	0.4075	11.3833	-4.04583
Red 535	40 months	F	Mixed	1	53.38	0.175			6.94	5	57.88	-0.0122192	-1.16315	-1.12795
Red 535	40 months	F	Mixed	2	56.71	0.169			7.01	5	61.21	-0.0182192	2.16685	-1.05795
Red 535	40 months	F	Mixed	3	54.22	0.172			6.32	5	58.72	-0.0152192	-0.323151	-1.74795
Red 535	40 months	F	Mixed	4	56.37	0.168			6.8	5	60.87	-0.0192192	1.82685	-1.26795
Red 535	40 months	F	Mixed	5	56.34	0.156			6.61	5	60.84	-0.0312192	1.79685	-1.45795
Red 535	40 months	F	Mixed	6	54.69	0.173			6.99	5	59.19	-0.0142192	0.146849	-1.07795
Red 535	40 months	F	Mixed	7	55.35	0.162			6.92	5	59.85	-0.0252192	0.806849	-1.14795
Red 535	40 months	F	Mixed	8
Red 535	40 months	F	Mixed	9
Red 535	40 months	F	Mixed	10	54	0.168			6.85	5	58.5	-0.0192192	-0.543151	-1.21795
Red 535	40 months	F	Mixed	11	54.26	0.175			6.91	5	58.76	-0.0122192	-0.283151	-1.15795
Red 535	40 months	F	Mixed	12	54.11	0.177			6.44	5	58.61	-0.0102192	-0.433151	-1.62795
Red 535	40 months	F	Mixed	13	53.96	0.18			6.97	5	58.46	-0.00721918	-0.583151	-1.09795
Red 535	40 months	F	Mixed	14	54.36	0.17			6.74	5	58.86	-0.0172192	-0.183151	-1.32795
Red 535	40 months	F	Mixed	15	53.55	0.175			6.58	5	58.05	-0.0122192	-0.993151	-1.48795
Red 535	40 months	F	Mixed	16	53.75	0.169			7.16	5	58.25	-0.0182192	-0.793151	-0.907945
Red 535	40 months	F	Mixed	17	53.84	0.175			6.81	5	58.34	-0.0122192	-0.703151	-1.25795
Red 535	40 months	F	Mixed	18	55	0.177			7.44	5	59.5	-0.0102192	0.456849	-0.627945
Red 535	40 months	F	Mixed	19	54.89	0.169			7.37	5	59.39	-0.0182192	0.346849	-0.697945
Red 535	40 months	F	Mixed	20	55.35	0.17			8.33	5	59.85	-0.0172192	0.806849	0.262055
Red 535	40 months	F	Mixed	21	54.95	0.169			6.74	5	59.45	-0.0182192	0.406849	-1.32795
Red 535	40 months	F	Mixed	22	54.82	0.173			6.86	5	59.32	-0.0142192	0.276849	-1.20795
Red 535	40 months	F	Mixed	23	55.59	0.176			6.85	5	60.09	-0.0112192	1.04685	-1.21795
Red 535	40 months	F	Mixed	24	55.23	0.174			6.95	5	59.73	-0.0132192	0.686849	-1.11795
Red 535	40 months	F	Mixed	25	55.76	0.166			7.08	5	60.09	-0.0212192	1.04685	-0.987945

### Sheet: CV within fo mean
Supplemental Table 4C. Harmonic Raw Scores from Praat and Calculations for CV within a Syllable
Column	Description
A	Bird ID
B	Age (8, 24, or 40 months post-hatch)
C	Individual Syllable Identifier (A-F)
D	Syllable Type (Harmonic only)
E	Copy Number (up to 25)
F	fo mean (fundamental frequency in Hertz)
G	fo std (standard deviation of fo mean in Hertz)
H	CV (coeffient of variation) within that syllable copy calculated from Column G/F
BirdID	Agecategory	SyllLetter	SyllType	Copy#	fomean	fostd	CV fostd/fo mean
Red 535	8 months	E	Harmonic	1	777	28.1	0.0361647
Red 535	8 months	E	Harmonic	2	786.9	36.8	0.0467658
Red 535	8 months	E	Harmonic	3	805.3	38	0.0471874
Red 535	8 months	E	Harmonic	4	790.5	24.1	0.030487
Red 535	8 months	E	Harmonic	5	792.5	29.4	0.0370978
Red 535	8 months	E	Harmonic	6	795.3	24.2	0.0304288
Red 535	8 months	E	Harmonic	7	799.4	32.2	0.0402802
Red 535	8 months	E	Harmonic	8	790.2	14.7	0.0186029
Red 535	8 months	E	Harmonic	9	782.3	39.4	0.0503643
Red 535	8 months	E	Harmonic	10	802.6	26	0.0323947
Red 535	8 months	E	Harmonic	11	803.7	42.2	0.0525072
Red 535	8 months	E	Harmonic	12	800.9	18.7	0.0233487
Red 535	8 months	E	Harmonic	13	793.3	38.2	0.0481533
Red 535	8 months	E	Harmonic	14	773.7	37.5	0.0484684
Red 535	8 months	E	Harmonic	15	779.9	32.6	0.0418002
Red 535	8 months	E	Harmonic	16	783.3	29.6	0.0377888
Red 535	8 months	E	Harmonic	17	797.2	46	0.057702
Red 535	8 months	E	Harmonic	18	795.9	32.7	0.0410856
Red 535	8 months	E	Harmonic	19	795.7	38.2	0.048008
Red 535	8 months	E	Harmonic	20	778.3	38.4	0.0493383
Red 535	8 months	E	Harmonic	21	807.7	14.9	0.0184474
Red 535	8 months	E	Harmonic	22	800.9	33.1	0.0413285
Red 535	8 months	E	Harmonic	23	796.1	42.6	0.0535109
Red 535	8 months	E	Harmonic	24	790.1	29.2	0.0369573
Red 535	8 months	E	Harmonic	25	797	26	0.0326223
Red 535	24 months	E	Harmonic	1	844.1	35.1	0.0415828
Red 535	24 months	E	Harmonic	2	859.1	2.6	0.00302642
Red 535	24 months	E	Harmonic	3	855.8	4.4	0.00514139
Red 535	24 months	E	Harmonic	4	846	5.5	0.00650118
Red 535	24 months	E	Harmonic	5	832.9	41.7	0.050066
Red 535	24 months	E	Harmonic	6	841.5	5.2	0.00617944
Red 535	24 months	E	Harmonic	7	829	20.9	0.0252111
Red 535	24 months	E	Harmonic	8	832.6	49.7	0.0596925
Red 535	24 months	E	Harmonic	9	846	5.9	0.006974
Red 535	24 months	E	Harmonic	10	853.8	8.4	0.00983837
Red 535	24 months	E	Harmonic	11	837	43.2	0.0516129
Red 535	24 months	E	Harmonic	12	828.5	20.7	0.0249849
Red 535	24 months	E	Harmonic	13	843.4	20.2	0.0239507
Red 535	24 months	E	Harmonic	14	828.8	33.9	0.0409025
Red 535	24 months	E	Harmonic	15	846	14.2	0.0167849
Red 535	24 months	E	Harmonic	16	841.9	28.5	0.033852
Red 535	24 months	E	Harmonic	17	840.9	3.6	0.00428113
Red 535	24 months	E	Harmonic	18	827.3	40.5	0.0489544
Red 535	24 months	E	Harmonic	19	834	31.1	0.0372902
Red 535	24 months	E	Harmonic	20	829.8	34.4	0.0414558
Red 535	24 months	E	Harmonic	21	832.1	22.8	0.0274006
Red 535	24 months	E	Harmonic	22	841.7	16.1	0.019128
Red 535	24 months	E	Harmonic	23	825.4	35	0.0424037
Red 535	24 months	E	Harmonic	24	826	41.3	0.05
Red 535	24 months	E	Harmonic	25	842.5	4.5	0.00534125
Red 535	40 months	E	Harmonic	1	862.9	5.4	0.00625797
Red 535	40 months	E	Harmonic	2	859.2	7.8	0.00907821
Red 535	40 months	E	Harmonic	3	860.9	3.2	0.00371704
Red 535	40 months	E	Harmonic	4	869.6	4.3	0.0049448
Red 535	40 months	E	Harmonic	5
Red 535	40 months	E	Harmonic	6	859	3.8	0.00442375
Red 535	40 months	E	Harmonic	7	861.1	2.6	0.00301939
Red 535	40 months	E	Harmonic	8	866.7	3.2	0.00369217
Red 535	40 months	E	Harmonic	9	858.5	8.5	0.00990099
Red 535	40 months	E	Harmonic	10	853.5	30.1	0.0352665
Red 535	40 months	E	Harmonic	11	858.2	5.4	0.00629224
Red 535	40 months	E	Harmonic	12	852.7	3.8	0.00445643
Red 535	40 months	E	Harmonic	13	850.6	3.4	0.00399718
Red 535	40 months	E	Harmonic	14	861.6	3.9	0.00452646
Red 535	40 months	E	Harmonic	15	846	17.9	0.0211584
Red 535	40 months	E	Harmonic	16	849	2.4	0.00282686
Red 535	40 months	E	Harmonic	17	849.6	7.2	0.00847458
Red 535	40 months	E	Harmonic	18	859.4	2.6	0.00302537
Red 535	40 months	E	Harmonic	19	848	17.1	0.0201651
Red 535	40 months	E	Harmonic	20	850.6	1.6	0.00188103
Red 535	40 months	E	Harmonic	21	854	3.3	0.00386417
Red 535	40 months	E	Harmonic	22	842	26	0.0308789
Red 535	40 months	E	Harmonic	23	865.7	5.8	0.00669978
Red 535	40 months	E	Harmonic	24	863.5	3.7	0.00428489
Red 535	40 months	E	Harmonic	25	868.5	3.3	0.00379965

### Sheet: CV fo mean across renditions
Supplemental Table 4C. Harmonic Raw Scores from Praat and Calculations of CV Across Syllable Copies
Column	Description
A	Bird ID
B	Age (8, 24, or 40 months post-hatch)
C	Individual Syllable Identifier (A-F)
D	Syllable Type (Harmonic only)
E	Copy Number (up to 25)
F	fo mean (fundamental frequency in Hertz)
G	average of fo mean copies for that syllable
H	standard deviation of the average fo mean from Column G
I	CV (coeffient of variation) across syllable copies calculated from Column H/G
M-P	Summary Table CV across copies from Column I
BirdID	Agecategory	SyllLetter	SyllType	Copy#	fomean	avg mean	stdev	CV (stdev/mean)				Summary Table CV across copies
Red 535	8 months	E	Harmonic	1	777							R535	E	Harmonic	M3
Red 535	8 months	E	Harmonic	2	786.9								8 months		0.0117604
Red 535	8 months	E	Harmonic	3	805.3								24 months		0.0113562
Red 535	8 months	E	Harmonic	4	790.5								40 months		0.00869144
Red 535	8 months	E	Harmonic	5	792.5
Red 535	8 months	E	Harmonic	6	795.3
Red 535	8 months	E	Harmonic	7	799.4
Red 535	8 months	E	Harmonic	8	790.2
Red 535	8 months	E	Harmonic	9	782.3
Red 535	8 months	E	Harmonic	10	802.6
Red 535	8 months	E	Harmonic	11	803.7
Red 535	8 months	E	Harmonic	12	800.9
Red 535	8 months	E	Harmonic	13	793.3
Red 535	8 months	E	Harmonic	14	773.7
Red 535	8 months	E	Harmonic	15	779.9
Red 535	8 months	E	Harmonic	16	783.3
Red 535	8 months	E	Harmonic	17	797.2
Red 535	8 months	E	Harmonic	18	795.9
Red 535	8 months	E	Harmonic	19	795.7
Red 535	8 months	E	Harmonic	20	778.3
Red 535	8 months	E	Harmonic	21	807.7
Red 535	8 months	E	Harmonic	22	800.9
Red 535	8 months	E	Harmonic	23	796.1
Red 535	8 months	E	Harmonic	24	790.1
Red 535	8 months	E	Harmonic	25	797	792.628	9.32159	0.0117604
Red 535	24 months	E	Harmonic	1	844.1
Red 535	24 months	E	Harmonic	2	859.1
Red 535	24 months	E	Harmonic	3	855.8
Red 535	24 months	E	Harmonic	4	846
Red 535	24 months	E	Harmonic	5	832.9
Red 535	24 months	E	Harmonic	6	841.5
Red 535	24 months	E	Harmonic	7	829
Red 535	24 months	E	Harmonic	8	832.6
Red 535	24 months	E	Harmonic	9	846
Red 535	24 months	E	Harmonic	10	853.8
Red 535	24 months	E	Harmonic	11	837
Red 535	24 months	E	Harmonic	12	828.5
Red 535	24 months	E	Harmonic	13	843.4
Red 535	24 months	E	Harmonic	14	828.8
Red 535	24 months	E	Harmonic	15	846
Red 535	24 months	E	Harmonic	16	841.9
Red 535	24 months	E	Harmonic	17	840.9
Red 535	24 months	E	Harmonic	18	827.3
Red 535	24 months	E	Harmonic	19	834
Red 535	24 months	E	Harmonic	20	829.8
Red 535	24 months	E	Harmonic	21	832.1
Red 535	24 months	E	Harmonic	22	841.7
Red 535	24 months	E	Harmonic	23	825.4
Red 535	24 months	E	Harmonic	24	826
Red 535	24 months	E	Harmonic	25	842.5	838.644	9.52379	0.0113562
Red 535	40 months	E	Harmonic	1	862.9
Red 535	40 months	E	Harmonic	2	859.2
Red 535	40 months	E	Harmonic	3	860.9
Red 535	40 months	E	Harmonic	4	869.6
Red 535	40 months	E	Harmonic	5
Red 535	40 months	E	Harmonic	6	859
Red 535	40 months	E	Harmonic	7	861.1
Red 535	40 months	E	Harmonic	8	866.7
Red 535	40 months	E	Harmonic	9	858.5
Red 535	40 months	E	Harmonic	10	853.5
Red 535	40 months	E	Harmonic	11	858.2
Red 535	40 months	E	Harmonic	12	852.7
Red 535	40 months	E	Harmonic	13	850.6
Red 535	40 months	E	Harmonic	14	861.6
Red 535	40 months	E	Harmonic	15	846
Red 535	40 months	E	Harmonic	16	849
Red 535	40 months	E	Harmonic	17	849.6
Red 535	40 months	E	Harmonic	18	859.4
Red 535	40 months	E	Harmonic	19	848
Red 535	40 months	E	Harmonic	20	850.6
Red 535	40 months	E	Harmonic	21	854
Red 535	40 months	E	Harmonic	22	842
Red 535	40 months	E	Harmonic	23	865.7
Red 535	40 months	E	Harmonic	24	863.5
Red 535	40 months	E	Harmonic	25	868.5	857.117	7.44958	0.00869144
