## Supplementary material for "Voice Changes in Aging Birdsong: A Longitudinal Study in Adult Male Zebra Finches": Supplemental Table 1 Overall Stats.xlsx

### Sheet: Sheet1
Supplemental Table 1. Significant differences for pairwise comparisons with Bonferroni adjustments for acoustic measures across the three age categories and mornings for all six birds.
Each sub-table represents an individual bird across the three mornings and age categories (in months-mo). For the three syllable types, only significant p-values (p≤0.05) are reported.
Decreases between the age categories are colored purple while increases are colored in green. A dash symbol represents p≥0.05. For a bird with more than one harmonic syllable, individual letters are specified.
Bird R520
	Morning 1			Morning 2			Morning 3
	8 v 24 mo	24 v 40 mo	8 v 40 mo	8 v 24 mo	24 v 40 mo	8 v 40 mo	8 v 24 mo	24 v 40 mo	8 v 40 mo
Syllable Duration
Harmonic	-	-	-	-	-	-	-	-	Decrease, p=0.000
Mixed	-	-	-	-	-	-	Decrease, p=0.001	Decrease, p=0.000	Decrease, p=0.000
Noisy	-	-	-	-	-	-	-	-	-
Intensity Mean
Harmonic	Decrease, p=0.000	-	Decrease, p=0.000	-	-	-	Decrease, p=0.000	-	Decrease, p=0.000
Mixed	Decrease, p=0.000	Decrease, p=0.000	Decrease, p=0.000	-	-	-	Decrease, p=0.000	Decrease, p=0.000	Decrease, p=0.000
Noisy	Decrease, p=0.000	-	Decrease, p=0.000	-	-	-	Decrease, p=0.000	-	Decrease, p=0.000
CPPS mean
Harmonic	-	-	-	-	-	-	-	-	-
Mixed	-	-	-	-	-	-	-	-	-
Noisy	-	-	-	-	-	-	-	-	-
Fo mean
Harmonic	Increase, p=0.000	Increase, p=0.000	Increase, p=0.000	Increase, p=0.000	-	Increase, p=0.000	Increase, p=0.000	-	Increase, p=0.000
Fo STD
Harmonic	Decrease, p=0.000	-	Decrease, p=0.000	Decrease, p=0.000	Increase, p=0.001	Decrease, p=0.000	Decrease, p=0.004	-	-
CV within syllable (STD/Fo)
Harmonic	Decrease, p=0.000	-	Decrease, p=0.000	Decrease, p=0.000	Increase, p=0.001	Decrease, p=0.000	Decrease, p=0.001	-	-
Bird R521
	Morning 1			Morning 2			Morning 3
	8 v 24 mo	24 v 40 mo	8 v 40 mo	8 v 24 mo	24 v 40 mo	8 v 40 mo	8 v 24 mo	24 v 40 mo	8 v 40 mo
Syllable Duration
Harmonic	-	-	-	-	-	-	-	-	-
Mixed	-	-	-	Decrease, p=0.003		-	-	-	-
Noisy	-	-	-	-	-	-	-	-	-
Intensity Mean
Harmonic	-	-	-	-	-	-	-	-	-
Mixed	-	-	-	-	-	Decrease, p=0.001	-	-	-
Noisy	-	-	-	-	-	-	-	-	-
CPPS mean
Harmonic	-	-	-	-	Decrease, p=0.012	Decrease, p=0.001	-	-	-
Mixed	-	-	-	-	Decrease, p=0.024	Decrease, p=0.022	-	Decrease, p=0.009	-
Noisy	Increase, p=0.000	-	-	-	Decrease, p=0.000	-	-	-	-
Fo mean
Harmonic	Increase, p=0.000	-	Increase, p=0.000	Increase, p=0.006	Increase, p=0.005	Increase, p=0.000	Increase, p=0.000	Increase, p=0.000	Increase, p=0.000
Fo STD
Harmonic	-	-	Decrease, p=0.048	-	Increase, p=0.000	Increase, p=0.047	-	Increase, p=0.023	-
CV within syllable (STD/Fo)
Harmonic	-	-	Decrease, p=0.004	-	Increase, p=0.000	-	-	Increase, p=0.023	-
Bird R535
	Morning 1			Morning 2			Morning 3
	8 v 24 mo	24 v 40 mo	8 v 40 mo	8 v 24 mo	24 v 40 mo	8 v 40 mo	8 v 24 mo	24 v 40 mo	8 v 40 mo
Syllable Duration
Harmonic	-	-	-	-	Decrease, p=0.001	-	-	-	-
Mixed	Decrease, p=0.000	-	Decrease, p=0.000	-	Decrease, p=0.004	Decrease, p=0.000	-	Decrease, p=0.000	Decrease, p=0.000
Noisy	Decrease, p=0.000	-	Decrease, p=0.009	-	-	-	-	-	-
Intensity Mean
Harmonic	-	-	-	Decrease, p=0.000	-	Decrease, p=0.000	Decrease, p=0.000	Decrease, p=0.005	Decrease, p=0.000
Mixed	Decrease, p=0.012	Decrease, p=0.000	Decrease, p=0.000	Decrease, p=0.000	Decrease, p=0.000	Decrease, p=0.000	Decrease, p=0.000	Decrease, p=0.000	Decrease, p=0.000
Noisy	-	-	-	Decrease, p=0.000	-	Decrease, p=0.000	Decrease, p=0.000	-	Decrease, p=0.000
CPPS mean
Harmonic	-	-	-	-	-	-	-	-	-
Mixed	-	-	-	-	-	-	-	-	-
Noisy	-	-	-	-	-	-	-	-	-
Fo mean
Harmonic	Increase, p=0.000	Increase, p=0.000	Increase, p=0.000	Increase, p=0.000	Increase, p=0.000	Increase, p=0.000	Increase, p=0.000	Increase, p=0.000	Increase, p=0.000
Fo STD
Harmonic	Decrease, p=0.032	Decrease, p=0.000	Decrease, p=0.000	Decrease, p=0.037	Decrease, p=0.000	Decrease, p=0.000	Decrease, p=0.010	Decrease, p=0.000	Decrease, p=0.000
CV within syllable (STD/Fo)
Harmonic	Decrease, p=0.005	Decrease, p=0.000	Decrease, p=0.000	Decrease, p=0.004	Decrease, p=0.000	Decrease, p=0.000	Decrease, p=0.002	Decrease, p=0.000	Decrease, p=0.000
Bird R524
	Morning 1			Morning 2			Morning 3
	8 v 24 mo	24 v 40 mo	8 v 40 mo	8 v 24 mo	24 v 40 mo	8 v 40 mo	8 v 24 mo	24 v 40 mo	8 v 40 mo
Syllable Duration
Harmonic	-	-	-	-	-	-	-	-	-
Mixed	-	-	-	-	-	-	-	-	-
Noisy	-	-	-	-	-	-	-	-	-
Intensity Mean
Harmonic	Increase, p=0.000	-	Increase, p=0.000	Increase, p=0.000	Increase, p=0.009	Increase, p=0.000	Increase, p=0.000	-	Increase, p=0.000
Mixed	Increase, p=0.000	Increase, p=0.000	Increase, p=0.000	Increase, p=0.000	Increase, p=0.013	Increase, p=0.000	Increase, p=0.000	Increase, p=0.000	Increase, p=0.000
Noisy	Increase, p=0.000	Increase, p=0.020	Increase, p=0.000	Increase, p=0.000	-	Increase, p=0.000	Increase, p=0.000	-	Increase, p=0.000
CPPS mean
Harmonic	-	-	-	-	-	-	-	-	-
Mixed	-	-	-	-	-	-	-	-	-
Noisy	-	-	-	-	-	-	-	-	-
Fo mean
Harmonic	A+B: Incr, p=0.000 A: Increase, p=0.000 B: Increase, p=0.000	-	A+B: Incr, p=0.000 A: Increase, p=0.000 B: Increase, p=0.000	A+B: Incr, p=0.000 A: Increase, p=0.011 B: Increase, p=0.005	-	A+B: Incr, p=0.000 A: Increase, p=0.000 B: Increase, p=0.000	A+B: Incr, p=0.002	A+B: Incr, p=0.009; B: Increase, p=0.001	A+B: Incr, p=0.000 B: Increase, p=0.000
Fo STD
Harmonic	B: Decrease, p=0.026	-	-	-	-	-	-	B: Increase, p=0.010	B: Increase, p=0.025
CV within syllable (STD/Fo)
Harmonic	B: Decrease, p=0.002	-	-	-	-	-	-	B: Increase, p=0.012	B: Increase, p=0.038
Bird R526
	Morning 1			Morning 2			Morning 3
	8 v 24 mo	24 v 40 mo	8 v 40 mo	8 v 24 mo	24 v 40 mo	8 v 40 mo	8 v 24 mo	24 v 40 mo	8 v 40 mo
Syllable Duration
Harmonic	-	-	-	-	-	-	-	-	-
Mixed	-	-	-	-	-	-	-	-	-
Noisy	-	-	-	-	-	-	-	-	-
Intensity Mean
Harmonic	-	Increase, p=0.000	Increase, p=0.000	-	Increase, p=0.001	Increase, p=0.000	-	Increase, p=0.000	Increase, p=0.000
Mixed	-	Increase, p=0.000	Increase, p=0.000	-	Increase, p=0.000	Increase, p=0.000	-	Increase, p=0.000	Increase, p=0.007
Noisy	-	Increase, p=0.000	Increase, p=0.000	-	Increase, p=0.000	Increase, p=0.000	Decrease, p=0.000	Increase, p=0.000	Increase, p=0.001
CPPS mean
Harmonic	Decrease, p=0.000	Increase, p=0.001	Decrease, p=0.011	Decrease, p=0.000	-	Decrease, p=0.000	-	-	-
Mixed	Decrease, p=0.002	-	-	-	Increase, p=0.000	Increase, p=0.000	-	-	-
Noisy	-	-	Decrease, p=0.024	-	-	Decrease, p=0.016	-	-	-
Fo mean
Harmonic	E: Increase, p=0.000	-	E: Increase, p=0.000	A: Increase, p=0.018 E: Increase, p=0.000	A: Decrease, p=0.036	E: Increase, p=0.000	E: Increase, p=0.000	-	A: Increase, p=0.019 E: Increase, p=0.000
Fo STD
Harmonic	A+E: Decr, p=0.000 E: Decrease, p=0.000	E: Increase, p=0.050	-	E: Decrease, p=0.007	-	E: Decrease, p=0.006	-	A+E: Decr, p=0.006 E: Decrease, p=0.000	-
Syllable Duration
Harmonic	A+E: Decr, p=0.000 E: Decrease, p=0.000	-	A+E: Decr, p=0.013 E: Decrease, p=0.011	E: Decrease, p=0.003	-	E: Decrease, p=0.003	-	A+E Dec, p=0.018 E: Decrease, p=0.000	-
Bird R525
	Morning 1			Morning 2			Morning 3
	8 v 24 mo	24 v 40 mo	8 v 40 mo	8 v 24 mo	24 v 40 mo	8 v 40 mo	8 v 24 mo	24 v 40 mo	8 v 40 mo
Syllable Duration
Harmonic	-	-	-	-	-	-	-	-	-
Mixed	-	-	-	-	-	-	-	-	-
Intensity Mean
Harmonic	Increase, p=0.000	Decrease, p=0.000	Increase, p=0.000	Increase, p=0.000	Decrease, p=0.000	Increase, p=0.000	Increase, p=0.000	Decrease, p=0.000	Increase, p=0.000
Mixed	Increase, p=0.000	Decrease, p=0.000	Increase, p=0.000	Increase, p=0.000	Decrease, p=0.000	Increase, p=0.000	Increase, p=0.000	Decrease, p=0.000	Increase, p=0.000
CPPS mean
Harmonic	-	-	-	-	-	-	-	-	-
Mixed	-	-	-	-	-	-	-	-	-
Fo mean
Harmonic	D: Decrease, p=0.026 F: Decrease, p=0.000	A+D+F: Dec, p=0.011 D: Decrease, p=0.007 F: Decrease, p=0.000	A+D+F: Dec, p=0.000 D: Decrease, p=0.000 F: Decrease, p=0.000	D: Decrease, p=0.000 F: Decrease, p=0.000	A: Increase, p=0.002 D: Decrease, p=0.000 F: Decrease, p=0.000	D: Decrease, p=0.000 F: Decrease, p=0.000	D: Decrease, p=0.000 F: Decrease, p=0.000	A: Increase, p=0.003 D: Decrease, p=0.000 F: Decrease, p=0.000	A+D+F: Dec, p=0.000 A: Increase, p=0.000 D: Decrease, p=0.000 F: Decrease, p=0.000
Fo STD
Harmonic	A+D+F: Inc, p=0.045 F: Increase, p=0.001	-	A+D+F: Inc, p=0.023 F: Increase, p=0.000	A+D+F: Inc, p=0.000 D: Increase, p=0.006 F: Increase, p=0.000	A: Increase, p=0.005 D: Decrease, p=0.000	A+D+F: Inc, p=0.011 A: Increase, p=0.000 F: Increase, p=0.000	A+D+F: Inc, p=0.015 F: Increase, p=0.000	F: Decrease, p=0.026	D: Increase, p=0.042 F: Increase, p=0.000
CV within syllable (STD/Fo)
Harmonic	A+D+F: Inc, p=0.010 F: Increase, p=0.000	-	A+D+F: Inc, p=0.000 F: Increase, p=0.000	A+D+F: Inc, p=0.000 D: Increase, p=0.001 F: Increase, p=0.000	A: Increase, p=0.047 D: Decrease, p=0.004	A+D+F: Inc, p=0.000 A: Increase, p=0.001 F: Increase, p=0.000	A+D+F: Inc, p=0.005 F: Increase, p=0.000	-	A+D+F: Inc, p=0.008 D: Increase, p=0.002 F: Increase, p=0.000
